# A Hymenoptera-restricted gene mediating ant castes co-opts deeply conserved machinery to control organ size

**DOI:** 10.64898/2026.08.31.748196

**Authors:** Ruyan Li, Sha Song, Xiafang Zhang, Rasmus Stenbak Larsen, Yanmei Qi, Yu Li, Fuqiang Lin, Joel Vizueta, Zijun Xiong, Jie Zhao, Dashuang Zuo, Wei Dai, Jixuan Zheng, Bitao Qiu, Yue Shi, Zijian Huang, Jiao Wang, Hao Ran, Qiye Li, Jacobus J. Boomsma, Xianjue Ma, Weiwei Liu, Guojie Zhang

**Author notes:** These authors contributed equally: Ruyan Li, Sha Song, Xiafang Zhang. Corresponding authors: Xianjue Ma, Weiwei Liu or Guojie Zhang.

## Abstract

Lineage-specific genes are widespread and have been implicated as phenotypic innovation inducers ^1^, but how they acquire complex developmental functions remains poorly understood. Ant queens and workers develop dramatically different organ sizes from identical genomes under juvenile hormone (JH) control ^2^, yet the molecular effectors translating JH signalling into caste-specific organ growth remain unknown. Here we identify *torch*, a Hymenoptera-restricted gene, as the most consistently gyne-biased and JH-responsive gene across 68 ant species. Knockdown of *torch* in virgin queens of *Monomorium pharaonis* produces a worker-like, multi-organ growth-restricted phenotype. Mechanistically, *torch* harbours an E-box-like motif activated by the JH receptor Gce–Tai and acts as a GA-repeat-binding transcription factor that regulates Hippo signalling, the deeply conserved organ-size control pathway in animals. Expressing *torch* heterologously in mice and a growth-restricted *Drosophila* background shows that the gene retained its general growth-promoting activity across more than 700 million years of animal evolution in lineages that lack the gene, establishing that its function is mediated through conserved rather than ant-specific machinery. A lineage-specific gene can therefore acquire complex morphogenetic function by co-opting ancient organ-size circuitry, providing a general route by which novel genes can drive phenotypic innovation.
