## Supplementary Datasets for "A Hymenoptera-restricted gene mediating ant castes co-opts deeply conserved machinery to control organ size": Caste-biased expression of torch across ant species.xlsx

### Sheet: Sheet1
GAGA species ID	Gene ID	log2 fold change Gyne/Queen vs Worker	Adjusted P value	Species name	Subfamily
GAGA-0336	N0.HOG0005048 (torch)	-3.68179	1.48925e-216	Oecophylla smaragdina	Formicinae
GAGA-0533	N0.HOG0005048 (torch)	-1.63167	1.01465e-23	Carebara lignata	Myrmicinae
GAGA-0528	N0.HOG0005048 (torch)	-1.39718	4.26434e-58	Liometopum microcephalum	Dolichoderinae
NCBI-0013	N0.HOG0005048 (torch)	-1.3094	2.32141e-06	Vollenhovia emeryi	Myrmicinae
GAGA-0025	N0.HOG0005048 (torch)	-0.492499	1.31901e-78	Megaponera analis	Ponerinae
GAGA-0300	N0.HOG0005048 (torch)	-0.47823	2.87034e-05	Ectomomyrmex javanus	Ponerinae
GAGA-0539	N0.HOG0005048 (torch)	-0.329692	9.27138e-12	Mycetophylax morschi	Myrmicinae
GAGA-0109	N0.HOG0005048 (torch)	-0.275741	1.16362e-08	Stenamma debile	Myrmicinae
GAGA-0354	N0.HOG0005048 (torch)	0.242549	0.711601	Cataglyphis aenescens	Formicinae
GAGA-0365	N0.HOG0005048 (torch)	0.357986	0.000236081	Tetraponera rufonigra	Pseudomyrmecinae
NCBI-0010	N0.HOG0005048 (torch)	0.470332	0.178115	Linepithema humile	Dolichoderinae
GAGA-0406	N0.HOG0005048 (torch)	0.784545	1.87961e-08	Myrmoteras binghamii	Formicinae
GAGA-0337	N0.HOG0005048 (torch)	0.926198	0.0795895	Tapinoma melanocephalum	Dolichoderinae
GAGA-0395	N0.HOG0005048 (torch)	1.18752	3.09706e-167	Crematogaster osakensis	Myrmicinae
GAGA-0358	N0.HOG0005048 (torch)	1.22334	0.366178	Pheidole nodus	Myrmicinae
GAGA-0245	N0.HOG0005048 (torch)	1.31812	0.00125586	Monomorium pharaonis	Myrmicinae
GAGA-0198	N0.HOG0005048 (torch)	1.48948	7.44843e-263	Paratrechina longicornis	Formicinae
OUT-0002	N0.HOG0005048 (torch)	1.54791	0.00437412	Formica cinerea	Formicinae
GAGA-0028	N0.HOG0005048 (torch)	1.69991	3.35287e-06	Myrmica rubra	Myrmicinae
GAGA-0333	N0.HOG0005048 (torch)	1.77748	1.36017e-150	Tetramorium bicarinatum	Myrmicinae
GAGA-0266	N0.HOG0005048 (torch)	1.80364	1.5932e-133	Ectomomyrmex cf. javanus	Ponerinae
GAGA-0495	N0.HOG0005048 (torch)	1.90241	0.00147992	Formica fusca	Formicinae
GAGA-0303	N0.HOG0005048 (torch)	1.93252	0.0015093	Harpegnathos venator	Ponerinae
GAGA-0577	N0.HOG0005048 (torch)	2.1153	0	Parasyscia sp.	Dorylinae
GAGA-0384	N0.HOG0005048 (torch)	2.14455	1.15824e-275	Pheidole selathorax	Myrmicinae
GAGA-0401	N0.HOG0005048 (torch)	2.14946	0	Myrmica angulata	Myrmicinae
GAGA-0363	N0.HOG0005048 (torch)	2.28463	0	Iridomyrmex anceps	Dolichoderinae
GAGA-0408	N0.HOG0005048 (torch)	2.58014	1.12251e-74	Buniapone amblyops	Ponerinae
GAGA-0405	N0.HOG0005048 (torch)	2.59221	0	Tetramorium polymorphum	Myrmicinae
GAGA-0374	N0.HOG0005048 (torch)	2.59645	0	Polyrhachis illaudata	Formicinae
GAGA-0288	N0.HOG0005048 (torch)	2.64985	2.4741e-19	Temnothorax unifasciatus	Myrmicinae
GAGA-0098	N0.HOG0005048 (torch)	2.68486	2.14564e-07	Harpagoxenus sublaevis	Myrmicinae
GAGA-0330	N0.HOG0005048 (torch)	2.72881	5.07781e-147	Crematogaster cf. rogenhoferi	Myrmicinae
GAGA-0340	N0.HOG0005048 (torch)	2.78972	0	Tapinoma cf. melanocephalum	Dolichoderinae
GAGA-0099	N0.HOG0005048 (torch)	2.97383	4.03644e-215	Leptothorax acervorum	Myrmicinae
GAGA-0301	N0.HOG0005048 (torch)	3.00774	5.10425e-86	Anochetus risii	Ponerinae
GAGA-0024	N0.HOG0005048 (torch)	3.43798	0	Lasius flavus s1	Formicinae
GAGA-0379	N0.HOG0005048 (torch)	3.61922	9.10623e-16	Cerapachys sulcinodis	Dorylinae
GAGA-0335	N0.HOG0005048 (torch)	3.67016	0	Meranoplus bicolor	Myrmicinae
GAGA-0380	N0.HOG0005048 (torch)	3.73216	9.27604e-207	Leptogenys kitteli	Ponerinae
GAGA-0362	N0.HOG0005048 (torch)	3.73564	3.28401e-20	Camponotus sp.	Formicinae
GAGA-0199	N0.HOG0005048 (torch)	3.76223	1.22232e-96	Anoplolepis gracilipes	Formicinae
GAGA-0341	N0.HOG0005048 (torch)	3.8516	1.15445e-28	Nylanderia fulva	Formicinae
GAGA-0332	N0.HOG0005048 (torch)	3.95985	0	Pseudolasius sp.	Formicinae
NCBI-0014	N0.HOG0005048 (torch)	3.97146	1.19499e-05	Wasmannia auropunctata	Myrmicinae
GAGA-0356	N0.HOG0005048 (torch)	3.98901	1.94746e-05	Aphaenogaster exasperata	Myrmicinae
GAGA-0221	N0.HOG0005048 (torch)	4.09009	9.53195e-25	Camponotus fellah	Formicinae
GAGA-0222	N0.HOG0005048 (torch)	4.14954	3.67448e-29	Temnothorax rugatulus	Myrmicinae
GAGA-0554	N0.HOG0005048 (torch)	4.26371	0	Strumigenys mutica	Myrmicinae
NCBI-0011	N0.HOG0005048 (torch)	4.29197	4.50224e-16	Odontomachus brunneus	Ponerinae
GAGA-0393	N0.HOG0005048 (torch)	4.5258	0	Crematogaster cf. osakensis	Myrmicinae
GAGA-0361	N0.HOG0005048 (torch)	4.70761	0	Camponotus fedtschenkoi	Formicinae
GAGA-0366	N0.HOG0005048 (torch)	4.74051	9.71467e-18	Lasius neglectus	Formicinae
GAGA-0407	N0.HOG0005048 (torch)	4.90534	3.35276e-178	Kartidris nyos	Myrmicinae
GAGA-0396	N0.HOG0005048 (torch)	5.20389	0	Camponotus singularis	Formicinae
NCBI-0012	N0.HOG0005048 (torch)	5.2922	0.00385357	Pogonomyrmex barbatus	Myrmicinae
GAGA-0224	N0.HOG0005048 (torch)	5.42062	4.79472e-27	Temnothorax americanus	Myrmicinae
GAGA-0200	N0.HOG0005048 (torch)	6.77857	8.03744e-24	Camponotus japonicus	Formicinae
GAGA-0510	N0.HOG0005048 (torch)	8.18385	3.29593e-22	Temnothorax nylanderi	Myrmicinae
GAGA-0511	N0.HOG0005048 (torch)	8.45983	1.37694e-26	Temnothorax ravouxi	Myrmicinae
NCBI-0009	N0.HOG0005048 (torch)	9.0012	5.53431e-23	Harpegnathos saltator	Ponerinae
GAGA-0338	N0.HOG0005048 (torch)	9.9865	3.78366e-216	Lepisiota rothneyi	Formicinae
NCBI-0002	N0.HOG0005048 (torch)	11.5384	3.26771e-14	Solenopsis invicta	Myrmicinae
NCBI-0005	N0.HOG0005048 (torch)	12.2006	3.33456e-16	Camponotus floridanus	Formicinae
GAGA-0328	N0.HOG0005048 (torch)	13.049	5.78977e-192	Carebara diversa	Myrmicinae
No detectable torch ortholog in GAGA-0404 (Mystrium camillae, Amblyoponinae), GAGA-0376 (Pheidole capellinii, Myrmicinae), and GAGA-0223 (Temnothorax longispinosus, Myrmicinae).
