## Supplementary Datasets for "A Hymenoptera-restricted gene mediating ant castes co-opts deeply conserved machinery to control organ size": torch_orthologues_across_163_ant_species.xlsx

### Sheet: Sheet1
GAGA species ID	torch orthologue ID	Species name	Subfamily	HOG	OG	Gene Tree Parent Clade
GAGA-0001	Aame_g02032_i1	Acromyrmex ameliae	Myrmicinae	N0.HOG0005048	OG0003271	n0
GAGA-0002	Acsu_g16789_i1	Acromyrmex subterraneus	Myrmicinae
GAGA-0003	Alob_g06281_i1	Acromyrmex lobicornis	Myrmicinae
GAGA-0004	Mbar_g15428_i1	Messor barbarus	Myrmicinae
GAGA-0014	Aech_g05439_i1	Acromyrmex echinatior	Myrmicinae
GAGA-0020	Lfl2_g00904_i1	Lasius flavus s2	Formicinae
GAGA-0024	Lfla_g11718_i1	Lasius flavus s1	Formicinae
GAGA-0025	Mana_g03775_i1	Megaponera analis	Ponerinae
GAGA-0026	Mmen_g06350_i1	Myrmecocystus cf. mendax	Formicinae
GAGA-0028	Mrub_g20919_i1, Mrub_g16233_i1	Myrmica rubra	Myrmicinae
GAGA-0055	Gdes_g00061_i1	Gigantiops destructor	Formicinae
GAGA-0063	Ngoe_g14225_i1	Neoponera goeldii	Ponerinae
GAGA-0074	Ohas_g19925_i1, Ohas_g02075_i1, Ohas_g19926_i1, Ohas_g13197_i1, Ohas_g05324_i1	Odontomachus hastatus	Ponerinae
GAGA-0080	Ppal_g16822_i1	Pheidole pallidula	Myrmicinae
GAGA-0082	Prpu_g14992_i1	Pristomyrmex punctatus	Myrmicinae
GAGA-0083	Dind_g05148_i1	Diacamma cf. indicum	Ponerinae
GAGA-0084	Apsu_g04200_i1	Aphaenogaster subterranea	Myrmicinae
GAGA-0085	Tcae_g13037_i1	Tetramorium caespitum	Myrmicinae
GAGA-0087	Msca_g18004_i1	Myrmica scabrinodis	Myrmicinae
GAGA-0090	Plpu_g04913_i1	Platythyrea punctata	Ponerinae
GAGA-0098	Hsub_g03057_i1	Harpagoxenus sublaevis	Myrmicinae
GAGA-0099	Lace_g16996_i1	Leptothorax acervorum	Myrmicinae
GAGA-0103	Mgra_g03314_i1	Myrmecina graminicola	Myrmicinae
GAGA-0109	Sdeb_g00923_i1	Stenamma debile	Myrmicinae
GAGA-0114	Maru_g05964_i1	Manica rubida	Myrmicinae
GAGA-0165	Emoc_g07142_i1	Eutetramorium mocquerysi	Myrmicinae
GAGA-0177	Lnig_g10210_i1	Lasius niger	Formicinae
GAGA-0187	Ppyg_g08430_i1	Plagiolepis pygmaea	Formicinae
GAGA-0198	Palo_g02033_i1	Paratrechina longicornis	Formicinae
GAGA-0199	Agra_g13611_i1	Anoplolepis gracilipes	Formicinae
GAGA-0200	Cjap_g05792_i1	Camponotus japonicus	Formicinae
GAGA-0220	Aoct_g18698_i1	Acromyrmex octospinosus	Myrmicinae
GAGA-0221	Cfel_g09816_i1	Camponotus fellah	Formicinae
GAGA-0222	Trug_g18615_i1	Temnothorax rugatulus	Myrmicinae
GAGA-0223		Temnothorax longispinosus	Myrmicinae
GAGA-0224	Tame_g05554_i1	Temnothorax americanus	Myrmicinae
GAGA-0229	Cmin_g16869_i1	Cephalotes minutus	Myrmicinae
GAGA-0234	Trog_g01984_i1	Typhlomyrmex rogenhoferi	Ectatomminae
GAGA-0245	Mpha_g04249_i2	Monomorium pharaonis	Myrmicinae
GAGA-0246	Pruf_g03350_i1	Pseudoneoponera rufipes	Ponerinae
GAGA-0256	Afer_g08158_i1	Acanthomyrmex ferox	Myrmicinae
GAGA-0266	Ecfj_g06789_i1	Ectomomyrmex cf. javanus	Ponerinae
GAGA-0275	Epro_g10160_i1	Euprenolepis procera	Formicinae
GAGA-0288	Tuni_g10912_i1	Temnothorax unifasciatus	Myrmicinae
GAGA-0300	Ejav_g12805_i1	Ectomomyrmex javanus	Ponerinae
GAGA-0301	Aris_g16019_i1	Anochetus risii	Ponerinae
GAGA-0302	Ogla_g09150_i1	Ochetellus glaber	Dolichoderinae
GAGA-0303	Hven_g13844_i1	Harpegnathos venator	Ponerinae
GAGA-0304	Pros_g05882_i1	Proformica cf. mongolica	Formicinae
GAGA-0306	Gbic_g08071_i1	Stictoponera bicolor	Ectatomminae
GAGA-0307	Hopa_g11679_i1	Hypoponera opacior	Ponerinae
GAGA-0328	Cdiv_g08472_i1	Carebara diversa	Myrmicinae
GAGA-0330	Crog_g18367_i1	Crematogaster cf. rogenhoferi	Myrmicinae
GAGA-0331	Csp2_g03034_i1	Carebara sp. s2	Myrmicinae
GAGA-0332	Pssp_g06849_i1	Pseudolasius sp.	Formicinae
GAGA-0333	Tbic_g15972_i1	Tetramorium bicarinatum	Myrmicinae
GAGA-0334	Rqua_g08695_i1	Rossomyrmex quandratinodus	Formicinae
GAGA-0335	Mbic_g15436_i1	Meranoplus bicolor	Myrmicinae
GAGA-0336	Osma_g06561_i1	Oecophylla smaragdina	Formicinae
GAGA-0337	Tmel_g10978_i1	Tapinoma melanocephalum	Dolichoderinae
GAGA-0338	Lrot_g02906_i1	Lepisiota rothneyi	Formicinae
GAGA-0340	Tcfm_g07739_i1	Tapinoma cf. melanocephalum	Dolichoderinae
GAGA-0341	Nful_g14295_i1	Nylanderia fulva	Formicinae
GAGA-0343	Pspi_g10331_i1	Pseudomyrmex spinicola	Pseudomyrmecinae
GAGA-0346	Mmil_g06834_i1	Megalomyrmex milenae	Myrmicinae
GAGA-0350	Ffus_g10021_i1	Formica cf. japonica	Formicinae
GAGA-0351	Drug_g01021_i1	Diacamma rugosum	Ponerinae
GAGA-0352	Ldim_g11956_i1, Ldim_g11955_i1, Ldim_g11954_i1	Leptogenys diminuta	Ponerinae
GAGA-0353	Omon_g04213_i1	Odontomachus cf. monticola	Ponerinae
GAGA-0354	Caen_g15407_i1	Cataglyphis aenescens	Formicinae
GAGA-0356	Aexa_g11107_i1	Aphaenogaster exasperata	Myrmicinae
GAGA-0358	Pnod_g00255_i1	Pheidole nodus	Myrmicinae
GAGA-0359	Fjap_g06852_i1	Formica japonica	Formicinae
GAGA-0360	Cosp_g05861_i1	Colobopsis minus	Formicinae
GAGA-0361	Cfed_g09737_i1	Camponotus fedtschenkoi	Formicinae
GAGA-0362	Casp_g05956_i1	Camponotus sp.	Formicinae
GAGA-0363	Ianc_g09707_i1	Iridomyrmex anceps	Dolichoderinae
GAGA-0364	Lspa_g03833_i1	Lasius cf. spathepus	Formicinae
GAGA-0365	Truf_g07405_i1	Tetraponera rufonigra	Pseudomyrmecinae
GAGA-0366	Lneg_g12930_i1	Lasius neglectus	Formicinae
GAGA-0374	Pill_g07070_i1	Polyrhachis illaudata	Formicinae
GAGA-0376		Pheidole capellinii	Myrmicinae
GAGA-0378	Calt_g09978_i1	Carebara altinodus	Myrmicinae
GAGA-0379	Csul_g14445_i1	Cerapachys sulcinodis	Dorylinae
GAGA-0380	Lkit_g09958_i1, Lkit_g09957_i1, Lkit_g09959_i1	Leptogenys kitteli	Ponerinae
GAGA-0382	Ctre_g07519_i1	Carebara trechideros	Myrmicinae
GAGA-0384	Psel_g11049_i1	Pheidole selathorax	Myrmicinae
GAGA-0386	Epil_g08805_i1	Euponera pilosior	Ponerinae
GAGA-0387	Lbin_g12325_i1	Leptogenys cf. binghamii	Ponerinae
GAGA-0389	Pito_g06925_i1	Proceratium itoi	Proceratiinae
GAGA-0391		Stigmatomma sp.	Amblyoponinae
GAGA-0392	Lesp_g10906_i1	Leptanilla sp.	Leptanillinae
GAGA-0393	Cos2_g14102_i1	Crematogaster cf. osakensis	Myrmicinae
GAGA-0395	Cosa_g00861_i1	Crematogaster osakensis	Myrmicinae
GAGA-0396	Csin_g13462_i1	Camponotus singularis	Formicinae
GAGA-0401	Mysp_g04992_i1	Myrmica angulata	Myrmicinae
GAGA-0404		Mystrium camillae	Amblyoponinae
GAGA-0405	Tpol_g11362_i1	Tetramorium polymorphum	Myrmicinae
GAGA-0406	Mbin_g00912_i1, Mbin_g00906_i1	Myrmoteras binghamii	Formicinae
GAGA-0407	Kasp_g01052_i1	Kartidris nyos	Myrmicinae
GAGA-0408	Bamb_g01723_i1	Buniapone amblyops	Ponerinae
GAGA-0413	Mcap_g07426_i1	Messor capitatus	Myrmicinae
GAGA-0454	Sfug_g00405_i1	Solenopsis fugax	Myrmicinae
GAGA-0463	Fnit_g03082_i1	Formicoxenus nitidulus	Myrmicinae
GAGA-0485	Fsan_g11688_i1	Formica sanguinea	Formicinae
GAGA-0491	Lfu2_g01535_i1	Lasius fuliginosus s2	Formicinae
GAGA-0494	Rmin_g07581_i1	Rossomyrmex minuchae	Formicinae
GAGA-0495	Ffu2_g13501_i1	Formica fusca	Formicinae
GAGA-0502	Isub_g02169_i1	Iberoformica subrufa	Formicinae
GAGA-0503	Osau_g10935_i1	Oxyopomyrmex cf. saulcyi	Myrmicinae
GAGA-0505	Ghis_g02812_i1	Goniomma hispanicum	Myrmicinae
GAGA-0510	Tnyl_g08926_i1	Temnothorax nylanderi	Myrmicinae
GAGA-0511	Trav_g17998_i1	Temnothorax ravouxi	Myrmicinae
GAGA-0512	Tpil_g16163_i1	Temnothorax pilagens	Myrmicinae
GAGA-0513	Tamb_g04689_i1	Temnothorax ambiguus	Myrmicinae
GAGA-0515	Cobs_g05700_i1	Cardiocondyla obscurior	Myrmicinae
GAGA-0517	Mpil_g00628_i1	Myrmecia pilosula	Myrmeciinae
GAGA-0520	Meme_g16273_i1	Melissotarsus emeryi	Myrmicinae
GAGA-0521	Mcro_g00503_i1	Myrmecia croslandi 2n2	Myrmeciinae
GAGA-0522	Mcr2_g00859_i1	Myrmecia croslandi 2n4	Myrmeciinae
GAGA-0524	Lfu1_g01195_i1	Lasius fuliginosus s1	Formicinae
GAGA-0527	Tatr_g09386_i1	Tetramorium atratulum	Myrmicinae
GAGA-0528	Lmic_g04537_i1	Liometopum microcephalum	Dolichoderinae
GAGA-0530	Pyee_g15441_i1	Pheidole yeensis	Myrmicinae
GAGA-0531	Asmy_g19373_i1	Aphaenogaster smythiesii	Myrmicinae
GAGA-0532	Lali_g03259_i1	Lasius cf. alienus	Formicinae
GAGA-0533	Cas2_g06720_i1	Carebara sp. s1	Myrmicinae
GAGA-0534	Dori_g11121_i1	Dorylus orientalis	Dorylinae
GAGA-0535	Dkam_g04136_i1	Discothyrea kamiteta	Proceratiinae
GAGA-0536		Prionopelta kraepelini	Amblyoponinae
GAGA-0537	Pbru_g06504_i1	Proceratium cf. bruelheidei	Proceratiinae
GAGA-0538	Smay_g01230_i1	Sericomyrmex mayri	Myrmicinae
GAGA-0539	Mmor_g07792_i1	Mycetophylax morschi	Myrmicinae
GAGA-0540	Munc_g10865_i1	Myrmicocrypta squomosa uncinata	Myrmicinae
GAGA-0541	Mhar_g08598_i1	Mycetosoritis hartmanni	Myrmicinae
GAGA-0543	Keme_g06209_i1	Kalathomyrmex emeryi	Myrmicinae
GAGA-0550	Xexp_g00752_i1	Xerolitor explicatus	Myrmicinae
GAGA-0552	Pcla_g04059_i1	Paraponera clavata	Paraponerinae
GAGA-0553	Tesp_g13244_i1	Tetramorium cf. nipponense	Myrmicinae
GAGA-0554	Smut_g14273_i1	Strumigenys mutica	Myrmicinae
GAGA-0577	Pasp_g06932_i1	Parasyscia sp.	Dorylinae
GAGA-0578	Ccap_g11192_i1	Carebara cf. capreola	Myrmicinae
GAGA-0579	Cmel_g11875_i1	Carebara melasolena	Myrmicinae
GAGA-0580		Probolomyrmex sp.	Proceratiinae
NCBI-0001	Obir_g10013_i1, Obir_g14427_i1	Ooceraea biroi	Dorylinae
NCBI-0002	Sinv_g08304_i1	Solenopsis invicta	Myrmicinae
NCBI-0003	Acep_g12921_i1	Atta cephalotes	Myrmicinae
NCBI-0004	Acol_g03375_i1	Atta colombica	Myrmicinae
NCBI-0005	Cflo_g11894_i1	Camponotus floridanus	Formicinae
NCBI-0006	Ccos_g04961_i1	Cyphomyrmex costatus	Myrmicinae
NCBI-0007		Dinoponera quadriceps	Ponerinae
NCBI-0008	Fexs_g02628_i1	Formica exsecta	Formicinae
NCBI-0009	Hsal_g15547_i1	Harpegnathos saltator	Ponerinae
NCBI-0010	Lhum_g14012_i1	Linepithema humile	Dolichoderinae
NCBI-0011	Obru_g02226_i1	Odontomachus brunneus	Ponerinae
NCBI-0012	Pbar_g10758_i1	Pogonomyrmex barbatus	Myrmicinae
NCBI-0013	Vene_g10873_i1	Vollenhovia emeryi	Myrmicinae
NCBI-0014	Waur_g13397_i1	Wasmannia auropunctata	Myrmicinae
NCBI-0015	Tzet_g05359_i1	Mycetomoellerius zeteki	Myrmicinae
NCBI-0016	Tsep_g03347_i1	Trachymyrmex septentrionalis	Myrmicinae
NCBI-0017	Tcor_g10000_i1	Paratrachymyrmex cornetzi	Myrmicinae
OUT-0001	Fsel_g04043_i1	Formica selysi	Formicinae
OUT-0002	Fcin_g13041_i1	Formica cinerea	Formicinae
