## Supplementary Datasets for "A Hymenoptera-restricted gene mediating ant castes co-opts deeply conserved machinery to control organ size": Branch-specific dN dS (omega) estimate for the torch phylogeny.xlsx

### Sheet: Omega tables_node 7 is the ance
Node	Leafs	Name	P-value	Leafs	Baseline omega	Omega distribution over sites	Rate classes	Non-synonymous subs/site	Synonymous subs/site	dN/dS	Name	dN	dS	synonymous	nonsynonymous	omegas	Leafs
1	Tenthredo_mesomela_Tenthredinoidea_ENSTMMP00005014679_1	Tenthredo_mesomela_Tenthredinoidea_ENSTMMP00005014679_1	0.0055633	Tenthredo_mesomela_Tenthredinoidea_ENSTMMP00005014679_1	0.0860398	[[1, 0.6986860130308303], [51.11394635466578, 0.3013139869691697]]	2	1.39191	0.0359072	12.9213	Tenthredo_mesomela_Tenthredinoidea_ENSTMMP00005014679_1	0.379674	5.48147	1.25882	0.292482	0.0903237	Tenthredo_mesomela_Tenthredinoidea_ENSTMMP00005014679_1
2	Orussus_abietinus_Orossoidea_XP_012287344_1	Orussus_abietinus_Orossoidea_XP_012287344_1	1	Orussus_abietinus_Orossoidea_XP_012287344_1	9.24691e-05	[[0.007502362363263656, 0.5525841337724979], [0.7769362874558596, 0.447415866227502]]	2	0.562612	0.664295	0.28231	Orussus_abietinus_Orossoidea_XP_012287344_1	0.323442	4697.85	1078.86	0.249163	8.9781e-05	Orussus_abietinus_Orossoidea_XP_012287344_1
3	Vcra_Vespoidea_XP_046833515_1	Vcra_Vespoidea_XP_046833515_1	0.265625	Vcra_Vespoidea_XP_046833515_1	0.217945	[[0.1506419469974638, 0.8346174807956404], [125.0977629765293, 0.1653825192043596]]	2	19.3293	0.385694	16.7052	Vcra_Vespoidea_XP_046833515_1	0.332553	1.83842	0.422192	0.256182	0.235887	Vcra_Vespoidea_XP_046833515_1
4	GAGA_0177_Lnig_g10210_i1	GAGA_0177_Lnig_g10210_i1	0.0255716	GAGA_0177_Lnig_g10210_i1	10000000000	[[10000000000, 1]]	1	0.0392881	1e-10	1.3096e+08	GAGA_0177_Lnig_g10210_i1	0.0511385	4.35446e-10	1e-10	0.0393946	10000	GAGA_0177_Lnig_g10210_i1
5	NCBI_0005_Cflo_g11894_i1	NCBI_0005_Cflo_g11894_i1	1	NCBI_0005_Cflo_g11894_i1	0.625893	[[0.6606522360859278, 1]]	1	0.140924	0.0885951	0.530217	NCBI_0005_Cflo_g11894_i1	0.177749	0.382549	0.0878522	0.136929	0.605909	NCBI_0005_Cflo_g11894_i1
6	GAGA_0245_Mpha_g04249_i1	GAGA_0245_Mpha_g04249_i1	1	GAGA_0245_Mpha_g04249_i1	0.364666	[[0.3868501793631653, 1]]	1	0.0699771	0.0751296	0.310473	GAGA_0245_Mpha_g04249_i1	0.091997	0.336457	0.0772672	0.0708699	0.356559	GAGA_0245_Mpha_g04249_i1
7	NCBI_0002_Sinv_g08304_i1	NCBI_0002_Sinv_g08304_i1	0.0108181	NCBI_0002_Sinv_g08304_i1	1.26407	[[1, 0.939708720444716], [26.37391182626776, 0.06029127955528402]]	2	0.221618	0.0363842	2.03035	NCBI_0002_Sinv_g08304_i1	0.150267	0.163863	0.037631	0.115758	1.19584	NCBI_0002_Sinv_g08304_i1
8	NCBI_0012_Pbar_g10758_i2	NCBI_0012_Pbar_g10758_i2	0.151018	NCBI_0012_Pbar_g10758_i2	0.653786	[[0, 0.5712787029127244], [2.03548748036991, 0.4287212970872756]]	2	0.135225	0.0643591	0.700365	NCBI_0012_Pbar_g10758_i2	0.140466	0.289824	0.066558	0.108208	0.632013	NCBI_0012_Pbar_g10758_i2
9	GAGA_0306_Gbic_g08071_i1	GAGA_0306_Gbic_g08071_i1	1	GAGA_0306_Gbic_g08071_i1	0.634468	[[0.6562077655992148, 1]]	1	0.115231	0.0729332	0.52665	GAGA_0306_Gbic_g08071_i1	0.148565	0.312946	0.0718678	0.114447	0.619063	GAGA_0306_Gbic_g08071_i1
10	GAGA_0522_Mcr2_g00859_i1	GAGA_0522_Mcr2_g00859_i1	1	GAGA_0522_Mcr2_g00859_i1	0.391895	[[0.3938422509274495, 1]]	1	0.0882471	0.0930628	0.316084	GAGA_0522_Mcr2_g00859_i1	0.115555	0.394136	0.0905131	0.0890179	0.382323	GAGA_0522_Mcr2_g00859_i1
11	NCBI_0010_Lhum_g14012_i1	NCBI_0010_Lhum_g14012_i1	1	NCBI_0010_Lhum_g14012_i1	0.483997	[[0.5243721993412043, 1]]	1	0.122416	0.0969612	0.420843	NCBI_0010_Lhum_g14012_i1	0.151226	0.415001	0.0953049	0.116497	0.475186	NCBI_0010_Lhum_g14012_i1
12	NCBI_0001_Obir_g10013_i1	NCBI_0001_Obir_g10013_i1	0.187511	NCBI_0001_Obir_g10013_i1	10000000000	[[10000000000, 1]]	1	0.015996	1e-10	5.332e+07	NCBI_0001_Obir_g10013_i1	0.0208222	4.35446e-10	1e-10	0.0160404	10000	NCBI_0001_Obir_g10013_i1
13	NCBI_0001_Obir_g14427_i1	NCBI_0001_Obir_g14427_i1	1	NCBI_0001_Obir_g14427_i1	0.0779803	[[0.09883046417215076, 1]]	1	0.00296034	0.0124408	0.079318	NCBI_0001_Obir_g14427_i1	0.00325192	0.0551477	0.0126647	0.00250512	0.0768953	NCBI_0001_Obir_g14427_i1
14	GAGA_0535_Dkam_g04136_i1	GAGA_0535_Dkam_g04136_i1	0.00455307	GAGA_0535_Dkam_g04136_i1	0.552141	[[0.6383278439280983, 0.9501822322752926], [120.9179569804851, 0.04981776772470736]]	2	1.13928	0.0713656	5.32133	GAGA_0535_Dkam_g04136_i1	0.167789	0.413533	0.0949677	0.129257	0.529105	GAGA_0535_Dkam_g04136_i1
15	NCBI_0009_Hsal_g15547_i1	NCBI_0009_Hsal_g15547_i1	0.212836	NCBI_0009_Hsal_g15547_i1	0.594594	[[0, 0.3850055659358368], [1.426453267596766, 0.6149944340641631]]	2	0.34213	0.16198	0.70406	NCBI_0009_Hsal_g15547_i1	0.317688	0.72173	0.165745	0.244731	0.574003	NCBI_0009_Hsal_g15547_i1
16	GAGA_0552_Pcla_g04059_i1	GAGA_0552_Pcla_g04059_i1	1	GAGA_0552_Pcla_g04059_i1	0.319562	[[0.3319171226948502, 1]]	1	0.0920758	0.115216	0.266385	GAGA_0552_Pcla_g04059_i1	0.116725	0.488892	0.112274	0.0899192	0.311342	GAGA_0552_Pcla_g04059_i1
17	GAGA_0343_Pspi_g10331_i1	GAGA_0343_Pspi_g10331_i1	0.0234821	GAGA_0343_Pspi_g10331_i1	0.487045	[[0.3067029240078669, 0.8281658426167917], [6.807434185747402, 0.1718341573832083]]	2	0.619539	0.180731	1.14265	GAGA_0343_Pspi_g10331_i1	0.312155	0.85792	0.197021	0.240469	0.474473	GAGA_0343_Pspi_g10331_i1
18	GAGA_0392_Lesp_g10906_i1	GAGA_0392_Lesp_g10906_i1	0.356879	GAGA_0392_Lesp_g10906_i1	0.460684	[[0, 0.5183661251503476], [1.262058283721983, 0.4816338748496524]]	2	0.277599	0.189679	0.48784	GAGA_0392_Lesp_g10906_i1	0.250995	0.693197	0.159192	0.193354	0.472167	GAGA_0392_Lesp_g10906_i1
19	Anoplius_nigerrimus_Pompiloidea_BRAKERANGP00000006769_1	Anoplius_nigerrimus_Pompiloidea_BRAKERANGP00000006769_1	0.0624284	Anoplius_nigerrimus_Pompiloidea_BRAKERANGP00000006769_1	0.61551	[[0.1033129031382886, 0.802632590282414], [4.33939772079481, 0.197367409717586]]	2	0.542092	0.239679	0.753913	Anoplius_nigerrimus_Pompiloidea_BRAKERANGP00000006769_1	0.212702	0.472867	0.108594	0.163855	0.586571	Anoplius_nigerrimus_Pompiloidea_BRAKERANGP00000006769_1
20	OUTG_0008_Acom_g03147_i1	OUTG_0008_Acom_g03147_i1	0.0183379	OUTG_0008_Acom_g03147_i1	0.348489	[[0.1921920853579035, 0.7471196616888153], [5.70285691095266, 0.2528803383111847]]	2	0.691372	0.181084	1.27265	OUTG_0008_Acom_g03147_i1	0.313303	1.1422	0.262306	0.241353	0.357692	OUTG_0008_Acom_g03147_i1
21	Amel_XP_006557478_1	Amel_XP_006557478_1	0.00169794	Amel_XP_006557478_1	0.4268	[[0.4519763322904022, 0.8185689492002105], [414.0811420213723, 0.1814310507997895]]	2	24.0745	0.132441	60.5915	Amel_XP_006557478_1	0.329848	0.968566	0.222431	0.254098	0.444091	Amel_XP_006557478_1
22	OUTG_0007_Nspi_g09051_i1	OUTG_0007_Nspi_g09051_i1	0.218046	OUTG_0007_Nspi_g09051_i1	0.269003	[[0.02428990839924309, 0.6948502275448897], [1.951127760183252, 0.3051497724551103]]	2	0.327605	0.222234	0.491382	OUTG_0007_Nspi_g09051_i1	0.192312	0.922876	0.211938	0.148148	0.271738	OUTG_0007_Nspi_g09051_i1
23	Tenthredo_mesomela_Tenthredinoidea_ENSTMMP00005014679_1 Orussus_abietinus_Orossoidea_XP_012287344_1 Vcra_Vespoidea_XP_046833515_1 GAGA_0177_Lnig_g10210_i1 NCBI_0005_Cflo_g11894_i1 GAGA_0245_Mpha_g04249_i1 NCBI_0002_Sinv_g08304_i1 NCBI_0012_Pbar_g10758_i2 GAGA_0306_Gbic_g08071_i1 GAGA_0522_Mcr2_g00859_i1 NCBI_0010_Lhum_g14012_i1 NCBI_0001_Obir_g10013_i1 NCBI_0001_Obir_g14427_i1 GAGA_0535_Dkam_g041…
24	Orussus_abietinus_Orossoidea_XP_012287344_1 Vcra_Vespoidea_XP_046833515_1 GAGA_0177_Lnig_g10210_i1 NCBI_0005_Cflo_g11894_i1 GAGA_0245_Mpha_g04249_i1 NCBI_0002_Sinv_g08304_i1 NCBI_0012_Pbar_g10758_i2 GAGA_0306_Gbic_g08071_i1 GAGA_0522_Mcr2_g00859_i1 NCBI_0010_Lhum_g14012_i1 NCBI_0001_Obir_g10013_i1 NCBI_0001_Obir_g14427_i1 GAGA_0535_Dkam_g04136_i1 NCBI_0009_Hsal_g15547_i1 GAGA_0552_Pcla_g04059_i1 …
25	Vcra_Vespoidea_XP_046833515_1 GAGA_0177_Lnig_g10210_i1 NCBI_0005_Cflo_g11894_i1 GAGA_0245_Mpha_g04249_i1 NCBI_0002_Sinv_g08304_i1 NCBI_0012_Pbar_g10758_i2 GAGA_0306_Gbic_g08071_i1 GAGA_0522_Mcr2_g00859_i1 NCBI_0010_Lhum_g14012_i1 NCBI_0001_Obir_g10013_i1 NCBI_0001_Obir_g14427_i1 GAGA_0535_Dkam_g04136_i1 NCBI_0009_Hsal_g15547_i1 GAGA_0552_Pcla_g04059_i1 GAGA_0343_Pspi_g10331_i1 GAGA_0392_Lesp_g109…	Node4	1	Vcra_Vespoidea_XP_046833515_1, GAGA_0552_Pcla_g04059_i1, GAGA_0177_Lnig_g10210_i1, NCBI_0005_Cflo_g11894_i1, GAGA_0245_Mpha_g04249_i1, NCBI_0002_Sinv_g08304_i1, NCBI_0012_Pbar_g10758_i2, GAGA_0306_Gbic_g08071_i1, GAGA_0522_Mcr2_g00859_i1, NCBI_0010_Lhum_g14012_i1, NCBI_0001_Obir_g10013_i1, NCBI_0001_Obir_g14427_i1, GAGA_0535_Dkam_g04136_i1, NCBI_0009_Hsal_g15547_i1, GAGA_0343_Pspi_g10331_i1, GAGA…	1.90376e-05	[[2.618105858170635e-05, 1]]	1	0.0639112	1013.88	2.1012e-05	Node4	0.0651733	23.9269	5.49481	0.0502062	0.00355198	Vcra_Vespoidea_XP_046833515_1, GAGA_0552_Pcla_g04059_i1, GAGA_0177_Lnig_g10210_i1, NCBI_0005_Cflo_g11894_i1, GAGA_0245_Mpha_g04249_i1, NCBI_0002_Sinv_g08304_i1, NCBI_0012_Pbar_g10758_i2, GAGA_0306_Gbic_g08071_i1, GAGA_0522_Mcr2_g00859_i1, NCBI_0010_Lhum_g14012_i1, NCBI_0001_Obir_g10013_i1, NCBI_0001_Obir_g14427_i1, GAGA_0535_Dkam_g04136_i1, NCBI_0009_Hsal_g15547_i1, GAGA_0343_Pspi_g10331_i1, GAGA…
26	GAGA_0177_Lnig_g10210_i1 NCBI_0005_Cflo_g11894_i1 GAGA_0245_Mpha_g04249_i1 NCBI_0002_Sinv_g08304_i1 NCBI_0012_Pbar_g10758_i2 GAGA_0306_Gbic_g08071_i1 GAGA_0522_Mcr2_g00859_i1 NCBI_0010_Lhum_g14012_i1 NCBI_0001_Obir_g10013_i1 NCBI_0001_Obir_g14427_i1 GAGA_0535_Dkam_g04136_i1 NCBI_0009_Hsal_g15547_i1 GAGA_0552_Pcla_g04059_i1 GAGA_0343_Pspi_g10331_i1 GAGA_0392_Lesp_g10906_i1 Anoplius_nigerrimus_Pomp…
27	GAGA_0177_Lnig_g10210_i1 NCBI_0005_Cflo_g11894_i1 GAGA_0245_Mpha_g04249_i1 NCBI_0002_Sinv_g08304_i1 NCBI_0012_Pbar_g10758_i2 GAGA_0306_Gbic_g08071_i1 GAGA_0522_Mcr2_g00859_i1 NCBI_0010_Lhum_g14012_i1 NCBI_0001_Obir_g10013_i1 NCBI_0001_Obir_g14427_i1 GAGA_0535_Dkam_g04136_i1 NCBI_0009_Hsal_g15547_i1 GAGA_0552_Pcla_g04059_i1 GAGA_0343_Pspi_g10331_i1 GAGA_0392_Lesp_g10906_i1	Node7	0.0025698	GAGA_0552_Pcla_g04059_i1, GAGA_0177_Lnig_g10210_i1, NCBI_0005_Cflo_g11894_i1, GAGA_0245_Mpha_g04249_i1, NCBI_0002_Sinv_g08304_i1, NCBI_0012_Pbar_g10758_i2, GAGA_0306_Gbic_g08071_i1, GAGA_0522_Mcr2_g00859_i1, NCBI_0010_Lhum_g14012_i1, NCBI_0001_Obir_g10013_i1, NCBI_0001_Obir_g14427_i1, GAGA_0535_Dkam_g04136_i1, NCBI_0009_Hsal_g15547_i1, GAGA_0343_Pspi_g10331_i1, GAGA_0392_Lesp_g10906_i1	3.04731	[[0, 0.5596134627505156], [321.9590303186486, 0.4403865372494844]]	2	0.331697	0.000971638	113.793	Node7	0.243232	0.102003	0.0234251	0.187374	3.10952	GAGA_0552_Pcla_g04059_i1, GAGA_0177_Lnig_g10210_i1, NCBI_0005_Cflo_g11894_i1, GAGA_0245_Mpha_g04249_i1, NCBI_0002_Sinv_g08304_i1, NCBI_0012_Pbar_g10758_i2, GAGA_0306_Gbic_g08071_i1, GAGA_0522_Mcr2_g00859_i1, NCBI_0010_Lhum_g14012_i1, NCBI_0001_Obir_g10013_i1, NCBI_0001_Obir_g14427_i1, GAGA_0535_Dkam_g04136_i1, NCBI_0009_Hsal_g15547_i1, GAGA_0343_Pspi_g10331_i1, GAGA_0392_Lesp_g10906_i1
28	GAGA_0177_Lnig_g10210_i1 NCBI_0005_Cflo_g11894_i1 GAGA_0245_Mpha_g04249_i1 NCBI_0002_Sinv_g08304_i1 NCBI_0012_Pbar_g10758_i2 GAGA_0306_Gbic_g08071_i1 GAGA_0522_Mcr2_g00859_i1 NCBI_0010_Lhum_g14012_i1 NCBI_0001_Obir_g10013_i1 NCBI_0001_Obir_g14427_i1 GAGA_0535_Dkam_g04136_i1 NCBI_0009_Hsal_g15547_i1 GAGA_0552_Pcla_g04059_i1 GAGA_0343_Pspi_g10331_i1	Node8	0.45381	GAGA_0552_Pcla_g04059_i1, GAGA_0177_Lnig_g10210_i1, NCBI_0005_Cflo_g11894_i1, GAGA_0245_Mpha_g04249_i1, NCBI_0002_Sinv_g08304_i1, NCBI_0012_Pbar_g10758_i2, GAGA_0306_Gbic_g08071_i1, GAGA_0522_Mcr2_g00859_i1, NCBI_0010_Lhum_g14012_i1, NCBI_0001_Obir_g10013_i1, NCBI_0001_Obir_g14427_i1, GAGA_0535_Dkam_g04136_i1, NCBI_0009_Hsal_g15547_i1, GAGA_0343_Pspi_g10331_i1	0.669899	[[10000000000, 1]]	1	0.0632455	1e-10	2.10818e+08	Node8	0.0666493	0.16624	0.0381769	0.0513433	0.522815	GAGA_0552_Pcla_g04059_i1, GAGA_0177_Lnig_g10210_i1, NCBI_0005_Cflo_g11894_i1, GAGA_0245_Mpha_g04249_i1, NCBI_0002_Sinv_g08304_i1, NCBI_0012_Pbar_g10758_i2, GAGA_0306_Gbic_g08071_i1, GAGA_0522_Mcr2_g00859_i1, NCBI_0010_Lhum_g14012_i1, NCBI_0001_Obir_g10013_i1, NCBI_0001_Obir_g14427_i1, GAGA_0535_Dkam_g04136_i1, NCBI_0009_Hsal_g15547_i1, GAGA_0343_Pspi_g10331_i1
29	GAGA_0177_Lnig_g10210_i1 NCBI_0005_Cflo_g11894_i1 GAGA_0245_Mpha_g04249_i1 NCBI_0002_Sinv_g08304_i1 NCBI_0012_Pbar_g10758_i2 GAGA_0306_Gbic_g08071_i1 GAGA_0522_Mcr2_g00859_i1 NCBI_0010_Lhum_g14012_i1 NCBI_0001_Obir_g10013_i1 NCBI_0001_Obir_g14427_i1 GAGA_0535_Dkam_g04136_i1 NCBI_0009_Hsal_g15547_i1 GAGA_0552_Pcla_g04059_i1	Node9	0.210782	GAGA_0552_Pcla_g04059_i1, GAGA_0177_Lnig_g10210_i1, NCBI_0005_Cflo_g11894_i1, GAGA_0245_Mpha_g04249_i1, NCBI_0002_Sinv_g08304_i1, NCBI_0012_Pbar_g10758_i2, GAGA_0306_Gbic_g08071_i1, GAGA_0522_Mcr2_g00859_i1, NCBI_0010_Lhum_g14012_i1, NCBI_0001_Obir_g10013_i1, NCBI_0001_Obir_g14427_i1, GAGA_0535_Dkam_g04136_i1, NCBI_0009_Hsal_g15547_i1	10000000000	[[10000000000, 1]]	1	0.0306579	1e-10	1.02193e+08	Node9	0.0386163	4.35446e-10	1e-10	0.0297481	10000	GAGA_0552_Pcla_g04059_i1, GAGA_0177_Lnig_g10210_i1, NCBI_0005_Cflo_g11894_i1, GAGA_0245_Mpha_g04249_i1, NCBI_0002_Sinv_g08304_i1, NCBI_0012_Pbar_g10758_i2, GAGA_0306_Gbic_g08071_i1, GAGA_0522_Mcr2_g00859_i1, NCBI_0010_Lhum_g14012_i1, NCBI_0001_Obir_g10013_i1, NCBI_0001_Obir_g14427_i1, GAGA_0535_Dkam_g04136_i1, NCBI_0009_Hsal_g15547_i1
30	GAGA_0177_Lnig_g10210_i1 NCBI_0005_Cflo_g11894_i1 GAGA_0245_Mpha_g04249_i1 NCBI_0002_Sinv_g08304_i1 NCBI_0012_Pbar_g10758_i2 GAGA_0306_Gbic_g08071_i1 GAGA_0522_Mcr2_g00859_i1 NCBI_0010_Lhum_g14012_i1 NCBI_0001_Obir_g10013_i1 NCBI_0001_Obir_g14427_i1 GAGA_0535_Dkam_g04136_i1 NCBI_0009_Hsal_g15547_i1
31	GAGA_0177_Lnig_g10210_i1 NCBI_0005_Cflo_g11894_i1 GAGA_0245_Mpha_g04249_i1 NCBI_0002_Sinv_g08304_i1 NCBI_0012_Pbar_g10758_i2 GAGA_0306_Gbic_g08071_i1 GAGA_0522_Mcr2_g00859_i1 NCBI_0010_Lhum_g14012_i1 NCBI_0001_Obir_g10013_i1 NCBI_0001_Obir_g14427_i1	Node11	1	GAGA_0177_Lnig_g10210_i1, NCBI_0005_Cflo_g11894_i1, GAGA_0245_Mpha_g04249_i1, NCBI_0002_Sinv_g08304_i1, NCBI_0012_Pbar_g10758_i2, GAGA_0306_Gbic_g08071_i1, GAGA_0522_Mcr2_g00859_i1, NCBI_0010_Lhum_g14012_i1, NCBI_0001_Obir_g10013_i1, NCBI_0001_Obir_g14427_i1	0.439129	[[0.4129122673645715, 1]]	1	0.0168471	0.0169459	0.331389	Node11	0.023	0.0694605	0.0159516	0.0177181	0.431795	GAGA_0177_Lnig_g10210_i1, NCBI_0005_Cflo_g11894_i1, GAGA_0245_Mpha_g04249_i1, NCBI_0002_Sinv_g08304_i1, NCBI_0012_Pbar_g10758_i2, GAGA_0306_Gbic_g08071_i1, GAGA_0522_Mcr2_g00859_i1, NCBI_0010_Lhum_g14012_i1, NCBI_0001_Obir_g10013_i1, NCBI_0001_Obir_g14427_i1
32	GAGA_0177_Lnig_g10210_i1 NCBI_0005_Cflo_g11894_i1 GAGA_0245_Mpha_g04249_i1 NCBI_0002_Sinv_g08304_i1 NCBI_0012_Pbar_g10758_i2 GAGA_0306_Gbic_g08071_i1	Node12	1	GAGA_0177_Lnig_g10210_i1, NCBI_0005_Cflo_g11894_i1, GAGA_0245_Mpha_g04249_i1, NCBI_0002_Sinv_g08304_i1, NCBI_0012_Pbar_g10758_i2, GAGA_0306_Gbic_g08071_i1	0.563604	[[0.6538311897830972, 1]]	1	0.0150339	0.00955004	0.524743	Node12	0.0165876	0.0411949	0.0094604	0.0127783	0.525083	GAGA_0177_Lnig_g10210_i1, NCBI_0005_Cflo_g11894_i1, GAGA_0245_Mpha_g04249_i1, NCBI_0002_Sinv_g08304_i1, NCBI_0012_Pbar_g10758_i2, GAGA_0306_Gbic_g08071_i1
33	GAGA_0177_Lnig_g10210_i1 NCBI_0005_Cflo_g11894_i1 GAGA_0245_Mpha_g04249_i1 NCBI_0002_Sinv_g08304_i1 NCBI_0012_Pbar_g10758_i2	Node13	0.45902	GAGA_0177_Lnig_g10210_i1, NCBI_0005_Cflo_g11894_i1, GAGA_0245_Mpha_g04249_i1, NCBI_0002_Sinv_g08304_i1, NCBI_0012_Pbar_g10758_i2	3.79907	[[1.656107826098844, 1]]	1	0.0166708	0.00418086	1.32914	Node13	0.0245429	0.0111288	0.00255573	0.0189067	2.87584	GAGA_0177_Lnig_g10210_i1, NCBI_0005_Cflo_g11894_i1, GAGA_0245_Mpha_g04249_i1, NCBI_0002_Sinv_g08304_i1, NCBI_0012_Pbar_g10758_i2
34	GAGA_0177_Lnig_g10210_i1 NCBI_0005_Cflo_g11894_i1	Node14	1	GAGA_0177_Lnig_g10210_i1, NCBI_0005_Cflo_g11894_i1	0.347792	[[0.34931424440257, 1]]	1	0.048832	0.0580612	0.280348	Node14	0.065219	0.250483	0.0575233	0.0502415	0.339534	GAGA_0177_Lnig_g10210_i1, NCBI_0005_Cflo_g11894_i1
35	GAGA_0245_Mpha_g04249_i1 NCBI_0002_Sinv_g08304_i1 NCBI_0012_Pbar_g10758_i2	Node17	0.00565913	GAGA_0245_Mpha_g04249_i1, NCBI_0002_Sinv_g08304_i1, NCBI_0012_Pbar_g10758_i2	0.338605	[[0, 0.865730396031267], [7.986182196979492, 0.134269603968733]]	2	0.133706	0.0517882	0.860593	Node17	0.0610488	0.241213	0.0553944	0.047029	0.330039	GAGA_0245_Mpha_g04249_i1, NCBI_0002_Sinv_g08304_i1, NCBI_0012_Pbar_g10758_i2
36	GAGA_0245_Mpha_g04249_i1 NCBI_0002_Sinv_g08304_i1	Node18	0.284737	GAGA_0245_Mpha_g04249_i1, NCBI_0002_Sinv_g08304_i1	1.91388	[[1.738015911576712, 1]]	1	0.084528	0.0201997	1.39487	Node18	0.11408	0.0777122	0.0178466	0.0878815	1.91429	GAGA_0245_Mpha_g04249_i1, NCBI_0002_Sinv_g08304_i1
37	GAGA_0522_Mcr2_g00859_i1 NCBI_0010_Lhum_g14012_i1 NCBI_0001_Obir_g10013_i1 NCBI_0001_Obir_g14427_i1	Node23	1	GAGA_0522_Mcr2_g00859_i1, NCBI_0010_Lhum_g14012_i1, NCBI_0001_Obir_g10013_i1, NCBI_0001_Obir_g14427_i1	0	[[0, 1]]	1	1e-10	0.0158502	2.10302e-09	Node23	1.29811e-10	0.0811454	0.018635	1e-10	0	GAGA_0522_Mcr2_g00859_i1, NCBI_0010_Lhum_g14012_i1, NCBI_0001_Obir_g10013_i1, NCBI_0001_Obir_g14427_i1
38	GAGA_0522_Mcr2_g00859_i1 NCBI_0010_Lhum_g14012_i1	Node24	0.401633	GAGA_0522_Mcr2_g00859_i1, NCBI_0010_Lhum_g14012_i1	10000000000	[[10000000000, 1]]	1	0.016225	1e-10	5.40833e+07	Node24	0.022951	4.35446e-10	1e-10	0.0176803	10000	GAGA_0522_Mcr2_g00859_i1, NCBI_0010_Lhum_g14012_i1
39	NCBI_0001_Obir_g10013_i1 NCBI_0001_Obir_g14427_i1	Node27	1	NCBI_0001_Obir_g10013_i1, NCBI_0001_Obir_g14427_i1	0.19663	[[0.1081447298051556, 0.8497800084438172], [1, 0.1502199915561828]]	2	0.125713	0.21565	0.194317	Node27	0.133203	0.900645	0.206833	0.102613	0.192862	NCBI_0001_Obir_g10013_i1, NCBI_0001_Obir_g14427_i1
40	GAGA_0535_Dkam_g04136_i1 NCBI_0009_Hsal_g15547_i1	Node30	0.0421654	GAGA_0535_Dkam_g04136_i1, NCBI_0009_Hsal_g15547_i1	0.979768	[[0, 0.9670510259980497], [24242.24058910811, 0.03294897400195029]]	2	23.6124	0.0122779	641.055	Node30	0.0369654	0.0431753	0.0099152	0.0284763	1.11647	GAGA_0535_Dkam_g04136_i1, NCBI_0009_Hsal_g15547_i1
41	Anoplius_nigerrimus_Pompiloidea_BRAKERANGP00000006769_1 OUTG_0008_Acom_g03147_i1 Amel_XP_006557478_1 OUTG_0007_Nspi_g09051_i1	Node36	0.174458	Anoplius_nigerrimus_Pompiloidea_BRAKERANGP00000006769_1, OUTG_0008_Acom_g03147_i1, Amel_XP_006557478_1, OUTG_0007_Nspi_g09051_i1	5.51073e-06	[[0, 0.9697566097091822], [81.98574059887028, 0.0302433902908178]]	2	3.11183	0.521249	1.98998	Node36	0.0190185	4697.85	1078.86	0.0146509	5.27915e-06	Anoplius_nigerrimus_Pompiloidea_BRAKERANGP00000006769_1, OUTG_0008_Acom_g03147_i1, Amel_XP_006557478_1, OUTG_0007_Nspi_g09051_i1
42	OUTG_0008_Acom_g03147_i1 Amel_XP_006557478_1 OUTG_0007_Nspi_g09051_i1	Node38	0.361485	OUTG_0008_Acom_g03147_i1, Amel_XP_006557478_1, OUTG_0007_Nspi_g09051_i1	0.175007	[[10000000000, 1]]	1	0.0609194	1e-10	2.03065e+08	Node38	0.0668776	0.450643	0.10349	0.0515192	0.193524	OUTG_0008_Acom_g03147_i1, Amel_XP_006557478_1, OUTG_0007_Nspi_g09051_i1
43	Amel_XP_006557478_1 OUTG_0007_Nspi_g09051_i1	Node40	0.00356347	Amel_XP_006557478_1, OUTG_0007_Nspi_g09051_i1	0.963928	[[1, 0.8649665947810151], [24242.24058910811, 0.1350334052189849]]	2	78.4052	0.00994522	2627.9	Node40	0.144396	0.204158	0.0468848	0.111235	0.922308	Amel_XP_006557478_1, OUTG_0007_Nspi_g09051_i1
Node 27 is the ancestor of ants (labelled in yellow). It is positively selected because uncorrected p-value is smaller than 0.01.
