## Supplementary Datasets for "A Hymenoptera-restricted gene mediating ant castes co-opts deeply conserved machinery to control organ size": Proteins uniquely identified in anti-Torch IP replicate 1 but absent from the IgG control by qualitative mass spectrometry.csv

Protein Group	Protein ID	Accession	-10lgP	Coverage (%)	Coverage (%) Sample 1	Area Sample 1	#Peptides	#Unique	#Spec Sample 1	PTM	Avg. Mass	Description
56	102	XP_012534064.1	131.91	4	4	1.10E+06	7	7	7	Pyro-glu from Q	223466	myosin heavy chain muscle isoform X24 [Monomorium pharaonis]
56	127	XP_012534059.1	131.91	4	4	1.10E+06	7	7	7	Pyro-glu from Q	225242	myosin heavy chain muscle isoform X16 [Monomorium pharaonis]
56	126	XP_028047352.1	131.91	4	4	1.10E+06	7	7	7	Pyro-glu from Q	225155	myosin heavy chain muscle isoform X4 [Monomorium pharaonis]
56	125	XP_012534052.1	131.91	4	4	1.10E+06	7	7	7	Pyro-glu from Q	225283	myosin heavy chain muscle isoform X8 [Monomorium pharaonis]
56	124	XP_036149934.1	131.91	4	4	1.10E+06	7	7	7	Pyro-glu from Q	225151	myosin heavy chain muscle isoform X17 [Monomorium pharaonis]
56	123	XP_012534055.1	131.91	4	4	1.10E+06	7	7	7	Pyro-glu from Q	225536	myosin heavy chain muscle isoform X11 [Monomorium pharaonis]
56	122	XP_012534063.1	131.91	4	4	1.10E+06	7	7	7	Pyro-glu from Q	225507	myosin heavy chain muscle isoform X23 [Monomorium pharaonis]
56	121	XP_012534062.1	131.91	4	4	1.10E+06	7	7	7	Pyro-glu from Q	225495	myosin heavy chain muscle isoform X22 [Monomorium pharaonis]
56	120	XP_012534061.1	131.91	4	4	1.10E+06	7	7	7	Pyro-glu from Q	225254	myosin heavy chain muscle isoform X21 [Monomorium pharaonis]
56	119	XP_028047357.1	131.91	4	4	1.10E+06	7	7	7	Pyro-glu from Q	225525	myosin heavy chain muscle isoform X20 [Monomorium pharaonis]
56	118	XP_028047355.1	131.91	4	4	1.10E+06	7	7	7	Pyro-glu from Q	225512	myosin heavy chain muscle isoform X15 [Monomorium pharaonis]
56	117	XP_012534056.1	131.91	4	4	1.10E+06	7	7	7	Pyro-glu from Q	225271	myosin heavy chain muscle isoform X12 [Monomorium pharaonis]
56	116	XP_036149935.1	131.91	4	4	1.10E+06	7	7	7	Pyro-glu from Q	225270	myosin heavy chain muscle isoform X25 [Monomorium pharaonis]
56	115	XP_028047354.1	131.91	4	4	1.10E+06	7	7	7	Pyro-glu from Q	225215	myosin heavy chain muscle isoform X14 [Monomorium pharaonis]
56	114	XP_012534057.1	131.91	4	4	1.10E+06	7	7	7	Pyro-glu from Q	225111	myosin heavy chain muscle isoform X13 [Monomorium pharaonis]
56	113	XP_012534065.1	131.91	4	4	1.10E+06	7	7	7	Pyro-glu from Q	225519	myosin heavy chain muscle isoform X26 [Monomorium pharaonis]
56	112	XP_028047350.1	131.91	4	4	1.10E+06	7	7	7	Pyro-glu from Q	225128	myosin heavy chain muscle isoform X1 [Monomorium pharaonis]
56	110	XP_012534054.1	131.91	4	4	1.10E+06	7	7	7	Pyro-glu from Q	225380	myosin heavy chain muscle isoform X10 [Monomorium pharaonis]
56	109	XP_028047356.1	131.91	4	4	1.10E+06	7	7	7	Pyro-glu from Q	225468	myosin heavy chain muscle isoform X19 [Monomorium pharaonis]
56	108	XP_012534053.1	131.91	4	4	1.10E+06	7	7	7	Pyro-glu from Q	225195	myosin heavy chain muscle isoform X9 [Monomorium pharaonis]
56	107	XP_028047351.1	131.91	4	4	1.10E+06	7	7	7	Pyro-glu from Q	225128	myosin heavy chain muscle isoform X1 [Monomorium pharaonis]
56	105	XP_012534060.1	131.91	4	4	1.10E+06	7	7	7	Pyro-glu from Q	225524	myosin heavy chain muscle isoform X18 [Monomorium pharaonis]
56	104	XP_036149933.1	131.91	4	4	1.10E+06	7	7	7	Pyro-glu from Q	225387	myosin heavy chain muscle isoform X3 [Monomorium pharaonis]
37	141	XP_036149432.1	131.1	39	39	1.38E+07	8	8	13	Carbamidomethylation; Deamidation (NQ); Oxidation (M); Formylation; ISD (z+2)-series	21399	uncharacterized protein LOC105839887 [Monomorium pharaonis]
37	140	XP_012541963.1	131.1	39	39	1.38E+07	8	8	13	Carbamidomethylation; Deamidation (NQ); Oxidation (M); Formylation; ISD (z+2)-series	21399	uncharacterized protein LOC105839887 [Monomorium pharaonis]
44	88	XP_012524744.1	128.08	9	9	7.36E+06	7	7	9	Carbamidomethylation; Deamidation (NQ)	83882	modular serine protease [Monomorium pharaonis]
55	137	XP_036142785.1	126.93	14	14	2.07E+06	7	7	8	Pyro-glu from Q	59435	putative aldehyde dehydrogenase family 7 member A1 homolog isoform X5 [Monomorium pharaonis]
55	138	XP_036142784.1	126.93	14	14	2.07E+06	7	7	8	Pyro-glu from Q	62313	putative aldehyde dehydrogenase family 7 member A1 homolog isoform X4 [Monomorium pharaonis]
49	131	XP_012540642.1	125.1	20	20	0	8	1	10	Oxidation (M); Carbamylation; Carbamidomethylation (DHKE X@N-term)	50800	tubulin beta chain [Monomorium pharaonis]
42	97	XP_012535887.1	124.17	20	20	2.62E+05	7	2	10	Carbamidomethylation; Deamidation (NQ); Oxidation (M); Methylation(others)	49937	tubulin alpha-1 chain [Monomorium pharaonis]
62	99	XP_012532228.1	117.14	16	16	1.82E+06	6	6	7	Deamidation (NQ); Oxidation (M)	64716	vang-like protein 1 [Monomorium pharaonis]
71	164	XP_012528410.2	105.86	15	15	6.29E+04	5	1	7	Carbamidomethylation; Oxidation (M)	38660	fructose-bisphosphate aldolase [Monomorium pharaonis]
99	194	XP_012528650.2	90.39	9	9	3.34E+05	4	4	4	Oxidation (M)	58536	aldehyde dehydrogenase dimeric NADP-preferring isoform X8 [Monomorium pharaonis]
99	195	XP_012528648.2	90.39	9	9	3.34E+05	4	4	4	Oxidation (M)	61099	aldehyde dehydrogenase dimeric NADP-preferring isoform X7 [Monomorium pharaonis]
99	196	XP_012528647.2	90.39	9	9	3.34E+05	4	4	4	Oxidation (M)	61594	aldehyde dehydrogenase dimeric NADP-preferring isoform X6 [Monomorium pharaonis]
99	197	XP_012528645.2	90.39	9	9	3.34E+05	4	4	4	Oxidation (M)	63191	aldehyde dehydrogenase dimeric NADP-preferring isoform X5 [Monomorium pharaonis]
99	198	XP_012528651.2	90.39	9	9	3.34E+05	4	4	4	Oxidation (M)	63485	aldehyde dehydrogenase dimeric NADP-preferring isoform X4 [Monomorium pharaonis]
99	199	XP_012528649.2	90.39	8	8	3.34E+05	4	4	4	Oxidation (M)	71301	aldehyde dehydrogenase dimeric NADP-preferring isoform X3 [Monomorium pharaonis]
99	200	XP_036149999.1	90.39	8	8	3.34E+05	4	4	4	Oxidation (M)	71363	aldehyde dehydrogenase dimeric NADP-preferring isoform X1 [Monomorium pharaonis]
117	227	XP_036143325.1	85.13	16	16	8.76E+05	3	3	3		24940	glutathione S-transferase 1 isoform X2 [Monomorium pharaonis]
117	228	XP_036143326.1	85.13	9	9	8.76E+05	3	3	3		44551	glutathione S-transferase 1 isoform X3 [Monomorium pharaonis]
268	534	XP_012541112.1	74.84	6	6	2.28E+05	1	1	1		26927	uncharacterized protein LOC105839381 isoform X2 [Monomorium pharaonis]
268	533	XP_012541113.1	74.84	6	6	2.28E+05	1	1	1		26927	uncharacterized protein LOC105839381 isoform X2 [Monomorium pharaonis]
171	342	XP_036140414.1	73.25	5	5	4.52E+05	2	2	2		53280	tropomyosin isoform X9 [Monomorium pharaonis]
171	341	XP_036140413.1	73.25	5	5	4.52E+05	2	2	2		53423	tropomyosin isoform X8 [Monomorium pharaonis]
171	349	XP_036140411.1	73.25	5	5	4.52E+05	2	2	2		53604	tropomyosin alpha-3 chain isoform X6 [Monomorium pharaonis]
171	348	XP_036140410.1	73.25	5	5	4.52E+05	2	2	2		53443	tropomyosin isoform X5 [Monomorium pharaonis]
171	347	XP_036140407.1	73.25	5	5	4.52E+05	2	2	2		53386	tropomyosin isoform X2 [Monomorium pharaonis]
171	346	XP_036140408.1	73.25	5	5	4.52E+05	2	2	2		53349	tropomyosin isoform X3 [Monomorium pharaonis]
171	345	XP_036140406.1	73.25	5	5	4.52E+05	2	2	2		53492	tropomyosin isoform X1 [Monomorium pharaonis]
171	344	XP_036140412.1	73.25	5	5	4.52E+05	2	2	2		53461	tropomyosin alpha-1 chain isoform X7 [Monomorium pharaonis]
171	343	XP_036140409.1	73.25	5	5	4.52E+05	2	2	2		53243	tropomyosin isoform X4 [Monomorium pharaonis]
171	368	XP_012540351.1	73.25	9	9	4.52E+05	2	2	2		29289	tropomyosin-1 isoforms 9A/A/B isoform X17 [Monomorium pharaonis]
171	367	XP_012540354.1	73.25	9	9	4.52E+05	2	2	2		29258	tropomyosin-1 isoforms 9A/A/B isoform X20 [Monomorium pharaonis]
171	366	XP_012540353.1	73.25	9	9	4.52E+05	2	2	2		29401	tropomyosin-1 isoforms 9A/A/B isoform X19 [Monomorium pharaonis]
171	365	XP_028050038.1	73.25	9	9	4.52E+05	2	2	2		29240	tropomyosin-1 isoforms 9A/A/B isoform X18 [Monomorium pharaonis]
194	398	XP_036138706.1	71.81	12	12	2.90E+05	2	2	2		22653	60S ribosomal protein L11 isoform X2 [Monomorium pharaonis]
194	399	XP_012526772.2	71.81	12	12	2.90E+05	2	2	2		22725	60S ribosomal protein L11 isoform X1 [Monomorium pharaonis]
145	389	XP_012522307.1	64.83	9	9	3.05E+05	2	2	3		26900	40S ribosomal protein S3-A [Monomorium pharaonis]
119	270	XP_036141496.1	62.87	4	4	1.39E+05	3	3	3		90102	filamin-A isoform X5 [Monomorium pharaonis]
119	269	XP_012527897.1	62.87	4	4	1.39E+05	3	3	3		90102	filamin-A isoform X5 [Monomorium pharaonis]
119	268	XP_012527896.1	62.87	4	4	1.39E+05	3	3	3		90102	filamin-A isoform X5 [Monomorium pharaonis]
119	267	XP_012527895.1	62.87	4	4	1.39E+05	3	3	3		90102	filamin-A isoform X5 [Monomorium pharaonis]
191	393	XP_012530399.1	62.35	8	8	1.02E+05	2	2	2		35231	39S ribosomal protein L19 mitochondrial [Monomorium pharaonis]
142	287	XP_012540430.1	59.97	14	14	2.05E+05	3	3	3		24822	GTP-binding nuclear protein Ran [Monomorium pharaonis]
142	286	XP_012540431.1	59.97	14	14	2.05E+05	3	3	3		24822	GTP-binding nuclear protein Ran [Monomorium pharaonis]
140	277	XP_012533527.1	56.49	7	7	4.10E+04	3	3	3	Oxidation (M)	68408	V-type proton ATPase catalytic subunit A [Monomorium pharaonis]
271	541	XP_012530339.2	55.65	5	5	0	1	1	1		24437	UMP-CMP kinase [Monomorium pharaonis]
272	545	XP_012526176.1	53.83	7	7	9.21E+04	1	1	1		18906	probable phospholipid hydroperoxide glutathione peroxidase isoform X2 [Monomorium pharaonis]
272	544	XP_012526177.1	53.83	7	7	9.21E+04	1	1	1		18906	probable phospholipid hydroperoxide glutathione peroxidase isoform X2 [Monomorium pharaonis]
272	548	XP_012526174.1	53.83	6	6	9.21E+04	1	1	1		21650	probable phospholipid hydroperoxide glutathione peroxidase isoform X1 [Monomorium pharaonis]
272	547	XP_012526175.1	53.83	6	6	9.21E+04	1	1	1		21650	probable phospholipid hydroperoxide glutathione peroxidase isoform X1 [Monomorium pharaonis]
272	546	XP_012526173.1	53.83	6	6	9.21E+04	1	1	1		21650	probable phospholipid hydroperoxide glutathione peroxidase isoform X1 [Monomorium pharaonis]
200	431	XP_036146398.1	53.05	5	5	7.30E+04	2	1	2	Oxidation (M)	48462	tubulin alpha-2/alpha-4 chain isoform X3 [Monomorium pharaonis]
200	432	XP_012528942.1	53.05	5	5	7.30E+04	2	1	2	Oxidation (M)	50086	tubulin alpha-2/alpha-4 chain isoform X2 [Monomorium pharaonis]
200	433	XP_012528941.1	53.05	5	5	7.30E+04	2	1	2	Oxidation (M)	51043	tubulin alpha-1C chain isoform X1 [Monomorium pharaonis]
273	550	XP_012535545.1	52.52	6	6	6.02E+04	1	1	1		22896	protein lethal(2)essential for life [Monomorium pharaonis]
274	553	XP_012527511.1	50.49	4	4	5.67E+04	1	1	1		34712	26S proteasome non-ATPase regulatory subunit 14 [Monomorium pharaonis]
276	555	XP_028050196.1	49.65	5	5	3.12E+04	1	1	1		29457	inorganic pyrophosphatase isoform X3 [Monomorium pharaonis]
276	556	XP_012526895.1	49.65	4	4	3.12E+04	1	1	1		37574	inorganic pyrophosphatase isoform X2 [Monomorium pharaonis]
276	557	XP_012526894.1	49.65	4	4	3.12E+04	1	1	1		37621	inorganic pyrophosphatase isoform X1 [Monomorium pharaonis]
203	439	XP_036138618.1	49.36	8	8	1.12E+05	2	2	2		27878	pleckstrin homology domain-containing family F member 1 homolog isoform X2 [Monomorium pharaonis]
203	438	XP_012540803.1	49.36	8	8	1.12E+05	2	2	2		27878	pleckstrin homology domain-containing family F member 1 homolog isoform X2 [Monomorium pharaonis]
203	440	XP_012540802.1	49.36	8	8	1.12E+05	2	2	2		29675	pleckstrin homology domain-containing family F member 2 isoform X1 [Monomorium pharaonis]
201	436	XP_012542747.1	48.97	10	10	2.03E+04	2	2	2	Deamidation (NQ)	25981	proteasome subunit alpha type-2 [Monomorium pharaonis]
251	562	XP_012538764.1	48.12	9	9	3.85E+05	1	1	1		15936	uncharacterized protein LOC105838017 [Monomorium pharaonis]
224	503	XP_036138551.1	46.2	1	1	9.26E+04	1	1	1		117908	serine/arginine repetitive matrix protein 2 isoform X3 [Monomorium pharaonis]
224	502	XP_012542521.1	46.2	1	1	9.26E+04	1	1	1		117908	serine/arginine repetitive matrix protein 2 isoform X3 [Monomorium pharaonis]
224	504	XP_028045527.1	46.2	1	1	9.26E+04	1	1	1		142722	tetratricopeptide repeat protein 14 isoform X2 [Monomorium pharaonis]
224	508	XP_028045526.1	46.2	1	1	9.26E+04	1	1	1		144240	tetratricopeptide repeat protein 14 isoform X1 [Monomorium pharaonis]
224	507	XP_012542518.1	46.2	1	1	9.26E+04	1	1	1		144240	tetratricopeptide repeat protein 14 isoform X1 [Monomorium pharaonis]
224	506	XP_036138549.1	46.2	1	1	9.26E+04	1	1	1		144240	tetratricopeptide repeat protein 14 isoform X1 [Monomorium pharaonis]
224	505	XP_036138550.1	46.2	1	1	9.26E+04	1	1	1		144240	tetratricopeptide repeat protein 14 isoform X1 [Monomorium pharaonis]
284	592	XP_012536787.1	45.54	2	2	2.04E+05	1	1	1		49655	dipeptidase 1 isoform X4 [Monomorium pharaonis]
284	593	XP_012536786.1	45.54	2	2	2.04E+05	1	1	1		50418	dipeptidase 1 isoform X3 [Monomorium pharaonis]
284	594	XP_012536784.1	45.54	2	2	2.04E+05	1	1	1		52409	dipeptidase 1 isoform X2 [Monomorium pharaonis]
284	595	XP_012536783.1	45.54	2	2	2.04E+05	1	1	1		53337	dipeptidase 1 isoform X1 [Monomorium pharaonis]
290	603	XP_012532907.1	41.78	1	1	8.83E+05	1	1	1		115527	C-Maf-inducing protein [Monomorium pharaonis]
249	619	XP_012529385.1	40.33	2	2	0	1	1	1		57997	UTP--glucose-1-phosphate uridylyltransferase isoform X2 [Monomorium pharaonis]
296	625	XP_012521585.1	39.91	1	1	8.28E+04	1	1	1		80517	hemocyte protein-glutamine gamma-glutamyltransferase [Monomorium pharaonis]
254	609	XP_012533113.1	37.85	3	3	0	1	1	1		38839	nuclear migration protein nudC [Monomorium pharaonis]
303	643	XP_028047697.1	37.62	3	3	1.34E+05	1	1	1		41149	m7GpppX diphosphatase [Monomorium pharaonis]
303	642	XP_012524765.1	37.62	3	3	1.34E+05	1	1	1		41149	m7GpppX diphosphatase [Monomorium pharaonis]
303	641	XP_028047695.1	37.62	3	3	1.34E+05	1	1	1		41149	m7GpppX diphosphatase [Monomorium pharaonis]
303	640	XP_012524764.1	37.62	3	3	1.34E+05	1	1	1		41149	m7GpppX diphosphatase [Monomorium pharaonis]
303	639	XP_028047696.1	37.62	3	3	1.34E+05	1	1	1		41149	m7GpppX diphosphatase [Monomorium pharaonis]
303	638	XP_028047698.1	37.62	3	3	1.34E+05	1	1	1		41149	m7GpppX diphosphatase [Monomorium pharaonis]
303	637	XP_012524766.1	37.62	3	3	1.34E+05	1	1	1		41149	m7GpppX diphosphatase [Monomorium pharaonis]
303	636	XP_028047699.1	37.62	3	3	1.34E+05	1	1	1		41149	m7GpppX diphosphatase [Monomorium pharaonis]
307	651	XP_012526966.1	36.75	8	8	5.92E+04	1	1	1		17608	40S ribosomal protein S18 [Monomorium pharaonis]
160	714	XP_028047530.1	36.28	0	0	1.72E+06	1	1	2		321029	LOW QUALITY PROTEIN: teneurin-a [Monomorium pharaonis]
317	676	XP_012525115.1	34.51	5	5	1.44E+05	1	1	1		16154	cuticle protein 64 [Monomorium pharaonis]
210	662	XP_028047973.1	34.42	3	3	6.68E+04	1	1	1		47371	ornithine aminotransferase mitochondrial [Monomorium pharaonis]
319	684	XP_012523412.1	33.46	7	7	3.82E+04	1	1	1		28372	proteasome subunit beta type-4 [Monomorium pharaonis]
321	686	XP_012539338.1	33.33	1	1	4.17E+04	1	1	1		110532	116 kDa U5 small nuclear ribonucleoprotein component [Monomorium pharaonis]
322	689	XP_028046204.1	32.89	6	6	0	1	1	1		17995	40S ribosomal protein S10 [Monomorium pharaonis]
322	688	XP_036143641.1	32.89	6	6	0	1	1	1		17995	40S ribosomal protein S10 [Monomorium pharaonis]
332	703	XP_012533657.1	32.31	2	2	4.15E+04	1	1	1		35151	lipase member H-A [Monomorium pharaonis]
332	705	XP_036149308.1	32.31	2	2	4.15E+04	1	1	1		34576	pancreatic triacylglycerol lipase [Monomorium pharaonis]
332	704	XP_036149306.1	32.31	2	2	4.15E+04	1	1	1		34702	pancreatic triacylglycerol lipase-like [Monomorium pharaonis]
326	694	XP_012521494.2	32.08	1	1	0	1	1	1		105089	uncharacterized protein LOC105827857 isoform X1 [Monomorium pharaonis]
243	493	XP_028045694.1	31.79	7	7	5.99E+04	2	2	2		35042	electron transfer flavoprotein subunit alpha mitochondrial [Monomorium pharaonis]
331	702	XP_012537755.1	31.6	3	3	1.78E+05	1	1	1		30706	voltage-dependent anion-selective channel [Monomorium pharaonis]
331	701	XP_012537754.1	31.6	3	3	1.78E+05	1	1	1		30706	voltage-dependent anion-selective channel [Monomorium pharaonis]
331	700	XP_012537756.1	31.6	3	3	1.78E+05	1	1	1		30706	voltage-dependent anion-selective channel [Monomorium pharaonis]
330	699	XP_036138997.1	31.47	5	5	0	1	1	1		32600	39S ribosomal protein L28 mitochondrial isoform X1 [Monomorium pharaonis]
333	719	XP_012523720.1	31.2	3	3	9.11E+04	1	1	1		32525	small glutamine-rich tetratricopeptide repeat-containing protein alpha isoform X2 [Monomorium pharaonis]
333	718	XP_036139691.1	31.2	3	3	9.11E+04	1	1	1		32525	small glutamine-rich tetratricopeptide repeat-containing protein alpha isoform X2 [Monomorium pharaonis]
333	717	XP_012523717.1	31.2	3	3	9.11E+04	1	1	1		32525	small glutamine-rich tetratricopeptide repeat-containing protein alpha isoform X2 [Monomorium pharaonis]
333	720	XP_036139690.1	31.2	3	3	9.11E+04	1	1	1		37581	small glutamine-rich tetratricopeptide repeat-containing protein alpha isoform X1 [Monomorium pharaonis]
334	721	XP_012540956.1	30.65	3	3	0	1	1	1		63733	delta-1-pyrroline-5-carboxylate dehydrogenase mitochondrial [Monomorium pharaonis]
335	722	XP_012540528.1	30.62	7	7	9.45E+04	1	1	1		14809	60S ribosomal protein L23 [Monomorium pharaonis]
221	494	XP_036148726.1	30.48	4	4	7.24E+04	2	2	2		65555	dihydropyrimidinase isoform X4 [Monomorium pharaonis]
221	495	XP_028049647.2	30.48	3	3	7.24E+04	2	2	2		66329	dihydropyrimidinase isoform X3 [Monomorium pharaonis]
221	497	XP_012538538.2	30.48	3	3	7.24E+04	2	2	2		66872	dihydropyrimidinase isoform X2 [Monomorium pharaonis]
221	496	XP_012538539.2	30.48	3	3	7.24E+04	2	2	2		66743	dihydropyrimidinase isoform X1 [Monomorium pharaonis]
214	459	XP_012543729.1	29.82	12	12	3.98E+05	3	3	3	Carbamidomethylation	25636	dihydropteridine reductase isoform X1 [Monomorium pharaonis]
258	707	XP_036145022.1	29.74	1	1	6.42E+05	2	2	2		199627	tuberin isoform X6 [Monomorium pharaonis]
258	708	XP_036145017.1	29.74	1	1	6.42E+05	2	2	2		206190	tuberin isoform X5 [Monomorium pharaonis]
258	709	XP_012537266.2	29.74	1	1	6.42E+05	2	2	2		206892	tuberin isoform X4 [Monomorium pharaonis]
258	710	XP_036145006.1	29.74	1	1	6.42E+05	2	2	2		212222	tuberin isoform X3 [Monomorium pharaonis]
258	712	XP_036144993.1	29.74	1	1	6.42E+05	2	2	2		212209	tuberin isoform X1 [Monomorium pharaonis]
258	711	XP_036144998.1	29.74	1	1	6.42E+05	2	2	2		212449	tuberin isoform X2 [Monomorium pharaonis]
339	744	XP_012523993.1	29.33	1	1	1.18E+05	1	1	1		94136	prosaposin [Monomorium pharaonis]
261	737	XP_036142812.1	29.29	3	3	4.55E+04	1	1	1		43898	LOW QUALITY PROTEIN: glutaryl-CoA dehydrogenase mitochondrial-like [Monomorium pharaonis]
261	738	XP_012538274.1	29.29	2	2	4.55E+04	1	1	1		46783	glutaryl-CoA dehydrogenase mitochondrial [Monomorium pharaonis]
262	739	XP_012538339.1	29.14	4	4	1.60E+05	1	1	1	Acetylation (Protein N-term)	26319	V-type proton ATPase subunit E [Monomorium pharaonis]
342	754	XP_012537436.1	29.05	2	2	1.63E+05	1	1	1	Deamidation (NQ)	36789	uncharacterized protein LOC105837316 [Monomorium pharaonis]
341	751	XP_036138368.1	28.82	7	7	0	1	1	1		12755	probable pterin-4-alpha-carbinolamine dehydratase isoform X2 [Monomorium pharaonis]
341	753	XP_028050354.1	28.82	6	6	0	1	1	1		15867	probable pterin-4-alpha-carbinolamine dehydratase isoform X1 [Monomorium pharaonis]
341	752	XP_012539582.1	28.82	6	6	0	1	1	1		15867	probable pterin-4-alpha-carbinolamine dehydratase isoform X1 [Monomorium pharaonis]
264	760	XP_028046988.1	28.59	8	8	9.26E+04	2	2	2		23328	rho GDP-dissociation inhibitor 1 isoform X5 [Monomorium pharaonis]
264	761	XP_036146324.1	28.59	8	8	9.26E+04	2	2	2		23943	rho GDP-dissociation inhibitor 1 isoform X4 [Monomorium pharaonis]
218	745	XP_012532064.1	28.33	1	1	2.67E+04	1	1	1		102474	paramyosin long form [Monomorium pharaonis]
343	765	XP_012531110.1	28.3	2	2	8.69E+04	1	1	1		44147	beta-ureidopropionase isoform X2 [Monomorium pharaonis]
343	764	XP_012531111.1	28.3	2	2	8.69E+04	1	1	1		44147	beta-ureidopropionase isoform X2 [Monomorium pharaonis]
343	766	XP_012531109.1	28.3	2	2	8.69E+04	1	1	1		49632	beta-ureidopropionase isoform X1 [Monomorium pharaonis]
346	808	XP_012525958.1	27.88	2	2	0	1	1	1	Acetylation (Protein N-term)	35699	guanine nucleotide-binding protein subunit beta-like protein [Monomorium pharaonis]
349	818	XP_028050872.1	27.07	4	4	1.07E+06	1	1	1		18392	uncharacterized protein LOC114255708 [Monomorium pharaonis]
350	819	XP_028047929.1	27.03	2	2	5.68E+05	1	1	1		60077	beta-TrCP [Monomorium pharaonis]
353	828	XP_036148409.1	26.45	8	8	2.54E+05	1	1	1		14735	prefoldin subunit 1 isoform X2 [Monomorium pharaonis]
353	829	XP_012535190.1	26.45	7	7	2.54E+05	1	1	1		17833	prefoldin subunit 1 isoform X1 [Monomorium pharaonis]
212	820	XP_028049259.1	26.37	1	1	5.80E+07	1	1	4		101948	centromere-associated protein E [Monomorium pharaonis]
208	827	XP_012523700.1	26.13	0	0	6.16E+07	2	2	2		801013	microtubule-actin cross-linking factor 1 isoform X26 [Monomorium pharaonis]
