## Supplementary Datasets for "A Hymenoptera-restricted gene mediating ant castes co-opts deeply conserved machinery to control organ size": Proteins uniquely identified in anti-Torch IP replicate 2 but absent from the IgG control by qualitative mass spectrometry.csv

Protein Group	Protein ID	Accession	-10lgP	Coverage (%)	Coverage (%) Sample 2	Area Sample 2	#Peptides	#Unique	#Spec Sample 2	PTM	Avg. Mass	Description
27	36	XP_028046479.1	129.46	23	23	6.91E+06	8	8	11	Deamidation (NQ); Oxidation (M)	44054	serpin B6 isoform X21 [Monomorium pharaonis]
27	35	XP_028046478.1	129.46	23	23	6.91E+06	8	8	11	Deamidation (NQ); Oxidation (M)	44054	serpin B6 isoform X21 [Monomorium pharaonis]
27	54	XP_012539061.1	129.46	21	21	6.91E+06	8	8	11	Deamidation (NQ); Oxidation (M)	48624	serine protease inhibitor 3/4 isoform X3 [Monomorium pharaonis]
27	53	XP_012539060.1	129.46	21	21	6.91E+06	8	8	11	Deamidation (NQ); Oxidation (M)	48972	serine protease inhibitor 3/4 isoform X2 [Monomorium pharaonis]
27	37	XP_012539078.1	129.46	22	22	6.91E+06	8	8	11	Deamidation (NQ); Oxidation (M)	46845	serine protease inhibitor 3/4 isoform X20 [Monomorium pharaonis]
27	38	XP_012539076.1	129.46	21	21	6.91E+06	8	8	11	Deamidation (NQ); Oxidation (M)	47339	antichymotrypsin-2 isoform X19 [Monomorium pharaonis]
27	41	XP_012539074.1	129.46	21	21	6.91E+06	8	8	11	Deamidation (NQ); Oxidation (M)	47928	serine protease inhibitor 3/4 isoform X17 [Monomorium pharaonis]
27	40	XP_012539077.2	129.46	21	21	6.91E+06	8	8	11	Deamidation (NQ); Oxidation (M)	47790	serine protease inhibitor 3/4 isoform X16 [Monomorium pharaonis]
27	39	XP_012539075.1	129.46	21	21	6.91E+06	8	8	11	Deamidation (NQ); Oxidation (M)	47887	serine protease inhibitor 3/4 isoform X18 [Monomorium pharaonis]
27	42	XP_012539073.1	129.46	21	21	6.91E+06	8	8	11	Deamidation (NQ); Oxidation (M)	47799	serine protease inhibitor 3/4 isoform X15 [Monomorium pharaonis]
27	43	XP_012539071.1	129.46	21	21	6.91E+06	8	8	11	Deamidation (NQ); Oxidation (M)	47705	serine protease inhibitor 3/4 isoform X13 [Monomorium pharaonis]
27	46	XP_012539068.1	129.46	21	21	6.91E+06	8	8	11	Deamidation (NQ); Oxidation (M)	48089	antichymotrypsin-2 isoform X10 [Monomorium pharaonis]
27	45	XP_012539070.1	129.46	21	21	6.91E+06	8	8	11	Deamidation (NQ); Oxidation (M)	48217	serine protease inhibitor 3/4 isoform X12 [Monomorium pharaonis]
27	44	XP_012539069.1	129.46	21	21	6.91E+06	8	8	11	Deamidation (NQ); Oxidation (M)	48216	serine protease inhibitor 3/4 isoform X11 [Monomorium pharaonis]
27	47	XP_012539067.1	129.46	21	21	6.91E+06	8	8	11	Deamidation (NQ); Oxidation (M)	48295	serine protease inhibitor 3/4 isoform X9 [Monomorium pharaonis]
27	48	XP_012539066.1	129.46	21	21	6.91E+06	8	8	11	Deamidation (NQ); Oxidation (M)	48405	serine protease inhibitor 3/4 isoform X8 [Monomorium pharaonis]
27	50	XP_012539065.1	129.46	21	21	6.91E+06	8	8	11	Deamidation (NQ); Oxidation (M)	48402	serine protease inhibitor 3/4 isoform X7 [Monomorium pharaonis]
27	49	XP_012539064.1	129.46	21	21	6.91E+06	8	8	11	Deamidation (NQ); Oxidation (M)	48548	serine protease inhibitor 3/4 isoform X6 [Monomorium pharaonis]
27	52	XP_036144404.1	129.46	21	21	6.91E+06	8	8	11	Deamidation (NQ); Oxidation (M)	48535	serine protease inhibitor 3/4 isoform X5 [Monomorium pharaonis]
27	51	XP_012539062.1	129.46	21	21	6.91E+06	8	8	11	Deamidation (NQ); Oxidation (M)	48744	serine protease inhibitor 3/4 isoform X4 [Monomorium pharaonis]
27	55	XP_028046475.1	129.46	21	21	6.91E+06	8	8	11	Deamidation (NQ); Oxidation (M)	48815	serine protease inhibitor 3/4 isoform X1 [Monomorium pharaonis]
22	58	XP_036145618.1	128.03	31	31	7.09E+06	11	11	15	Deamidation (NQ); Oxidation (M); Diethylation	39757	fructose-bisphosphate aldolase-like isoform X2 [Monomorium pharaonis]
32	131	XP_012540642.1	121.56	20	20	1.62E+05	9	2	11	Oxidation (M); Carbamylation; Phosphorylation (STY)	50800	tubulin beta chain [Monomorium pharaonis]
29	97	XP_012535887.1	113.59	20	20	1.72E+05	7	1	11	Deamidation (NQ); Oxidation (M); Methylation(others); Pyro-glu from Q	49937	tubulin alpha-1 chain [Monomorium pharaonis]
40	141	XP_036149432.1	107	28	28	9.61E+06	6	6	9	Oxidation (M); Formylation	21399	uncharacterized protein LOC105839887 [Monomorium pharaonis]
40	140	XP_012541963.1	107	28	28	9.61E+06	6	6	9	Oxidation (M); Formylation	21399	uncharacterized protein LOC105839887 [Monomorium pharaonis]
51	102	XP_012534064.1	96.15	3	3	1.09E+06	5	5	5	Acetylation (N-term); Phosphorylation (STY)	223466	myosin heavy chain muscle isoform X24 [Monomorium pharaonis]
51	125	XP_012534052.1	96.15	3	3	1.09E+06	5	5	5	Acetylation (N-term); Phosphorylation (STY)	225283	myosin heavy chain muscle isoform X8 [Monomorium pharaonis]
51	123	XP_012534055.1	96.15	3	3	1.09E+06	5	5	5	Acetylation (N-term); Phosphorylation (STY)	225536	myosin heavy chain muscle isoform X11 [Monomorium pharaonis]
51	113	XP_012534065.1	96.15	3	3	1.09E+06	5	5	5	Acetylation (N-term); Phosphorylation (STY)	225519	myosin heavy chain muscle isoform X26 [Monomorium pharaonis]
51	104	XP_036149933.1	96.15	3	3	1.09E+06	5	5	5	Acetylation (N-term); Phosphorylation (STY)	225387	myosin heavy chain muscle isoform X3 [Monomorium pharaonis]
51	127	XP_012534059.1	96.15	3	3	1.09E+06	5	5	5	Acetylation (N-term); Phosphorylation (STY)	225242	myosin heavy chain muscle isoform X16 [Monomorium pharaonis]
51	126	XP_028047352.1	96.15	3	3	1.09E+06	5	5	5	Acetylation (N-term); Phosphorylation (STY)	225155	myosin heavy chain muscle isoform X4 [Monomorium pharaonis]
51	124	XP_036149934.1	96.15	3	3	1.09E+06	5	5	5	Acetylation (N-term); Phosphorylation (STY)	225151	myosin heavy chain muscle isoform X17 [Monomorium pharaonis]
51	122	XP_012534063.1	96.15	3	3	1.09E+06	5	5	5	Acetylation (N-term); Phosphorylation (STY)	225507	myosin heavy chain muscle isoform X23 [Monomorium pharaonis]
51	121	XP_012534062.1	96.15	3	3	1.09E+06	5	5	5	Acetylation (N-term); Phosphorylation (STY)	225495	myosin heavy chain muscle isoform X22 [Monomorium pharaonis]
51	120	XP_012534061.1	96.15	3	3	1.09E+06	5	5	5	Acetylation (N-term); Phosphorylation (STY)	225254	myosin heavy chain muscle isoform X21 [Monomorium pharaonis]
51	119	XP_028047357.1	96.15	3	3	1.09E+06	5	5	5	Acetylation (N-term); Phosphorylation (STY)	225525	myosin heavy chain muscle isoform X20 [Monomorium pharaonis]
51	118	XP_028047355.1	96.15	3	3	1.09E+06	5	5	5	Acetylation (N-term); Phosphorylation (STY)	225512	myosin heavy chain muscle isoform X15 [Monomorium pharaonis]
51	117	XP_012534056.1	96.15	3	3	1.09E+06	5	5	5	Acetylation (N-term); Phosphorylation (STY)	225271	myosin heavy chain muscle isoform X12 [Monomorium pharaonis]
51	116	XP_036149935.1	96.15	3	3	1.09E+06	5	5	5	Acetylation (N-term); Phosphorylation (STY)	225270	myosin heavy chain muscle isoform X25 [Monomorium pharaonis]
51	115	XP_028047354.1	96.15	3	3	1.09E+06	5	5	5	Acetylation (N-term); Phosphorylation (STY)	225215	myosin heavy chain muscle isoform X14 [Monomorium pharaonis]
51	114	XP_012534057.1	96.15	3	3	1.09E+06	5	5	5	Acetylation (N-term); Phosphorylation (STY)	225111	myosin heavy chain muscle isoform X13 [Monomorium pharaonis]
51	112	XP_028047350.1	96.15	3	3	1.09E+06	5	5	5	Acetylation (N-term); Phosphorylation (STY)	225128	myosin heavy chain muscle isoform X1 [Monomorium pharaonis]
51	110	XP_012534054.1	96.15	3	3	1.09E+06	5	5	5	Acetylation (N-term); Phosphorylation (STY)	225380	myosin heavy chain muscle isoform X10 [Monomorium pharaonis]
51	109	XP_028047356.1	96.15	3	3	1.09E+06	5	5	5	Acetylation (N-term); Phosphorylation (STY)	225468	myosin heavy chain muscle isoform X19 [Monomorium pharaonis]
51	108	XP_012534053.1	96.15	3	3	1.09E+06	5	5	5	Acetylation (N-term); Phosphorylation (STY)	225195	myosin heavy chain muscle isoform X9 [Monomorium pharaonis]
51	107	XP_028047351.1	96.15	3	3	1.09E+06	5	5	5	Acetylation (N-term); Phosphorylation (STY)	225128	myosin heavy chain muscle isoform X1 [Monomorium pharaonis]
51	105	XP_012534060.1	96.15	3	3	1.09E+06	5	5	5	Acetylation (N-term); Phosphorylation (STY)	225524	myosin heavy chain muscle isoform X18 [Monomorium pharaonis]
62	137	XP_036142785.1	93.27	9	9	3.59E+05	4	4	5	Pyro-glu from Q	59435	putative aldehyde dehydrogenase family 7 member A1 homolog isoform X5 [Monomorium pharaonis]
62	138	XP_036142784.1	93.27	8	8	3.59E+05	4	4	5	Pyro-glu from Q	62313	putative aldehyde dehydrogenase family 7 member A1 homolog isoform X4 [Monomorium pharaonis]
62	155	XP_036142783.1	93.27	8	8	3.59E+05	4	4	5	Pyro-glu from Q	63683	putative aldehyde dehydrogenase family 7 member A1 homolog isoform X3 [Monomorium pharaonis]
62	150	XP_036142782.1	93.27	8	8	3.59E+05	4	4	5	Pyro-glu from Q	64072	putative aldehyde dehydrogenase family 7 member A1 homolog isoform X2 [Monomorium pharaonis]
62	156	XP_036142781.1	93.27	8	8	3.59E+05	4	4	5	Pyro-glu from Q	66561	putative aldehyde dehydrogenase family 7 member A1 homolog isoform X1 [Monomorium pharaonis]
97	347	XP_036140407.1	67.52	5	5	1.57E+06	2	2	2		53386	tropomyosin isoform X2 [Monomorium pharaonis]
97	343	XP_036140409.1	67.52	5	5	1.57E+06	2	2	2		53243	tropomyosin isoform X4 [Monomorium pharaonis]
97	368	XP_012540351.1	67.52	9	9	1.57E+06	2	2	2		29289	tropomyosin-1 isoforms 9A/A/B isoform X17 [Monomorium pharaonis]
97	367	XP_012540354.1	67.52	9	9	1.57E+06	2	2	2		29258	tropomyosin-1 isoforms 9A/A/B isoform X20 [Monomorium pharaonis]
97	366	XP_012540353.1	67.52	9	9	1.57E+06	2	2	2		29401	tropomyosin-1 isoforms 9A/A/B isoform X19 [Monomorium pharaonis]
97	365	XP_028050038.1	67.52	9	9	1.57E+06	2	2	2		29240	tropomyosin-1 isoforms 9A/A/B isoform X18 [Monomorium pharaonis]
97	342	XP_036140414.1	67.52	5	5	1.57E+06	2	2	2		53280	tropomyosin isoform X9 [Monomorium pharaonis]
97	341	XP_036140413.1	67.52	5	5	1.57E+06	2	2	2		53423	tropomyosin isoform X8 [Monomorium pharaonis]
97	349	XP_036140411.1	67.52	5	5	1.57E+06	2	2	2		53604	tropomyosin alpha-3 chain isoform X6 [Monomorium pharaonis]
97	348	XP_036140410.1	67.52	5	5	1.57E+06	2	2	2		53443	tropomyosin isoform X5 [Monomorium pharaonis]
97	346	XP_036140408.1	67.52	5	5	1.57E+06	2	2	2		53349	tropomyosin isoform X3 [Monomorium pharaonis]
97	345	XP_036140406.1	67.52	5	5	1.57E+06	2	2	2		53492	tropomyosin isoform X1 [Monomorium pharaonis]
97	344	XP_036140412.1	67.52	5	5	1.57E+06	2	2	2		53461	tropomyosin alpha-1 chain isoform X7 [Monomorium pharaonis]
77	167	XP_028045502.1	66.17	5	5	3.03E+05	3	3	3		82700	endoplasmin isoform X2 [Monomorium pharaonis]
90	194	XP_012528650.2	61.38	5	5	1.61E+05	2	2	2		58536	aldehyde dehydrogenase dimeric NADP-preferring isoform X8 [Monomorium pharaonis]
90	195	XP_012528648.2	61.38	5	5	1.61E+05	2	2	2		61099	aldehyde dehydrogenase dimeric NADP-preferring isoform X7 [Monomorium pharaonis]
90	196	XP_012528647.2	61.38	5	5	1.61E+05	2	2	2		61594	aldehyde dehydrogenase dimeric NADP-preferring isoform X6 [Monomorium pharaonis]
90	197	XP_012528645.2	61.38	5	5	1.61E+05	2	2	2		63191	aldehyde dehydrogenase dimeric NADP-preferring isoform X5 [Monomorium pharaonis]
90	198	XP_012528651.2	61.38	5	5	1.61E+05	2	2	2		63485	aldehyde dehydrogenase dimeric NADP-preferring isoform X4 [Monomorium pharaonis]
90	199	XP_012528649.2	61.38	4	4	1.61E+05	2	2	2		71301	aldehyde dehydrogenase dimeric NADP-preferring isoform X3 [Monomorium pharaonis]
90	200	XP_036149999.1	61.38	4	4	1.61E+05	2	2	2		71363	aldehyde dehydrogenase dimeric NADP-preferring isoform X1 [Monomorium pharaonis]
152	534	XP_012541112.1	55.99	6	6	1.19E+05	1	1	1		26927	uncharacterized protein LOC105839381 isoform X2 [Monomorium pharaonis]
152	533	XP_012541113.1	55.99	6	6	1.19E+05	1	1	1		26927	uncharacterized protein LOC105839381 isoform X2 [Monomorium pharaonis]
140	7343	XP_012522438.2	53.61	4	4	8.87E+04	1	1	1		40133	glycerol-3-phosphate dehydrogenase [NAD(+)] cytoplasmic [Monomorium pharaonis]
155	562	XP_012538764.1	50.82	9	9	2.72E+05	1	1	1		15936	uncharacterized protein LOC105838017 [Monomorium pharaonis]
158	389	XP_012522307.1	47.43	5	5	1.49E+05	1	1	1		26900	40S ribosomal protein S3-A [Monomorium pharaonis]
114	510	XP_012523085.1	44.99	4	4	1.47E+05	1	1	1		33972	ADP ATP carrier protein-like [Monomorium pharaonis]
138	7341	XP_012528906.1	43.91	2	2	0	1	1	1		93483	heat shock 70 kDa protein 4 isoform X2 [Monomorium pharaonis]
138	7342	XP_012528905.1	43.91	2	2	0	1	1	1		97230	heat shock 70 kDa protein 4 isoform X1 [Monomorium pharaonis]
142	603	XP_012532907.1	40.45	1	1	7.47E+05	1	1	1		115527	C-Maf-inducing protein [Monomorium pharaonis]
126	287	XP_012540430.1	40.34	7	7	3.66E+04	2	2	2		24822	GTP-binding nuclear protein Ran [Monomorium pharaonis]
126	286	XP_012540431.1	40.34	7	7	3.66E+04	2	2	2		24822	GTP-binding nuclear protein Ran [Monomorium pharaonis]
172	592	XP_012536787.1	39.1	2	2	1.44E+05	1	1	1		49655	dipeptidase 1 isoform X4 [Monomorium pharaonis]
172	593	XP_012536786.1	39.1	2	2	1.44E+05	1	1	1		50418	dipeptidase 1 isoform X3 [Monomorium pharaonis]
172	594	XP_012536784.1	39.1	2	2	1.44E+05	1	1	1		52409	dipeptidase 1 isoform X2 [Monomorium pharaonis]
172	595	XP_012536783.1	39.1	2	2	1.44E+05	1	1	1		53337	dipeptidase 1 isoform X1 [Monomorium pharaonis]
173	7348	XP_036141605.1	38.86	5	5	2.98E+05	1	1	1		23584	dihydropteridine reductase isoform X2 [Monomorium pharaonis]
173	459	XP_012543729.1	38.86	5	5	2.98E+05	1	1	1		25636	dihydropteridine reductase isoform X1 [Monomorium pharaonis]
145	714	XP_028047530.1	37.98	0	0	1.86E+06	1	1	1		321029	LOW QUALITY PROTEIN: teneurin-a [Monomorium pharaonis]
178	398	XP_036138706.1	36.07	7	7	0	1	1	1		22653	60S ribosomal protein L11 isoform X2 [Monomorium pharaonis]
179	7349	XP_036145580.1	35.88	4	4	0	1	1	1		30323	26S proteasome regulatory subunit 4 [Monomorium pharaonis]
179	7352	XP_012538334.1	35.88	3	3	0	1	1	1		45702	26S proteasome regulatory subunit 8 [Monomorium pharaonis]
179	7351	XP_012538342.1	35.88	3	3	0	1	1	1		45702	26S proteasome regulatory subunit 8 [Monomorium pharaonis]
179	7350	XP_012538352.1	35.88	3	3	0	1	1	1		45702	26S proteasome regulatory subunit 8 [Monomorium pharaonis]
179	7354	XP_012525134.1	35.88	2	2	0	1	1	1		57575	katanin p60 ATPase-containing subunit A-like 2 [Monomorium pharaonis]
184	7356	XP_036143072.1	33.34	3	3	5.48E+04	1	1	1		49161	probable histone-binding protein Caf1 isoform X2 [Monomorium pharaonis]
184	7357	XP_036143071.1	33.34	2	2	5.48E+04	1	1	1		57789	probable histone-binding protein Caf1 isoform X1 [Monomorium pharaonis]
186	722	XP_012540528.1	32.36	7	7	6.00E+04	1	1	1		14809	60S ribosomal protein L23 [Monomorium pharaonis]
146	707	XP_036145022.1	32.21	1	1	4.73E+05	1	1	1		199627	tuberin isoform X6 [Monomorium pharaonis]
146	708	XP_036145017.1	32.21	1	1	4.73E+05	1	1	1		206190	tuberin isoform X5 [Monomorium pharaonis]
146	709	XP_012537266.2	32.21	1	1	4.73E+05	1	1	1		206892	tuberin isoform X4 [Monomorium pharaonis]
146	710	XP_036145006.1	32.21	1	1	4.73E+05	1	1	1		212222	tuberin isoform X3 [Monomorium pharaonis]
146	712	XP_036144993.1	32.21	1	1	4.73E+05	1	1	1		212209	tuberin isoform X1 [Monomorium pharaonis]
146	711	XP_036144998.1	32.21	1	1	4.73E+05	1	1	1		212449	tuberin isoform X2 [Monomorium pharaonis]
