## Supplementary Datasets for "A Hymenoptera-restricted gene mediating ant castes co-opts deeply conserved machinery to control organ size": Proteins uniquely identified in anti-Torch IP replicate 3 but absent from the IgG control by qualitative mass spectrometry.csv

Protein Group	Protein ID	Accession	-10lgP	Coverage (%)	Coverage (%) Sample 1	Area Sample 1	#Peptides	#Unique	#Spec Sample 1	PTM	Avg. Mass	Description
6	26	XP_036149432.1	196.34	68	68	3.19E+04	29	29	91	Carbamidomethylation; Deamidation (NQ); Oxidation (M); Acetylation (N-term); Carbamylation; 3 more	21399	uncharacterized protein LOC105839887 [Monomorium pharaonis]
6	25	XP_012541963.1	196.34	68	68	3.19E+04	29	29	91	Carbamidomethylation; Deamidation (NQ); Oxidation (M); Acetylation (N-term); Carbamylation; 3 more	21399	uncharacterized protein LOC105839887 [Monomorium pharaonis]
21	22	XP_012539004.1	173.21	47	47	8.46E+01	20	1	33	Carbamidomethylation; Deamidation (NQ); Pyro-glu from Q; Acetaldehyde +26	49979	tubulin alpha-1 chain [Monomorium pharaonis]
47	50	XP_012523860.1	138.87	24	24	1.25E+03	14	14	15	Deamidation (NQ); Methylation(KR)	67871	transketolase-like protein 2 isoform X1 [Monomorium pharaonis]
46	122	XP_012534044.1	122.27	39	39	1.04E+04	11	11	19	Formylation; Methylation(KR)	15388	histone H3 [Monomorium pharaonis]
46	120	XP_028045947.1	122.27	39	39	1.04E+04	11	11	19	Formylation; Methylation(KR)	15388	histone H3 [Monomorium pharaonis]
46	119	XP_028050021.2	122.27	39	39	1.04E+04	11	11	19	Formylation; Methylation(KR)	15388	histone H3 [Monomorium pharaonis]
85	77	XP_012539637.1	115.29	17	17	6.40E+02	7	7	8	Carbamidomethylation	50348	vasorin [Monomorium pharaonis]
86	131	XP_012526509.1	106.72	20	20	1.11E+02	5	5	6	Carbamidomethylation	36240	RISC-loading complex subunit tarbp2 isoform X4 [Monomorium pharaonis]
86	133	XP_012526506.1	106.72	18	18	1.11E+02	5	5	6	Carbamidomethylation	41779	RISC-loading complex subunit tarbp2 isoform X2 [Monomorium pharaonis]
90	156	XP_012527219.1	90.91	3	3	0	4	4	5		191851	clathrin heavy chain [Monomorium pharaonis]
122	305	XP_012524628.1	90.03	8	8	5.06E+02	3	3	4		35094	uncharacterized protein LOC105830044 [Monomorium pharaonis]
135	187	XP_012525747.1	86.96	8	8	0	3	3	3		51661	ruvB-like 2 [Monomorium pharaonis]
112	189	XP_028046622.1	82.57	13	13	1.05E+02	3	3	4	Carbamidomethylation	35659	integral membrane protein 2C isoform X2 [Monomorium pharaonis]
112	190	XP_028046621.1	82.57	13	13	1.05E+02	3	3	4	Carbamidomethylation	37079	integral membrane protein 2C isoform X1 [Monomorium pharaonis]
136	216	XP_012536898.1	79.3	11	11	6.28E+01	3	3	3	Carbamidomethylation	36600	fumarylacetoacetate hydrolase domain-containing protein 2 isoform X2 [Monomorium pharaonis]
136	217	XP_012536897.1	79.3	11	11	6.28E+01	3	3	3	Carbamidomethylation	38061	fumarylacetoacetate hydrolase domain-containing protein 2 isoform X1 [Monomorium pharaonis]
87	167	XP_028045811.1	76.5	8	8	0	5	5	7		89513	alpha alpha-trehalose-phosphate synthase [UDP-forming] isoform X2 [Monomorium pharaonis]
87	168	XP_012523137.1	76.5	8	8	0	5	5	7		90996	alpha alpha-trehalose-phosphate synthase [UDP-forming] isoform X1 [Monomorium pharaonis]
143	301	XP_012522737.1	76.17	18	18	1.23E+02	3	3	3		16518	microsomal glutathione S-transferase 1 [Monomorium pharaonis]
149	286	XP_012542756.1	73.7	12	12	0	2	2	2		26191	60S ribosomal protein L23a isoform X3 [Monomorium pharaonis]
149	287	XP_036149986.1	73.7	11	11	0	2	2	2		27866	60S ribosomal protein L23a isoform X2 [Monomorium pharaonis]
149	288	XP_028047426.1	73.7	11	11	0	2	2	2		28982	60S ribosomal protein L23a isoform X1 [Monomorium pharaonis]
138	223	XP_012529912.1	64.98	13	13	0	3	3	3		29994	40S ribosomal protein S3a [Monomorium pharaonis]
163	302	XP_012532306.1	63.51	6	6	0	2	2	2	Carbamidomethylation	60324	uncharacterized protein LOC105834400 [Monomorium pharaonis]
125	234	XP_012540430.1	61.67	24	24	7.08E+01	6	6	6	Carbamidomethylation; Acetylation (Protein N-term)	24822	GTP-binding nuclear protein Ran [Monomorium pharaonis]
125	233	XP_012540431.1	61.67	24	24	7.08E+01	6	6	6	Carbamidomethylation; Acetylation (Protein N-term)	24822	GTP-binding nuclear protein Ran [Monomorium pharaonis]
204	342	XP_028045016.1	59.49	1	1	0	1	1	1	Carbamidomethylation	119783	lysosomal alpha-glucosidase isoform X2 [Monomorium pharaonis]
204	343	XP_012526684.1	59.49	1	1	0	1	1	1	Carbamidomethylation	119911	lysosomal alpha-glucosidase isoform X1 [Monomorium pharaonis]
205	344	XP_012530975.1	53.21	9	9	0	1	1	1		16570	myosin-2 essential light chain isoform X2 [Monomorium pharaonis]
205	345	XP_028044857.1	53.21	8	8	0	1	1	1		17648	myosin-2 essential light chain isoform X1 [Monomorium pharaonis]
206	353	XP_012536220.1	51.74	3	3	0	1	1	1		55429	sodium-coupled neutral amino acid transporter 9 homolog isoform X5 [Monomorium pharaonis]
206	354	XP_012536219.1	51.74	2	2	0	1	1	1		64768	sodium-coupled neutral amino acid transporter 9 isoform X4 [Monomorium pharaonis]
206	355	XP_012536218.1	51.74	2	2	0	1	1	1		65759	sodium-coupled neutral amino acid transporter 9 isoform X3 [Monomorium pharaonis]
206	356	XP_028048077.1	51.74	2	2	0	1	1	1		66071	sodium-coupled neutral amino acid transporter 9 isoform X2 [Monomorium pharaonis]
206	357	XP_012536217.1	51.74	2	2	0	1	1	1		68816	sodium-coupled neutral amino acid transporter 9 isoform X1 [Monomorium pharaonis]
164	307	XP_012526611.1	48.72	8	8	0	2	2	2		21728	alpha-crystallin B chain isoform X2 [Monomorium pharaonis]
164	308	XP_012526610.1	48.72	7	7	0	2	2	2		26039	alpha-crystallin B chain isoform X1 [Monomorium pharaonis]
178	274	XP_012542732.1	47.23	18	18	0	3	3	3		16860	40S ribosomal protein S16 [Monomorium pharaonis]
208	361	XP_012539668.1	46.24	9	9	0	1	1	1		16160	60S ribosomal protein L22 [Monomorium pharaonis]
169	362	XP_036147076.1	46	5	5	0	1	1	2		35696	uncharacterized protein LOC118647047 isoform X2 [Monomorium pharaonis]
169	363	XP_036147075.1	46	5	5	0	1	1	2		37155	uncharacterized protein LOC118647047 isoform X1 [Monomorium pharaonis]
169	364	XP_036139377.1	46	5	5	0	1	1	2		37486	uncharacterized protein LOC118644610 [Monomorium pharaonis]
182	327	XP_012534239.1	44.83	1	1	0	1	1	1	Carbamidomethylation	88626	armadillo segment polarity protein isoform X2 [Monomorium pharaonis]
182	330	XP_012534238.1	44.83	1	1	0	1	1	1	Carbamidomethylation	89191	armadillo segment polarity protein isoform X1 [Monomorium pharaonis]
182	329	XP_012534237.1	44.83	1	1	0	1	1	1	Carbamidomethylation	89191	armadillo segment polarity protein isoform X1 [Monomorium pharaonis]
182	328	XP_012534236.1	44.83	1	1	0	1	1	1	Carbamidomethylation	89191	armadillo segment polarity protein isoform X1 [Monomorium pharaonis]
182	336	XP_012534241.1	44.83	1	1	0	1	1	1	Carbamidomethylation	79465	armadillo segment polarity protein isoform X4 [Monomorium pharaonis]
182	337	XP_012534240.1	44.83	1	1	0	1	1	1	Carbamidomethylation	82766	armadillo segment polarity protein isoform X3 [Monomorium pharaonis]
170	372	XP_028048583.1	42.26	5	5	5.21E+01	1	1	2		24201	fatty acid synthase-like [Monomorium pharaonis]
177	266	XP_012525984.1	41.97	5	5	0	3	3	3		71776	ATP-binding cassette sub-family G member 4 [Monomorium pharaonis]
214	385	XP_012535695.1	40.83	4	4	0	1	1	1		38652	queuosine salvage protein [Monomorium pharaonis]
215	386	XP_012543222.1	40.04	4	4	0	1	1	1		23311	60S ribosomal protein L19 [Monomorium pharaonis]
218	392	XP_012530945.1	39.33	3	3	0	1	1	1	Carbamidomethylation	48591	26S proteasome regulatory subunit 7 [Monomorium pharaonis]
166	338	XP_012530636.1	39.33	11	11	0	2	2	2		23799	ras-related protein Rab-8A isoform X2 [Monomorium pharaonis]
166	339	XP_012530635.1	39.33	11	11	0	2	2	2		23928	ras-related protein Rab-8A isoform X1 [Monomorium pharaonis]
217	391	XP_012526416.1	39.31	4	4	0	1	1	1	Carbamidomethylation	33072	ATP synthase subunit gamma mitochondrial [Monomorium pharaonis]
194	367	XP_012539909.1	38.9	4	4	0	1	1	1		37474	serine/threonine-protein phosphatase alpha-2 isoform [Monomorium pharaonis]
194	366	XP_012531394.1	38.9	4	4	0	1	1	1		37422	serine/threonine-protein phosphatase PP1-beta catalytic subunit isoform X2 [Monomorium pharaonis]
194	368	XP_012531393.1	38.9	4	4	0	1	1	1		40257	serine/threonine-protein phosphatase PP1-beta catalytic subunit isoform X1 [Monomorium pharaonis]
193	340	XP_012539852.1	38.75	3	3	0	1	1	1	Carbamidomethylation	57931	T-complex protein 1 subunit beta [Monomorium pharaonis]
220	397	XP_012539410.1	37.26	8	8	0	1	1	1		15315	40S ribosomal protein S17 [Monomorium pharaonis]
188	316	XP_012538607.1	37.2	3	3	3.68E+01	2	2	2	Carbamidomethylation	82964	trifunctional enzyme subunit alpha mitochondrial [Monomorium pharaonis]
222	400	XP_036148037.1	35.73	4	4	0	1	1	1		37996	loricrin-like [Monomorium pharaonis]
180	323	XP_036140790.1	34.79	10	10	0	2	2	3	Acetylation (Protein N-term)	24439	ras-related protein Rab-11A [Monomorium pharaonis]
180	322	XP_012531107.1	34.79	10	10	0	2	2	3	Acetylation (Protein N-term)	24439	ras-related protein Rab-11A [Monomorium pharaonis]
223	402	XP_012524289.2	33.72	0	0	0	1	1	1		303158	probable chitinase 10 [Monomorium pharaonis]
224	403	XP_012528904.1	33.05	11	11	0	1	1	1	Carbamidomethylation	9289	40S ribosomal protein S21 [Monomorium pharaonis]
228	413	XP_012532234.1	32	1	1	0	1	1	1		80834	conserved oligomeric Golgi complex subunit 2 [Monomorium pharaonis]
229	414	XP_036147260.1	31.96	5	5	0	1	1	1		22708	protein lethal(2)essential for life [Monomorium pharaonis]
198	416	XP_012527033.1	30.73	7	7	0	1	1	1		15990	60S ribosomal protein L32 [Monomorium pharaonis]
184	417	XP_012522736.2	30.68	7	7	0	1	1	2		16898	microsomal glutathione S-transferase 1 [Monomorium pharaonis]
232	460	XP_012526947.1	28.92	2	2	0	1	1	1		59695	T-complex protein 1 subunit eta [Monomorium pharaonis]
233	464	XP_012532952.1	28.12	8	8	0	1	1	1		20707	ADP-ribosylation factor 1 [Monomorium pharaonis]
233	463	XP_012532945.1	28.12	8	8	0	1	1	1		20707	ADP-ribosylation factor 1 [Monomorium pharaonis]
235	471	XP_012531201.1	27.07	3	3	0	1	1	1		44692	dnaJ homolog subfamily A member 4 [Monomorium pharaonis]
235	470	XP_036146621.1	27.07	3	3	0	1	1	1		44692	dnaJ homolog subfamily A member 4 [Monomorium pharaonis]
235	469	XP_012531202.1	27.07	3	3	0	1	1	1		44692	dnaJ homolog subfamily A member 4 [Monomorium pharaonis]
235	468	XP_036146622.1	27.07	3	3	0	1	1	1		44692	dnaJ homolog subfamily A member 4 [Monomorium pharaonis]
