## Supplementary Datasets for "A Hymenoptera-restricted gene mediating ant castes co-opts deeply conserved machinery to control organ size": Gyne_brood_CentriMo_central_enrichment.tsv

db_index	motif_id	motif_alt_id	consensus	E-value	adj_p-value	log_adj_p-value	bin_location	bin_width	total_width	sites_in_bin	total_sites	p_success	p-value	mult_tests
4	FBgn0003499	sr_SANGER_5	KTRBGKGGGCGKKD	8.5e-113	5.8e-116	-265.35	0.0	157.0	487	5553	13281	0.32238	2.4e-118	243
4	FBgn0013469_2	klu_SOLEXA_5	KGYGKGGGTGKKDBN	5.6e-111	3.8e-114	-261.15	0.0	162.0	486	6228	14682	0.33333	1.6e-116	242
4	FBgn0011648	Mad_FlyReg	CBGSCGDCGC	5.9e-106	4.0e-109	-249.59	0.0	155.0	491	8175	21024	0.31568	1.6e-111	245
6	Mad		CBGSCGDCGC	5.9e-106	4.0e-109	-249.59	0.0	155.0	491	8175	21024	0.31568	1.6e-111	245
7	OTF0238.1	MAD_DROME_DNaseI	CBGSCGDCGC	5.9e-106	4.0e-109	-249.59	0.0	155.0	491	8175	21024	0.31568	1.6e-111	245
1	CRCACRCACRCACRC	MEME-2	CRCACRCACRCACRC	1.4e-104	9.7e-108	-246.41	0.0	122.0	486	4601	13680	0.25103	4.0e-110	242
3	h		GGCACGCGCC	2.8e-102	1.9e-105	-241.11	0.0	127.0	491	6945	21272	0.25866	7.9e-108	245
7	OTF0242.1	O01348_DROME_B1H	YGKGGGTGKKD	1.5e-94	1.0e-97	-223.34	0.0	152.0	490	6308	16224	0.31020	4.1e-100	244
1	CGYCGYCGYCGYCGC	MEME-3	CGYCGYCGYCGYCGC	2.5e-90	1.7e-93	-213.60	0.0	142.0	486	6589	18113	0.29218	7.1e-96	242
2	10-TCGCGCGCGA	STREME-10	TCGCGCGCGA	3.7e-89	2.5e-92	-210.92	0.0	131.0	491	4646	13352	0.26680	1.0e-94	245
4	FBgn0002733	HLHmbeta_SANGER_10	CRCGTGCC	5.4e-86	3.7e-89	-203.62	0.0	129.0	493	5116	15236	0.26166	1.5e-91	246
5	Med		GCMSSCSMMGT	2.7e-85	1.9e-88	-202.01	0.0	168.0	490	6905	16495	0.34286	7.6e-91	244
3	Mad		KCYGSYGKCGCSBC	8.5e-82	5.8e-85	-193.96	0.0	153.0	487	7340	19240	0.31417	2.4e-87	243
4	FBgn0013469	klu_SANGER_10	TGYGKGGGTGK	1.1e-79	7.7e-83	-189.07	0.0	168.0	490	3811	8563	0.34286	3.2e-85	244
4	FBgn0034946_3	CG3065_F1-5_SOLEXA_2.5	RGKGGGCGTGGYNN	6.6e-77	4.5e-80	-182.69	0.0	171.0	487	5207	11932	0.35113	1.9e-82	243
5	Mad		CGMSRCGMCRG	1.7e-75	1.1e-78	-179.48	0.0	172.0	490	8428	20277	0.35102	4.6e-81	244
7	OTF0397.1	Q8MR37_DROME_B1H	AWGGGCGTGGC	2.0e-73	1.4e-76	-174.69	0.0	152.0	490	6134	16150	0.31020	5.6e-79	244
7	OTF0124.3	ESMB_DROME_B1H	RCGTGC	6.4e-73	4.3e-76	-173.53	0.0	139.0	495	6398	18611	0.28081	1.8e-78	247
4	FBgn0024250	brk_FlyReg	SYGGCGCY	1.4e-72	9.3e-76	-172.76	0.0	225.0	493	8884	16814	0.45639	3.8e-78	246
6	brk		SYGGCGCY	1.4e-72	9.3e-76	-172.76	0.0	225.0	493	8884	16814	0.45639	3.8e-78	246
7	OTF0052.1	B3DN74_DROME_DNaseI	SYGGCGCY	1.4e-72	9.3e-76	-172.76	0.0	225.0	493	8884	16814	0.45639	3.8e-78	246
7	OTF0429.1	Q960G9_DROME_DNaseI	SYGGCGCY	1.4e-72	9.3e-76	-172.76	0.0	225.0	493	8884	16814	0.45639	3.8e-78	246
7	OTF0500.1	Q9XTN4_DROME_DNaseI	SYGGCGCY	1.4e-72	9.3e-76	-172.76	0.0	225.0	493	8884	16814	0.45639	3.8e-78	246
4	FBgn0005558_2	ey_SOLEXA_5	YDYBGTGTGCRKTSRDGYGTRAADD	2.1e-71	1.5e-74	-170.02	0.0	112.0	476	3083	9695	0.23529	6.1e-77	237
7	OTF0016.1	A4V1Y7_DROME_DNaseI	CCMCGCACMM	1.2e-68	8.5e-72	-163.65	0.0	133.0	491	5465	16281	0.27088	3.5e-74	245
4	FBgn0003002_2	Opa_SANGER_5	AKMMCCCCCACYG	1.8e-67	1.2e-70	-160.98	0.0	188.0	488	4800	10139	0.38525	5.0e-73	243
2	15-ACACACACACACACA	STREME-15	ACACACACACACACA	9.3e-66	6.3e-69	-157.04	0.0	128.0	486	1133	2680	0.26337	2.6e-71	242
2	12-CGCGCGCGCGCGCGCG	STREME-12	CGCGCGCGCGCGCGCG	5.9e-65	4.1e-68	-155.18	0.0	103.0	485	1011	2823	0.21237	1.7e-70	242
4	FBgn0040765_2	luna_SOLEXA_5	NVAWGGGCGTGGCC	1.3e-64	8.7e-68	-154.41	0.0	151.0	487	5777	15312	0.31006	3.6e-70	243
4	FBgn0003499_2	sr_SOLEXA_5	DBGYGTGGGYGKDN	2.0e-64	1.4e-67	-153.97	0.0	195.0	487	7641	16303	0.40041	5.6e-70	243
4	FBgn0034946_2	CG3065_F1-3_SOLEXA_2.5	DRGTGGGCGTGGYYG	3.1e-63	2.1e-66	-151.22	0.0	112.0	486	2454	7728	0.23045	8.7e-69	242
3	hkb		RKGGGCGTKR	3.4e-61	2.3e-64	-146.51	0.0	131.0	491	5587	17125	0.26680	9.6e-67	245
4	FBgn0001168	h_NAR	GNCRCGTGCC	2.7e-60	1.8e-63	-144.45	0.0	97.0	491	2725	10175	0.19756	7.5e-66	245
7	OTF0218.1	HAIR_DROME_B1H	GNCRCGTGCC	2.7e-60	1.8e-63	-144.45	0.0	97.0	491	2725	10175	0.19756	7.5e-66	245
4	FBgn0003002_3	opa_SOLEXA	MMVSMCCCCCCRCBG	1.0e-59	6.8e-63	-143.14	0.0	200.0	486	6571	13579	0.41152	2.8e-65	242
7	OTF0251.1	O61458_DROME_DNaseI	GCGBCDKKSHR	1.0e-59	6.9e-63	-143.13	0.0	220.0	490	10743	21174	0.44898	2.8e-65	244
7	OTF0253.1	O62609_DROME_DNaseI	GCGBCDKKSHR	1.0e-59	6.9e-63	-143.13	0.0	220.0	490	10743	21174	0.44898	2.8e-65	244
7	OTF0255.1	O76259_DROME_DNaseI	GCGBCDKKSHR	1.0e-59	6.9e-63	-143.13	0.0	220.0	490	10743	21174	0.44898	2.8e-65	244
7	OTF0256.1	O77069_DROME_DNaseI	GCGBCDKKSHR	1.0e-59	6.9e-63	-143.13	0.0	220.0	490	10743	21174	0.44898	2.8e-65	244
7	OTF0355.1	Q7KPL1_DROME_DNaseI	GCGBCDKKSHR	1.0e-59	6.9e-63	-143.13	0.0	220.0	490	10743	21174	0.44898	2.8e-65	244
7	OTF0388.1		GCGBCDKKSHR	1.0e-59	6.9e-63	-143.13	0.0	220.0	490	10743	21174	0.44898	2.8e-65	244
7	OTF0438.1	Q9U010_DROME_DNaseI	GCGBCDKKSHR	1.0e-59	6.9e-63	-143.13	0.0	220.0	490	10743	21174	0.44898	2.8e-65	244
4	FBgn0002734	HLHmdelta_SANGER_10	TGGCACGTG	3.2e-59	2.2e-62	-141.98	0.0	136.0	492	5280	15603	0.27642	8.9e-65	245
4	FBgn0002735	HLHmgamma_SANGER_10	GCACGTGCCA	3.6e-58	2.4e-61	-139.57	0.0	129.0	491	3669	10940	0.26273	9.9e-64	245
4	FBgn0004859_2	ci_SOLEXA	GACCACCCACVNN	2.5e-57	1.7e-60	-137.61	0.0	174.0	488	4909	11345	0.35656	7.1e-63	243
4	FBgn0002609	HLHm3_SANGER_5	CACGTGCCA	3.3e-57	2.3e-60	-137.34	0.0	106.0	492	3870	14070	0.21545	9.3e-63	245
3	brk		KYRGCGCCASBHAV	3.4e-57	2.3e-60	-137.33	0.0	251.0	487	8493	14534	0.51540	9.4e-63	243
7	OTF0361.1	Q7KSP5_DROME_B1H	KGGGKGGGGGD	9.1e-57	6.2e-60	-136.33	0.0	124.0	490	3737	11608	0.25306	2.5e-62	244
4	FBgn0020378_2	Sp1_SOLEXA_2.5	VRGKGGGCGKGRCC	1.2e-56	7.9e-60	-136.09	0.0	151.0	487	5379	14332	0.31006	3.2e-62	243
4	FBgn0025679_2	Bteb2_SOLEXA_2.5	DHRGGGGGCGKRWH	1.3e-55	8.9e-59	-133.66	0.0	151.0	487	4874	12881	0.31006	3.7e-61	243
4	FBgn0086910_2	l(3)neo38_SOLEXA_2.5	DGKGGGKGGGGGDGD	1.4e-55	9.3e-59	-133.63	0.0	134.0	486	3747	10754	0.27572	3.8e-61	242
4	FBgn0034810_2	CG9895_SOLEXA_5	TGGGYGTGGYY	2.2e-55	1.5e-58	-133.16	0.0	162.0	490	5315	13334	0.33061	6.1e-61	244
4	FBgn0005630_24	lola-PL_SOLEXA	KGMMCCACCSDGNB	8.0e-54	5.4e-57	-129.55	0.0	193.0	487	7580	16535	0.39630	2.2e-59	243
4	FBgn0000054	Adf1_FlyReg	CGACYGCG	2.0e-53	1.4e-56	-128.62	0.0	133.0	493	5522	16939	0.26978	5.6e-59	246
6	Adf1		CGACYGCG	2.0e-53	1.4e-56	-128.62	0.0	133.0	493	5522	16939	0.26978	5.6e-59	246
7	OTF0038.2	ADF1_DROME_DNaseI	CGACYGCG	2.0e-53	1.4e-56	-128.62	0.0	133.0	493	5522	16939	0.26978	5.6e-59	246
7	OTF0163.1	FBpp0085446_DNaseI	CGACYGCG	2.0e-53	1.4e-56	-128.62	0.0	133.0	493	5522	16939	0.26978	5.6e-59	246
4	FBgn0086910	l(3)neo38_SANGER_2.5	RGGGGGKGGGGGSABRKGT	1.7e-52	1.1e-55	-126.51	0.0	160.0	482	3699	8955	0.33195	4.7e-58	240
4	FBgn0025679	Bteb2_SANGER_2.5	GGGGGCGK	1.1e-51	7.5e-55	-124.63	0.0	203.0	493	5230	10719	0.41176	3.0e-57	246
4	FBgn0000591_2	E(spl)_SANGER_5	GCACGTGCCA	2.4e-51	1.6e-54	-123.84	0.0	127.0	491	3760	11576	0.25866	6.7e-57	245
4	FBgn0011655	Med_FlyReg	GCGBCDKKSHRT	8.9e-48	6.1e-51	-115.62	0.0	235.0	489	10770	20147	0.48057	2.5e-53	244
6	Med		GCGBCDKKSHRT	8.9e-48	6.1e-51	-115.62	0.0	235.0	489	10770	20147	0.48057	2.5e-53	244
7	OTF0304.1	Q2MGN0_DROME_B1H	KGGGCGTGGYN	3.3e-47	2.2e-50	-114.32	0.0	122.0	490	3645	11703	0.24898	9.2e-53	244
2	7-CGTGCRTGCGTGC	STREME-7	CGTGCRTGCGTGC	2.0e-46	1.4e-49	-112.51	0.0	86.0	488	1161	4310	0.17623	5.7e-52	243
4	FBgn0035454_2	CG12029_SOLEXA_5	DDTGGGTGTGGCHBN	3.0e-46	2.0e-49	-112.11	0.0	130.0	486	3273	9711	0.26749	8.5e-52	242
4	FBgn0036179_2	CG7368_SOLEXA_2.5	KDGKGGGDGGGGGDR	3.9e-45	2.7e-48	-109.53	0.0	140.0	486	2681	7258	0.28807	1.1e-50	242
4	FBgn0005630_19	lola-PD_SOLEXA	DKKGGGGGGCYBNBB	5.0e-44	3.4e-47	-107.00	0.0	132.0	486	4066	12238	0.27160	1.4e-49	242
5	brk		RGCGCCR	1.3e-43	8.9e-47	-106.03	0.0	222.0	494	7947	15642	0.44939	3.6e-49	246
4	FBgn0020309_2	crol-F7-16_SOLEXA	GGGBGVGGGGGGGDD	1.0e-41	7.1e-45	-101.65	0.0	136.0	486	3584	10401	0.27984	3.0e-47	242
2	6-GCCGCGCCGCGCC	STREME-6	GCCGCGCCGCGCC	1.5e-41	1.0e-44	-101.30	0.0	248.0	488	3128	5145	0.50820	4.2e-47	243
7	OTF0267.1	OPA_DROME_B1H	GMCCCCCCGCT	4.1e-41	2.8e-44	-100.29	0.0	174.0	490	5107	12225	0.35510	1.1e-46	244
4	FBgn0023076_4	tai_Clk_SANGER_5	RCACGTGTC	2.4e-40	1.6e-43	-98.51	0.0	106.0	492	2486	8902	0.21545	6.7e-46	245
4	FBgn0041092	tai_Clk_SANGER_5	RCACGTGTC	2.4e-40	1.6e-43	-98.51	0.0	106.0	492	2486	8902	0.21545	6.7e-46	245
2	38-GCTGCCG	STREME-38	GCTGCCG	7.3e-40	5.0e-43	-97.41	0.0	184.0	494	7280	17128	0.37247	2.0e-45	246
7	OTF0352.1	Q7K9G4_DROME_B1H	BGYGGGGGGKS	9.0e-40	6.2e-43	-97.19	0.0	154.0	490	5029	13543	0.31429	2.5e-45	244
7	OTF0108.1	DPN_DROME_B1H	GCACGTGCCR	9.6e-40	6.5e-43	-97.13	0.0	97.0	491	2465	9602	0.19756	2.7e-45	245
4	FBgn0039039_2	lmd_SOLEXA_5	KCBGYGGGGGGKSKK	1.0e-39	7.0e-43	-97.06	0.0	200.0	486	5795	12209	0.41152	2.9e-45	242
7	OTF0054.1	B4YXM1_DROME_B1H	KGGGCGKGGCY	1.8e-39	1.2e-42	-96.49	0.0	128.0	490	3337	10321	0.26122	5.1e-45	244
4	FBgn0263112	Mitf_SANGER_5	CACGTGA	1.3e-38	8.8e-42	-94.54	0.0	128.0	494	5658	18578	0.25911	3.6e-44	246
4	FBgn0035454	CG12029_SANGER_10	GTGGGTGTGGC	1.4e-38	9.7e-42	-94.43	0.0	166.0	490	2304	5354	0.33878	4.0e-44	244
7	OTF0489.1	Q9VZN4_DROME_B1H	GTGGGTGTGGC	1.4e-38	9.7e-42	-94.43	0.0	166.0	490	2304	5354	0.33878	4.0e-44	244
4	FBgn0000413_20	da_SANGER_10	YGCASGTGTSY	7.9e-38	5.4e-41	-92.72	0.0	116.0	490	2313	7557	0.23673	2.2e-43	244
7	OTF0100.1	DA_DROME_B1H	YGCASGTGTSY	7.9e-38	5.4e-41	-92.72	0.0	116.0	490	2313	7557	0.23673	2.2e-43	244
7	OTF0126.1	ESMD_DROME_B1H	TGGCACGT	1.6e-37	1.1e-40	-92.04	0.0	87.0	493	3820	17606	0.17647	4.3e-43	246
2	26-CYCCCTCCC	STREME-26	CYCCCTCCC	2.1e-37	1.4e-40	-91.76	0.0	140.0	492	3055	8671	0.28455	5.7e-43	245
4	FBgn0004859	Ci_SANGER_5	RGACCACCCAC	3.6e-37	2.5e-40	-91.20	0.0	166.0	490	2752	6552	0.33878	1.0e-42	244
7	OTF0094.1	CI_DROME_B1H	RGACCACCCAC	3.6e-37	2.5e-40	-91.20	0.0	166.0	490	2752	6552	0.33878	1.0e-42	244
2	22-AGCGAGCGAGC	STREME-22	AGCGAGCGAGC	8.8e-36	6.0e-39	-88.00	0.0	154.0	490	4204	11242	0.31429	2.5e-41	244
4	FBgn0005561	sv_SOLEXA_5	ABTSRDGCGTRACGK	9.6e-35	6.5e-38	-85.62	0.0	96.0	486	4648	19699	0.19753	2.7e-40	242
7	OTF0436.1	Q9GS19_DROME_B1H	RCACGTGTC	8.7e-34	6.0e-37	-83.41	0.0	108.0	492	2487	8930	0.21951	2.4e-39	245
7	OTF0124.2	ESM8_DROME_DNaseI	TGTGVCNBGTG	9.2e-34	6.3e-37	-83.36	0.0	122.0	490	4123	13835	0.24898	2.6e-39	244
4	FBgn0020378	Sp1_SANGER_5	GKGGGCGKRKC	1.1e-33	7.6e-37	-83.16	0.0	128.0	490	3945	12589	0.26122	3.1e-39	244
2	41-AGCCACG	STREME-41	AGCCACG	2.1e-33	1.4e-36	-82.55	0.0	122.0	494	4555	15555	0.24696	5.8e-39	246
4	FBgn0039039	lmd_SANGER_5	CKGYGGGGGGTMKK	2.2e-32	1.5e-35	-80.20	0.0	201.0	487	2984	6031	0.41273	6.1e-38	243
4	FBgn0000591	Espl_FlyReg	TGTGVCNBGTGC	2.7e-32	1.8e-35	-80.00	0.0	173.0	489	4185	10070	0.35378	7.4e-38	244
6	Espl		TGTGVCNBGTGC	2.7e-32	1.8e-35	-80.00	0.0	173.0	489	4185	10070	0.35378	7.4e-38	244
7	OTF0124.1	ESM8_DROME_B1H	ACGTGCCA	2.7e-32	1.8e-35	-79.99	0.0	185.0	493	7102	16769	0.37525	7.4e-38	246
7	OTF0494.1	Q9W1W2_DROME_B1H	RDTGGGYGTGGY	6.9e-32	4.7e-35	-79.05	0.0	205.0	489	5471	11437	0.41922	1.9e-37	244
4	FBgn0003145_3	prd_SOLEXA_5	HHCGTCACGSYHNV	9.7e-32	6.6e-35	-78.70	0.0	165.0	487	6438	16685	0.33881	2.7e-37	243
4	FBgn0000233	btd_NAR	RRGGGGCGGR	1.0e-31	6.8e-35	-78.67	0.0	209.0	491	5159	10593	0.42566	2.8e-37	245
4	FBgn0034810	CG9895_SANGER_10	RDTGGGYGTGGY	1.8e-31	1.2e-34	-78.07	0.0	205.0	489	5440	11377	0.41922	5.1e-37	244
4	FBgn0001168_2	h_SANGER_5	GSCACGCGMC	1.9e-31	1.3e-34	-78.01	0.0	97.0	491	1903	7364	0.19756	5.4e-37	245
4	FBgn0039169_2	CG5669_SOLEXA_5	DGKGGGCGKGGCYWM	2.6e-31	1.8e-34	-77.72	0.0	132.0	486	3106	9389	0.27160	7.3e-37	242
2	2-CCGCCGCCGCCGYCG	STREME-2	CCGCCGCCGCCGYCG	5.2e-31	3.6e-34	-77.02	0.0	198.0	486	4841	10330	0.40741	1.5e-36	242
4	FBgn0020309	crol_F7-16_SANGER_5	ACCCCCCCCCYCBCM	6.9e-31	4.7e-34	-76.74	0.0	130.0	486	2282	6777	0.26749	1.9e-36	242
7	OTF0249.1	O61360_DROME_B1H	ACCCCCCCCCYC	1.4e-30	9.6e-34	-76.02	0.0	157.0	489	3378	8790	0.32106	4.0e-36	244
4	FBgn0002631	HLHm5_FlyReg	SCACGHGHCA	2.3e-30	1.6e-33	-75.52	0.0	241.0	491	4944	8877	0.49084	6.5e-36	245
6	HLHm5		SCACGHGHCA	2.3e-30	1.6e-33	-75.52	0.0	241.0	491	4944	8877	0.49084	6.5e-36	245
7	OTF0122.1	ESM5_DROME_DNaseI	SCACGHGHCA	2.3e-30	1.6e-33	-75.52	0.0	241.0	491	4944	8877	0.49084	6.5e-36	245
7	OTF0329.1	Q56K49_DROME_DNaseI	SCACGHGHCA	2.3e-30	1.6e-33	-75.52	0.0	241.0	491	4944	8877	0.49084	6.5e-36	245
7	OTF0330.1	Q56K83_DROME_DNaseI	SCACGHGHCA	2.3e-30	1.6e-33	-75.52	0.0	241.0	491	4944	8877	0.49084	6.5e-36	245
2	11-GKTGCAMC	STREME-11	GKTGCAMC	1.0e-29	6.8e-33	-74.07	0.0	97.0	493	4320	18487	0.19675	2.8e-35	246
2	21-CCCTCTCCCTCTCC	STREME-21	CCCTCTCCCTCTCC	1.0e-29	6.9e-33	-74.06	0.0	131.0	487	1365	3783	0.26899	2.8e-35	243
7	OTF0125.1	ESMC_DROME_B1H	ACGTGCC	1.5e-29	1.0e-32	-73.67	0.0	92.0	494	2280	9633	0.18623	4.1e-35	246
4	FBgn0051782_2	CG31782-F9-11_SOLEXA	TTRGTGGTGAG	2.2e-29	1.5e-32	-73.27	0.0	154.0	490	7658	21667	0.31429	6.2e-35	244
4	FBgn0010109	dpn_SANGER_10	GGCACGTGCCR	5.8e-29	4.0e-32	-72.31	0.0	96.0	490	1572	6030	0.19592	1.6e-34	244
4	FBgn0038418_2	pad_SOLEXA_5	VVNVVVNNNNNVVMNRVAGGGGAAV	1.6e-28	1.1e-31	-71.32	0.0	212.0	476	8784	17908	0.44538	4.5e-34	237
4	FBgn0002633	HLHm7_SANGER_5	GCACGTGCCAA	4.7e-28	3.2e-31	-70.21	0.0	122.0	490	1923	6053	0.24898	1.3e-33	244
4	FBgn0029711	Usf_SANGER_5	ACCACGTGAC	7.9e-28	5.4e-31	-69.69	0.0	211.0	491	5215	10701	0.42974	2.2e-33	245
4	FBgn0023076_2	gce_Clk_SANGER_5	GCCACGTG	1.0e-27	6.9e-31	-69.45	0.0	87.0	493	2111	9374	0.17647	2.8e-33	246
4	FBgn0261703	gce_Clk_SANGER_5	GCCACGTG	1.0e-27	6.9e-31	-69.45	0.0	87.0	493	2111	9374	0.17647	2.8e-33	246
5	Deaf1		CCGAADVRC	1.2e-27	8.4e-31	-69.26	0.0	196.0	492	7013	15750	0.39837	3.4e-33	245
4	FBgn0013263	Trl_FlyReg	YYKCTCTCTY	2.0e-27	1.3e-30	-68.78	0.0	125.0	491	6755	23372	0.25458	5.5e-33	245
6	Trl		YYKCTCTCTY	2.0e-27	1.3e-30	-68.78	0.0	125.0	491	6755	23372	0.25458	5.5e-33	245
7	OTF0015.1	A4V1Y6_DROME_DNaseI	YYKCTCTCTY	2.0e-27	1.3e-30	-68.78	0.0	125.0	491	6755	23372	0.25458	5.5e-33	245
7	OTF0210.1	GAGA_DROME_DNaseI	YYKCTCTCTY	2.0e-27	1.3e-30	-68.78	0.0	125.0	491	6755	23372	0.25458	5.5e-33	245
7	OTF0306.1	Q2PDY1_DROME_DNaseI	YYKCTCTCTY	2.0e-27	1.3e-30	-68.78	0.0	125.0	491	6755	23372	0.25458	5.5e-33	245
7	OTF0307.1	Q2PDY2_DROME_DNaseI	YYKCTCTCTY	2.0e-27	1.3e-30	-68.78	0.0	125.0	491	6755	23372	0.25458	5.5e-33	245
7	OTF0400.1	Q8MYL2_DROME_DNaseI	YYKCTCTCTY	2.0e-27	1.3e-30	-68.78	0.0	125.0	491	6755	23372	0.25458	5.5e-33	245
7	OTF0214.1	GLIS2_DROME_B1H	YGYGGGGGGTC	2.4e-27	1.6e-30	-68.58	0.0	212.0	490	4691	9507	0.43265	6.7e-33	244
4	FBgn0003129	Poxm_SOLEXA_5	TCAYGSTTSDNTKNNBNNB	8.0e-27	5.5e-30	-67.38	0.0	90.0	482	4918	22568	0.18672	2.3e-32	240
7	OTF0075.1	BTD_DROME_B1H	ARGGGGCGGA	1.3e-26	8.7e-30	-66.91	0.0	129.0	491	3092	9783	0.26273	3.6e-32	245
7	OTF0407.1	Q8SXR3_DROME_B1H	ARGGGGCGGA	1.3e-26	8.7e-30	-66.91	0.0	129.0	491	3092	9783	0.26273	3.6e-32	245
4	FBgn0005630_5	lola-PD_SANGER_5	CCCCCCAHT	2.4e-26	1.6e-29	-66.28	0.0	164.0	492	4349	11268	0.33333	6.7e-32	245
4	FBgn0015014_7	tgo_tai_SANGER_5	RCACGTGAC	3.5e-26	2.4e-29	-65.91	0.0	160.0	492	3831	10070	0.32520	9.7e-32	245
4	FBgn0041092_2	tgo_tai_SANGER_5	RCACGTGAC	3.5e-26	2.4e-29	-65.91	0.0	160.0	492	3831	10070	0.32520	9.7e-32	245
4	FBgn0005630_25	lola-PO_SOLEXA	KYYGGGCGGCCNTTD	3.7e-26	2.5e-29	-65.86	0.0	226.0	486	6785	13154	0.46502	1.0e-31	242
4	FBgn0001981_2	esg-F3-5_SOLEXA	GCAGGTGYATBBKBN	4.2e-26	2.8e-29	-65.73	0.0	214.0	486	5282	10635	0.44033	1.2e-31	242
4	FBgn0001148	gsb_SOLEXA_5	NKDRRGCGTGACGRR	5.6e-26	3.8e-29	-65.43	0.0	182.0	486	5893	13947	0.37449	1.6e-31	242
4	FBgn0003145	prd_NAR	TYMGTCACGST	6.6e-26	4.5e-29	-65.27	0.0	144.0	490	5777	17263	0.29388	1.9e-31	244
7	OTF0142.2	FBpp0079883_B1H	TYMGTCACGST	6.6e-26	4.5e-29	-65.27	0.0	144.0	490	5777	17263	0.29388	1.9e-31	244
7	OTF0283.3	PRD_DROME_B1H	TYMGTCACGST	6.6e-26	4.5e-29	-65.27	0.0	144.0	490	5777	17263	0.29388	1.9e-31	244
4	FBgn0040765	luna_SANGER_5	GGGCGKDGYY	1.6e-25	1.1e-28	-64.40	0.0	211.0	491	3442	6900	0.42974	4.4e-31	245
7	OTF0119.1	ESCA_DROME_B1H	GCAGGTGYATBBKBN	1.9e-25	1.3e-28	-64.21	0.0	214.0	486	5294	10676	0.44033	5.4e-31	242
4	FBgn0003002	opa_NAR	GMCCCCCCGCTG	2.3e-25	1.6e-28	-64.01	0.0	169.0	489	3446	8493	0.34560	6.5e-31	244
7	OTF0258.1	O77278_DROME_B1H	MAMMMCACCTGMGVC	6.4e-25	4.4e-28	-63.00	0.0	198.0	486	1999	4024	0.40741	1.8e-30	242
4	FBgn0000413_11	HLH4C_da_SANGER_5	VAMMVCACCTGMKVC	6.9e-25	4.7e-28	-62.92	0.0	160.0	486	3088	7911	0.32922	2.0e-30	242
4	FBgn0011277	HLH4C_da_SANGER_5	VAMMVCACCTGMKVC	6.9e-25	4.7e-28	-62.92	0.0	160.0	486	3088	7911	0.32922	2.0e-30	242
7	OTF0123.1	ESM7_DROME_B1H	ACGTGCCAA	7.0e-25	4.8e-28	-62.91	0.0	286.0	492	6829	10751	0.58130	1.9e-30	245
7	OTF0120.1	ESM3_DROME_B1H	ACGTGCCA	3.3e-24	2.3e-27	-61.35	0.0	191.0	493	6762	15667	0.38742	9.2e-30	246
4	FBgn0005630_6	lola-PO_SANGER_5	CGCCCARA	4.3e-24	2.9e-27	-61.09	0.0	189.0	493	4313	9823	0.38337	1.2e-29	246
4	FBgn0003870_5	ttk-PA_SOLEXA	NNAHCMACCCCYAVV	5.6e-24	3.8e-27	-60.83	0.0	140.0	486	4329	12986	0.28807	1.6e-29	242
7	OTF0323.1	Q4V6V1_DROME_B1H	NVVVNNNNNVVMNRVAGGGGAA	6.1e-24	4.2e-27	-60.74	0.0	213.0	479	8835	18173	0.44468	1.8e-29	239
4	FBgn0003870_4	ttk-PA_SANGER_5	CMACCCCTA	1.5e-23	9.9e-27	-59.87	0.0	148.0	492	3245	9138	0.30081	4.1e-29	245
4	FBgn0000413_25	HLH4C_da_SANGER_5_3	CACCTGMDCC	1.6e-23	1.1e-26	-59.77	0.0	247.0	491	3984	6995	0.50305	4.5e-29	245
4	FBgn0011277_3	HLH4C_da_SANGER_5_3	CACCTGMDCC	1.6e-23	1.1e-26	-59.77	0.0	247.0	491	3984	6995	0.50305	4.5e-29	245
4	FBgn0039169	CG5669_SANGER_10	DRKGGGCGKGGCCAA	2.3e-23	1.5e-26	-59.43	0.0	214.0	486	2942	5730	0.44033	6.4e-29	242
7	OTF0031.1	A9YHI4_DROME_B1H	GCCACGT	3.1e-23	2.1e-26	-59.10	0.0	116.0	494	3523	12704	0.23482	8.7e-29	246
4	FBgn0015014_4	tgo_cyc_SANGER_5	GTCACGTGM	5.8e-23	4.0e-26	-58.49	0.0	194.0	492	3035	6579	0.39431	1.6e-28	245
4	FBgn0023094_2	tgo_cyc_SANGER_5	GTCACGTGM	5.8e-23	4.0e-26	-58.49	0.0	194.0	492	3035	6579	0.39431	1.6e-28	245
4	FBgn0005630_30	lola-PY_SOLEXA	DKBBKKAGGGTYNGB	1.1e-22	7.3e-26	-57.87	0.0	196.0	486	6424	14324	0.40329	3.0e-28	242
4	FBgn0033782_2	sug_SOLEXA_5	TYYGYGGGGGGTCBB	7.5e-22	5.1e-25	-55.93	0.0	134.0	486	2597	7842	0.27572	2.1e-27	242
4	FBgn0015014_6	tgo_sima_SANGER_5	GTACGTGAC	2.7e-21	1.8e-24	-54.66	0.0	128.0	492	2537	8098	0.26016	7.5e-27	245
4	FBgn0015542	tgo_sima_SANGER_5	GTACGTGAC	2.7e-21	1.8e-24	-54.66	0.0	128.0	492	2537	8098	0.26016	7.5e-27	245
7	OTF0333.1	Q59E67_DROME_B1H	MCASATGGMAMVVMVACAA	4.3e-21	2.9e-24	-54.19	0.0	176.0	482	3117	7324	0.36515	1.2e-26	240
4	FBgn0033782	sug_SANGER_5	CCGYGGGGGGYCKK	4.4e-21	3.0e-24	-54.15	0.0	177.0	487	2413	5576	0.36345	1.2e-26	243
2	34-GCGACGCGACGCGAC	STREME-34	GCGACGCGACGCGAC	4.5e-21	3.0e-24	-54.15	0.0	228.0	486	1616	2841	0.46914	1.3e-26	242
4	FBgn0002521	pho_FlyReg	RSNGTTATGGCTNM	6.3e-21	4.3e-24	-53.80	0.0	137.0	487	2591	7696	0.28131	1.8e-26	243
6	pho		RSNGTTATGGCTNM	6.3e-21	4.3e-24	-53.80	0.0	137.0	487	2591	7696	0.28131	1.8e-26	243
4	FBgn0003130	Poxn_SOLEXA_5	CGTCACGSY	8.0e-21	5.4e-24	-53.57	0.0	182.0	492	5829	14108	0.36992	2.2e-26	245
4	FBgn0001185_2	her_SOLEXA_10	RCGCADWWATGAGYA	6.3e-20	4.3e-23	-51.50	0.0	158.0	486	4397	11877	0.32510	1.8e-25	242
2	30-GCGGCGAGTCAA	STREME-30	GCGGCGAGTCAA	7.7e-20	5.3e-23	-51.30	0.0	249.0	489	5154	9151	0.50920	2.2e-25	244
4	FBgn0005630_4	lola-PY_SANGER_2.5	AACCYYRRC	1.5e-19	1.0e-22	-50.64	0.0	152.0	492	4328	12282	0.30894	4.1e-25	245
7	OTF0394.1	Q8IRS3_DROME_B1H	ACGTGAC	2.4e-19	1.6e-22	-50.17	0.0	116.0	494	5355	20143	0.23482	6.6e-25	246
4	FBgn0000054_2	Adf1_SANGER_5	YACMGGCAGAGAHRM	3.5e-18	2.4e-21	-47.48	0.0	258.0	486	4065	6882	0.53086	9.9e-24	242
7	OTF0038.1	ADF1_DROME_B1H	YACMGGCAGAGAHRM	3.5e-18	2.4e-21	-47.48	0.0	258.0	486	4065	6882	0.53086	9.9e-24	242
7	OTF0013.1	A4IJ80_DROME_B1H	AGTGGGCGKGR	1.0e-17	6.9e-21	-46.42	0.0	202.0	490	2609	5453	0.41224	2.8e-23	244
4	FBgn0034946	CG3065_F1-3_SANGER_2.5	GKGGGCGTGGY	1.3e-16	8.9e-20	-43.86	0.0	116.0	490	1170	3841	0.23673	3.7e-22	244
4	FBgn0000413_9	Fer1_da_SANGER_10	MVCASCTGWCA	1.4e-16	9.3e-20	-43.82	0.0	208.0	490	4132	8685	0.42449	3.8e-22	244
4	FBgn0037475	Fer1_da_SANGER_10	MVCASCTGWCA	1.4e-16	9.3e-20	-43.82	0.0	208.0	490	4132	8685	0.42449	3.8e-22	244
4	FBgn0003715	CG16778_SANGER_5	CACAYATG	3.2e-16	2.2e-19	-42.96	0.0	145.0	493	4861	14717	0.29412	8.9e-22	246
4	FBgn0032940	Mio_bigmax_SANGER_5	ATCACGTG	3.4e-16	2.3e-19	-42.91	0.0	125.0	493	4856	16995	0.25355	9.4e-22	246
4	FBgn0039509	Mio_bigmax_SANGER_5	ATCACGTG	3.4e-16	2.3e-19	-42.91	0.0	125.0	493	4856	16995	0.25355	9.4e-22	246
7	OTF0390.1	Q8INT6_DROME_B1H	ATCACGTG	3.4e-16	2.3e-19	-42.91	0.0	125.0	493	4856	16995	0.25355	9.4e-22	246
7	OTF0434.1	Q9GQP6_DROME_B1H	ATCACGTG	3.4e-16	2.3e-19	-42.91	0.0	125.0	493	4856	16995	0.25355	9.4e-22	246
4	FBgn0030532_2	CG11071_SOLEXA	VHVAGCCTATAGMMH	3.6e-16	2.5e-19	-42.84	0.0	198.0	486	6144	13730	0.40741	1.0e-21	242
4	FBgn0041092_3	tai_SANGER_5	AAMCACGTGDC	3.9e-16	2.6e-19	-42.78	0.0	112.0	490	2745	10211	0.22857	1.1e-21	244
7	OTF0202.1	FBpp0290883_B1H	TGCTGASKHAGC	8.0e-16	5.4e-19	-42.06	0.0	221.0	489	4068	8066	0.45194	2.2e-21	244
4	FBgn0023076	Clk_cyc_SANGER_5	MCACGTGA	2.3e-15	1.6e-18	-41.01	0.0	185.0	493	2576	5931	0.37525	6.3e-21	246
4	FBgn0023094	Clk_cyc_SANGER_5	MCACGTGA	2.3e-15	1.6e-18	-41.01	0.0	185.0	493	2576	5931	0.37525	6.3e-21	246
7	OTF0095.1	CLOCK_DROME_B1H	MCACGTGA	2.3e-15	1.6e-18	-41.01	0.0	185.0	493	2576	5931	0.37525	6.3e-21	246
7	OTF0099.1	CYCL_DROME_B1H	MCACGTGA	2.3e-15	1.6e-18	-41.01	0.0	185.0	493	2576	5931	0.37525	6.3e-21	246
4	FBgn0001204	hkb_NAR	KGGGCGTGA	2.9e-15	2.0e-18	-40.78	0.0	170.0	492	2259	5571	0.34553	8.0e-21	245
7	OTF0470.1	Q9VN10_DROME_B1H	KGGGCGTGA	2.9e-15	2.0e-18	-40.78	0.0	170.0	492	2259	5571	0.34553	8.0e-21	245
3	usp		CGTGACCYM	5.9e-15	4.0e-18	-40.06	0.0	222.0	492	3778	7490	0.45122	1.6e-20	245
4	FBgn0000472	dm_Max_SANGER_10	RMCACGTGGT	1.1e-14	7.2e-18	-39.47	0.0	179.0	491	3082	7403	0.36456	2.9e-20	245
4	FBgn0017578	dm_Max_SANGER_10	RMCACGTGGT	1.1e-14	7.2e-18	-39.47	0.0	179.0	491	3082	7403	0.36456	2.9e-20	245
7	OTF0026.1	A8VEM3_DROME_B1H	RMCACGTGGT	1.1e-14	7.2e-18	-39.47	0.0	179.0	491	3082	7403	0.36456	2.9e-20	245
4	FBgn0000413_22	ato_da_SANGER_5_3	MCAYMTGMC	1.2e-14	7.9e-18	-39.38	0.0	142.0	492	4518	13939	0.28862	3.2e-20	245
4	FBgn0010433_3	ato_da_SANGER_5_3	MCAYMTGMC	1.2e-14	7.9e-18	-39.38	0.0	142.0	492	4518	13939	0.28862	3.2e-20	245
2	19-ACTCGGCGCTASTCG	STREME-19	ACTCGGCGCTASTCG	1.2e-14	8.0e-18	-39.36	0.0	270.0	486	903	1330	0.55556	3.3e-20	242
4	FBgn0000964	tj_SANGER_5	TGCTGASKHAGC	1.2e-14	8.5e-18	-39.30	0.0	183.0	489	4882	11755	0.37423	3.5e-20	244
4	FBgn0005630_15	lola-PL_SANGER_2.5	KGTGGGKCA	9.8e-14	6.7e-17	-37.25	0.0	176.0	492	2899	7090	0.35772	2.7e-19	245
4	FBgn0019650	toy_FlyReg	CCVCTCAYTSRT	1.8e-13	1.2e-16	-36.63	0.0	253.0	489	5258	9338	0.51738	5.1e-19	244
6	toy		CCVCTCAYTSRT	1.8e-13	1.2e-16	-36.63	0.0	253.0	489	5258	9338	0.51738	5.1e-19	244
4	FBgn0002631_2	HLHm5_SANGER_5	RGCACGTGCCA	2.9e-13	2.0e-16	-36.16	0.0	100.0	490	926	3479	0.20408	8.1e-19	244
4	FBgn0002723	Met_Clk_SANGER_5	GACACGTG	8.4e-13	5.7e-16	-35.09	0.0	153.0	493	3051	8617	0.31034	2.3e-18	246
4	FBgn0023076_3	Met_Clk_SANGER_5	GACACGTG	8.4e-13	5.7e-16	-35.09	0.0	153.0	493	3051	8617	0.31034	2.3e-18	246
7	OTF0029.1	A8WHL0_DROME_DNaseI	GACACGTG	8.4e-13	5.7e-16	-35.09	0.0	153.0	493	3051	8617	0.31034	2.3e-18	246
4	FBgn0004666	tgo_sim_SANGER_5	GTACGTGACC	2.6e-12	1.8e-15	-33.97	0.0	159.0	491	2667	7179	0.32383	7.2e-18	245
4	FBgn0015014_5	tgo_sim_SANGER_5	GTACGTGACC	2.6e-12	1.8e-15	-33.97	0.0	159.0	491	2667	7179	0.32383	7.2e-18	245
7	OTF0322.1	Q4V5A4_DROME_B1H	RCCACCTGB	3.5e-12	2.4e-15	-33.66	0.0	222.0	492	3772	7543	0.45122	9.9e-18	245
4	FBgn0000413_15	net_da_SANGER_10	RCCACCTGK	4.3e-12	2.9e-15	-33.46	0.0	222.0	492	4389	8846	0.45122	1.2e-17	245
4	FBgn0002931	net_da_SANGER_10	RCCACCTGK	4.3e-12	2.9e-15	-33.46	0.0	222.0	492	4389	8846	0.45122	1.2e-17	245
4	FBgn0039740_2	CG7928_SOLEXA_5	CAGGGMTGSANAAA	7.4e-12	5.1e-15	-32.92	0.0	105.0	487	2695	10800	0.21561	2.1e-17	243
4	FBgn0035405	pfk_SANGER_5	MMWTCCCANYGTTCC	7.9e-12	5.4e-15	-32.86	0.0	300.0	486	7632	11653	0.61728	2.2e-17	242
4	FBgn0003513	tgo_ss_SANGER_5	TGCGTGAC	8.8e-12	6.0e-15	-32.75	0.0	127.0	493	2866	9700	0.25761	2.4e-17	246
4	FBgn0015014_2	tgo_ss_SANGER_5	TGCGTGAC	8.8e-12	6.0e-15	-32.75	0.0	127.0	493	2866	9700	0.25761	2.4e-17	246
7	OTF0045.1	ARNT_DROME_B1H	TGCGTGAC	8.8e-12	6.0e-15	-32.75	0.0	127.0	493	2866	9700	0.25761	2.4e-17	246
4	FBgn0000413_26	HLH4C_da_SANGER_5_4	MCACCTGMGMCC	9.2e-12	6.2e-15	-32.71	0.0	175.0	489	2744	6736	0.35787	2.6e-17	244
4	FBgn0011277_4	HLH4C_da_SANGER_5_4	MCACCTGMGMCC	9.2e-12	6.2e-15	-32.71	0.0	175.0	489	2744	6736	0.35787	2.6e-17	244
2	3-AGCGCCGGTCGGAC	STREME-3	AGCGCCGGTCGGAC	9.8e-12	6.7e-15	-32.64	0.0	173.0	487	655	1411	0.35524	2.8e-17	243
2	31-CCGAAGGCCCC	STREME-31	CCGAAGGCCCC	1.7e-11	1.1e-14	-32.11	0.0	240.0	490	1815	3224	0.48980	4.7e-17	244
7	OTF0165.1	FBpp0088300_DNaseI	YYCMCTCAYKB	2.4e-11	1.6e-14	-31.76	0.0	228.0	490	5085	10037	0.46531	6.6e-17	244
7	OTF0264.1	O96791_DROME_DNaseI	YYCMCTCAYKB	2.4e-11	1.6e-14	-31.76	0.0	228.0	490	5085	10037	0.46531	6.6e-17	244
7	OTF0275.1	PAX6_DROME_DNaseI	YYCMCTCAYKB	2.4e-11	1.6e-14	-31.76	0.0	228.0	490	5085	10037	0.46531	6.6e-17	244
7	OTF0321.1	Q4JH20_DROME_DNaseI	YYCMCTCAYKB	2.4e-11	1.6e-14	-31.76	0.0	228.0	490	5085	10037	0.46531	6.6e-17	244
7	OTF0328.1	Q53XF9_DROME_DNaseI	YYCMCTCAYKB	2.4e-11	1.6e-14	-31.76	0.0	228.0	490	5085	10037	0.46531	6.6e-17	244
7	OTF0331.1	Q59DQ1_DROME_DNaseI	YYCMCTCAYKB	2.4e-11	1.6e-14	-31.76	0.0	228.0	490	5085	10037	0.46531	6.6e-17	244
7	OTF0332.1	Q59DQ2_DROME_DNaseI	YYCMCTCAYKB	2.4e-11	1.6e-14	-31.76	0.0	228.0	490	5085	10037	0.46531	6.6e-17	244
7	OTF0440.1	Q9U8F7_DROME_DNaseI	YYCMCTCAYKB	2.4e-11	1.6e-14	-31.76	0.0	228.0	490	5085	10037	0.46531	6.6e-17	244
7	OTF0277.2	PHO_DROME_DNaseI	RSNGTTATGGC	3.6e-11	2.4e-14	-31.34	0.0	206.0	490	5051	10998	0.42041	1.0e-16	244
7	OTF0315.1	Q3YNB0_DROME_DNaseI	CCVCTCAYTSR	3.7e-11	2.6e-14	-31.30	0.0	256.0	490	6006	10685	0.52245	1.0e-16	244
7	OTF0501.1	Q9XZC2_DROME_DNaseI	CCVCTCAYTSR	3.7e-11	2.6e-14	-31.30	0.0	256.0	490	6006	10685	0.52245	1.0e-16	244
2	24-CGATGATG	STREME-24	CGATGATG	5.0e-11	3.4e-14	-31.00	0.0	243.0	493	10249	19630	0.49290	1.4e-16	246
4	FBgn0000022	ac_da_SANGER_5	RCACCTGC	5.7e-11	3.9e-14	-30.88	0.0	221.0	493	3519	7084	0.44828	1.6e-16	246
4	FBgn0000413	ac_da_SANGER_5	RCACCTGC	5.7e-11	3.9e-14	-30.88	0.0	221.0	493	3519	7084	0.44828	1.6e-16	246
7	OTF0048.1	AST5_DROME_B1H	RCACCTGC	5.7e-11	3.9e-14	-30.88	0.0	221.0	493	3519	7084	0.44828	1.6e-16	246
4	FBgn0001983_2	wor_SOLEXA_2.5	VCACCTGY	5.8e-11	3.9e-14	-30.86	0.0	177.0	493	5353	13628	0.35903	1.6e-16	246
4	FBgn0000413_5	cato_da_SANGER_10	MRCABCTGWC	6.4e-11	4.3e-14	-30.77	0.0	199.0	491	6148	13995	0.40530	1.8e-16	245
4	FBgn0024249	cato_da_SANGER_10	MRCABCTGWC	6.4e-11	4.3e-14	-30.77	0.0	199.0	491	6148	13995	0.40530	1.8e-16	245
7	OTF0287.1	Q0IGQ7_DROME_B1H	MRCABCTGWC	6.4e-11	4.3e-14	-30.77	0.0	199.0	491	6148	13995	0.40530	1.8e-16	245
4	FBgn0004396	CrebA_SANGER_5	TGCCACGTVANC	7.8e-11	5.3e-14	-30.56	0.0	125.0	489	2464	8351	0.25562	2.2e-16	244
4	FBgn0001147	gsb-n_SOLEXA_5	NHRKDSCGTGACKAA	1.3e-10	9.1e-14	-30.03	0.0	98.0	486	4542	20212	0.20165	3.7e-16	242
4	FBgn0015014_8	tgo_trh_SANGER_5	RTACGTGACC	2.4e-10	1.7e-13	-29.43	0.0	183.0	491	3827	9262	0.37271	6.8e-16	245
4	FBgn0262139	tgo_trh_SANGER_5	RTACGTGACC	2.4e-10	1.7e-13	-29.43	0.0	183.0	491	3827	9262	0.37271	6.8e-16	245
7	OTF0530.1	USP_DROME_SELEX	GGGGTCACGS	2.9e-10	2.0e-13	-29.26	0.0	249.0	491	3859	6954	0.50713	8.0e-16	245
7	OTF0121.1	ESM5_DROME_B1H	GCACGTGCCA	5.6e-10	3.8e-13	-28.59	0.0	105.0	491	1146	4337	0.21385	1.6e-15	245
7	OTF0342.1	Q6WSQ9_DROME_B1H	CGTGA	6.0e-10	4.1e-13	-28.53	0.0	122.0	496	6181	23013	0.24597	1.7e-15	247
4	FBgn0036179	CG7368_SANGER_5	GDGGGGKGGGGGGGGAWWVT	7.8e-10	5.3e-13	-28.26	0.0	171.0	481	1008	2318	0.35551	2.2e-15	240
7	OTF0481.1	Q9VTK6_DROME_B1H	GDGGGGKGGGGGGGGAWWVT	7.8e-10	5.3e-13	-28.26	0.0	171.0	481	1008	2318	0.35551	2.2e-15	240
7	OTF0061.1	B7Z0S3_DROME_B1H	TACGTGAC	8.3e-10	5.6e-13	-28.20	0.0	99.0	493	2095	8925	0.20081	2.3e-15	246
4	FBgn0004893_2	bowl_SOLEXA	NHVHMCRGTAGCMV	2.6e-9	1.8e-12	-27.05	0.0	313.0	487	8944	13259	0.64271	7.4e-15	243
5	z		TGAGTG	4.7e-9	3.2e-12	-26.46	0.0	251.0	495	12365	23240	0.50707	1.3e-14	247
7	OTF0522.1	TKR_DROME_B1H	CAYATG	5.1e-9	3.5e-12	-26.38	0.0	187.0	495	8700	21588	0.37778	1.4e-14	247
2	35-GCACACTGCA	STREME-35	GCACACTGCA	7.3e-9	5.0e-12	-26.03	0.0	123.0	491	1933	6630	0.25051	2.0e-14	245
7	OTF0250.1	O61373_DROME_B1H	GCADWWATGAG	9.1e-9	6.2e-12	-25.80	0.0	266.0	490	9776	17105	0.54286	2.6e-14	244
4	FBgn0015239	Hr78_SANGER_5	WRAGGTCA	1.2e-8	8.0e-12	-25.56	0.0	127.0	493	2469	8398	0.25761	3.2e-14	246
7	OTF0141.1	FBpp0078046_B1H	WRAGGTCA	1.2e-8	8.0e-12	-25.56	0.0	127.0	493	2469	8398	0.25761	3.2e-14	246
1	CTCTCYCTCTCTCTC	MEME-1	CTCTCYCTCTCTCTC	1.5e-8	1.0e-11	-25.30	0.0	122.0	486	3715	13292	0.25103	4.2e-14	242
2	4-CACGCACGGAGTCGA	STREME-4	CACGCACGGAGTCGA	1.7e-8	1.1e-11	-25.21	0.0	78.0	486	120	379	0.16049	4.7e-14	242
4	FBgn0005630_17	lola-PA_SOLEXA	VVMVVNVHRGGTTYC	4.6e-8	3.1e-11	-24.19	0.0	158.0	486	7190	20594	0.32510	1.3e-13	242
7	OTF0071.1	BOWEL_DROME_B1H	CRGWAG	6.6e-8	4.5e-11	-23.83	0.0	263.0	495	10186	18249	0.53131	1.8e-13	247
7	OTF0526.1	TWIST_DROME_SELEX	HACAYATGKTG	7.7e-8	5.3e-11	-23.67	0.0	182.0	490	4163	10248	0.37143	2.2e-13	244
4	FBgn0004893	bowl_SANGER_5	MCRGWAGC	1.3e-7	8.8e-11	-23.15	0.0	165.0	493	2517	6683	0.33469	3.6e-13	246
4	FBgn0261283_4	HLH106_SANGER_5_3	RTCACGCCAC	2.2e-7	1.5e-10	-22.60	0.0	113.0	491	1658	6165	0.23014	6.3e-13	245
7	OTF0137.1	FBpp0074854_DNaseI	KCRGYGWCCTT	2.5e-7	1.7e-10	-22.49	0.0	154.0	490	1928	5358	0.31429	7.0e-13	244
7	OTF0208.1		KCRGYGWCCTT	2.5e-7	1.7e-10	-22.49	0.0	154.0	490	1928	5358	0.31429	7.0e-13	244
7	OTF0049.1	AST8_DROME_B1H	CACCTGC	4.3e-7	2.9e-10	-21.94	0.0	222.0	494	1678	3287	0.44939	1.2e-12	246
4	FBgn0002521_2	pho_SANGER_10	MAAAATGGCGGC	5.8e-7	4.0e-10	-21.65	0.0	317.0	489	4626	6719	0.64826	1.6e-12	244
4	FBgn0005630_23	lola-PK_SOLEXA	ADGTAGGGRCC	6.5e-7	4.4e-10	-21.53	0.0	196.0	490	6738	15772	0.40000	1.8e-12	244
4	FBgn0036423	CG3919_SANGER_5	MSAHCVTGCAACAYS	6.7e-7	4.5e-10	-21.51	0.0	216.0	486	3318	6821	0.44444	1.9e-12	242
7	OTF0463.1	Q9VI67_DROME_B1H	MMCACCTGWCA	7.4e-7	5.0e-10	-21.41	0.0	196.0	490	2393	5356	0.40000	2.1e-12	244
4	FBgn0017578_2	Max_Mnt_SANGER_5	CCACGTG	9.5e-7	6.5e-10	-21.16	0.0	86.0	494	624	2765	0.17409	2.6e-12	246
4	FBgn0023215	Max_Mnt_SANGER_5	CCACGTG	9.5e-7	6.5e-10	-21.16	0.0	86.0	494	624	2765	0.17409	2.6e-12	246
7	OTF0239.1	MAX_DROME_B1H	CCACGTG	9.5e-7	6.5e-10	-21.16	0.0	86.0	494	624	2765	0.17409	2.6e-12	246
4	FBgn0004865	Eip78C_SANGER_5	AGGTCA	1.5e-6	1.0e-9	-20.72	0.0	155.0	495	5289	15615	0.31313	4.0e-12	247
4	FBgn0004914_2	Hnf4_SANGER_5	TTGACCCC	1.6e-6	1.1e-9	-20.63	0.0	161.0	493	2833	7800	0.32657	4.4e-12	246
2	32-CGCGATAAC	STREME-32	CGCGATAAC	3.1e-6	2.1e-9	-19.97	0.0	54.0	492	2262	17984	0.10976	8.7e-12	245
2	17-AAAATGGC	STREME-17	AAAATGGC	3.2e-6	2.2e-9	-19.94	0.0	125.0	493	1014	3318	0.25355	8.9e-12	246
7	OTF0512.1	SNAI_DROME_SELEX	CAGGTG	7.3e-6	4.9e-9	-19.12	0.0	177.0	495	5037	13068	0.35758	2.0e-11	247
7	OTF0096.1	CREBA_DROME_B1H	TGCCACGTVAN	9.1e-6	6.2e-9	-18.89	0.0	128.0	490	2488	8492	0.26122	2.6e-11	244
2	18-GGCGTACGTGACY	STREME-18	GGCGTACGTGACY	9.7e-6	6.6e-9	-18.84	0.0	138.0	488	754	2168	0.28279	2.7e-11	243
4	FBgn0000413_12	HLH54F_da_SANGER_5	MMCACCTGYTV	1.0e-5	7.0e-9	-18.77	0.0	308.0	490	4837	7268	0.62857	2.9e-11	244
4	FBgn0022740	HLH54F_da_SANGER_5	MMCACCTGYTV	1.0e-5	7.0e-9	-18.77	0.0	308.0	490	4837	7268	0.62857	2.9e-11	244
4	FBgn0000413_10	Fer3_da_SANGER_5	CABCTGTBAC	1.0e-5	7.2e-9	-18.76	0.0	179.0	491	6602	16977	0.36456	2.9e-11	245
4	FBgn0037937	Fer3_da_SANGER_5	CABCTGTBAC	1.0e-5	7.2e-9	-18.76	0.0	179.0	491	6602	16977	0.36456	2.9e-11	245
7	OTF0086.1	C0MK07_DROME_B1H	CABCTGTBAC	1.0e-5	7.2e-9	-18.76	0.0	179.0	491	6602	16977	0.36456	2.9e-11	245
3	prd		HMAATYHGTCACGS	1.2e-5	7.9e-9	-18.66	0.0	123.0	487	6155	22664	0.25257	3.3e-11	243
2	13-GCTGGCAGGCA	STREME-13	GCTGGCAGGCA	1.7e-5	1.2e-8	-18.26	0.0	296.0	490	1495	2230	0.60408	4.8e-11	244
4	FBgn0035691	CG7386-F10-12_SOLEXA	RGTCACGTACN	4.7e-5	3.2e-8	-17.25	0.0	162.0	490	6599	18722	0.33061	1.3e-10	244
7	OTF0347.1	Q7JUZ9_DROME_B1H	ACCCGKAA	4.8e-5	3.3e-8	-17.24	0.0	235.0	493	9328	18663	0.47667	1.3e-10	246
4	FBgn0035144	CG17181_SANGER_5	ACCACCTGT	6.2e-5	4.2e-8	-16.98	0.0	162.0	492	2995	8273	0.32927	1.7e-10	245
7	OTF0491.1	Q9W0P9_DROME_B1H	ACCACCTGT	6.2e-5	4.2e-8	-16.98	0.0	162.0	492	2995	8273	0.32927	1.7e-10	245
4	FBgn0003448_3	sna_SOLEXA_5	KBBKKRACAGGTGG	7.9e-5	5.4e-8	-16.74	0.0	177.0	487	3832	9723	0.36345	2.2e-10	243
7	OTF0114.1	E78C_DROME_B1H	AGGTCA	1.0e-4	6.9e-8	-16.48	0.0	121.0	495	3570	13333	0.24444	2.8e-10	247
4	FBgn0261283	HLH106_SANGER_10	RTCACGYSAC	1.1e-4	7.3e-8	-16.43	0.0	113.0	491	2168	8369	0.23014	3.0e-10	245
4	FBgn0261283_2	HLH106_SANGER_5_1	RTCACGYSAC	1.1e-4	7.3e-8	-16.43	0.0	113.0	491	2168	8369	0.23014	3.0e-10	245
7	OTF0298.1	Q24146_DROME_B1H	RTCACGYSAC	1.1e-4	7.3e-8	-16.43	0.0	113.0	491	2168	8369	0.23014	3.0e-10	245
7	OTF0037.1	ABRU_DROME_B1H	MNNHVRCCAGGACCYHHHHNVMM	1.3e-4	8.8e-8	-16.25	0.0	192.0	478	2124	4764	0.40167	3.7e-10	238
4	FBgn0011277_2	HLH4C_SANGER_5	RRCGCAGCTGRKGCC	1.6e-4	1.1e-7	-16.05	0.0	274.0	486	808	1244	0.56379	4.4e-10	242
4	FBgn0001983	wor_SANGER_2.5	CACCTGY	1.9e-4	1.3e-7	-15.88	0.0	222.0	494	2290	4634	0.44939	5.1e-10	246
4	FBgn0004914	Hnf4_SANGER_10	TGACCCCNSSWANAW	2.0e-4	1.4e-7	-15.80	0.0	168.0	486	1420	3598	0.34568	5.7e-10	242
7	OTF0004.1	A1A6R5_DROME_B1H	TGACCCCNSSWANAW	2.0e-4	1.4e-7	-15.80	0.0	168.0	486	1420	3598	0.34568	5.7e-10	242
4	FBgn0003513_2	ss_tgo_SANGER_10	GTCACGCAATS	3.1e-4	2.1e-7	-15.35	0.0	154.0	490	1746	4924	0.31429	8.8e-10	244
4	FBgn0015014_3	ss_tgo_SANGER_10	GTCACGCAATS	3.1e-4	2.1e-7	-15.35	0.0	154.0	490	1746	4924	0.31429	8.8e-10	244
7	OTF0191.1	FBpp0289432_B1H	GTCACGCAATS	3.1e-4	2.1e-7	-15.35	0.0	154.0	490	1746	4924	0.31429	8.8e-10	244
6	hkb		TYCRKGGGCGTTRC	3.4e-4	2.3e-7	-15.28	0.0	103.0	487	717	2763	0.21150	9.5e-10	243
7	OTF0471.1	Q9VN10_DROME_DNaseI	TYCRKGGGCGTTRC	3.4e-4	2.3e-7	-15.28	0.0	103.0	487	717	2763	0.21150	9.5e-10	243
4	FBgn0259750_2	ab_SOLEXA_5	NMNNHVRCCAGGACCYHHHHNVMMAA	3.4e-4	2.3e-7	-15.27	0.0	219.0	475	2274	4496	0.46105	9.9e-10	237
4	FBgn0033182	CG1621_SANGER_5	ACCCGKAA	3.7e-4	2.5e-7	-15.19	0.0	235.0	493	9580	19226	0.47667	1.0e-9	246
2	1-RGRARGRGRRRGA	STREME-1	RGRARGRGRRRGA	3.9e-4	2.6e-7	-15.14	0.0	128.0	488	3207	11156	0.26230	1.1e-9	243
4	FBgn0001325_4	Kr_SOLEXA	NKTAACCCTTTCNBN	5.3e-4	3.6e-7	-14.83	0.0	170.0	486	7254	19599	0.34979	1.5e-9	242
4	FBgn0000097	aop_SANGER_10	RCCGGAAGY	5.9e-4	4.0e-7	-14.73	0.0	20.0	492	452	8364	0.04065	1.6e-9	245
7	OTF0281.1	POK_DROME_B1H	RCCGGAAGY	5.9e-4	4.0e-7	-14.73	0.0	20.0	492	452	8364	0.04065	1.6e-9	245
4	FBgn0037475_2	Fer1_SANGER_5	WCRHCAGCTGACG	7.1e-4	4.8e-7	-14.54	0.0	230.0	488	1443	2735	0.47131	2.0e-9	243
4	FBgn0000137	ase_da_SANGER_10	CACCTGC	9.0e-4	6.2e-7	-14.30	0.0	150.0	494	2132	6310	0.30364	2.5e-9	246
4	FBgn0000413_3	ase_da_SANGER_10	CACCTGC	9.0e-4	6.2e-7	-14.30	0.0	150.0	494	2132	6310	0.30364	2.5e-9	246
7	OTF0050.1	ATO_DROME_B1H	MCACMTGWCRC	2.0e-3	1.3e-6	-13.53	0.0	96.0	490	1383	6134	0.19592	5.5e-9	244
4	FBgn0000413_13	l(1)sc_da_SANGER_5	GCAGGTG	3.0e-3	2.1e-6	-13.08	0.0	250.0	494	4768	8895	0.50607	8.5e-9	246
4	FBgn0002561	l(1)sc_da_SANGER_5	GCAGGTG	3.0e-3	2.1e-6	-13.08	0.0	250.0	494	4768	8895	0.50607	8.5e-9	246
2	33-ACGGGGTGGGTGC	STREME-33	ACGGGGTGGGTGC	3.2e-3	2.2e-6	-13.02	0.0	214.0	488	610	1171	0.43852	9.1e-9	243
4	FBgn0000413_23	Fer2_da_SANGER_5	MCAGSTGACR	4.3e-3	2.9e-6	-12.75	0.0	125.0	491	1824	6391	0.25458	1.2e-8	245
4	FBgn0038402	Fer2_da_SANGER_5	MCAGSTGACR	4.3e-3	2.9e-6	-12.75	0.0	125.0	491	1824	6391	0.25458	1.2e-8	245
7	OTF0203.1	FBpp0290923_B1H	MCAGSTGACR	4.3e-3	2.9e-6	-12.75	0.0	125.0	491	1824	6391	0.25458	1.2e-8	245
7	OTF0244.1	O18374_DROME_B1H	MMCACCTGY	5.8e-3	3.9e-6	-12.44	0.0	166.0	492	2344	6326	0.33740	1.6e-8	245
4	FBgn0000413_2	amos_da_SANGER_10	RMCATCTGBCV	6.6e-3	4.5e-6	-12.31	0.0	182.0	490	2930	7274	0.37143	1.8e-8	244
4	FBgn0003270	amos_da_SANGER_10	RMCATCTGBCV	6.6e-3	4.5e-6	-12.31	0.0	182.0	490	2930	7274	0.37143	1.8e-8	244
7	OTF0041.1	AMOS_DROME_B1H	RMCATCTGBCV	6.6e-3	4.5e-6	-12.31	0.0	182.0	490	2930	7274	0.37143	1.8e-8	244
4	FBgn0003900	twi_FlyReg	YCGCATRTGTTG	6.6e-3	4.5e-6	-12.31	0.0	181.0	489	8311	21398	0.37014	1.9e-8	244
6	twi		YCGCATRTGTTG	6.6e-3	4.5e-6	-12.31	0.0	181.0	489	8311	21398	0.37014	1.9e-8	244
4	FBgn0005659	Ets98B_SANGER_10	ACCCGGATC	7.1e-3	4.8e-6	-12.24	0.0	166.0	492	2555	6925	0.33740	2.0e-8	245
7	OTF0127.1	ETS4_DROME_B1H	ACCCGGATC	7.1e-3	4.8e-6	-12.24	0.0	166.0	492	2555	6925	0.33740	2.0e-8	245
4	FBgn0037722	CG8319_SANGER_2.5	RGGTCACC	8.8e-3	6.0e-6	-12.02	0.0	251.0	493	3632	6694	0.50913	2.4e-8	246
7	OTF0460.1	Q9VHA4_DROME_B1H	RGGTCACC	9.0e-3	6.1e-6	-12.00	0.0	269.0	493	4014	6942	0.54564	2.5e-8	246
4	FBgn0000413_24	Hand_da_SANGER_5	CASATGGCC	1.4e-2	9.3e-6	-11.58	0.0	120.0	492	1753	6417	0.24390	3.8e-8	245
4	FBgn0032209	Hand_da_SANGER_5	CASATGGCC	1.4e-2	9.3e-6	-11.58	0.0	120.0	492	1753	6417	0.24390	3.8e-8	245
7	OTF0469.1	Q9VL05_DROME_B1H	CASATGGCC	1.4e-2	9.3e-6	-11.58	0.0	120.0	492	1753	6417	0.24390	3.8e-8	245
4	FBgn0035144_2	CG17181_SOLEXA_5	AACCACCTGTTRVNN	1.6e-2	1.1e-5	-11.44	0.0	178.0	486	4010	10233	0.36626	4.5e-8	242
2	29-GAATGCTTTGC	STREME-29	GAATGCTTTGC	1.9e-2	1.3e-5	-11.24	0.0	236.0	490	4017	7851	0.48163	5.4e-8	244
7	OTF0512.2	SNAI_DROME_B1H	BKKRACAGGTG	2.2e-2	1.5e-5	-11.12	0.0	288.0	490	6500	10604	0.58776	6.1e-8	244
4	FBgn0027788	Hey_SANGER_5	CHDSCGACACGTGHCVC	2.4e-2	1.7e-5	-11.00	0.0	284.0	484	1315	2042	0.58678	6.9e-8	241
7	OTF0219.1	HEY_DROME_B1H	CHDSCGACACGTGHCVC	2.4e-2	1.7e-5	-11.00	0.0	284.0	484	1315	2042	0.58678	6.9e-8	241
7	OTF0416.2	Q8T3M3_DROME_DNaseI	RSMAGGACMTY	2.5e-2	1.7e-5	-10.99	0.0	136.0	490	2662	8786	0.27755	6.9e-8	244
7	OTF0524.1	TTKA_DROME_DNaseI	RSMAGGACMTY	2.5e-2	1.7e-5	-10.99	0.0	136.0	490	2662	8786	0.27755	6.9e-8	244
7	OTF0525.1	TTKB_DROME_DNaseI	RSMAGGACMTY	2.5e-2	1.7e-5	-10.99	0.0	136.0	490	2662	8786	0.27755	6.9e-8	244
4	FBgn0259938	cwo_SANGER_5	RTCACGTGACCA	2.6e-2	1.8e-5	-10.92	0.0	127.0	489	849	2790	0.25971	7.4e-8	244
7	OTF0398.1	Q8MRI9_DROME_B1H	RTCACGTGACCA	2.6e-2	1.8e-5	-10.92	0.0	127.0	489	849	2790	0.25971	7.4e-8	244
4	FBgn0000413_17	sc_da_SANGER_10	RCACCTGC	2.9e-2	1.9e-5	-10.85	0.0	221.0	493	2164	4439	0.44828	7.9e-8	246
4	FBgn0004170	sc_da_SANGER_10	RCACCTGC	2.9e-2	1.9e-5	-10.85	0.0	221.0	493	2164	4439	0.44828	7.9e-8	246
4	FBgn0005630_20	lola-PF_SOLEXA	NBNRRTGGAGTTKBD	3.1e-2	2.1e-5	-10.78	0.0	204.0	486	4199	9406	0.41975	8.6e-8	242
4	FBgn0037722_2	CG8319_SOLEXA_2.5	GRGGTCACCAB	3.3e-2	2.2e-5	-10.71	0.0	270.0	490	3254	5555	0.55102	9.2e-8	244
4	FBgn0261283_3	HLH106_SANGER_5_2	ATCACGTGAC	3.8e-2	2.6e-5	-10.57	0.0	79.0	491	1007	5371	0.16090	1.0e-7	245
2	42-CGTACCTGCGCACAA	STREME-42	CGTACCTGCGCACAA	3.8e-2	2.6e-5	-10.57	0.0	166.0	486	423	1006	0.34156	1.1e-7	242
3	Med		ARCAGGBRMAA	4.2e-2	2.9e-5	-10.45	0.0	314.0	490	14245	21661	0.64082	1.2e-7	244
4	FBgn0003651	svp_SANGER_5	AAGGTCA	5.0e-2	3.4e-5	-10.28	0.0	308.0	494	4460	6825	0.62348	1.4e-7	246
7	OTF0001.1	7UP1_DROME_B1H	AAGGTCA	5.0e-2	3.4e-5	-10.28	0.0	308.0	494	4460	6825	0.62348	1.4e-7	246
7	OTF0290.1	Q0IGT4_DROME_B1H	MVCASCTGAC	7.0e-2	4.8e-5	-9.95	0.0	263.0	491	5447	9703	0.53564	2.0e-7	245
4	FBgn0003870_2	ttk_FlyReg	RSMAGGACMTYB	7.6e-2	5.2e-5	-9.87	0.0	175.0	489	3367	8770	0.35787	2.1e-7	244
6	ttk		RSMAGGACMTYB	7.6e-2	5.2e-5	-9.87	0.0	175.0	489	3367	8770	0.35787	2.1e-7	244
4	FBgn0000413_14	nau_da_SANGER_5	CACCTGYC	8.8e-2	6.0e-5	-9.73	0.0	175.0	493	1226	3072	0.35497	2.4e-7	246
4	FBgn0002922	nau_da_SANGER_5	CACCTGYC	8.8e-2	6.0e-5	-9.73	0.0	175.0	493	1226	3072	0.35497	2.4e-7	246
4	FBgn0001185	her_SANGER_10	RCGSADWWRTGAGYA	1.6e-1	1.1e-4	-9.13	0.0	206.0	486	3332	7368	0.42387	4.5e-7	242
4	FBgn0003053_2	peb-F1-3_SOLEXA	BBDRKGATGCT	1.7e-1	1.2e-4	-9.03	0.0	80.0	490	3027	17071	0.16327	4.9e-7	244
4	FBgn0000413_21	ato_da_SANGER_5_2	GHCAKRTGB	1.9e-1	1.3e-4	-8.97	0.0	186.0	492	4295	10708	0.37805	5.2e-7	245
4	FBgn0010433_2	ato_da_SANGER_5_2	GHCAKRTGB	1.9e-1	1.3e-4	-8.97	0.0	186.0	492	4295	10708	0.37805	5.2e-7	245
4	FBgn0038418	pad_SANGER_5	RRAGGGGWA	2.0e-1	1.4e-4	-8.91	0.0	252.0	492	4901	9114	0.51220	5.5e-7	245
4	FBgn0039225	Ets96B_SANGER_5	ACCGGAAGYVV	3.0e-1	2.0e-4	-8.49	0.0	42.0	490	517	4898	0.08571	8.4e-7	244
4	FBgn0005630_8	lola-PW_SANGER_5	GTCTGCA	3.4e-1	2.3e-4	-8.36	0.0	234.0	494	7552	15320	0.47368	9.5e-7	246
4	FBgn0001078	ftz-f1_FlyReg	KCRGYGWCCTTSRRMYKK	3.5e-1	2.4e-4	-8.34	0.0	161.0	483	458	1142	0.33333	9.9e-7	241
6	ftz-f1		KCRGYGWCCTTSRRMYKK	3.5e-1	2.4e-4	-8.34	0.0	161.0	483	458	1142	0.33333	9.9e-7	241
4	FBgn0035997	phol_SANGER_5	CAADATGGCG	4.5e-1	3.1e-4	-8.09	0.0	167.0	491	1818	4881	0.34012	1.3e-6	245
2	39-CCGGGAGAGACG	STREME-39	CCGGGAGAGACG	5.1e-1	3.5e-4	-7.96	0.0	89.0	489	259	1083	0.18200	1.4e-6	244
5	twi		MACAYATG	5.4e-1	3.7e-4	-7.91	0.0	119.0	493	5206	20376	0.24138	1.5e-6	246
4	FBgn0015014	dys_tgo_SANGER_5	AGTCACGAHTY	6.6e-1	4.5e-4	-7.70	0.0	36.0	490	659	7496	0.07347	1.9e-6	244
4	FBgn0039411	dys_tgo_SANGER_5	AGTCACGAHTY	6.6e-1	4.5e-4	-7.70	0.0	36.0	490	659	7496	0.07347	1.9e-6	244
7	OTF0020.1	A7VJJ6_DROME_B1H	AGTCACGAHTY	6.6e-1	4.5e-4	-7.70	0.0	36.0	490	659	7496	0.07347	1.9e-6	244
7	OTF0240.1	MYOD_DROME_B1H	ACCTGYC	8.1e-1	5.5e-4	-7.51	0.0	160.0	494	1921	5437	0.32389	2.2e-6	246
4	FBgn0035160	CG13897_SANGER_5	HSRRCAGACAV	8.3e-1	5.6e-4	-7.48	0.0	306.0	490	5120	7884	0.62449	2.3e-6	244
7	OTF0410.1	Q8SYS1_DROME_B1H	HSRRCAGACAV	8.3e-1	5.6e-4	-7.48	0.0	306.0	490	5120	7884	0.62449	2.3e-6	244
4	FBgn0000413_28	Oli_da_SANGER_5_2	AHCBNRCCATMTGKY	9.5e-1	6.5e-4	-7.34	0.0	152.0	486	1743	5085	0.31276	2.7e-6	242
4	FBgn0032651_2	Oli_da_SANGER_5_2	AHCBNRCCATMTGKY	9.5e-1	6.5e-4	-7.34	0.0	152.0	486	1743	5085	0.31276	2.7e-6	242
7	OTF0277.1	PHO_DROME_B1H	MAAAATGGCGG	9.8e-1	6.7e-4	-7.31	0.0	136.0	490	3765	12730	0.27755	2.7e-6	244
7	OTF0161.1	FBpp0083863_B1H	AACAGCTGACG	1.0e0	7.1e-4	-7.25	0.0	196.0	490	2126	4924	0.40000	2.9e-6	244
4	FBgn0000413_19	twi_da_SANGER_5	RCCAGATGTB	1.0e0	7.1e-4	-7.24	0.0	195.0	491	3205	7582	0.39715	2.9e-6	245
4	FBgn0003900_2	twi_da_SANGER_5	RCCAGATGTB	1.0e0	7.1e-4	-7.24	0.0	195.0	491	3205	7582	0.39715	2.9e-6	245
5	ttk		KRTCCTK	1.2e0	8.1e-4	-7.11	0.0	106.0	494	2497	10735	0.21457	3.3e-6	246
4	FBgn0000546	EcR_SANGER_5	WTGACCTY	1.4e0	9.8e-4	-6.92	0.0	125.0	493	891	3081	0.25355	4.0e-6	246
7	OTF0014.1	A4UZ51_DROME_B1H	WTGACCTY	1.4e0	9.8e-4	-6.92	0.0	125.0	493	891	3081	0.25355	4.0e-6	246
4	FBgn0002922_2	nau_SANGER_5	AACAGCTGACGC	2.2e0	1.5e-3	-6.49	0.0	205.0	489	1678	3687	0.41922	6.2e-6	244
4	FBgn0000413_4	ato_da_SANGER_10	MCAYMTGWCRC	2.3e0	1.6e-3	-6.45	0.0	180.0	490	2521	6402	0.36735	6.5e-6	244
4	FBgn0010433	ato_da_SANGER_10	MCAYMTGWCRC	2.3e0	1.6e-3	-6.45	0.0	180.0	490	2521	6402	0.36735	6.5e-6	244
7	OTF0047.1	AST4_DROME_B1H	ACCTGC	2.6e0	1.8e-3	-6.33	0.0	167.0	495	2488	6867	0.33737	7.2e-6	247
7	OTF0406.1	Q8SXL3_DROME_B1H	ACCT	2.6e0	1.8e-3	-6.33	0.0	157.0	497	6666	20191	0.31590	7.2e-6	248
7	OTF0408.1		ACCT	2.6e0	1.8e-3	-6.33	0.0	157.0	497	6666	20191	0.31590	7.2e-6	248
4	FBgn0003053	peb-F1-3_SANGER_2.5	AGCATCC	2.7e0	1.8e-3	-6.31	0.0	124.0	494	2580	9539	0.25101	7.4e-6	246
7	OTF0248.1	O46205_DROME_B1H	AGCATCC	2.7e0	1.8e-3	-6.31	0.0	124.0	494	2580	9539	0.25101	7.4e-6	246
3	twi		HYVRCABATGTT	3.1e0	2.1e-3	-6.16	0.0	227.0	489	9238	19258	0.46421	8.7e-6	244
7	OTF0003.1	A0JQ60_DROME_SELEX	CCGGAAR	3.2e0	2.2e-3	-6.13	0.0	22.0	494	1034	20320	0.04453	8.9e-6	246
4	FBgn0001981	esg_SANGER_2.5	CACCTGT	3.6e0	2.4e-3	-6.02	0.0	222.0	494	2516	5255	0.44939	9.9e-6	246
4	FBgn0005630_28	lola-PU_SOLEXA	NNDYDTTGAGCCN	3.6e0	2.4e-3	-6.02	0.0	274.0	488	8153	14073	0.56148	1.0e-5	243
4	FBgn0002723_2	Met_SANGER_5	CACGTGK	4.3e0	2.9e-3	-5.83	0.0	290.0	494	8169	13504	0.58704	1.2e-5	246
2	25-AAGTCGCWAACC	STREME-25	AAGTCGCWAACC	4.3e0	3.0e-3	-5.82	0.0	255.0	489	786	1358	0.52147	1.2e-5	244
7	OTF0399.1	Q8MRW5_DROME_B1H	CGGAAGYV	4.8e0	3.3e-3	-5.72	0.0	43.0	493	579	5591	0.08722	1.3e-5	246
6	shn		WGGGKGSASCCAMT	5.1e0	3.5e-3	-5.66	0.0	195.0	487	371	780	0.40041	1.4e-5	243
7	OTF0006.2	A1Z8F4_DROME_DNaseI	WGGGKGSASCCAMT	5.1e0	3.5e-3	-5.66	0.0	195.0	487	371	780	0.40041	1.4e-5	243
7	OTF0285.1	Q0E9C5_DROME_DNaseI	WGGGKGSASCCAMT	5.1e0	3.5e-3	-5.66	0.0	195.0	487	371	780	0.40041	1.4e-5	243
7	OTF0296.1	Q24107_DROME_DNaseI	WGGGKGSASCCAMT	5.1e0	3.5e-3	-5.66	0.0	195.0	487	371	780	0.40041	1.4e-5	243
7	OTF0301.1	Q24605_DROME_DNaseI	WGGGKGSASCCAMT	5.1e0	3.5e-3	-5.66	0.0	195.0	487	371	780	0.40041	1.4e-5	243
7	OTF0396.1	Q8MQL7_DROME_DNaseI	WGGGKGSASCCAMT	5.1e0	3.5e-3	-5.66	0.0	195.0	487	371	780	0.40041	1.4e-5	243
7	OTF0412.1	Q8SZT5_DROME_DNaseI	WGGGKGSASCCAMT	5.1e0	3.5e-3	-5.66	0.0	195.0	487	371	780	0.40041	1.4e-5	243
4	FBgn0002985_2	odd_NBT_1.5	GCTACYGKW	5.2e0	3.5e-3	-5.65	0.0	168.0	492	5149	14379	0.34146	1.4e-5	245
4	FBgn0013799	Deaf1_FlyReg	TTCGKB	5.4e0	3.7e-3	-5.60	0.0	47.0	495	2365	22927	0.09495	1.5e-5	247
6	Deaf1		TTCGKB	5.4e0	3.7e-3	-5.60	0.0	47.0	495	2365	22927	0.09495	1.5e-5	247
7	OTF0101.1	DEAF1_DROME_DNaseI	TTCGKB	5.4e0	3.7e-3	-5.60	0.0	47.0	495	2365	22927	0.09495	1.5e-5	247
7	OTF0380.1	Q86LC7_DROME_DNaseI	TTCGKB	5.4e0	3.7e-3	-5.60	0.0	47.0	495	2365	22927	0.09495	1.5e-5	247
4	FBgn0003448_2	sna_SANGER_10	CCACCTGTYM	6.3e0	4.3e-3	-5.46	0.0	253.0	491	2304	4211	0.51527	1.7e-5	245
5	sna		ADCARGTDR	7.2e0	4.9e-3	-5.32	0.0	328.0	492	11802	17322	0.66667	2.0e-5	245
7	OTF0314.1	Q3KN35_DROME_B1H	WTCCCANYGTTC	9.2e0	6.3e-3	-5.07	0.0	299.0	489	11458	18303	0.61145	2.6e-5	244
# CentriMo (Local Motif Enrichment Analysis): Version 5.5.9 compiled on Nov 21 2025 at 19:28:54
# The format of this file is described at https://meme-suite.org/meme/doc/centrimo-output-format.html.
# centrimo -seqlen 500 -verbosity 1 -oc centrimo_out -bfile ./background -score 5.0 -ethresh 10.0 ./allpeaks_500bp.fa meme_out/meme.xml streme_out/streme.xml db/motif_databases/FLY/idmmpmm2009.meme db/motif_databases/FLY/fly_factor_survey.meme db/motif_databases/FLY/dmmpmm2009.meme db/motif_databases/FLY/flyreg.v2.meme db/motif_databases/FLY/OnTheFly_2014_Drosophila.meme
