## Supplementary Datasets for "A Hymenoptera-restricted gene mediating ant castes co-opts deeply conserved machinery to control organ size": Gyne_brood_spalt_major_promoter_FIMO_motif_matches.xlsx

### Sheet: P < 0.01
motif_id	motif_alt_id	sequence_name	start	stop	strand	score	p-value	q-value	matched_sequence
1	GAGAGAGAGRGAGAG	NC_050468.1	31595906	31595920	+	7.50909	2.26e-05	0.0179	gagagAGAGCCCGCG
1	GAGAGAGAGRGAGAG	NC_050468.1	31595935	31595949	+	6.8303	3.44e-05	0.0179	gcgcgcgcgagagag
1	GAGAGAGAGRGAGAG	NC_050468.1	31595937	31595951	+	6.8303	3.44e-05	0.0179	gcgcgcgagagagcg
1	GAGAGAGAGRGAGAG	NC_050468.1	31595900	31595914	+	6.55152	4.89e-05	0.0191	gcggcggagagAGAG
1	GAGAGAGAGRGAGAG	NC_050468.1	31595908	31595922	+	2.00606	0.000229	0.0633	gagAGAGCCCGCGAA
1	GAGAGAGAGRGAGAG	NC_050468.1	31595433	31595447	+	1.60606	0.000281	0.0633	GTGGGGGGGAGGGAG
1	GAGAGAGAGRGAGAG	NC_050468.1	31595435	31595449	+	1.59394	0.000294	0.0633	GGGGGGGAGGGAGTc
1	GAGAGAGAGRGAGAG	NC_050468.1	31595939	31595953	+	1.32727	0.000324	0.0633	gcgcgagagagcgtC
1	GAGAGAGAGRGAGAG	NC_050468.1	31594589	31594603	+	1.31515	0.000403	0.0649	GTGAGCGAGGAGGAT
1	GAGAGAGAGRGAGAG	NC_050468.1	31595868	31595882	+	1.04848	0.000498	0.0649	GAGAGGGGAAACGAG
1	GAGAGAGAGRGAGAG	NC_050468.1	31595902	31595916	+	1.04848	0.000498	0.0649	ggcggagagAGAGCC
1	GAGAGAGAGRGAGAG	NC_050468.1	31595904	31595918	+	1.04848	0.000498	0.0649	cggagagAGAGCCCG
1	GAGAGAGAGRGAGAG	NC_050468.1	31595924	31595938	-	1.03636	0.000652	0.0727	GCGCGAGAGGAATAA
1	GAGAGAGAGRGAGAG	NC_050468.1	31596374	31596388	-	1.03636	0.000652	0.0727	GAGCGAGAAGCGCAG
1	GAGAGAGAGRGAGAG	NC_050468.1	31595450	31595464	+	-2.93939	0.00113	0.089	gaaagcgcgcgcgcg
1	GAGAGAGAGRGAGAG	NC_050468.1	31595933	31595947	+	-2.93939	0.00113	0.089	tcgcgcgcgcgagag
1	GAGAGAGAGRGAGAG	NC_050468.1	31595930	31595944	-	-2.93939	0.00113	0.089	TCGCGCGCGCGAGAG
1	GAGAGAGAGRGAGAG	NC_050468.1	31595362	31595376	+	-3.21818	0.0013	0.089	GAAGGGCAGTGGGAG
1	GAGAGAGAGRGAGAG	NC_050468.1	31595870	31595884	+	-3.21818	0.0013	0.089	GAGGGGAAACGAGCG
1	GAGAGAGAGRGAGAG	NC_050468.1	31595941	31595955	+	-3.21818	0.0013	0.089	gcgagagagcgtCGT
1	GAGAGAGAGRGAGAG	NC_050468.1	31595842	31595856	+	-3.49697	0.00164	0.089	GACGAGGAGCGAGAT
1	GAGAGAGAGRGAGAG	NC_050468.1	31595910	31595924	+	-3.49697	0.00164	0.089	gAGAGCCCGCGAAAT
1	GAGAGAGAGRGAGAG	NC_050468.1	31595370	31595384	+	-3.6303	0.00166	0.089	GTGGGAGTGGTGGGG
1	GAGAGAGAGRGAGAG	NC_050468.1	31595429	31595443	+	-3.6303	0.00166	0.089	GGTGGTGGGGGGGAG
1	GAGAGAGAGRGAGAG	NC_050468.1	31595431	31595445	+	-3.6303	0.00166	0.089	TGGTGGGGGGGAGGG
1	GAGAGAGAGRGAGAG	NC_050468.1	31595928	31595942	-	-3.89697	0.00189	0.089	GCGCGCGCGAGAGGA
1	GAGAGAGAGRGAGAG	NC_050468.1	31595319	31595333	+	-3.90909	0.00205	0.089	GCGAAGGAGGTTGCG
1	GAGAGAGAGRGAGAG	NC_050468.1	31595351	31595365	+	-3.90909	0.00205	0.089	GCGCAGGAGGGGAAG
1	GAGAGAGAGRGAGAG	NC_050468.1	31595353	31595367	+	-3.90909	0.00205	0.089	GCAGGAGGGGAAGGG
1	GAGAGAGAGRGAGAG	NC_050468.1	31595364	31595378	+	-3.90909	0.00205	0.089	AGGGCAGTGGGAGTG
1	GAGAGAGAGRGAGAG	NC_050468.1	31595383	31595397	+	-3.90909	0.00205	0.089	GGGTGCGACGGCGAC
1	GAGAGAGAGRGAGAG	NC_050468.1	31595896	31595910	+	-3.90909	0.00205	0.089	ggcggcggcggagag
1	GAGAGAGAGRGAGAG	NC_050468.1	31536411	31536425	+	-4.17576	0.00228	0.089	GGGGGATAGAGGAGG
1	GAGAGAGAGRGAGAG	NC_050468.1	31536459	31536473	-	-4.17576	0.00228	0.089	GCGCGCGATACCGAG
1	GAGAGAGAGRGAGAG	NC_050468.1	31536541	31536555	-	-4.17576	0.00228	0.089	GCGAGCGTGACGGAA
1	GAGAGAGAGRGAGAG	NC_050468.1	31594587	31594601	+	-4.17576	0.00228	0.089	CAGTGAGCGAGGAGG
1	GAGAGAGAGRGAGAG	NC_050468.1	31595476	31595490	-	-4.17576	0.00228	0.089	GTGGGGGACAGAGGA
1	GAGAGAGAGRGAGAG	NC_050468.1	31595478	31595492	-	-4.17576	0.00228	0.089	CGGTGGGGGACAGAG
1	GAGAGAGAGRGAGAG	NC_050468.1	31595898	31595912	+	-4.17576	0.00228	0.089	cggcggcggagagAG
1	GAGAGAGAGRGAGAG	NC_050468.1	31595926	31595940	-	-4.17576	0.00228	0.089	GCGCGCGAGAGGAAT
1	GAGAGAGAGRGAGAG	NC_050468.1	31536238	31536252	+	-4.18788	0.00282	0.0957	CCGAGAGTGGTGGAA
1	GAGAGAGAGRGAGAG	NC_050468.1	31536240	31536254	+	-4.18788	0.00282	0.0957	GAGAGTGGTGGAACA
1	GAGAGAGAGRGAGAG	NC_050468.1	31536413	31536427	+	-4.18788	0.00282	0.0957	GGGATAGAGGAGGGT
1	GAGAGAGAGRGAGAG	NC_050468.1	31536539	31536553	-	-4.18788	0.00282	0.0957	GAGCGTGACGGAATT
1	GAGAGAGAGRGAGAG	NC_050468.1	31594591	31594605	+	-4.18788	0.00282	0.0957	GAGCGAGGAGGATTC
1	GAGAGAGAGRGAGAG	NC_050468.1	31595866	31595880	+	-4.18788	0.00282	0.0957	ACGAGAGGGGAAACG
1	GAGAGAGAGRGAGAG	NC_050468.1	31536247	31536261	+	-4.46667	0.00413	0.137	GTGGAACACGGAGAA
1	GAGAGAGAGRGAGAG	NC_050468.1	31596389	31596403	-	-4.73333	0.00493	0.161	CAGGACGAGACAGAC
1	GAGAGAGAGRGAGAG	NC_050468.1	31595379	31595393	+	-8.16364	0.00564	0.17	GTGGGGGTGCGACGG
1	GAGAGAGAGRGAGAG	NC_050468.1	31536543	31536557	-	-8.44242	0.00598	0.17	CGGCGAGCGTGACGG
1	GAGAGAGAGRGAGAG	NC_050468.1	31595321	31595335	+	-8.44242	0.00598	0.17	GAAGGAGGTTGCGCG
1	GAGAGAGAGRGAGAG	NC_050468.1	31595368	31595382	+	-8.44242	0.00598	0.17	CAGTGGGAGTGGTGG
1	GAGAGAGAGRGAGAG	NC_050468.1	31595385	31595399	+	-8.44242	0.00598	0.17	GTGCGACGGCGACGG
1	GAGAGAGAGRGAGAG	NC_050468.1	31595448	31595462	+	-8.44242	0.00598	0.17	Tcgaaagcgcgcgcg
1	GAGAGAGAGRGAGAG	NC_050468.1	31597462	31597476	-	-8.44242	0.00598	0.17	GAGCGTAACCGCGCG
1	GAGAGAGAGRGAGAG	NC_050468.1	31536453	31536467	-	-8.72121	0.00718	0.178	GATACCGAGCTCGCG
1	GAGAGAGAGRGAGAG	NC_050468.1	31536457	31536471	-	-8.72121	0.00718	0.178	GCGCGATACCGAGCT
1	GAGAGAGAGRGAGAG	NC_050468.1	31536545	31536559	-	-8.72121	0.00718	0.178	CACGGCGAGCGTGAC
1	GAGAGAGAGRGAGAG	NC_050468.1	31536657	31536671	+	-8.72121	0.00718	0.178	GCGCAAAATCGAGCG
1	GAGAGAGAGRGAGAG	NC_050468.1	31594553	31594567	+	-8.72121	0.00718	0.178	GAGAACAAGCGCGGA
1	GAGAGAGAGRGAGAG	NC_050468.1	31594585	31594599	+	-8.72121	0.00718	0.178	CGCAGTGAGCGAGGA
1	GAGAGAGAGRGAGAG	NC_050468.1	31595439	31595453	+	-8.72121	0.00718	0.178	GGGAGGGAGTcgaaa
1	GAGAGAGAGRGAGAG	NC_050468.1	31595943	31595957	+	-8.72121	0.00718	0.178	gagagagcgtCGTCT
1	GAGAGAGAGRGAGAG	NC_050468.1	31536230	31536244	+	-9	0.00865	0.203	GGTATATCCCGAGAG
1	GAGAGAGAGRGAGAG	NC_050468.1	31536610	31536624	-	-9	0.00865	0.203	GCGATAAATTGCGAC
1	GAGAGAGAGRGAGAG	NC_050468.1	31595381	31595395	+	-9.12121	0.00865	0.203	GGGGGTGCGACGGCG
1	GAGAGAGAGRGAGAG	NC_050468.1	31595372	31595386	+	-9.13333	0.00882	0.203	GGGAGTGGTGGGGGT
1	GAGAGAGAGRGAGAG	NC_050468.1	31595894	31595908	+	-9.13333	0.00882	0.203	gcggcggcggcggag
1	GAGAGAGAGRGAGAG	NC_050468.1	31536461	31536475	-	-9.4	0.00963	0.206	GGGCGCGCGATACCG
1	GAGAGAGAGRGAGAG	NC_050468.1	31536623	31536637	+	-9.4	0.00963	0.206	gcgcgcgcgaaatgG
1	GAGAGAGAGRGAGAG	NC_050468.1	31595360	31595374	+	-9.4	0.00963	0.206	GGGAAGGGCAGTGGG
1	GAGAGAGAGRGAGAG	NC_050468.1	31595366	31595380	+	-9.4	0.00963	0.206	GGCAGTGGGAGTGGT
1	GAGAGAGAGRGAGAG	NC_050468.1	31595437	31595451	+	-9.4	0.00963	0.206	GGGGGAGGGAGTcga
# FIMO (Find Individual Motif Occurrences): Version 5.5.9 compiled on Nov 21 2025 at 19:28:56
# The format of this file is described at https://meme-suite.org/meme/doc/fimo-output-format.html#tsv_results.
# fimo --oc . --verbosity 1 --bgfile --nrdb-- --thresh 0.01 motifs.meme LOC105839254_sequences.fa
