## Supplementary Datasets for "A Hymenoptera-restricted gene mediating ant castes co-opts deeply conserved machinery to control organ size": Gyne_brood_Tomtom_motif_similarity.tsv

Query_ID	Target_ID	Optimal_offset	p-value	E-value	q-value	Overlap	Query_consensus	Target_consensus	Orientation
CTCTCYCTCTCTCTC	Trl	-1	7.66904e-06	0.0108824	0.0217431	13	CTCTCTCTCTCTCTC	TTTCTCTCTCTCT	+
CTCTCYCTCTCTCTC	FBgn0013263	-5	8.48048e-05	0.120338	0.0300546	10	CTCTCTCTCTCTCTC	TTGCTCTCTC	+
CTCTCYCTCTCTCTC	Trl	-5	8.48048e-05	0.120338	0.0300546	10	CTCTCTCTCTCTCTC	TTGCTCTCTC	+
CTCTCYCTCTCTCTC	OTF0015.1	-5	8.48048e-05	0.120338	0.0300546	10	CTCTCTCTCTCTCTC	TTGCTCTCTC	+
CTCTCYCTCTCTCTC	OTF0210.1	-5	8.48048e-05	0.120338	0.0300546	10	CTCTCTCTCTCTCTC	TTGCTCTCTC	+
CTCTCYCTCTCTCTC	OTF0306.1	-5	8.48048e-05	0.120338	0.0300546	10	CTCTCTCTCTCTCTC	TTGCTCTCTC	+
CTCTCYCTCTCTCTC	OTF0307.1	-5	8.48048e-05	0.120338	0.0300546	10	CTCTCTCTCTCTCTC	TTGCTCTCTC	+
CTCTCYCTCTCTCTC	OTF0400.1	-5	8.48048e-05	0.120338	0.0300546	10	CTCTCTCTCTCTCTC	TTGCTCTCTC	+
CTCTCYCTCTCTCTC	FBgn0020309	-1	0.000490138	0.695506	0.154403	14	CTCTCTCTCTCTCTC	ACCCCCCCCCTCCCC	+
CTCTCYCTCTCTCTC	FBgn0036179_2	0	0.000557797	0.791514	0.158145	15	CTCTCTCTCTCTCTC	CCCCCCCACCCCCTA	-
CRCACRCACRCACRC	FBgn0003499_2	1	8.77947e-05	0.124581	0.232599	13	CACACGCACGCACAC	CCCCGCCCACGCAC	-
CRCACRCACRCACRC	FBgn0005558_2	6	0.000190989	0.271013	0.232599	15	CACACGCACGCACAC	CCTTCACACTTCAATGCACACCATG	-
CRCACRCACRCACRC	FBgn0013469	-1	0.000245877	0.348899	0.232599	11	CACACGCACGCACAC	CCACCCACGCA	-
CRCACRCACRCACRC	FBgn0003499	1	0.00044396	0.629979	0.314989	13	CACACGCACGCACAC	CCACGCCCACGCAC	-
CGYCGYCGYCGYCGC	Mad	-1	2.58316e-06	0.00366551	0.00732113	14	CGCCGCCGCCGCCGC	GCTGCCGGCGCGGC	+
CGYCGYCGYCGYCGC	Med	-1	0.000298248	0.423214	0.311089	11	CGCCGCCGCCGCCGC	GCAGCCGCAGT	+
CGYCGYCGYCGYCGC	Mad	-5	0.000576796	0.818474	0.311089	10	CGCCGCCGCCGCCGC	CTGGCGCCGCG	-
# Tomtom (Motif Comparison Tool): Version 5.5.9 compiled on Nov 21 2025 at 19:29:08
# The format of this file is described at https://meme-suite.org/meme/doc/tomtom-output-format.html.
# tomtom -verbosity 1 -oc meme_tomtom_out -min-overlap 5 -dist pearson -evalue -thresh 1 -no-ssc meme_out/meme.xml db/motif_databases/FLY/idmmpmm2009.meme db/motif_databases/FLY/fly_factor_survey.meme db/motif_databases/FLY/dmmpmm2009.meme db/motif_databases/FLY/flyreg.v2.meme db/motif_databases/FLY/OnTheFly_2014_Drosophila.meme
