## Supplementary Datasets for "A Hymenoptera-restricted gene mediating ant castes co-opts deeply conserved machinery to control organ size": Worker_brood_CentriMo_central_enrichment.tsv

db_index	motif_id	motif_alt_id	consensus	E-value	adj_p-value	log_adj_p-value	bin_location	bin_width	total_width	sites_in_bin	total_sites	p_success	p-value	mult_tests
4	FBgn0011648	Mad_FlyReg	CBGSCGDCGC	3.8e-216	2.6e-219	-503.32	0.0	327.0	491	38998	53448	0.66599	1.1e-221	245
6	Mad		CBGSCGDCGC	3.8e-216	2.6e-219	-503.32	0.0	327.0	491	38998	53448	0.66599	1.1e-221	245
7	OTF0238.1	MAD_DROME_DNaseI	CBGSCGDCGC	3.8e-216	2.6e-219	-503.32	0.0	327.0	491	38998	53448	0.66599	1.1e-221	245
3	Mad		KCYGSYGKCGCSBC	6.9e-188	4.7e-191	-438.25	0.0	305.0	487	35081	50913	0.62628	1.9e-193	243
4	FBgn0003002_3	opa_SOLEXA	MMVSMCCCCCCRCBG	5.7e-186	3.9e-189	-433.83	0.0	264.0	486	22483	36271	0.54321	1.6e-191	242
2	25-ACCCCGTCC	STREME-25	ACCCCGTCC	2.7e-169	1.8e-172	-395.44	0.0	292.0	492	28821	43735	0.59350	7.5e-175	245
5	Mad		CGMSRCGMCRG	1.2e-166	8.1e-170	-389.35	0.0	288.0	490	34007	52538	0.58776	3.3e-172	244
5	Med		GCMSSCSMMGT	4.3e-163	2.9e-166	-381.17	0.0	316.0	490	30696	43387	0.64490	1.2e-168	244
4	FBgn0003499_2	sr_SOLEXA_5	DBGYGTGGGYGKDN	8.4e-162	5.7e-165	-378.18	0.0	297.0	487	29258	43435	0.60986	2.3e-167	243
4	FBgn0003499	sr_SANGER_5	KTRBGKGGGCGKKD	6.5e-159	4.4e-162	-371.54	0.0	313.0	487	24227	34002	0.64271	1.8e-164	243
7	OTF0242.1	O01348_DROME_B1H	YGKGGGTGKKD	4.1e-158	2.8e-161	-369.70	0.0	308.0	490	28831	41651	0.62857	1.1e-163	244
7	OTF0267.1	OPA_DROME_B1H	GMCCCCCCGCT	5.0e-155	3.4e-158	-362.58	0.0	262.0	490	19916	32719	0.53469	1.4e-160	244
4	FBgn0013469_2	klu_SOLEXA_5	KGYGKGGGTGKKDBN	3.4e-150	2.3e-153	-351.45	0.0	306.0	486	26727	38506	0.62963	9.7e-156	242
7	OTF0251.1	O61458_DROME_DNaseI	GCGBCDKKSHR	4.3e-145	2.9e-148	-339.72	0.0	300.0	490	36443	54709	0.61224	1.2e-150	244
7	OTF0253.1	O62609_DROME_DNaseI	GCGBCDKKSHR	4.3e-145	2.9e-148	-339.72	0.0	300.0	490	36443	54709	0.61224	1.2e-150	244
7	OTF0255.1	O76259_DROME_DNaseI	GCGBCDKKSHR	4.3e-145	2.9e-148	-339.72	0.0	300.0	490	36443	54709	0.61224	1.2e-150	244
7	OTF0256.1	O77069_DROME_DNaseI	GCGBCDKKSHR	4.3e-145	2.9e-148	-339.72	0.0	300.0	490	36443	54709	0.61224	1.2e-150	244
7	OTF0355.1	Q7KPL1_DROME_DNaseI	GCGBCDKKSHR	4.3e-145	2.9e-148	-339.72	0.0	300.0	490	36443	54709	0.61224	1.2e-150	244
7	OTF0388.1		GCGBCDKKSHR	4.3e-145	2.9e-148	-339.72	0.0	300.0	490	36443	54709	0.61224	1.2e-150	244
7	OTF0438.1	Q9U010_DROME_DNaseI	GCGBCDKKSHR	4.3e-145	2.9e-148	-339.72	0.0	300.0	490	36443	54709	0.61224	1.2e-150	244
7	OTF0352.1	Q7K9G4_DROME_B1H	BGYGGGGGGKS	9.9e-144	6.7e-147	-336.58	0.0	310.0	490	25205	36127	0.63265	2.7e-149	244
4	FBgn0024250	brk_FlyReg	SYGGCGCY	3.0e-141	2.1e-144	-330.85	0.0	329.0	493	33306	46062	0.66734	8.4e-147	246
6	brk		SYGGCGCY	3.0e-141	2.1e-144	-330.85	0.0	329.0	493	33306	46062	0.66734	8.4e-147	246
7	OTF0052.1	B3DN74_DROME_DNaseI	SYGGCGCY	3.0e-141	2.1e-144	-330.85	0.0	329.0	493	33306	46062	0.66734	8.4e-147	246
7	OTF0429.1	Q960G9_DROME_DNaseI	SYGGCGCY	3.0e-141	2.1e-144	-330.85	0.0	329.0	493	33306	46062	0.66734	8.4e-147	246
7	OTF0500.1	Q9XTN4_DROME_DNaseI	SYGGCGCY	3.0e-141	2.1e-144	-330.85	0.0	329.0	493	33306	46062	0.66734	8.4e-147	246
4	FBgn0004859_2	ci_SOLEXA	GACCACCCACVNN	7.2e-134	4.9e-137	-313.87	0.0	286.0	488	19408	29527	0.58607	2.0e-139	243
4	FBgn0003002_2	Opa_SANGER_5	AKMMCCCCCACYG	1.5e-126	1.0e-129	-296.98	0.0	328.0	488	19048	25662	0.67213	4.3e-132	243
2	29-CCTTCGGCC	STREME-29	CCTTCGGCC	3.3e-126	2.3e-129	-296.22	0.0	294.0	492	28385	43369	0.59756	9.2e-132	245
3	h		GGCACGCGCC	8.1e-126	5.5e-129	-295.33	0.0	269.0	491	32545	54270	0.54786	2.2e-131	245
2	18-GGCCGAAGGCCCCC	STREME-18	GGCCGAAGGCCCCC	8.9e-124	6.1e-127	-290.63	0.0	213.0	487	2982	4892	0.43737	2.5e-129	243
2	7-GCGCGCGCGCGCGC	STREME-7	GCGCGCGCGCGCGC	2.2e-122	1.5e-125	-287.42	0.0	263.0	487	9529	14954	0.54004	6.2e-128	243
4	FBgn0020309_2	crol-F7-16_SOLEXA	GGGBGVGGGGGGGDD	6.0e-122	4.1e-125	-286.41	0.0	308.0	486	19906	28383	0.63374	1.7e-127	242
7	OTF0214.1	GLIS2_DROME_B1H	YGYGGGGGGTC	1.4e-121	9.7e-125	-285.55	0.0	260.0	490	15597	25793	0.53061	4.0e-127	244
4	FBgn0039039_2	lmd_SOLEXA_5	KCBGYGGGGGGKSKK	9.6e-117	6.6e-120	-274.43	0.0	332.0	486	24276	32697	0.68313	2.7e-122	242
7	OTF0361.1	Q7KSP5_DROME_B1H	KGGGKGGGGGD	3.4e-114	2.3e-117	-268.58	0.0	290.0	490	20540	31322	0.59184	9.3e-120	244
4	FBgn0003870_4	ttk-PA_SANGER_5	CMACCCCTA	9.9e-112	6.7e-115	-262.89	0.0	300.0	492	18690	27630	0.60976	2.7e-117	245
7	OTF0397.1	Q8MR37_DROME_B1H	AWGGGCGTGGC	1.9e-108	1.3e-111	-255.35	0.0	310.0	490	27450	39975	0.63265	5.2e-114	244
7	OTF0249.1	O61360_DROME_B1H	ACCCCCCCCCYC	2.8e-108	1.9e-111	-254.96	0.0	295.0	489	16834	25033	0.60327	7.7e-114	244
4	FBgn0025679	Bteb2_SANGER_2.5	GGGGGCGK	1.8e-106	1.2e-109	-250.80	0.0	311.0	493	14192	20101	0.63083	4.9e-112	246
4	FBgn0033782	sug_SANGER_5	CCGYGGGGGGYCKK	2.2e-106	1.5e-109	-250.58	0.0	265.0	487	9410	14812	0.54415	6.2e-112	243
4	FBgn0040765_2	luna_SOLEXA_5	NVAWGGGCGTGGCC	2.7e-106	1.9e-109	-250.36	0.0	333.0	487	28154	38238	0.68378	7.6e-112	243
4	FBgn0020378_2	Sp1_SOLEXA_2.5	VRGKGGGCGKGRCC	8.0e-106	5.4e-109	-249.29	0.0	283.0	487	24447	38371	0.58111	2.2e-111	243
4	FBgn0086910_2	l(3)neo38_SOLEXA_2.5	DGKGGGKGGGGGDGD	2.0e-105	1.3e-108	-248.38	0.0	294.0	486	19469	29133	0.60494	5.6e-111	242
4	FBgn0013469	klu_SANGER_10	TGYGKGGGTGK	6.2e-104	4.2e-107	-244.93	0.0	292.0	490	14375	21474	0.59592	1.7e-109	244
4	FBgn0034946_3	CG3065_F1-5_SOLEXA_2.5	RGKGGGCGTGGYNN	6.0e-103	4.1e-106	-242.66	0.0	307.0	487	20214	29211	0.63039	1.7e-108	243
4	FBgn0033782_2	sug_SOLEXA_5	TYYGYGGGGGGTCBB	5.5e-101	3.8e-104	-238.15	0.0	268.0	486	13295	21251	0.55144	1.6e-106	242
4	FBgn0034810_2	CG9895_SOLEXA_5	TGGGYGTGGYY	5.1e-100	3.5e-103	-235.92	0.0	346.0	490	25644	33782	0.70612	1.4e-105	244
4	FBgn0011655	Med_FlyReg	GCGBCDKKSHRT	2.4e-99	1.7e-102	-234.36	0.0	309.0	489	35728	52767	0.63190	6.8e-105	244
6	Med		GCGBCDKKSHRT	2.4e-99	1.7e-102	-234.36	0.0	309.0	489	35728	52767	0.63190	6.8e-105	244
3	hkb		RKGGGCGTKR	5.4e-96	3.7e-99	-226.66	0.0	307.0	491	29161	43233	0.62525	1.5e-101	245
4	FBgn0003870_5	ttk-PA_SOLEXA	NNAHCMACCCCYAVV	8.0e-91	5.5e-94	-214.75	0.0	286.0	486	23283	36276	0.58848	2.3e-96	242
3	brk		KYRGCGCCASBHAV	3.1e-89	2.1e-92	-211.11	0.0	295.0	487	24736	37634	0.60575	8.6e-95	243
7	OTF0304.1	Q2MGN0_DROME_B1H	KGGGCGTGGYN	1.3e-87	8.9e-91	-207.35	0.0	298.0	490	19502	29287	0.60816	3.7e-93	244
4	FBgn0025679_2	Bteb2_SOLEXA_2.5	DHRGGGGGCGKRWH	2.9e-87	2.0e-90	-206.56	0.0	279.0	487	21016	33481	0.57290	8.1e-93	243
4	FBgn0000054	Adf1_FlyReg	CGACYGCG	4.4e-87	3.0e-90	-206.14	0.0	321.0	493	30537	43811	0.65112	1.2e-92	246
6	Adf1		CGACYGCG	4.4e-87	3.0e-90	-206.14	0.0	321.0	493	30537	43811	0.65112	1.2e-92	246
7	OTF0038.2	ADF1_DROME_DNaseI	CGACYGCG	4.4e-87	3.0e-90	-206.14	0.0	321.0	493	30537	43811	0.65112	1.2e-92	246
7	OTF0163.1	FBpp0085446_DNaseI	CGACYGCG	4.4e-87	3.0e-90	-206.14	0.0	321.0	493	30537	43811	0.65112	1.2e-92	246
7	OTF0124.3	ESMB_DROME_B1H	RCGTGC	1.1e-86	7.3e-90	-205.24	0.0	271.0	495	28572	48146	0.54747	3.0e-92	247
4	FBgn0039039	lmd_SANGER_5	CKGYGGGGGGTMKK	2.6e-84	1.7e-87	-199.77	0.0	299.0	487	10796	15624	0.61396	7.2e-90	243
2	1-CCCCTCCCSCACCC	STREME-1	CCCCTCCCSCACCC	7.9e-83	5.3e-86	-196.35	0.0	299.0	487	19664	29352	0.61396	2.2e-88	243
4	FBgn0086910	l(3)neo38_SANGER_2.5	RGGGGGKGGGGGSABRKGT	1.8e-81	1.2e-84	-193.23	0.0	310.0	482	16285	23116	0.64315	5.0e-87	240
4	FBgn0020378	Sp1_SANGER_5	GKGGGCGKRKC	2.3e-81	1.6e-84	-192.97	0.0	292.0	490	21497	33139	0.59592	6.4e-87	244
4	FBgn0020309	crol_F7-16_SANGER_5	ACCCCCCCCCYCBCM	2.6e-81	1.8e-84	-192.83	0.0	302.0	486	13018	18864	0.62140	7.4e-87	242
7	OTF0075.1	BTD_DROME_B1H	ARGGGGCGGA	9.0e-79	6.1e-82	-187.00	0.0	289.0	491	17499	27079	0.58859	2.5e-84	245
7	OTF0407.1	Q8SXR3_DROME_B1H	ARGGGGCGGA	9.0e-79	6.1e-82	-187.00	0.0	289.0	491	17499	27079	0.58859	2.5e-84	245
4	FBgn0005630_19	lola-PD_SOLEXA	DKKGGGGGGCYBNBB	6.6e-78	4.5e-81	-185.01	0.0	292.0	486	21376	32751	0.60082	1.9e-83	242
2	12-CGCGCCGCGCCGCGC	STREME-12	CGCGCCGCGCCGCGC	7.5e-76	5.1e-79	-180.27	0.0	302.0	486	11163	16102	0.62140	2.1e-81	242
4	FBgn0003002	opa_NAR	GMCCCCCCGCTG	8.4e-76	5.7e-79	-180.16	0.0	299.0	489	14076	20850	0.61145	2.3e-81	244
7	OTF0054.1	B4YXM1_DROME_B1H	KGGGCGKGGCY	2.6e-75	1.7e-78	-179.04	0.0	298.0	490	17845	26865	0.60816	7.2e-81	244
4	FBgn0040765	luna_SANGER_5	GGGCGKDGYY	7.0e-75	4.7e-78	-178.05	0.0	319.0	491	12334	17189	0.64969	1.9e-80	245
4	FBgn0001168	h_NAR	GNCRCGTGCC	9.3e-73	6.4e-76	-173.15	0.0	321.0	491	16407	23059	0.65377	2.6e-78	245
7	OTF0218.1	HAIR_DROME_B1H	GNCRCGTGCC	9.3e-73	6.4e-76	-173.15	0.0	321.0	491	16407	23059	0.65377	2.6e-78	245
2	3-CCGCCGCCGCCGYC	STREME-3	CCGCCGCCGCCGYC	2.3e-71	1.6e-74	-169.93	0.0	279.0	487	17366	27669	0.57290	6.5e-77	243
4	FBgn0005630_25	lola-PO_SOLEXA	KYYGGGCGGCCNTTD	1.9e-68	1.3e-71	-163.24	0.0	322.0	486	24414	34471	0.66255	5.3e-74	242
2	24-RGGGTGG	STREME-24	RGGGTGG	9.2e-67	6.2e-70	-159.35	0.0	316.0	494	24447	35697	0.63968	2.5e-72	246
4	FBgn0005630_24	lola-PL_SOLEXA	KGMMCCACCSDGNB	1.3e-66	8.7e-70	-159.02	0.0	271.0	487	25672	42834	0.55647	3.6e-72	243
2	31-CGGCCACGT	STREME-31	CGGCCACGT	4.1e-66	2.8e-69	-157.85	0.0	276.0	492	29771	49565	0.56098	1.1e-71	245
5	Deaf1		CCGAADVRC	4.9e-66	3.3e-69	-157.67	0.0	326.0	492	29134	41404	0.66260	1.4e-71	245
4	FBgn0000233	btd_NAR	RRGGGGCGGR	3.1e-65	2.1e-68	-155.82	0.0	313.0	491	19386	28187	0.63747	8.7e-71	245
5	brk		RGCGCCR	3.6e-65	2.5e-68	-155.68	0.0	326.0	494	29571	42220	0.65992	1.0e-70	246
4	FBgn0036179_2	CG7368_SOLEXA_2.5	KDGKGGGDGGGGGDR	3.0e-64	2.0e-67	-153.56	0.0	304.0	486	13539	19751	0.62551	8.4e-70	242
4	FBgn0005630_5	lola-PD_SANGER_5	CCCCCCAHT	5.2e-60	3.6e-63	-143.79	0.0	278.0	492	18146	29553	0.56504	1.5e-65	245
7	OTF0016.1	A4V1Y7_DROME_DNaseI	CCMCGCACMM	4.0e-59	2.7e-62	-141.76	0.0	333.0	491	29389	40997	0.67821	1.1e-64	245
2	32-GACGAGGA	STREME-32	GACGAGGA	9.0e-59	6.2e-62	-140.94	0.0	297.0	493	30534	47704	0.60243	2.5e-64	246
4	FBgn0002733	HLHmbeta_SANGER_10	CRCGTGCC	2.3e-58	1.6e-61	-140.01	0.0	323.0	493	21624	30881	0.65517	6.4e-64	246
4	FBgn0034810	CG9895_SANGER_10	RDTGGGYGTGGY	2.6e-58	1.8e-61	-139.87	0.0	245.0	489	15524	28167	0.50102	7.3e-64	244
7	OTF0494.1	Q9W1W2_DROME_B1H	RDTGGGYGTGGY	5.2e-58	3.5e-61	-139.20	0.0	245.0	489	15639	28392	0.50102	1.4e-63	244
4	FBgn0034946_2	CG3065_F1-3_SOLEXA_2.5	DRGTGGGCGTGGYYG	6.4e-56	4.4e-59	-134.37	0.0	230.0	486	9999	18742	0.47325	1.8e-61	242
4	FBgn0005630_6	lola-PO_SANGER_5	CGCCCARA	6.7e-55	4.6e-58	-132.03	0.0	305.0	493	18624	27974	0.61866	1.9e-60	246
4	FBgn0035454	CG12029_SANGER_10	GTGGGTGTGGC	1.6e-54	1.1e-57	-131.16	0.0	340.0	490	9369	12326	0.69388	4.5e-60	244
7	OTF0489.1	Q9VZN4_DROME_B1H	GTGGGTGTGGC	1.6e-54	1.1e-57	-131.16	0.0	340.0	490	9369	12326	0.69388	4.5e-60	244
4	FBgn0002735	HLHmgamma_SANGER_10	GCACGTGCCA	2.5e-53	1.7e-56	-128.41	0.0	373.0	491	21427	26752	0.75967	7.0e-59	245
1	TGTGTGTGTGTGTGT	MEME-2	TGTGTGTGTGTGTGT	1.7e-50	1.1e-53	-121.91	0.0	330.0	486	8649	11596	0.67901	4.7e-56	242
4	FBgn0004859	Ci_SANGER_5	RGACCACCCAC	2.2e-50	1.5e-53	-121.62	0.0	342.0	490	12970	17250	0.69796	6.2e-56	244
7	OTF0094.1	CI_DROME_B1H	RGACCACCCAC	2.2e-50	1.5e-53	-121.62	0.0	342.0	490	12970	17250	0.69796	6.2e-56	244
4	FBgn0039169	CG5669_SANGER_10	DRKGGGCGKGGCCAA	5.3e-50	3.6e-53	-120.75	0.0	296.0	486	9793	14581	0.60905	1.5e-55	242
4	FBgn0000591	Espl_FlyReg	TGTGVCNBGTGC	2.1e-48	1.5e-51	-117.05	0.0	329.0	489	19169	26753	0.67280	6.0e-54	244
6	Espl		TGTGVCNBGTGC	2.1e-48	1.5e-51	-117.05	0.0	329.0	489	19169	26753	0.67280	6.0e-54	244
2	15-ACACACACACACACA	STREME-15	ACACACACACACACA	5.4e-48	3.7e-51	-116.13	0.0	336.0	486	5341	6897	0.69136	1.5e-53	242
4	FBgn0005630_4	lola-PY_SANGER_2.5	AACCYYRRC	7.7e-47	5.3e-50	-113.47	0.0	302.0	492	21559	32950	0.61382	2.1e-52	245
4	FBgn0000591_2	E(spl)_SANGER_5	GCACGTGCCA	2.2e-46	1.5e-49	-112.42	0.0	295.0	491	18006	27924	0.60081	6.1e-52	245
2	39-GCGAGCGAGCGA	STREME-39	GCGAGCGAGCGA	3.3e-46	2.2e-49	-112.03	0.0	359.0	489	17450	22434	0.73415	9.1e-52	244
4	FBgn0038418_2	pad_SOLEXA_5	VVNVVVNNNNNVVMNRVAGGGGAAV	1.1e-43	7.7e-47	-106.18	0.0	334.0	476	34649	47316	0.70168	3.2e-49	237
4	FBgn0039169_2	CG5669_SOLEXA_5	DGKGGGCGKGGCYWM	1.2e-43	8.0e-47	-106.14	0.0	294.0	486	15588	23943	0.60494	3.3e-49	242
4	FBgn0035454_2	CG12029_SOLEXA_5	DDTGGGTGTGGCHBN	1.6e-40	1.1e-43	-98.90	0.0	354.0	486	17987	23390	0.72840	4.6e-46	242
4	FBgn0001981_2	esg-F3-5_SOLEXA	GCAGGTGYATBBKBN	1.0e-39	6.8e-43	-97.10	0.0	288.0	486	18258	28840	0.59259	2.8e-45	242
7	OTF0119.1	ESCA_DROME_B1H	GCAGGTGYATBBKBN	2.5e-39	1.7e-42	-96.18	0.0	288.0	486	18312	28937	0.59259	7.0e-45	242
4	FBgn0001168_2	h_SANGER_5	GSCACGCGMC	5.5e-39	3.7e-42	-95.39	0.0	369.0	491	14967	18836	0.75153	1.5e-44	245
7	OTF0108.1	DPN_DROME_B1H	GCACGTGCCR	1.6e-38	1.1e-41	-94.30	0.0	297.0	491	12738	19504	0.60489	4.5e-44	245
4	FBgn0023076_4	tai_Clk_SANGER_5	RCACGTGTC	3.6e-38	2.4e-41	-93.52	0.0	372.0	492	18547	23352	0.75610	9.9e-44	245
4	FBgn0041092	tai_Clk_SANGER_5	RCACGTGTC	3.6e-38	2.4e-41	-93.52	0.0	372.0	492	18547	23352	0.75610	9.9e-44	245
4	FBgn0002734	HLHmdelta_SANGER_10	TGGCACGTG	2.6e-36	1.8e-39	-89.22	0.0	306.0	492	26187	40011	0.62195	7.3e-42	245
4	FBgn0019650	toy_FlyReg	CCVCTCAYTSRT	6.7e-36	4.5e-39	-88.29	0.0	269.0	489	13674	23020	0.55010	1.9e-41	244
6	toy		CCVCTCAYTSRT	6.7e-36	4.5e-39	-88.29	0.0	269.0	489	13674	23020	0.55010	1.9e-41	244
7	OTF0530.1	USP_DROME_SELEX	GGGGTCACGS	1.7e-35	1.2e-38	-87.33	0.0	333.0	491	13204	18242	0.67821	4.8e-41	245
4	FBgn0000413_20	da_SANGER_10	YGCASGTGTSY	2.3e-35	1.6e-38	-87.03	0.0	330.0	490	12673	17601	0.67347	6.5e-41	244
7	OTF0100.1	DA_DROME_B1H	YGCASGTGTSY	2.3e-35	1.6e-38	-87.03	0.0	330.0	490	12673	17601	0.67347	6.5e-41	244
4	FBgn0023076_2	gce_Clk_SANGER_5	GCCACGTG	9.9e-35	6.7e-38	-85.59	0.0	297.0	493	16811	26175	0.60243	2.7e-40	246
4	FBgn0261703	gce_Clk_SANGER_5	GCCACGTG	9.9e-35	6.7e-38	-85.59	0.0	297.0	493	16811	26175	0.60243	2.7e-40	246
7	OTF0323.1	Q4V6V1_DROME_B1H	NVVVNNNNNVVMNRVAGGGGAA	2.5e-34	1.7e-37	-84.65	0.0	327.0	479	33783	47545	0.68267	7.2e-40	239
7	OTF0013.1	A4IJ80_DROME_B1H	AGTGGGCGKGR	2.9e-34	2.0e-37	-84.52	0.0	280.0	490	7495	11882	0.57143	8.0e-40	244
7	OTF0124.2	ESM8_DROME_DNaseI	TGTGVCNBGTG	3.1e-33	2.1e-36	-82.16	0.0	322.0	490	23627	34233	0.65714	8.5e-39	244
7	OTF0315.1	Q3YNB0_DROME_DNaseI	CCVCTCAYTSR	1.1e-32	7.5e-36	-80.87	0.0	272.0	490	15700	26415	0.55510	3.1e-38	244
7	OTF0501.1	Q9XZC2_DROME_DNaseI	CCVCTCAYTSR	1.1e-32	7.5e-36	-80.87	0.0	272.0	490	15700	26415	0.55510	3.1e-38	244
4	FBgn0034946	CG3065_F1-3_SANGER_2.5	GKGGGCGTGGY	1.3e-32	8.7e-36	-80.73	0.0	232.0	490	4401	8074	0.47347	3.6e-38	244
4	FBgn0005558_2	ey_SOLEXA_5	YDYBGTGTGCRKTSRDGYGTRAADD	5.3e-32	3.6e-35	-79.31	0.0	324.0	476	16348	22715	0.68067	1.5e-37	237
7	OTF0031.1	A9YHI4_DROME_B1H	GCCACGT	1.0e-31	7.1e-35	-78.63	0.0	328.0	494	21863	31342	0.66397	2.9e-37	246
4	FBgn0002633	HLHm7_SANGER_5	GCACGTGCCAA	1.2e-31	8.4e-35	-78.46	0.0	330.0	490	11167	15496	0.67347	3.4e-37	244
7	OTF0436.1	Q9GS19_DROME_B1H	RCACGTGTC	1.2e-30	8.0e-34	-76.21	0.0	374.0	492	16340	20507	0.76016	3.2e-36	245
7	OTF0071.1	BOWEL_DROME_B1H	CRGWAG	5.1e-30	3.5e-33	-74.73	0.0	257.0	495	25663	46849	0.51919	1.4e-35	247
7	OTF0123.1	ESM7_DROME_B1H	ACGTGCCAA	9.3e-30	6.3e-33	-74.14	0.0	286.0	492	18363	29788	0.58130	2.6e-35	245
4	FBgn0002609	HLHm3_SANGER_5	CACGTGCCA	2.2e-28	1.5e-31	-70.99	0.0	308.0	492	22023	33479	0.62602	6.0e-34	245
4	FBgn0001204	hkb_NAR	KGGGCGTGA	9.0e-28	6.1e-31	-69.57	0.0	298.0	492	9417	14397	0.60569	2.5e-33	245
7	OTF0470.1	Q9VN10_DROME_B1H	KGGGCGTGA	9.0e-28	6.1e-31	-69.57	0.0	298.0	492	9417	14397	0.60569	2.5e-33	245
7	OTF0126.1	ESMD_DROME_B1H	TGGCACGT	1.4e-27	9.2e-31	-69.16	0.0	275.0	493	26309	44917	0.55781	3.8e-33	246
4	FBgn0263112	Mitf_SANGER_5	CACGTGA	2.8e-27	1.9e-30	-68.43	0.0	360.0	494	34956	46420	0.72874	7.7e-33	246
7	OTF0124.1	ESM8_DROME_B1H	ACGTGCCA	1.2e-24	7.9e-28	-62.40	0.0	375.0	493	33916	43277	0.76065	3.2e-30	246
2	11-ATGTGRTGCAGWGAA	STREME-11	ATGTGRTGCAGWGAA	1.6e-24	1.1e-27	-62.09	0.0	294.0	486	1677	2338	0.60494	4.5e-30	242
7	OTF0125.1	ESMC_DROME_B1H	ACGTGCC	2.0e-24	1.3e-27	-61.88	0.0	384.0	494	21398	26556	0.77733	5.4e-30	246
4	FBgn0010109	dpn_SANGER_10	GGCACGTGCCR	6.4e-24	4.3e-27	-60.71	0.0	278.0	490	7686	12460	0.56735	1.8e-29	244
7	OTF0120.1	ESM3_DROME_B1H	ACGTGCCA	4.2e-23	2.9e-26	-58.82	0.0	291.0	493	24131	39069	0.59026	1.2e-28	246
4	FBgn0038418	pad_SANGER_5	RRAGGGGWA	7.1e-23	4.8e-26	-58.30	0.0	300.0	492	16552	25740	0.60976	2.0e-28	245
4	FBgn0000054_2	Adf1_SANGER_5	YACMGGCAGAGAHRM	7.3e-23	5.0e-26	-58.27	0.0	262.0	486	9411	16167	0.53909	2.0e-28	242
7	OTF0038.1	ADF1_DROME_B1H	YACMGGCAGAGAHRM	7.3e-23	5.0e-26	-58.27	0.0	262.0	486	9411	16167	0.53909	2.0e-28	242
1	TCTCTCYCYCTCTCT	MEME-1	TCTCTCYCYCTCTCT	1.3e-22	8.8e-26	-57.70	0.0	336.0	486	25514	35537	0.69136	3.6e-28	242
4	FBgn0003130	Poxn_SOLEXA_5	CGTCACGSY	3.6e-22	2.5e-25	-56.66	0.0	354.0	492	27225	36554	0.71951	1.0e-27	245
7	OTF0258.1	O77278_DROME_B1H	MAMMMCACCTGMGVC	8.4e-22	5.7e-25	-55.82	0.0	344.0	486	7152	9443	0.70782	2.4e-27	242
4	FBgn0000413_25	HLH4C_da_SANGER_5_3	CACCTGMDCC	1.9e-21	1.3e-24	-55.02	0.0	299.0	491	7976	12159	0.60896	5.2e-27	245
4	FBgn0011277_3	HLH4C_da_SANGER_5_3	CACCTGMDCC	1.9e-21	1.3e-24	-55.02	0.0	299.0	491	7976	12159	0.60896	5.2e-27	245
2	9-ATGTGGACTTTAC	STREME-9	ATGTGGACTTTAC	5.3e-21	3.6e-24	-53.98	0.0	230.0	488	732	1169	0.47131	1.5e-26	243
7	OTF0202.1	FBpp0290883_B1H	TGCTGASKHAGC	5.9e-21	4.0e-24	-53.86	0.0	279.0	489	11756	19331	0.57055	1.7e-26	244
4	FBgn0029711	Usf_SANGER_5	ACCACGTGAC	8.2e-21	5.6e-24	-53.54	0.0	299.0	491	17187	26844	0.60896	2.3e-26	245
4	FBgn0000413_12	HLH54F_da_SANGER_5	MMCACCTGYTV	5.2e-20	3.5e-23	-51.70	0.0	344.0	490	13479	18294	0.70204	1.5e-25	244
4	FBgn0022740	HLH54F_da_SANGER_5	MMCACCTGYTV	5.2e-20	3.5e-23	-51.70	0.0	344.0	490	13479	18294	0.70204	1.5e-25	244
2	16-ACCCCGTCGGTAGR	STREME-16	ACCCCGTCGGTAGR	5.6e-20	3.8e-23	-51.62	0.0	123.0	487	1065	3177	0.25257	1.6e-25	243
3	usp		CGTGACCYM	2.3e-19	1.5e-22	-50.23	0.0	324.0	492	13963	20163	0.65854	6.3e-25	245
2	2-AAGTCGCWAACCY	STREME-2	AAGTCGCWAACCY	2.8e-19	1.9e-22	-50.01	0.0	298.0	488	3061	4473	0.61066	7.9e-25	243
4	FBgn0039740_2	CG7928_SOLEXA_5	CAGGGMTGSANAAA	3.0e-19	2.0e-22	-49.95	0.0	343.0	487	20458	27950	0.70431	8.4e-25	243
4	FBgn0005630_30	lola-PY_SOLEXA	DKBBKKAGGGTYNGB	6.5e-19	4.4e-22	-49.18	0.0	322.0	486	24719	35944	0.66255	1.8e-24	242
4	FBgn0000472	dm_Max_SANGER_10	RMCACGTGGT	1.1e-18	7.7e-22	-48.62	0.0	299.0	491	10609	16392	0.60896	3.1e-24	245
4	FBgn0017578	dm_Max_SANGER_10	RMCACGTGGT	1.1e-18	7.7e-22	-48.62	0.0	299.0	491	10609	16392	0.60896	3.1e-24	245
7	OTF0026.1	A8VEM3_DROME_B1H	RMCACGTGGT	1.1e-18	7.7e-22	-48.62	0.0	299.0	491	10609	16392	0.60896	3.1e-24	245
4	FBgn0036179	CG7368_SANGER_5	GDGGGGKGGGGGGGGAWWVT	2.2e-18	1.5e-21	-47.97	0.0	337.0	481	4781	6313	0.70062	6.1e-24	240
7	OTF0481.1	Q9VTK6_DROME_B1H	GDGGGGKGGGGGGGGAWWVT	2.2e-18	1.5e-21	-47.97	0.0	337.0	481	4781	6313	0.70062	6.1e-24	240
4	FBgn0000413_11	HLH4C_da_SANGER_5	VAMMVCACCTGMKVC	3.8e-15	2.6e-18	-40.51	0.0	328.0	486	13897	19696	0.67490	1.1e-20	242
4	FBgn0011277	HLH4C_da_SANGER_5	VAMMVCACCTGMKVC	3.8e-15	2.6e-18	-40.51	0.0	328.0	486	13897	19696	0.67490	1.1e-20	242
2	5-CCGGGAGWGACS	STREME-5	CCGGGAGWGACS	6.9e-15	4.7e-18	-39.90	0.0	255.0	489	4232	7361	0.52147	1.9e-20	244
7	OTF0165.1	FBpp0088300_DNaseI	YYCMCTCAYKB	6.5e-14	4.4e-17	-37.66	0.0	352.0	490	19350	26040	0.71837	1.8e-19	244
7	OTF0264.1	O96791_DROME_DNaseI	YYCMCTCAYKB	6.5e-14	4.4e-17	-37.66	0.0	352.0	490	19350	26040	0.71837	1.8e-19	244
7	OTF0275.1	PAX6_DROME_DNaseI	YYCMCTCAYKB	6.5e-14	4.4e-17	-37.66	0.0	352.0	490	19350	26040	0.71837	1.8e-19	244
7	OTF0321.1	Q4JH20_DROME_DNaseI	YYCMCTCAYKB	6.5e-14	4.4e-17	-37.66	0.0	352.0	490	19350	26040	0.71837	1.8e-19	244
7	OTF0328.1	Q53XF9_DROME_DNaseI	YYCMCTCAYKB	6.5e-14	4.4e-17	-37.66	0.0	352.0	490	19350	26040	0.71837	1.8e-19	244
7	OTF0331.1	Q59DQ1_DROME_DNaseI	YYCMCTCAYKB	6.5e-14	4.4e-17	-37.66	0.0	352.0	490	19350	26040	0.71837	1.8e-19	244
7	OTF0332.1	Q59DQ2_DROME_DNaseI	YYCMCTCAYKB	6.5e-14	4.4e-17	-37.66	0.0	352.0	490	19350	26040	0.71837	1.8e-19	244
7	OTF0440.1	Q9U8F7_DROME_DNaseI	YYCMCTCAYKB	6.5e-14	4.4e-17	-37.66	0.0	352.0	490	19350	26040	0.71837	1.8e-19	244
4	FBgn0037722	CG8319_SANGER_2.5	RGGTCACC	8.4e-14	5.7e-17	-37.40	0.0	305.0	493	12289	18906	0.61866	2.3e-19	246
4	FBgn0005659	Ets98B_SANGER_10	ACCCGGATC	2.3e-13	1.5e-16	-36.41	0.0	366.0	492	14765	19141	0.74390	6.3e-19	245
7	OTF0127.1	ETS4_DROME_B1H	ACCCGGATC	2.3e-13	1.5e-16	-36.41	0.0	366.0	492	14765	19141	0.74390	6.3e-19	245
4	FBgn0002631	HLHm5_FlyReg	SCACGHGHCA	5.6e-13	3.8e-16	-35.50	0.0	279.0	491	14412	24185	0.56823	1.6e-18	245
6	HLHm5		SCACGHGHCA	5.6e-13	3.8e-16	-35.50	0.0	279.0	491	14412	24185	0.56823	1.6e-18	245
7	OTF0122.1	ESM5_DROME_DNaseI	SCACGHGHCA	5.6e-13	3.8e-16	-35.50	0.0	279.0	491	14412	24185	0.56823	1.6e-18	245
7	OTF0329.1	Q56K49_DROME_DNaseI	SCACGHGHCA	5.6e-13	3.8e-16	-35.50	0.0	279.0	491	14412	24185	0.56823	1.6e-18	245
7	OTF0330.1	Q56K83_DROME_DNaseI	SCACGHGHCA	5.6e-13	3.8e-16	-35.50	0.0	279.0	491	14412	24185	0.56823	1.6e-18	245
4	FBgn0051782_2	CG31782-F9-11_SOLEXA	TTRGTGGTGAG	5.8e-13	4.0e-16	-35.46	0.0	340.0	490	37499	52722	0.69388	1.6e-18	244
2	36-CGGCGCCACTCGGC	STREME-36	CGGCGCCACTCGGC	7.8e-13	5.3e-16	-35.17	0.0	217.0	487	1326	2491	0.44559	2.2e-18	243
4	FBgn0015014_7	tgo_tai_SANGER_5	RCACGTGAC	8.9e-13	6.0e-16	-35.04	0.0	252.0	492	12450	23025	0.51220	2.5e-18	245
4	FBgn0041092_2	tgo_tai_SANGER_5	RCACGTGAC	8.9e-13	6.0e-16	-35.04	0.0	252.0	492	12450	23025	0.51220	2.5e-18	245
4	FBgn0005630_15	lola-PL_SANGER_2.5	KGTGGGKCA	4.0e-12	2.7e-15	-33.55	0.0	270.0	492	9737	16749	0.54878	1.1e-17	245
4	FBgn0003651	svp_SANGER_5	AAGGTCA	4.6e-12	3.1e-15	-33.40	0.0	364.0	494	15185	19902	0.73684	1.3e-17	246
7	OTF0001.1	7UP1_DROME_B1H	AAGGTCA	4.6e-12	3.1e-15	-33.40	0.0	364.0	494	15185	19902	0.73684	1.3e-17	246
4	FBgn0015014_6	tgo_sima_SANGER_5	GTACGTGAC	8.0e-12	5.4e-15	-32.85	0.0	286.0	492	12560	20586	0.58130	2.2e-17	245
4	FBgn0015542	tgo_sima_SANGER_5	GTACGTGAC	8.0e-12	5.4e-15	-32.85	0.0	286.0	492	12560	20586	0.58130	2.2e-17	245
7	OTF0037.1	ABRU_DROME_B1H	MNNHVRCCAGGACCYHHHHNVMM	2.3e-11	1.5e-14	-31.80	0.0	270.0	478	7998	13323	0.56485	6.5e-17	238
1	CTCTCTCTCTCTCTC	MEME-3	CTCTCTCTCTCTCTC	2.3e-11	1.6e-14	-31.78	0.0	354.0	486	22190	29602	0.72840	6.5e-17	242
4	FBgn0030532_2	CG11071_SOLEXA	VHVAGCCTATAGMMH	3.1e-11	2.1e-14	-31.49	0.0	280.0	486	19571	32694	0.57613	8.7e-17	242
4	FBgn0000097	aop_SANGER_10	RCCGGAAGY	1.6e-10	1.1e-13	-29.87	0.0	288.0	492	14612	23918	0.58537	4.3e-16	245
7	OTF0281.1	POK_DROME_B1H	RCCGGAAGY	1.6e-10	1.1e-13	-29.87	0.0	288.0	492	14612	23918	0.58537	4.3e-16	245
4	FBgn0004893	bowl_SANGER_5	MCRGWAGC	1.6e-10	1.1e-13	-29.84	0.0	311.0	493	12251	18586	0.63083	4.5e-16	246
4	FBgn0001325_4	Kr_SOLEXA	NKTAACCCTTTCNBN	2.7e-10	1.8e-13	-29.34	0.0	296.0	486	31305	49974	0.60905	7.5e-16	242
4	FBgn0003145_3	prd_SOLEXA_5	HHCGTCACGSYHNV	2.7e-10	1.8e-13	-29.33	0.0	305.0	487	27499	42639	0.62628	7.5e-16	243
2	6-GCRCACGGACCMRAT	STREME-6	GCRCACGGACCMRAT	3.1e-10	2.1e-13	-29.18	0.0	382.0	486	1495	1737	0.78601	8.8e-16	242
7	OTF0322.1	Q4V5A4_DROME_B1H	RCCACCTGB	3.6e-10	2.4e-13	-29.05	0.0	354.0	492	15351	20629	0.71951	9.9e-16	245
2	10-CTCCCGGTCTCTCCC	STREME-10	CTCCCGGTCTCTCCC	6.4e-10	4.4e-13	-28.46	0.0	230.0	486	985	1734	0.47325	1.8e-15	242
4	FBgn0004865	Eip78C_SANGER_5	AGGTCA	7.4e-10	5.0e-13	-28.32	0.0	273.0	495	23561	41282	0.55152	2.0e-15	247
2	37-ATGTGGTAAGTYTGT	STREME-37	ATGTGGTAAGTYTGT	8.6e-10	5.8e-13	-28.17	0.0	232.0	486	538	882	0.47737	2.4e-15	242
4	FBgn0000964	tj_SANGER_5	TGCTGASKHAGC	1.0e-9	6.9e-13	-28.01	0.0	291.0	489	17721	28689	0.59509	2.8e-15	244
4	FBgn0002631_2	HLHm5_SANGER_5	RGCACGTGCCA	1.9e-9	1.3e-12	-27.40	0.0	342.0	490	5925	8038	0.69796	5.2e-15	244
4	FBgn0002521	pho_FlyReg	RSNGTTATGGCTNM	1.9e-9	1.3e-12	-27.40	0.0	351.0	487	13336	17865	0.72074	5.2e-15	243
6	pho		RSNGTTATGGCTNM	1.9e-9	1.3e-12	-27.40	0.0	351.0	487	13336	17865	0.72074	5.2e-15	243
2	47-ACGCGACGCGACG	STREME-47	ACGCGACGCGACG	2.4e-9	1.6e-12	-27.15	0.0	290.0	488	4899	7689	0.59426	6.7e-15	243
2	42-ACGCGAACAGACC	STREME-42	ACGCGAACAGACC	3.8e-9	2.6e-12	-26.69	0.0	386.0	488	8273	10071	0.79098	1.1e-14	243
7	OTF0121.1	ESM5_DROME_B1H	GCACGTGCCA	4.1e-9	2.8e-12	-26.60	0.0	371.0	491	8015	10176	0.75560	1.1e-14	245
2	34-CCAGCGCCGGTCRG	STREME-34	CCAGCGCCGGTCRG	6.0e-9	4.1e-12	-26.23	0.0	301.0	487	1250	1774	0.61807	1.7e-14	243
4	FBgn0004893_2	bowl_SOLEXA	NHVHMCRGTAGCMV	8.1e-9	5.5e-12	-25.92	0.0	339.0	487	23715	33166	0.69610	2.3e-14	243
7	OTF0347.1	Q7JUZ9_DROME_B1H	ACCCGKAA	1.0e-8	7.0e-12	-25.69	0.0	317.0	493	31403	47620	0.64300	2.8e-14	246
7	OTF0277.2	PHO_DROME_DNaseI	RSNGTTATGGC	2.3e-8	1.6e-11	-24.87	0.0	406.0	490	21083	24920	0.82857	6.5e-14	244
4	FBgn0001148	gsb_SOLEXA_5	NKDRRGCGTGACGRR	3.6e-8	2.4e-11	-24.44	0.0	350.0	486	25890	35097	0.72016	1.0e-13	242
4	FBgn0039225	Ets96B_SANGER_5	ACCGGAAGYVV	5.9e-8	4.0e-11	-23.94	0.0	284.0	490	8288	13578	0.57959	1.6e-13	244
4	FBgn0003715	CG16778_SANGER_5	CACAYATG	1.1e-7	7.6e-11	-23.29	0.0	313.0	493	22626	34625	0.63489	3.1e-13	246
4	FBgn0033182	CG1621_SANGER_5	ACCCGKAA	2.3e-7	1.6e-10	-22.57	0.0	317.0	493	32996	50135	0.64300	6.4e-13	246
7	OTF0394.1	Q8IRS3_DROME_B1H	ACGTGAC	2.3e-7	1.6e-10	-22.56	0.0	286.0	494	28646	48154	0.57895	6.5e-13	246
4	FBgn0000413_26	HLH4C_da_SANGER_5_4	MCACCTGMGMCC	2.4e-7	1.7e-10	-22.52	0.0	407.0	489	13899	16299	0.83231	6.8e-13	244
4	FBgn0011277_4	HLH4C_da_SANGER_5_4	MCACCTGMGMCC	2.4e-7	1.7e-10	-22.52	0.0	407.0	489	13899	16299	0.83231	6.8e-13	244
4	FBgn0259750_2	ab_SOLEXA_5	NMNNHVRCCAGGACCYHHHHNVMMAA	4.8e-7	3.3e-10	-21.85	0.0	273.0	475	7590	12534	0.57474	1.4e-12	237
4	FBgn0023076	Clk_cyc_SANGER_5	MCACGTGA	6.4e-7	4.4e-10	-21.55	0.0	403.0	493	13376	15954	0.81744	1.8e-12	246
4	FBgn0023094	Clk_cyc_SANGER_5	MCACGTGA	6.4e-7	4.4e-10	-21.55	0.0	403.0	493	13376	15954	0.81744	1.8e-12	246
7	OTF0095.1	CLOCK_DROME_B1H	MCACGTGA	6.4e-7	4.4e-10	-21.55	0.0	403.0	493	13376	15954	0.81744	1.8e-12	246
7	OTF0099.1	CYCL_DROME_B1H	MCACGTGA	6.4e-7	4.4e-10	-21.55	0.0	403.0	493	13376	15954	0.81744	1.8e-12	246
2	48-CGGACGGACGGACG	STREME-48	CGGACGGACGGACG	8.1e-7	5.5e-10	-21.32	0.0	309.0	487	2810	4095	0.63450	2.3e-12	243
7	OTF0333.1	Q59E67_DROME_B1H	MCASATGGMAMVVMVACAA	1.5e-6	9.9e-10	-20.73	0.0	346.0	482	13442	18153	0.71784	4.1e-12	240
4	FBgn0000413_15	net_da_SANGER_10	RCCACCTGK	1.5e-6	1.0e-9	-20.72	0.0	346.0	492	16927	23395	0.70325	4.1e-12	245
4	FBgn0002931	net_da_SANGER_10	RCCACCTGK	1.5e-6	1.0e-9	-20.72	0.0	346.0	492	16927	23395	0.70325	4.1e-12	245
4	FBgn0041092_3	tai_SANGER_5	AAMCACGTGDC	4.4e-6	3.0e-9	-19.64	0.0	400.0	490	21429	25748	0.81633	1.2e-11	244
4	FBgn0002521_2	pho_SANGER_10	MAAAATGGCGGC	4.6e-6	3.2e-9	-19.57	0.0	295.0	489	10494	16698	0.60327	1.3e-11	244
7	OTF0244.1	O18374_DROME_B1H	MMCACCTGY	4.7e-6	3.2e-9	-19.56	0.0	336.0	492	8877	12494	0.68293	1.3e-11	245
7	OTF0460.1	Q9VHA4_DROME_B1H	RGGTCACC	4.9e-6	3.4e-9	-19.51	0.0	411.0	493	16298	19143	0.83367	1.4e-11	246
4	FBgn0015014_4	tgo_cyc_SANGER_5	GTCACGTGM	5.8e-6	3.9e-9	-19.36	0.0	332.0	492	9593	13680	0.67480	1.6e-11	245
4	FBgn0023094_2	tgo_cyc_SANGER_5	GTCACGTGM	5.8e-6	3.9e-9	-19.36	0.0	332.0	492	9593	13680	0.67480	1.6e-11	245
4	FBgn0027788	Hey_SANGER_5	CHDSCGACACGTGHCVC	1.0e-5	6.9e-9	-18.79	0.0	376.0	484	3900	4782	0.77686	2.9e-11	241
7	OTF0219.1	HEY_DROME_B1H	CHDSCGACACGTGHCVC	1.0e-5	6.9e-9	-18.79	0.0	376.0	484	3900	4782	0.77686	2.9e-11	241
2	17-CTCTCTCTCTCYCT	STREME-17	CTCTCTCTCTCYCT	2.3e-5	1.5e-8	-17.98	0.0	345.0	487	17773	24446	0.70842	6.4e-11	243
4	FBgn0004666	tgo_sim_SANGER_5	GTACGTGACC	2.8e-5	1.9e-8	-17.76	0.0	357.0	491	13418	17933	0.72709	7.9e-11	245
4	FBgn0015014_5	tgo_sim_SANGER_5	GTACGTGACC	2.8e-5	1.9e-8	-17.76	0.0	357.0	491	13418	17933	0.72709	7.9e-11	245
4	FBgn0001983	wor_SANGER_2.5	CACCTGY	3.3e-5	2.2e-8	-17.62	0.0	254.0	494	7236	13357	0.51417	9.1e-11	246
4	FBgn0005561	sv_SOLEXA_5	ABTSRDGCGTRACGK	3.4e-5	2.3e-8	-17.59	0.0	366.0	486	37641	49177	0.75309	9.5e-11	242
7	OTF0416.2	Q8T3M3_DROME_DNaseI	RSMAGGACMTY	5.1e-5	3.5e-8	-17.18	0.0	398.0	490	19909	24045	0.81224	1.4e-10	244
7	OTF0524.1	TTKA_DROME_DNaseI	RSMAGGACMTY	5.1e-5	3.5e-8	-17.18	0.0	398.0	490	19909	24045	0.81224	1.4e-10	244
7	OTF0525.1	TTKB_DROME_DNaseI	RSMAGGACMTY	5.1e-5	3.5e-8	-17.18	0.0	398.0	490	19909	24045	0.81224	1.4e-10	244
4	FBgn0003870_2	ttk_FlyReg	RSMAGGACMTYB	6.2e-5	4.2e-8	-16.98	0.0	391.0	489	19211	23548	0.79959	1.7e-10	244
6	ttk		RSMAGGACMTYB	6.2e-5	4.2e-8	-16.98	0.0	391.0	489	19211	23548	0.79959	1.7e-10	244
4	FBgn0001078	ftz-f1_FlyReg	KCRGYGWCCTTSRRMYKK	6.9e-5	4.7e-8	-16.88	0.0	299.0	483	1937	2868	0.61905	1.9e-10	241
6	ftz-f1		KCRGYGWCCTTSRRMYKK	6.9e-5	4.7e-8	-16.88	0.0	299.0	483	1937	2868	0.61905	1.9e-10	241
4	FBgn0003145	prd_NAR	TYMGTCACGST	7.3e-5	5.0e-8	-16.82	0.0	432.0	490	39175	43959	0.88163	2.0e-10	244
7	OTF0142.2	FBpp0079883_B1H	TYMGTCACGST	7.3e-5	5.0e-8	-16.82	0.0	432.0	490	39175	43959	0.88163	2.0e-10	244
7	OTF0283.3	PRD_DROME_B1H	TYMGTCACGST	7.3e-5	5.0e-8	-16.82	0.0	432.0	490	39175	43959	0.88163	2.0e-10	244
4	FBgn0002723	Met_Clk_SANGER_5	GACACGTG	2.1e-4	1.4e-7	-15.78	0.0	405.0	493	19038	22751	0.82150	5.7e-10	246
4	FBgn0023076_3	Met_Clk_SANGER_5	GACACGTG	2.1e-4	1.4e-7	-15.78	0.0	405.0	493	19038	22751	0.82150	5.7e-10	246
7	OTF0029.1	A8WHL0_DROME_DNaseI	GACACGTG	2.1e-4	1.4e-7	-15.78	0.0	405.0	493	19038	22751	0.82150	5.7e-10	246
6	hkb		TYCRKGGGCGTTRC	2.8e-4	1.9e-7	-15.46	0.0	391.0	487	4863	5832	0.80287	8.0e-10	243
7	OTF0471.1	Q9VN10_DROME_DNaseI	TYCRKGGGCGTTRC	2.8e-4	1.9e-7	-15.46	0.0	391.0	487	4863	5832	0.80287	8.0e-10	243
2	26-ATGTGCAGTGTG	STREME-26	ATGTGCAGTGTG	3.9e-4	2.6e-7	-15.15	0.0	371.0	489	906	1087	0.75869	1.1e-9	244
4	FBgn0015239	Hr78_SANGER_5	WRAGGTCA	5.0e-4	3.4e-7	-14.89	0.0	321.0	493	14714	21956	0.65112	1.4e-9	246
7	OTF0141.1	FBpp0078046_B1H	WRAGGTCA	5.0e-4	3.4e-7	-14.89	0.0	321.0	493	14714	21956	0.65112	1.4e-9	246
4	FBgn0014018	Rel_SANGER_5	RRRAAACCCCC	6.1e-4	4.2e-7	-14.69	0.0	256.0	490	9393	17236	0.52245	1.7e-9	244
4	FBgn0001983_2	wor_SOLEXA_2.5	VCACCTGY	7.1e-4	4.8e-7	-14.54	0.0	377.0	493	25762	33098	0.76471	2.0e-9	246
4	FBgn0000413_22	ato_da_SANGER_5_3	MCAYMTGMC	7.3e-4	5.0e-7	-14.51	0.0	352.0	492	24738	33897	0.71545	2.0e-9	245
4	FBgn0010433_3	ato_da_SANGER_5_3	MCAYMTGMC	7.3e-4	5.0e-7	-14.51	0.0	352.0	492	24738	33897	0.71545	2.0e-9	245
4	FBgn0015014_8	tgo_trh_SANGER_5	RTACGTGACC	8.1e-4	5.5e-7	-14.42	0.0	355.0	491	17043	23024	0.72301	2.2e-9	245
4	FBgn0262139	tgo_trh_SANGER_5	RTACGTGACC	8.1e-4	5.5e-7	-14.42	0.0	355.0	491	17043	23024	0.72301	2.2e-9	245
7	OTF0137.1	FBpp0074854_DNaseI	KCRGYGWCCTT	1.4e-3	9.6e-7	-13.86	0.0	156.0	490	3733	10838	0.31837	3.9e-9	244
7	OTF0208.1		KCRGYGWCCTT	1.4e-3	9.6e-7	-13.86	0.0	156.0	490	3733	10838	0.31837	3.9e-9	244
4	FBgn0017578_2	Max_Mnt_SANGER_5	CCACGTG	1.6e-3	1.1e-6	-13.70	0.0	406.0	494	6263	7394	0.82186	4.6e-9	246
4	FBgn0023215	Max_Mnt_SANGER_5	CCACGTG	1.6e-3	1.1e-6	-13.70	0.0	406.0	494	6263	7394	0.82186	4.6e-9	246
7	OTF0239.1	MAX_DROME_B1H	CCACGTG	1.6e-3	1.1e-6	-13.70	0.0	406.0	494	6263	7394	0.82186	4.6e-9	246
7	OTF0049.1	AST8_DROME_B1H	CACCTGC	2.0e-3	1.3e-6	-13.52	0.0	334.0	494	6613	9400	0.67611	5.5e-9	246
4	FBgn0035405	pfk_SANGER_5	MMWTCCCANYGTTCC	2.8e-3	1.9e-6	-13.17	0.0	306.0	486	18862	29217	0.62963	7.9e-9	242
4	FBgn0261283_4	HLH106_SANGER_5_3	RTCACGCCAC	3.1e-3	2.1e-6	-13.08	0.0	417.0	491	11094	12798	0.84929	8.5e-9	245
4	FBgn0000413_9	Fer1_da_SANGER_10	MVCASCTGWCA	3.1e-3	2.1e-6	-13.08	0.0	366.0	490	17758	23276	0.74694	8.6e-9	244
4	FBgn0037475	Fer1_da_SANGER_10	MVCASCTGWCA	3.1e-3	2.1e-6	-13.08	0.0	366.0	490	17758	23276	0.74694	8.6e-9	244
4	FBgn0004396	CrebA_SANGER_5	TGCCACGTVANC	1.4e-2	9.5e-6	-11.57	0.0	423.0	489	17624	20077	0.86503	3.9e-8	244
4	FBgn0001325	Kr_NAR	CDAAAGGGTTA	2.4e-2	1.6e-5	-11.04	0.0	216.0	490	18777	41385	0.44082	6.6e-8	244
7	OTF0236.2	KRUP_DROME_B1H	CDAAAGGGTTA	2.4e-2	1.6e-5	-11.04	0.0	216.0	490	18777	41385	0.44082	6.6e-8	244
4	FBgn0037722_2	CG8319_SOLEXA_2.5	GRGGTCACCAB	2.5e-2	1.7e-5	-10.97	0.0	340.0	490	10723	15027	0.69388	7.0e-8	244
4	FBgn0011277_2	HLH4C_SANGER_5	RRCGCAGCTGRKGCC	3.3e-2	2.2e-5	-10.71	0.0	276.0	486	1657	2682	0.56790	9.2e-8	242
4	FBgn0003513	tgo_ss_SANGER_5	TGCGTGAC	7.4e-2	5.0e-5	-9.89	0.0	351.0	493	17823	24531	0.71197	2.1e-7	246
4	FBgn0015014_2	tgo_ss_SANGER_5	TGCGTGAC	7.4e-2	5.0e-5	-9.89	0.0	351.0	493	17823	24531	0.71197	2.1e-7	246
7	OTF0045.1	ARNT_DROME_B1H	TGCGTGAC	7.4e-2	5.0e-5	-9.89	0.0	351.0	493	17823	24531	0.71197	2.1e-7	246
4	FBgn0003396_2	shn-F1-2_SOLEXA	GGGGATTCCBBBBBB	1.4e-1	9.5e-5	-9.26	0.0	300.0	486	17467	27650	0.61728	3.9e-7	242
7	OTF0050.1	ATO_DROME_B1H	MCACMTGWCRC	1.4e-1	9.6e-5	-9.25	0.0	344.0	490	10184	14125	0.70204	3.9e-7	244
4	FBgn0259750	ab_SANGER_10	BWSRCCAGGWMCYMTYHWGMV	1.7e-1	1.1e-4	-9.09	0.0	272.0	480	3273	5459	0.56667	4.7e-7	239
4	FBgn0000022	ac_da_SANGER_5	RCACCTGC	1.8e-1	1.2e-4	-9.01	0.0	335.0	493	7600	10836	0.67951	5.0e-7	246
4	FBgn0000413	ac_da_SANGER_5	RCACCTGC	1.8e-1	1.2e-4	-9.01	0.0	335.0	493	7600	10836	0.67951	5.0e-7	246
7	OTF0048.1	AST5_DROME_B1H	RCACCTGC	1.8e-1	1.2e-4	-9.01	0.0	335.0	493	7600	10836	0.67951	5.0e-7	246
4	FBgn0005630_23	lola-PK_SOLEXA	ADGTAGGGRCC	2.1e-1	1.4e-4	-8.84	0.0	366.0	490	28976	38242	0.74694	5.9e-7	244
4	FBgn0259789	vfl_SANGER_5	GCAGGTAG	2.3e-1	1.5e-4	-8.78	0.0	283.0	493	9450	15935	0.57404	6.2e-7	246
2	44-AGGAAGA	STREME-44	AGGAAGA	2.4e-1	1.6e-4	-8.73	0.0	250.0	494	23516	45448	0.50607	6.6e-7	246
4	FBgn0013799	Deaf1_FlyReg	TTCGKB	2.5e-1	1.7e-4	-8.66	0.0	197.0	495	22764	55795	0.39798	7.0e-7	247
6	Deaf1		TTCGKB	2.5e-1	1.7e-4	-8.66	0.0	197.0	495	22764	55795	0.39798	7.0e-7	247
7	OTF0101.1	DEAF1_DROME_DNaseI	TTCGKB	2.5e-1	1.7e-4	-8.66	0.0	197.0	495	22764	55795	0.39798	7.0e-7	247
7	OTF0380.1	Q86LC7_DROME_DNaseI	TTCGKB	2.5e-1	1.7e-4	-8.66	0.0	197.0	495	22764	55795	0.39798	7.0e-7	247
2	22-CGGGTCGGTGCGCA	STREME-22	CGGGTCGGTGCGCA	2.7e-1	1.8e-4	-8.60	0.0	285.0	487	936	1446	0.58522	7.6e-7	243
7	OTF0061.1	B7Z0S3_DROME_B1H	TACGTGAC	3.3e-1	2.2e-4	-8.42	0.0	115.0	493	5468	22141	0.23327	9.0e-7	246
2	23-AATCCATGTACA	STREME-23	AATCCATGTACA	4.0e-1	2.7e-4	-8.21	0.0	283.0	489	2383	3866	0.57873	1.1e-6	244
4	FBgn0035849	ERR_SANGER_5	MAAGGTCA	7.2e-1	4.9e-4	-7.62	0.0	253.0	493	7834	14719	0.51318	2.0e-6	246
7	OTF0006.1	A1Z8F4_DROME_B1H	KGGAATYCCC	7.8e-1	5.3e-4	-7.54	0.0	307.0	491	6705	10362	0.62525	2.2e-6	245
7	OTF0526.1	TWIST_DROME_SELEX	HACAYATGKTG	8.6e-1	5.8e-4	-7.45	0.0	346.0	490	17697	24601	0.70612	2.4e-6	244
5	ttk		KRTCCTK	9.7e-1	6.6e-4	-7.33	0.0	334.0	494	20468	29731	0.67611	2.7e-6	246
4	FBgn0000567_2	Eip74EF_SANGER_5	ACCCGGAAGT	1.0e0	7.0e-4	-7.27	0.0	287.0	491	5574	9169	0.58452	2.8e-6	245
7	OTF0535.1	A0JQ60_DROME_B1H	ACCCGGAAGT	1.0e0	7.0e-4	-7.27	0.0	287.0	491	5574	9169	0.58452	2.8e-6	245
7	OTF0003.1	A0JQ60_DROME_SELEX	CCGGAAR	1.4e0	9.4e-4	-6.97	0.0	240.0	494	25246	50925	0.48583	3.8e-6	246
4	FBgn0000413_13	l(1)sc_da_SANGER_5	GCAGGTG	1.4e0	9.8e-4	-6.92	0.0	336.0	494	15815	22791	0.68016	4.0e-6	246
4	FBgn0002561	l(1)sc_da_SANGER_5	GCAGGTG	1.4e0	9.8e-4	-6.92	0.0	336.0	494	15815	22791	0.68016	4.0e-6	246
2	30-ACTAGCGCCGAGTMC	STREME-30	ACTAGCGCCGAGTMC	1.8e0	1.2e-3	-6.72	0.0	358.0	486	1116	1417	0.73663	5.0e-6	242
7	OTF0047.1	AST4_DROME_B1H	ACCTGC	2.2e0	1.5e-3	-6.52	0.0	405.0	495	15469	18626	0.81818	5.9e-6	247
7	OTF0117.1	ELG_DROME_B1H	ACCGGAARY	3.1e0	2.1e-3	-6.15	0.0	288.0	492	17327	28984	0.58537	8.7e-6	245
4	FBgn0003053	peb-F1-3_SANGER_2.5	AGCATCC	3.2e0	2.2e-3	-6.12	0.0	254.0	494	13556	25695	0.51417	8.9e-6	246
7	OTF0248.1	O46205_DROME_B1H	AGCATCC	3.2e0	2.2e-3	-6.12	0.0	254.0	494	13556	25695	0.51417	8.9e-6	246
2	41-CGCACGGAGTCGACA	STREME-41	CGCACGGAGTCGACA	3.4e0	2.3e-3	-6.07	0.0	440.0	486	1609	1722	0.90535	9.5e-6	242
4	FBgn0039740	CG7928_SANGER_10	CAGGGMTGCMNAAMHYSC	3.7e0	2.5e-3	-5.98	0.0	411.0	483	7984	9213	0.85093	1.1e-5	241
4	FBgn0003448_3	sna_SOLEXA_5	KBBKKRACAGGTGG	3.8e0	2.6e-3	-5.95	0.0	431.0	487	21480	24036	0.88501	1.1e-5	243
4	FBgn0033010	Atf6_SANGER_5	GCTGACGTGGMA	5.5e0	3.7e-3	-5.59	0.0	415.0	489	5415	6243	0.84867	1.5e-5	244
7	OTF0349.1	Q7K2V1_DROME_B1H	GCTGACGTGGMA	5.5e0	3.7e-3	-5.59	0.0	415.0	489	5415	6243	0.84867	1.5e-5	244
4	FBgn0000413_14	nau_da_SANGER_5	CACCTGYC	6.8e0	4.6e-3	-5.38	0.0	451.0	493	8451	9120	0.91481	1.9e-5	246
4	FBgn0002922	nau_da_SANGER_5	CACCTGYC	6.8e0	4.6e-3	-5.38	0.0	451.0	493	8451	9120	0.91481	1.9e-5	246
4	FBgn0037475_2	Fer1_SANGER_5	WCRHCAGCTGACG	8.9e0	6.0e-3	-5.11	0.0	476.0	488	6236	6344	0.97541	2.5e-5	243
# CentriMo (Local Motif Enrichment Analysis): Version 5.5.9 compiled on Nov 21 2025 at 19:28:54
# The format of this file is described at https://meme-suite.org/meme/doc/centrimo-output-format.html.
# centrimo -seqlen 500 -verbosity 1 -oc centrimo_out -bfile ./background -score 5.0 -ethresh 10.0 ./worker_master.center500.shortid.fa meme_out/meme.xml streme_out/streme.xml db/motif_databases/FLY/idmmpmm2009.meme db/motif_databases/FLY/fly_factor_survey.meme db/motif_databases/FLY/dmmpmm2009.meme db/motif_databases/FLY/flyreg.v2.meme db/motif_databases/FLY/OnTheFly_2014_Drosophila.meme
