## Supplementary Datasets for "A Hymenoptera-restricted gene mediating ant castes co-opts deeply conserved machinery to control organ size": Worker_brood_Tomtom_motif_similarity.tsv

Query_ID	Target_ID	Optimal_offset	p-value	E-value	q-value	Overlap	Query_consensus	Target_consensus	Orientation
TCTCTCYCYCTCTCT	Trl	-2	9.92096e-06	0.0140778	0.0281376	13	TCTCTCTCTCTCTCT	TTTCTCTCTCTCT	+
TCTCTCYCYCTCTCT	FBgn0013263	-4	0.000103763	0.14724	0.0367864	10	TCTCTCTCTCTCTCT	TTGCTCTCTC	+
TCTCTCYCYCTCTCT	Trl	-4	0.000103763	0.14724	0.0367864	10	TCTCTCTCTCTCTCT	TTGCTCTCTC	+
TCTCTCYCYCTCTCT	OTF0015.1	-4	0.000103763	0.14724	0.0367864	10	TCTCTCTCTCTCTCT	TTGCTCTCTC	+
TCTCTCYCYCTCTCT	OTF0210.1	-4	0.000103763	0.14724	0.0367864	10	TCTCTCTCTCTCTCT	TTGCTCTCTC	+
TCTCTCYCYCTCTCT	OTF0306.1	-4	0.000103763	0.14724	0.0367864	10	TCTCTCTCTCTCTCT	TTGCTCTCTC	+
TCTCTCYCYCTCTCT	OTF0307.1	-4	0.000103763	0.14724	0.0367864	10	TCTCTCTCTCTCTCT	TTGCTCTCTC	+
TCTCTCYCYCTCTCT	OTF0400.1	-4	0.000103763	0.14724	0.0367864	10	TCTCTCTCTCTCTCT	TTGCTCTCTC	+
TCTCTCYCYCTCTCT	FBgn0020309	0	0.000430855	0.611383	0.135776	15	TCTCTCTCTCTCTCT	ACCCCCCCCCTCCCC	+
TGTGTGTGTGTGTGT	FBgn0013469_2	0	9.52937e-05	0.135222	0.195459	15	TGTGTGTGTGTGTGT	TGCGTGGGTGGGGGG	+
TGTGTGTGTGTGTGT	FBgn0003499_2	-1	0.000137744	0.195459	0.195459	14	TGTGTGTGTGTGTGT	GTGCGTGGGCGGGG	+
TGTGTGTGTGTGTGT	FBgn0013469	0	0.000231972	0.329168	0.219445	11	TGTGTGTGTGTGTGT	TGCGTGGGTGG	+
CTCTCTCTCTCTCTC	Trl	-1	3.1518e-06	0.00447241	0.00822304	13	CTCTCTCTCTCTCTC	TTTCTCTCTCTCT	+
CTCTCTCTCTCTCTC	FBgn0013263	-5	2.31798e-05	0.0328921	0.00822304	10	CTCTCTCTCTCTCTC	TTGCTCTCTC	+
CTCTCTCTCTCTCTC	Trl	-5	2.31798e-05	0.0328921	0.00822304	10	CTCTCTCTCTCTCTC	TTGCTCTCTC	+
CTCTCTCTCTCTCTC	OTF0015.1	-5	2.31798e-05	0.0328921	0.00822304	10	CTCTCTCTCTCTCTC	TTGCTCTCTC	+
CTCTCTCTCTCTCTC	OTF0210.1	-5	2.31798e-05	0.0328921	0.00822304	10	CTCTCTCTCTCTCTC	TTGCTCTCTC	+
CTCTCTCTCTCTCTC	OTF0306.1	-5	2.31798e-05	0.0328921	0.00822304	10	CTCTCTCTCTCTCTC	TTGCTCTCTC	+
CTCTCTCTCTCTCTC	OTF0307.1	-5	2.31798e-05	0.0328921	0.00822304	10	CTCTCTCTCTCTCTC	TTGCTCTCTC	+
CTCTCTCTCTCTCTC	OTF0400.1	-5	2.31798e-05	0.0328921	0.00822304	10	CTCTCTCTCTCTCTC	TTGCTCTCTC	+
# Tomtom (Motif Comparison Tool): Version 5.5.9 compiled on Nov 21 2025 at 19:29:08
# The format of this file is described at https://meme-suite.org/meme/doc/tomtom-output-format.html.
# tomtom -verbosity 1 -oc meme_tomtom_out -min-overlap 5 -dist pearson -evalue -thresh 1 -no-ssc meme_out/meme.xml db/motif_databases/FLY/idmmpmm2009.meme db/motif_databases/FLY/fly_factor_survey.meme db/motif_databases/FLY/dmmpmm2009.meme db/motif_databases/FLY/flyreg.v2.meme db/motif_databases/FLY/OnTheFly_2014_Drosophila.meme
