## Supplementary Datasets for "A Hymenoptera-restricted gene mediating ant castes co-opts deeply conserved machinery to control organ size": Apis_mellifera_His-Torch_pulldown_unique_proteins.xlsx

### Sheet: Apis_mellifera_His-Torch
Accession	Description	Coverage [%]	# Peptides	# PSMs	# Unique Peptides	# AAs	MW [kDa]	calc. pI	Score Sequest HT: Sequest HT	# Peptides (by Search Engine): Sequest HT	# Protein Groups
XP_006568566.1	UTP--glucose-1-phosphate uridylyltransferase isoform X1 [Apis mellifera]	19	8	9	8	513	58.2	7.85	23.99	8	1
XP_016766380.1	host cell factor 1 isoform X1 [Apis mellifera]	6	7	8	7	1555	167.3	5.24	22.16	7	1
XP_006557479.1	uncharacterized protein LOC100577537 [Apis mellifera]	17	5	8	5	395	44.3	8.94	19.23	5	1
NP_001014993.1	elongation factor 1-alpha [Apis mellifera]	6	4	7	4	461	50.3	9.03	17.12	4	1
XP_026301974.1	transcriptional repressor CTCFL-like isoform X1 [Apis mellifera]	10	5	5	5	714	81.4	5.1	13.53	5	1
XP_006567025.1	tubulin alpha-1 chain [Apis mellifera]	12	5	5	4	450	49.9	5.14	11.52	5	1
XP_392812.2	60S ribosomal protein L23 [Apis mellifera]	20	4	4	4	140	14.8	10.58	10.63	4	1
XP_396203.4	DNA topoisomerase I, mitochondrial [Apis mellifera]	4	4	4	4	1026	120.3	8.46	10.22	4	1
XP_006557879.1	26S proteasome non-ATPase regulatory subunit 11 [Apis mellifera]	11	4	4	4	423	47.4	6.48	10.16	4	1
XP_393322.1	60S ribosomal protein L18a [Apis mellifera]	18	3	4	3	177	21	10.7	9.69	3	1
XP_393894.1	116 kDa U5 small nuclear ribonucleoprotein component [Apis mellifera]	5	3	3	3	980	110.3	5.4	9.24	3	1
XP_394987.4	60S ribosomal protein L44 [Apis mellifera]	31	4	4	4	104	12.5	10.78	9.16	4	1
XP_006561802.1	transmembrane protein 214-A [Apis mellifera]	6	4	4	4	675	77.6	9.19	8.99	4	1
XP_006560912.1	60S ribosomal protein L29 [Apis mellifera]	17	2	3	2	71	8.6	11.58	8.17	2	1
XP_016767161.1	tRNA (cytosine(34)-C(5))-methyltransferase [Apis mellifera]	5	4	4	4	740	85.7	6.96	8.13	4	1
XP_395266.4	N-acetylgalactosaminyltransferase 7 [Apis mellifera]	7	3	3	3	581	67.5	7.93	7.98	3	1
XP_624722.1	electron transfer flavoprotein-ubiquinone oxidoreductase, mitochondrial [Apis mellifera]	6	3	3	3	606	67	7.53	7.88	3	1
NP_001257760.1	cuticular protein CPF1 precursor [Apis mellifera]	18	2	3	2	134	13.6	8.5	7.79	2	1
XP_006563337.2	matrix metalloproteinase-2 isoform X1 [Apis mellifera]	4	2	3	2	642	74.2	8.76	7.76	2	1
XP_003251449.1	26S proteasome regulatory subunit 6B [Apis mellifera]	6	3	3	3	415	47	5.33	7.72	3	1
XP_016770529.1	26S proteasome regulatory subunit 8 [Apis mellifera]	9	3	3	2	405	45.7	8.5	7.46	3	1
NP_001172075.1	actin related protein 1 [Apis mellifera]	7	2	3	2	376	41.8	5.48	6.87	2	1
XP_026296497.1	fatty-acid amide hydrolase 2-A isoform X1 [Apis mellifera]	7	3	3	3	545	61.5	7.96	6.72	3	1
XP_397486.2	ATP-binding cassette sub-family G member 1 [Apis mellifera]	4	2	3	2	703	79.2	7.58	6.72	2	1
XP_623832.1	T-complex protein 1 subunit theta [Apis mellifera]	6	3	3	3	544	59.1	5.91	6.69	3	1
NP_001091636.1	profilin [Apis mellifera]	21	2	3	2	126	13.8	5.92	6.56	2	1
XP_016773365.1	zinc finger protein 883 [Apis mellifera]	7	2	2	2	575	66.6	7.81	6.54	2	1
XP_026296801.1	importin-5 [Apis mellifera]	3	3	3	3	1109	124.5	4.77	6.48	3	1
XP_391829.3	putative ATP-dependent RNA helicase Pl10 [Apis mellifera]	3	2	3	2	701	78.6	8.95	6.48	2	1
XP_392313.1	tubulin beta-1 chain [Apis mellifera]	8	3	3	3	447	50.1	4.86	6.42	3	1
XP_003251352.1	INO80 complex subunit B isoform X1 [Apis mellifera]	6	2	2	2	310	35.2	9.67	6.4	2	1
XP_006568814.1	26S proteasome non-ATPase regulatory subunit 6 [Apis mellifera]	9	3	3	3	389	45.6	6.01	6.39	3	1
XP_006569591.1	mitochondrial carrier homolog 2 isoform X1 [Apis mellifera]	12	3	3	3	315	35.8	8.88	6.33	3	1
XP_026298140.1	cytosolic 10-formyltetrahydrofolate dehydrogenase isoform X1 [Apis mellifera]	3	3	3	3	919	102.2	6.37	6.29	3	1
XP_624393.1	60S ribosomal export protein NMD3 [Apis mellifera]	6	2	2	2	503	58.1	6.89	6.02	2	1
XP_016770111.1	nucleobindin-2 [Apis mellifera]	2	2	2	2	534	63.3	5.35	5.94	2	1
XP_003249515.1	brefeldin A-inhibited guanine nucleotide-exchange protein 1 [Apis mellifera]	1	1	3	1	1697	192	5.95	5.89	1	1
XP_006565809.1	uncharacterized protein LOC100577180 [Apis mellifera]	4	1	2	1	379	42.5	6.21	5.65	1	1
XP_006566542.1	FAS-associated factor 2 [Apis mellifera]	6	2	2	2	434	50.6	5.43	5.6	2	1
XP_006563165.2	pro-resilin [Apis mellifera]	3	1	2	1	442	42.3	5.11	5.31	1	1
XP_624871.1	60S ribosomal protein L37 [Apis mellifera]	8	1	2	1	91	10.7	11.56	5.29	1	1
XP_397439.4	eukaryotic translation initiation factor 3 subunit A [Apis mellifera]	2	2	2	2	1098	129.8	8.84	5.18	2	1
XP_026297112.1	LOW QUALITY PROTEIN: integrator complex subunit 3 [Apis mellifera]	2	2	2	2	1336	152.2	6.4	5.11	2	1
XP_001120521.1	ubiquitin-60S ribosomal protein L40 [Apis mellifera]	10	1	2	1	128	14.7	9.83	5.07	1	1
XP_392722.1	26S proteasome regulatory subunit 6A-B [Apis mellifera]	5	2	2	1	428	47.6	5.17	5.04	2	1
XP_623585.4	ankyrin repeat and BTB/POZ domain-containing protein BTBD11 isoform X1 [Apis mellifera]	2	1	1	1	1434	159	7.56	4.88	1	1
XP_026298280.1	protein strawberry notch-like [Apis mellifera]	2	2	2	2	1335	147.5	7.44	4.87	2	1
NP_001092187.1	hexamerin 70c precursor [Apis mellifera]	4	2	2	2	686	81.2	7.97	4.85	2	1
XP_026298161.1	nuclear pore complex protein Nup160 homolog [Apis mellifera]	2	2	2	2	1410	161.7	6.3	4.81	2	1
XP_624372.2	deoxyribose-phosphate aldolase [Apis mellifera]	4	1	2	1	293	32.8	6.43	4.8	1	1
XP_016767660.1	sodium/potassium-transporting ATPase subunit alpha isoform X9 [Apis mellifera]	2	2	2	2	1077	119.8	5.94	4.74	2	1
NP_001011579.1	major royal jelly protein 1 precursor [Apis mellifera]	3	2	2	2	432	48.9	5.34	4.72	2	1
NP_001257753.1	cuticular protein 12 precursor [Apis mellifera]	28	1	1	1	106	11.6	4.54	4.71	1	1
XP_624833.2	transmembrane 9 superfamily member 2 isoform X1 [Apis mellifera]	3	2	2	2	662	75.8	7.85	4.7	2	1
XP_026298321.1	vacuolar protein sorting-associated protein 13 isoform X1 [Apis mellifera]	1	2	2	2	3325	380.5	6.93	4.7	2	1
XP_001122510.2	40S ribosomal protein S26 [Apis mellifera]	18	2	2	2	114	13.1	11.14	4.69	2	1
XP_396615.2	membrane-associated progesterone receptor component 1 [Apis mellifera]	9	2	2	2	198	22.1	5.08	4.68	2	1
XP_016767139.1	dnaJ homolog subfamily A member 1 [Apis mellifera]	6	2	2	2	399	44.8	6.61	4.66	2	1
XP_001120957.3	uncharacterized protein LOC725061 [Apis mellifera]	2	2	2	2	1217	140.1	5.99	4.62	2	1
XP_016769122.2	tubulin-specific chaperone D [Apis mellifera]	2	2	2	2	1152	131.3	6.4	4.61	2	1
XP_006559914.2	zinc finger CCCH domain-containing protein 11A [Apis mellifera]	2	1	2	1	565	65.1	7.23	4.58	1	1
XP_006564672.2	protein transport protein Sec61 subunit alpha [Apis mellifera]	2	1	2	1	476	52.3	8.38	4.58	1	1
XP_006568799.1	importin-9 isoform X1 [Apis mellifera]	1	1	2	1	1031	116.1	4.88	4.57	1	1
XP_001121186.3	tRNA pseudouridine synthase-like 1 isoform X1 [Apis mellifera]	7	2	2	2	313	36.8	9.01	4.55	2	1
XP_006563567.1	tubulin alpha chain [Apis mellifera]	4	2	2	1	448	49.8	5.44	4.54	2	1
XP_625101.1	transmembrane 9 superfamily member 4 [Apis mellifera]	3	2	2	2	632	72.4	8.82	4.49	2	1
XP_006560452.1	importin subunit beta-1 isoform X1 [Apis mellifera]	3	2	2	2	906	100.8	4.94	4.41	2	1
XP_006562412.3	uncharacterized protein LOC411417 isoform X2 [Apis mellifera]	2	2	2	2	965	110.9	7.03	4.4	2	1
XP_016771850.1	40S ribosomal protein S9 [Apis mellifera]	9	2	2	2	193	22.5	10.74	4.39	2	1
XP_026297581.1	sorting nexin-6 isoform X1 [Apis mellifera]	2	1	2	1	414	48	6.4	4.37	1	1
XP_006561085.2	LOW QUALITY PROTEIN: probable tRNA (guanine(26)-N(2))-dimethyltransferase [Apis mellifera]	3	2	2	2	834	94.4	8.43	4.34	2	1
XP_003249871.1	pupal cuticle protein G1A [Apis mellifera]	9	2	2	2	272	27.7	9.1	4.3	2	1
XP_006563445.1	exportin-7 isoform X1 [Apis mellifera]	2	2	2	2	1108	126.1	6.34	4.27	2	1
XP_006568293.1	leucine-rich repeat neuronal protein 3 isoform X1 [Apis mellifera]	5	2	2	2	439	51.4	6.3	4.25	2	1
XP_026295225.1	myosin-IB isoform X1 [Apis mellifera]	2	2	2	2	1062	122.9	9.16	4.24	2	1
XP_392760.2	ATP synthase subunit O, mitochondrial [Apis mellifera]	10	2	2	2	207	22.6	9.73	4.21	2	1
XP_623951.1	ras-related protein Rac1 [Apis mellifera]	6	1	2	1	192	21.5	8.15	4.17	1	1
XP_026295223.1	protein vav isoform X4 [Apis mellifera]	3	2	2	2	830	95.4	8.41	4.16	2	1
XP_006560618.1	40S ribosomal protein S28 [Apis mellifera]	31	2	2	2	65	7.4	10.37	4.15	2	1
XP_026301184.1	60S ribosomal protein L4 [Apis mellifera]	5	2	2	2	429	48.3	11.53	4.14	2	1
XP_624638.4	staphylococcal nuclease domain-containing protein 1 [Apis mellifera]	2	2	2	2	892	101	7.96	4.12	2	1
XP_006557566.1	cytochrome b-c1 complex subunit Rieske, mitochondrial [Apis mellifera]	3	1	2	1	274	29.8	9.09	4.11	1	1
XP_624818.1	trafficking protein particle complex subunit 4 [Apis mellifera]	6	1	1	1	217	24.6	5.62	4.06	1	1
XP_016768935.1	chromodomain-helicase-DNA-binding protein Mi-2 homolog isoform X1 [Apis mellifera]	1	1	1	1	1977	224.2	5.64	4.05	1	1
XP_026298304.1	midasin [Apis mellifera]	0	2	2	2	5333	606.4	5.71	4.03	2	1
XP_026300612.1	COP9 signalosome complex subunit 7b isoform X1 [Apis mellifera]	5	2	2	2	332	36.2	6.58	4.01	2	1
XP_396838.2	vesicle-trafficking protein SEC22b-B [Apis mellifera]	9	2	2	2	213	24.7	9.07	4	2	1
XP_394351.2	probable ribosome production factor 1 [Apis mellifera]	7	2	2	2	336	39.5	9.77	3.98	2	1
XP_625134.3	probable GDP-L-fucose synthase isoform X1 [Apis mellifera]	6	1	1	1	338	38.8	6.68	3.96	1	1
NP_001010975.1	ADP/ATP translocase [Apis mellifera]	7	2	2	2	300	33	9.69	3.95	2	1
XP_026294725.1	AP-1 complex subunit beta-1 isoform X1 [Apis mellifera]	2	2	2	2	932	103	5.25	3.91	2	1
XP_392109.4	zinc finger protein on ecdysone puffs isoform X1 [Apis mellifera]	2	1	1	1	760	85.6	6.71	3.79	1	1
XP_006557554.1	40S ribosomal protein S12 [Apis mellifera]	12	1	1	1	141	15.3	5.78	3.75	1	1
XP_393050.2	importin subunit alpha-7 [Apis mellifera]	4	1	1	1	530	58.7	5.34	3.74	1	1
XP_623902.1	ER membrane protein complex subunit 3 [Apis mellifera]	7	1	1	1	252	28.6	8.34	3.52	1	1
XP_395236.2	kinesin heavy chain [Apis mellifera]	1	1	1	1	988	112.4	6.11	3.27	1	1
XP_624758.3	neutral and basic amino acid transport protein rBAT isoform X1 [Apis mellifera]	3	1	1	1	618	70	5.17	3.23	1	1
XP_625147.3	phenylalanine--tRNA ligase alpha subunit isoform X1 [Apis mellifera]	1	1	1	1	693	80.4	7.83	3.18	1	1
XP_026295427.1	uncharacterized protein LOC411930 [Apis mellifera]	1	1	1	1	1579	181.2	8.9	3.16	1	1
XP_026297271.1	lissencephaly-1 homolog isoform X1 [Apis mellifera]	4	1	1	1	410	46	7.75	3.09	1	1
XP_624164.1	trifunctional enzyme subunit beta, mitochondrial [Apis mellifera]	2	1	1	1	466	50.9	9.54	3.08	1	1
XP_026299163.1	uncharacterized protein LOC410211 isoform X1 [Apis mellifera]	1	1	1	1	1344	152.8	8.06	3.08	1	1
XP_006559902.2	polymerase delta-interacting protein 2 isoform X1 [Apis mellifera]	3	1	1	1	334	38.8	8.91	3.04	1	1
XP_393819.4	endoplasmic reticulum-Golgi intermediate compartment protein 3 [Apis mellifera]	4	1	1	1	383	42.8	7.31	3	1	1
XP_393002.3	methylglutaconyl-CoA hydratase, mitochondrial [Apis mellifera]	5	1	1	1	300	32.4	9.48	2.99	1	1
XP_006567801.2	extended synaptotagmin-1 isoform X1 [Apis mellifera]	1	1	1	1	806	90.9	6.25	2.97	1	1
XP_006568106.1	pyruvate carboxylase, mitochondrial isoform X1 [Apis mellifera]	1	1	1	1	1196	131.8	6.99	2.95	1	1
XP_003250006.1	FUN14 domain-containing protein 1 isoform X1 [Apis mellifera]	8	1	1	1	200	22.5	9.85	2.94	1	1
XP_625222.4	uncharacterized protein LOC552843 [Apis mellifera]	1	1	1	1	824	93.7	6.27	2.93	1	1
XP_391843.1	3-ketoacyl-CoA thiolase, mitochondrial [Apis mellifera]	3	1	1	1	399	42.5	8.75	2.92	1	1
XP_006566348.2	exportin-4 [Apis mellifera]	2	1	1	1	1119	129.4	5.35	2.91	1	1
XP_395282.2	WW domain-containing oxidoreductase isoform X1 [Apis mellifera]	4	1	1	1	414	47	7.72	2.9	1	1
XP_026295829.1	LOW QUALITY PROTEIN: uncharacterized protein LOC724604 [Apis mellifera]	0	1	1	1	2543	294.3	8.44	2.89	1	1
XP_394564.1	tubulin--tyrosine ligase-like protein 12 [Apis mellifera]	2	1	1	1	616	72.6	5.22	2.87	1	1
XP_395427.3	zinc finger protein 184 isoform X1 [Apis mellifera]	1	1	1	1	1003	115.4	6.46	2.77	1	1
XP_006562726.1	ER membrane protein complex subunit 1 isoform X1 [Apis mellifera]	2	1	1	1	956	107.2	8.34	2.77	1	1
XP_026299685.1	uncharacterized protein LOC410375 isoform X1 [Apis mellifera]	2	1	1	1	568	63.5	9.32	2.75	1	1
XP_026299890.1	NPC intracellular cholesterol transporter 1 isoform X1 [Apis mellifera]	1	1	1	1	1381	154.5	6.44	2.74	1	1
XP_006566986.1	6-phosphogluconate dehydrogenase, decarboxylating [Apis mellifera]	2	1	1	1	482	52.9	7.46	2.71	1	1
XP_016772188.1	alpha-1,6-mannosyl-glycoprotein 2-beta-N-acetylglucosaminyltransferase isoform X3 [Apis mellifera]	2	1	1	1	478	54.9	8.97	2.71	1	1
XP_393411.1	ubiquitin-conjugating enzyme E2 variant 2 [Apis mellifera]	11	1	1	1	144	16.3	7.14	2.7	1	1
XP_392651.2	ras-related protein Rab-2 [Apis mellifera]	6	1	1	1	214	23.7	6.68	2.7	1	1
XP_026297896.1	plasma membrane calcium-transporting ATPase 2 isoform X1 [Apis mellifera]	2	1	1	1	1253	138.1	8.02	2.68	1	1
XP_392863.3	U4/U6.U5 tri-snRNP-associated protein 1 [Apis mellifera]	2	1	1	1	743	84.9	7.2	2.68	1	1
XP_003251544.2	low-density lipoprotein receptor-related protein 2 isoform X1 [Apis mellifera]	2	1	1	1	499	54.3	5.62	2.68	1	1
XP_026301741.1	uncharacterized protein LOC726834 isoform X1 [Apis mellifera]	2	1	1	1	455	52.5	6.92	2.67	1	1
XP_393116.2	group XIIA secretory phospholipase A2 [Apis mellifera]	7	1	1	1	208	23.2	6.7	2.67	1	1
XP_395065.3	clathrin light chain isoform X1 [Apis mellifera]	8	1	1	1	209	23.5	4.79	2.66	1	1
XP_026295288.1	uncharacterized protein LOC100576321 [Apis mellifera]	1	1	1	1	1794	201	5.43	2.66	1	1
XP_026300169.1	protein son of sevenless isoform X1 [Apis mellifera]	1	1	1	1	1329	149.9	7.64	2.65	1	1
XP_001119826.1	60S ribosomal protein L24 isoform X1 [Apis mellifera]	5	1	1	1	154	17.5	10.98	2.64	1	1
XP_393381.2	peptidyl-prolyl cis-trans isomerase [Apis mellifera]	7	1	1	1	209	22.8	9.14	2.63	1	1
XP_394921.3	serine palmitoyltransferase 2 isoform X1 [Apis mellifera]	3	1	1	1	551	62	8.9	2.63	1	1
XP_623552.1	glucose-6-phosphate isomerase [Apis mellifera]	3	1	1	1	557	62.9	7.91	2.61	1	1
XP_397270.3	sorting nexin lst-4 [Apis mellifera]	2	1	1	1	537	62.2	6.13	2.61	1	1
XP_393353.2	ras-related protein Rab-21 [Apis mellifera]	6	1	1	1	222	25	6.64	2.59	1	1
XP_003250684.1	zinc transporter 7 [Apis mellifera]	4	1	1	1	354	39.9	7.74	2.59	1	1
XP_001120416.2	DNA-directed RNA polymerase I subunit RPA2 [Apis mellifera]	1	1	1	1	1122	127.4	8.27	2.59	1	1
NP_001012431.1	icarapin-like precursor [Apis mellifera]	5	1	1	1	223	24.8	4.67	2.58	1	1
XP_026299806.1	probable chitinase 10 isoform X1 [Apis mellifera]	1	1	1	1	2659	301.1	6.95	2.58	1	1
XP_393351.4	nucleoside diphosphate kinase [Apis mellifera]	8	1	1	1	171	19.5	7.97	2.57	1	1
XP_001121853.2	mitochondrial import receptor subunit TOM70 [Apis mellifera]	2	1	1	1	576	65.3	6.74	2.56	1	1
XP_006566808.1	interference hedgehog isoform X1 [Apis mellifera]	2	1	1	1	811	90.1	8.98	2.55	1	1
XP_393202.4	poly(A) polymerase type 3 isoform X1 [Apis mellifera]	2	1	1	1	619	70.1	7.23	2.55	1	1
XP_016767164.1	heterogeneous nuclear ribonucleoprotein Q isoform X1 [Apis mellifera]	2	1	1	1	667	74	8.15	2.55	1	1
XP_026299381.1	uncharacterized protein LOC411888 isoform X1 [Apis mellifera]	2	1	1	1	889	98.1	7.08	2.55	1	1
XP_393396.2	2-acylglycerol O-acyltransferase 1 [Apis mellifera]	4	1	1	1	348	40.4	9.52	2.54	1	1
XP_016768172.2	uncharacterized protein LOC724442 isoform X1 [Apis mellifera]	1	1	1	1	1311	144.6	6.39	2.54	1	1
XP_001120754.2	BRO1 domain-containing protein BROX [Apis mellifera]	3	1	1	1	420	47.1	8.09	2.53	1	1
XP_026301837.1	nuclear pore complex protein Nup85 [Apis mellifera]	2	1	1	1	632	72.2	6.84	2.52	1	1
XP_395697.2	caspase-1 [Apis mellifera]	5	1	1	1	298	33.8	7.71	2.5	1	1
XP_006559762.2	copper chaperone for superoxide dismutase isoform X1 [Apis mellifera]	5	1	1	1	274	29.9	6.23	2.5	1	1
XP_026301153.1	cytosolic purine 5'-nucleotidase isoform X1 [Apis mellifera]	2	1	1	1	638	73.8	7.01	2.49	1	1
XP_392368.1	cytochrome c oxidase subunit 5A, mitochondrial [Apis mellifera]	6	1	1	1	152	17.6	5.92	2.49	1	1
XP_026295969.1	heterogeneous nuclear ribonucleoprotein R isoform X2 [Apis mellifera]	2	1	1	1	667	74.3	8.15	2.47	1	1
XP_026296971.1	BRCA2-interacting transcriptional repressor EMSY isoform X3 [Apis mellifera]	2	1	1	1	662	72.3	9.16	2.47	1	1
XP_006557994.1	CDGSH iron-sulfur domain-containing protein 2 homolog isoform X1 [Apis mellifera]	10	1	1	1	135	15	8.78	2.46	1	1
XP_392553.1	methylthioribose-1-phosphate isomerase isoform X1 [Apis mellifera]	3	1	1	1	355	39.2	6.55	2.45	1	1
XP_624725.1	coatomer subunit delta [Apis mellifera]	2	1	1	1	515	57.8	5.62	2.45	1	1
XP_006557289.1	atlastin [Apis mellifera]	2	1	1	1	633	72.3	8.6	2.44	1	1
XP_006568624.2	B-cell CLL/lymphoma 6 member B protein isoform X1 [Apis mellifera]	2	1	1	1	567	62.4	7.09	2.44	1	1
XP_006568803.2	uncharacterized protein LOC410793 [Apis mellifera]	0	1	1	1	4361	500	6.68	2.43	1	1
XP_623433.1	ADP-ribosylation factor-like protein 5B [Apis mellifera]	8	1	1	1	179	20.5	6.52	2.43	1	1
XP_394426.4	TBC1 domain family member 9 [Apis mellifera]	1	1	1	1	1137	129.3	5.77	2.42	1	1
XP_006561797.1	guanine nucleotide exchange factor DBS isoform X1 [Apis mellifera]	1	1	1	1	1081	122.3	6.14	2.42	1	1
XP_026297156.1	cytoplasmic dynein 2 heavy chain 1 [Apis mellifera]	0	1	1	1	3458	387.2	6.33	2.42	1	1
XP_392367.3	unc-112-related protein [Apis mellifera]	2	1	1	1	713	81.1	6.8	2.41	1	1
XP_395043.3	ubiquitin carboxyl-terminal hydrolase 14 [Apis mellifera]	3	1	1	1	498	56.4	5.49	2.41	1	1
XP_006562870.1	protein catecholamines up [Apis mellifera]	3	1	1	1	404	45.5	6.4	2.4	1	1
XP_006563482.1	pantothenate kinase 3 isoform X1 [Apis mellifera]	3	1	1	1	407	45.2	8.13	2.4	1	1
XP_006561975.1	40S ribosomal protein S17 [Apis mellifera]	7	1	1	1	131	15.4	9.82	2.39	1	1
XP_016766753.1	pescadillo homolog isoform X1 [Apis mellifera]	1	1	1	1	595	70.8	8.87	2.38	1	1
NP_001011601.1	major royal jelly protein 3 precursor [Apis mellifera]	1	1	1	1	544	61.6	6.96	2.37	1	1
XP_006567256.1	cytochrome c oxidase subunit NDUFA4 [Apis mellifera]	12	1	1	1	85	9.7	9.58	2.36	1	1
XP_623809.3	U3 small nucleolar ribonucleoprotein protein IMP3 [Apis mellifera]	4	1	1	1	224	26.9	9.61	2.36	1	1
XP_006559075.1	U1 small nuclear ribonucleoprotein 70 kDa isoform X1 [Apis mellifera]	3	1	1	1	434	52.3	9.74	2.36	1	1
XP_623435.1	vacuole membrane protein 1 isoform X1 [Apis mellifera]	2	1	1	1	410	46.7	8.88	2.36	1	1
XP_006567771.1	nucleolar protein 58 [Apis mellifera]	2	1	1	1	578	65.2	8.13	2.36	1	1
XP_006560659.1	proliferation-associated protein 2G4 [Apis mellifera]	3	1	1	1	387	43.8	7.5	2.36	1	1
XP_026298373.1	polyadenylate-binding protein-interacting protein 1 isoform X1 [Apis mellifera]	2	1	1	1	508	57.7	5.4	2.36	1	1
XP_016770623.2	epidermal retinol dehydrogenase 2 [Apis mellifera]	5	1	1	1	494	55.6	9.16	2.35	1	1
XP_395299.2	translationally-controlled tumor protein homolog [Apis mellifera]	8	1	1	1	172	19.8	4.7	2.34	1	1
NP_001011587.1	60S ribosomal protein L32 [Apis mellifera]	7	1	1	1	134	15.9	11.52	2.34	1	1
XP_006567227.1	L-2-hydroxyglutarate dehydrogenase, mitochondrial isoform X1 [Apis mellifera]	3	1	1	1	454	50.7	9.14	2.33	1	1
XP_394499.4	WD repeat-containing protein 36 [Apis mellifera]	1	1	1	1	887	101	6.87	2.33	1	1
XP_623732.1	splicing factor 3B subunit 1 isoform X1 [Apis mellifera]	1	1	1	1	1315	147.6	7.01	2.33	1	1
XP_006559305.1	ras suppressor protein 1 isoform X1 [Apis mellifera]	4	1	1	1	314	36	7.96	2.33	1	1
XP_394479.4	endoplasmic reticulum lectin 1 isoform X1 [Apis mellifera]	2	1	1	1	511	58.8	6.09	2.32	1	1
XP_006566421.2	zinc finger protein ush isoform X1 [Apis mellifera]	2	1	1	1	947	101.5	8.29	2.32	1	1
XP_393701.1	probable signal peptidase complex subunit 2 [Apis mellifera]	7	1	1	1	192	21.3	6.18	2.32	1	1
XP_026297865.1	probable ATP-dependent RNA helicase kurz isoform X1 [Apis mellifera]	1	1	1	1	1196	137.2	8.87	2.31	1	1
XP_026297060.1	nucleosome assembly protein 1-like 1 isoform X1 [Apis mellifera]	3	1	1	1	387	44.4	4.48	2.31	1	1
XP_391852.2	type 1 phosphatidylinositol 4,5-bisphosphate 4-phosphatase [Apis mellifera]	4	1	1	1	253	27.3	8.4	2.31	1	1
XP_026298031.1	39S ribosomal protein L39, mitochondrial [Apis mellifera]	3	1	1	1	330	37.5	8.66	2.31	1	1
XP_016772636.1	LIM and senescent cell antigen-like-containing domain protein 1 isoform X1 [Apis mellifera]	3	1	1	1	342	39.5	7.93	2.3	1	1
XP_624378.1	rRNA 2'-O-methyltransferase fibrillarin isoform X1 [Apis mellifera]	5	1	1	1	310	32.3	10.02	2.3	1	1
XP_006559738.2	28S ribosomal protein S27, mitochondrial [Apis mellifera]	4	1	1	1	455	54.5	5.86	2.3	1	1
XP_026295520.1	E3 ubiquitin-protein ligase HERC2 [Apis mellifera]	0	1	1	1	5042	558.7	6.84	2.3	1	1
XP_026295890.1	acyl-CoA Delta(11) desaturase isoform X1 [Apis mellifera]	3	1	1	1	350	42	8.85	2.3	1	1
XP_392843.1	40S ribosomal protein S2 [Apis mellifera]	5	1	1	1	280	30.3	10.13	2.3	1	1
XP_624376.1	replication factor C subunit 3 [Apis mellifera]	4	1	1	1	355	40.6	8.95	2.3	1	1
XP_026298639.1	hydrocephalus-inducing protein [Apis mellifera]	1	1	1	1	1865	214.3	6.07	2.3	1	1
XP_026300235.1	uncharacterized protein LOC552110 [Apis mellifera]	1	1	1	1	1013	116.9	8.7	2.3	1	1
XP_001120242.1	synaptobrevin-1 [Apis mellifera]	14	1	1	1	119	13.1	8.13	2.3	1	1
NP_001192152.1	regulator of chromosome condensation [Apis mellifera]	3	1	1	1	431	46.2	7.56	2.29	1	1
XP_003250831.1	uncharacterized protein LOC100576945 [Apis mellifera]	8	1	1	1	133	15.5	8.88	2.28	1	1
XP_026301228.1	39S ribosomal protein L43, mitochondrial [Apis mellifera]	5	1	1	1	191	22.5	8.73	2.28	1	1
XP_624910.1	10 kDa heat shock protein, mitochondrial [Apis mellifera]	13	1	1	1	104	11.4	8.44	2.28	1	1
XP_001121007.2	uncharacterized protein LOC725122 isoform X1 [Apis mellifera]	1	1	1	1	670	78.2	6.83	2.28	1	1
XP_006559598.1	D-3-phosphoglycerate dehydrogenase [Apis mellifera]	3	1	1	1	513	55.9	6.98	2.27	1	1
XP_003251167.1	60S ribosomal protein L31 [Apis mellifera]	10	1	1	1	123	14.2	10.49	2.27	1	1
XP_006558732.1	transcriptional regulator ATRX homolog [Apis mellifera]	3	1	1	1	287	33.4	9.14	2.27	1	1
XP_006569827.1	myosin heavy chain, non-muscle isoform X1 [Apis mellifera]	1	1	1	1	1983	228.4	5.5	2.26	1	1
XP_396958.5	zinc finger protein 62 isoform X1 [Apis mellifera]	1	1	1	1	708	82.8	5.1	2.25	1	1
XP_392824.2	2-oxoisovalerate dehydrogenase subunit beta, mitochondrial [Apis mellifera]	2	1	1	1	374	41.5	5.71	2.25	1	1
XP_393835.1	translation initiation factor eIF-2B subunit beta [Apis mellifera]	4	1	1	1	353	39.5	5.27	2.25	1	1
XP_016767443.2	uncharacterized protein LOC726080 isoform X1 [Apis mellifera]	1	1	1	1	1554	178.4	8.53	2.23	1	1
XP_001121552.2	uncharacterized protein LOC725740 [Apis mellifera]	3	1	1	1	373	44.3	9.74	2.22	1	1
XP_016769479.1	LOW QUALITY PROTEIN: COP9 signalosome complex subunit 1 [Apis mellifera]	3	1	1	1	484	55	7.01	2.22	1	1
XP_003251758.1	eukaryotic translation initiation factor 3 subunit K [Apis mellifera]	4	1	1	1	216	24.8	5.82	2.21	1	1
XP_026300079.1	eukaryotic translation initiation factor 2 subunit 2 isoform X1 [Apis mellifera]	2	1	1	1	326	37.2	6.47	2.21	1	1
XP_001120701.2	(E3-independent) E2 ubiquitin-conjugating enzyme UBE2O [Apis mellifera]	1	1	1	1	1316	149.1	5.87	2.21	1	1
XP_001121467.2	uncharacterized protein F58A4.6 [Apis mellifera]	3	1	1	1	251	29.5	9.86	2.2	1	1
XP_016771801.1	uncharacterized protein LOC411663 isoform X1 [Apis mellifera]	3	1	1	1	429	50.3	5.69	2.2	1	1
XP_006567272.1	intraflagellar transport protein 43 homolog isoform X1 [Apis mellifera]	4	1	1	1	199	22.3	4.74	2.2	1	1
XP_006566703.1	ubiquitin conjugation factor E4 B isoform X1 [Apis mellifera]	1	1	1	1	1103	125.9	6.29	2.2	1	1
XP_006572124.1	vesicle-fusing ATPase 1 [Apis mellifera]	2	1	1	1	743	82.6	7.33	2.19	1	1
XP_006571624.1	ER membrane protein complex subunit 2-B [Apis mellifera]	4	1	1	1	289	33.8	6.99	2.19	1	1
XP_006572279.1	uncharacterized protein LOC411983 isoform X1 [Apis mellifera]	2	1	1	1	541	62	8.18	2.19	1	1
XP_016770530.1	pre-rRNA processing protein FTSJ3 [Apis mellifera]	1	1	1	1	844	98.5	9.13	2.18	1	1
XP_003250093.1	uncharacterized protein LOC100577698 [Apis mellifera]	2	1	1	1	431	46.9	5.05	2.18	1	1
XP_393789.2	electron transfer flavoprotein subunit beta [Apis mellifera]	4	1	1	1	253	27.6	6.93	2.18	1	1
XP_016769951.1	tumor protein D53 homolog isoform X1 [Apis mellifera]	3	1	1	1	368	41.6	4.97	2.17	1	1
XP_006557510.1	lipid droplet-associated hydrolase [Apis mellifera]	4	1	1	1	309	35.9	8.29	2.16	1	1
XP_016766821.1	uncharacterized protein LOC408759 isoform X1 [Apis mellifera]	1	1	1	1	712	77.2	8.75	2.16	1	1
XP_006564578.2	phospholipase A-2-activating protein [Apis mellifera]	1	1	1	1	782	86.5	6.04	2.16	1	1
XP_006570364.1	minor histocompatibility antigen H13 [Apis mellifera]	3	1	1	1	373	41.6	6.79	2.16	1	1
XP_026302101.1	ER degradation-enhancing alpha-mannosidase-like protein 3 [Apis mellifera]	1	1	1	1	1196	136.4	6.09	2.16	1	1
XP_006565324.1	COP9 signalosome complex subunit 5 isoform X1 [Apis mellifera]	3	1	1	1	358	40.2	6.44	2.15	1	1
XP_006566652.1	protein pellino isoform X1 [Apis mellifera]	2	1	1	1	465	51.1	8.34	2.14	1	1
XP_006563149.2	gamma-glutamylcyclotransferase [Apis mellifera]	6	1	1	1	176	20.4	7.49	2.14	1	1
XP_006567540.1	longitudinals lacking protein, isoforms A/B/D/L isoform X1 [Apis mellifera]	1	1	1	1	820	92.3	7.43	2.14	1	1
XP_392065.2	upstream activation factor subunit spp27 [Apis mellifera]	3	1	1	1	261	29.2	7.83	2.14	1	1
XP_026294849.1	U3 small nucleolar RNA-interacting protein 2 isoform X1 [Apis mellifera]	3	1	1	1	455	51.3	8.35	2.13	1	1
XP_396848.4	ribosome biogenesis protein WDR12 homolog isoform X1 [Apis mellifera]	2	1	1	1	423	48.1	6.37	2.13	1	1
XP_026298579.1	probable NADH dehydrogenase [ubiquinone] 1 alpha subcomplex subunit 12 [Apis mellifera]	8	1	1	1	139	16.2	9.52	2.13	1	1
XP_006565466.2	large proline-rich protein BAG6 isoform X1 [Apis mellifera]	1	1	1	1	1239	136	5.4	2.12	1	1
XP_001122218.1	histone H2B [Apis mellifera]	7	1	1	1	126	14	10.32	2.12	1	1
XP_001121718.2	retinol dehydrogenase 12 [Apis mellifera]	3	1	1	1	350	40.1	9.04	2.12	1	1
XP_026298966.1	fumarate hydratase, mitochondrial isoform X1 [Apis mellifera]	2	1	1	1	509	55.2	8.28	2.12	1	1
XP_016770097.2	E3 ubiquitin-protein ligase Su(dx) [Apis mellifera]	1	1	1	1	1086	124.8	6.62	2.11	1	1
XP_006562013.1	importin subunit alpha-3 [Apis mellifera]	2	1	1	1	516	57.3	5.17	2.11	1	1
XP_396540.4	protein spinster isoform X1 [Apis mellifera]	3	1	1	1	520	57.8	6.25	2.11	1	1
XP_006559822.1	polypeptide N-acetylgalactosaminyltransferase 5 isoform X1 [Apis mellifera]	2	1	1	1	606	69.5	7.59	2.11	1	1
XP_006569641.1	transcription initiation factor IIB isoform X1 [Apis mellifera]	3	1	1	1	343	37.9	8.48	2.11	1	1
XP_016770827.2	cytochrome P450 6AQ1 isoform X1 [Apis mellifera]	2	1	1	1	514	59.2	8.59	2.11	1	1
XP_625095.1	hydroxysteroid dehydrogenase-like protein 2 isoform X1 [Apis mellifera]	2	1	1	1	413	45.2	8.53	2.1	1	1
XP_392338.3	prosaposin isoform X1 [Apis mellifera]	1	1	1	1	887	100	5.5	2.1	1	1
XP_006570978.1	zinc finger CCCH domain-containing protein 10 [Apis mellifera]	1	1	1	1	428	47.4	8.54	2.1	1	1
XP_001120425.1	uncharacterized protein LOC724536 [Apis mellifera]	2	1	1	1	410	48	5.68	2.09	1	1
XP_003249694.1	probable elongator complex protein 3 isoform X1 [Apis mellifera]	2	1	1	1	551	63.1	8.47	2.09	1	1
XP_392465.3	RNA-binding protein squid isoform X1 [Apis mellifera]	3	1	1	1	358	38.5	7.02	2.09	1	1
NP_001157187.1	peptidoglycan-recognition protein SA precursor [Apis mellifera]	6	1	1	1	189	21.5	7.8	2.09	1	1
XP_006559448.1	uncharacterized protein LOC551991 isoform X1 [Apis mellifera]	2	1	1	1	599	68.3	9.32	2.09	1	1
NP_001229364.1	protein SGT1 homolog ecdysoneless [Apis mellifera]	2	1	1	1	644	74.1	4.97	2.09	1	1
XP_006572255.1	60S ribosomal protein L12 [Apis mellifera]	9	1	1	1	165	17.9	9.69	2.09	1	1
XP_006559642.1	uncharacterized protein CG3556 isoform X1 [Apis mellifera]	3	1	1	1	511	56.7	6.39	2.08	1	1
XP_394739.4	nicalin-1 [Apis mellifera]	2	1	1	1	555	61.9	6.65	2.08	1	1
XP_016769916.1	protein MON2 homolog isoform X1 [Apis mellifera]	1	1	1	1	1648	182.9	6.67	2.07	1	1
XP_394550.2	queuosine salvage protein [Apis mellifera]	3	1	1	1	338	39.4	6.64	2.07	1	1
XP_624787.1	V-type proton ATPase subunit e 2 [Apis mellifera]	9	1	1	1	89	10.2	8.35	2.06	1	1
XP_026299103.1	decaprenyl-diphosphate synthase subunit 2 [Apis mellifera]	2	1	1	1	413	45.9	7.39	2.06	1	1
XP_006565528.1	CD2-associated protein [Apis mellifera]	1	1	1	1	748	83.2	6.23	2.06	1	1
XP_392684.3	dihydropteridine reductase [Apis mellifera]	4	1	1	1	237	25.7	8.76	2.05	1	1
XP_026298221.1	low-density lipoprotein receptor-related protein 2 isoform X1 [Apis mellifera]	0	1	1	1	4608	515.7	5.35	2.05	1	1
XP_006570153.1	uncharacterized protein LOC551031 [Apis mellifera]	6	1	1	1	159	18.1	9.82	2.05	1	1
XP_026297810.1	tyrosine-protein kinase transmembrane receptor Ror isoform X1 [Apis mellifera]	1	1	1	1	1193	133.9	7.85	2.05	1	1
XP_392437.2	uncharacterized protein LOC408909 isoform X1 [Apis mellifera]	4	1	1	1	223	24.9	9.31	2.05	1	1
XP_394245.2	puromycin-sensitive aminopeptidase isoform X1 [Apis mellifera]	1	1	1	1	867	98.5	5.54	2.05	1	1
XP_026297130.1	glutamyl-tRNA(Gln) amidotransferase subunit B, mitochondrial isoform X1 [Apis mellifera]	2	1	1	1	527	60.4	8.7	2.05	1	1
XP_623672.1	T-complex protein 1 subunit delta [Apis mellifera]	1	1	1	1	534	57.3	7.42	2.05	1	1
XP_396879.3	mannose-1-phosphate guanyltransferase alpha-A [Apis mellifera]	2	1	1	1	420	46.3	8.22	2.04	1	1
XP_395416.4	PCI domain-containing protein 2 isoform X1 [Apis mellifera]	3	1	1	1	393	45.5	8.47	2.03	1	1
XP_006558513.3	26S proteasome non-ATPase regulatory subunit 5 [Apis mellifera]	2	1	1	1	504	56.7	4.83	2.03	1	1
NP_001167614.1	ribosomal protein L35 [Apis mellifera]	11	1	1	1	123	14.4	10.9	2.03	1	1
XP_393065.4	protein maelstrom [Apis mellifera]	2	1	1	1	481	54.9	8.56	2.03	1	1
XP_026301584.1	uncharacterized protein LOC409655 isoform X1 [Apis mellifera]	0	1	1	1	5539	625.1	7.97	2.03	1	1
XP_016771088.1	DNA replication licensing factor Mcm6 isoform X1 [Apis mellifera]	1	1	1	1	813	91.9	4.96	2.02	1	1
XP_026295088.1	uncharacterized protein LOC725893 isoform X1 [Apis mellifera]	0	1	1	1	2406	261.9	5.76	2.02	1	1
XP_026297917.1	eukaryotic translation initiation factor 2 subunit 1 [Apis mellifera]	3	1	1	1	334	37.4	4.98	2.02	1	1
XP_016771089.2	LOW QUALITY PROTEIN: glycogen debranching enzyme [Apis mellifera]	1	1	1	1	2064	237	6.61	2.02	1	1
XP_016772164.2	uncharacterized protein LOC409713 isoform X1 [Apis mellifera]	1	1	1	1	1325	150.9	5.1	2.02	1	1
XP_016768190.2	JNK-interacting protein 3 isoform X1 [Apis mellifera]	1	1	1	1	1273	142	5.24	2.02	1	1
XP_006572176.2	zinc finger protein 91 [Apis mellifera]	1	1	1	1	1975	227.6	5.35	2.01	1	1
XP_625154.1	signal recognition particle subunit SRP68 [Apis mellifera]	2	1	1	1	576	66.2	8.47	2.01	1	1
XP_392288.1	TNF receptor-associated factor 4 isoform X1 [Apis mellifera]	2	1	1	1	457	51.6	8.72	2.01	1	1
XP_006566151.2	ribosome biogenesis protein BMS1 homolog [Apis mellifera]	1	1	1	1	1219	141.8	7.68	2.01	1	1
XP_393127.4	chymotrypsin-2 [Apis mellifera]	5	1	1	1	255	28.4	6.52	2.01	1	1
XP_026301553.1	long-chain fatty acid transport protein 4 isoform X1 [Apis mellifera]	1	1	1	1	779	86.6	8.82	2	1	1
XP_006564913.1	succinate dehydrogenase cytochrome b560 subunit, mitochondrial [Apis mellifera]	6	1	1	1	174	19.2	8.88	2	1	1
XP_006558679.2	proline dehydrogenase 1, mitochondrial [Apis mellifera]	1	1	1	1	619	71.3	8.91	2	1	1
XP_394429.4	MLX-interacting protein isoform X1 [Apis mellifera]	1	1	1	1	1040	117.5	8.31	2	1	1
XP_006567474.1	WW domain-binding protein 2 isoform X1 [Apis mellifera]	4	1	1	1	295	32.6	7.08	2	1	1
XP_394527.2	polypeptide N-acetylgalactosaminyltransferase 2 isoform X1 [Apis mellifera]	1	1	1	1	571	64.8	7.91	2	1	1
XP_001120040.2	rRNA methyltransferase 3, mitochondrial [Apis mellifera]	1	1	1	1	417	48.1	9.45	2	1	1
XP_001121176.1	60S ribosomal protein L34 [Apis mellifera]	7	1	1	1	118	14.1	11.21	1.99	1	1
XP_026300696.1	uridine 5'-monophosphate synthase [Apis mellifera]	2	1	1	1	475	53	8.63	1.99	1	1
XP_026300411.1	enolase [Apis mellifera]	2	1	1	1	435	47.2	6.89	1.99	1	1
XP_026299671.1	catenin delta-2 isoform X1 [Apis mellifera]	1	1	1	1	998	110.1	8.03	1.99	1	1
XP_026299634.1	uncharacterized protein LOC100577014 [Apis mellifera]	1	1	1	1	1199	139.6	7.17	1.99	1	1
XP_392000.1	cytochrome P450 9e2 [Apis mellifera]	1	1	1	1	532	60.9	8.38	1.99	1	1
XP_001123353.2	probable enoyl-CoA hydratase, mitochondrial [Apis mellifera]	2	1	1	1	295	32.5	9.06	1.99	1	1
NP_001011640.1	take-out-like carrier protein precursor [Apis mellifera]	4	1	1	1	253	29.2	8.32	1.99	1	1
XP_006567217.2	nucleolar protein 9 [Apis mellifera]	2	1	1	1	599	69.2	8.34	1.99	1	1
XP_395378.4	ran GTPase-activating protein 1 isoform X1 [Apis mellifera]	2	1	1	1	598	65.7	4.88	1.99	1	1
XP_393374.3	xylulose kinase [Apis mellifera]	2	1	1	1	534	59.1	5.97	1.98	1	1
XP_006563283.2	apoptosis-inducing factor 1, mitochondrial [Apis mellifera]	2	1	1	1	661	74.3	8.51	1.98	1	1
XP_624060.4	regulatory-associated protein of mTOR isoform X1 [Apis mellifera]	1	1	1	1	1288	145	7.53	1.98	1	1
XP_006570503.1	GTP-binding nuclear protein Ran [Apis mellifera]	6	1	1	1	215	24.6	7.42	1.97	1	1
XP_016767523.1	28S ribosomal protein S31, mitochondrial [Apis mellifera]	5	1	1	1	170	20.7	6.4	1.97	1	1
NP_001229448.1	ubiquitin-conjugating enzyme E2 G1 [Apis mellifera]	7	1	1	1	168	19.3	5.27	1.97	1	1
XP_006566117.2	isovaleryl-CoA dehydrogenase, mitochondrial [Apis mellifera]	4	1	1	1	422	47.3	8.4	1.97	1	1
XP_001121130.1	very-long-chain 3-oxoacyl-CoA reductase [Apis mellifera]	3	1	1	1	326	35.7	9.29	1.97	1	1
XP_394885.1	NADH dehydrogenase [ubiquinone] iron-sulfur protein 3, mitochondrial [Apis mellifera]	8	1	1	1	261	30.5	6.06	1.96	1	1
XP_026297258.1	T-complex protein 11-like protein 1 isoform X1 [Apis mellifera]	3	1	1	1	554	62.8	5.88	1.96	1	1
XP_006560612.2	sestrin-1 isoform X1 [Apis mellifera]	1	1	1	1	948	107.6	5.83	1.96	1	1
XP_393452.4	loricrin, partial [Apis mellifera]	3	1	1	1	292	30.7	6.93	1.96	1	1
XP_016772254.2	uncharacterized protein LOC409180 isoform X1 [Apis mellifera]	3	1	1	1	481	52.8	7.83	1.95	1	1
XP_006559497.1	small nuclear ribonucleoprotein Sm D3 [Apis mellifera]	6	1	1	1	142	15.4	10.32	1.95	1	1
XP_006568251.2	probable U3 small nucleolar RNA-associated protein 11 [Apis mellifera]	3	1	1	1	253	30.4	10.11	1.95	1	1
XP_394667.3	nuclear transcription factor Y subunit B-1 isoform X1 [Apis mellifera]	5	1	1	1	229	24.5	4.55	1.95	1	1
XP_006565223.1	uncharacterized protein LOC102655824 [Apis mellifera]	3	1	2	1	548	60.9	7.53	1.95	1	1
XP_001122985.1	proliferating cell nuclear antigen [Apis mellifera]	3	1	1	1	261	29.1	4.82	1.95	1	1
XP_395563.4	AP-3 complex subunit delta-1 [Apis mellifera]	1	1	1	1	1189	135.3	7.3	1.95	1	1
XP_394981.4	tubulin gamma-2 chain [Apis mellifera]	2	1	1	1	453	51.3	6.18	1.95	1	1
XP_006571667.1	huntingtin-interacting protein 1 isoform X1 [Apis mellifera]	1	1	1	1	958	108.7	6.2	1.95	1	1
XP_625114.2	phosphoglycerate mutase 2 [Apis mellifera]	5	1	1	1	254	29	7.61	1.94	1	1
XP_625104.2	40S ribosomal protein S18 [Apis mellifera]	6	1	1	1	181	21.1	9.96	1.94	1	1
XP_026296339.1	very-long-chain enoyl-CoA reductase isoform X2 [Apis mellifera]	2	1	1	1	485	55.4	9.28	1.94	1	1
XP_006563657.1	60S ribosomal protein L26 [Apis mellifera]	6	1	1	1	148	17.4	10.86	1.94	1	1
XP_395938.2	protein king tubby [Apis mellifera]	2	1	1	1	415	47.2	6.99	1.94	1	1
XP_001122533.3	RNA polymerase I-specific transcription initiation factor RRN3 [Apis mellifera]	2	1	1	1	559	65.5	6.28	1.94	1	1
XP_026300873.1	dymeclin [Apis mellifera]	1	1	1	1	684	78.1	6.71	1.94	1	1
XP_026299395.1	ubiquitin carboxyl-terminal hydrolase 7 isoform X1 [Apis mellifera]	1	1	1	1	1111	128.2	5.48	1.94	1	1
XP_001119981.4	cytochrome P450 9e2 [Apis mellifera]	1	1	1	1	496	57.1	8.48	1.94	1	1
XP_623721.3	39S ribosomal protein L44, mitochondrial [Apis mellifera]	3	1	1	1	313	35.6	8.72	1.94	1	1
XP_392477.4	serine/threonine-protein phosphatase 2A 56 kDa regulatory subunit gamma isoform isoform X1 [Apis mellifera]	2	1	1	1	598	69.6	7.55	1.94	1	1
NP_001265259.1	Rab escort protein [Apis mellifera]	2	1	1	1	597	67.1	4.93	1.93	1	1
XP_006568403.1	lisH domain and HEAT repeat-containing protein KIAA1468 homolog isoform X1 [Apis mellifera]	1	1	1	1	1112	124.9	5.19	1.93	1	1
XP_006566937.1	probable ATP-dependent RNA helicase DDX10 [Apis mellifera]	1	1	1	1	789	91.5	8.5	1.93	1	1
XP_006570861.2	histone H1.2 [Apis mellifera]	4	1	1	1	231	25.4	10.61	1.93	1	1
XP_026298035.1	uncharacterized protein LOC412694 [Apis mellifera]	2	1	1	1	480	53.1	6.86	1.93	1	1
XP_026299115.1	phosphoacetylglucosamine mutase [Apis mellifera]	2	1	1	1	542	60.1	6.67	1.93	1	1
XP_026301960.1	cdc42 homolog isoform X1 [Apis mellifera]	5	1	1	1	191	21.3	6.55	1.93	1	1
XP_026302270.1	GRIP and coiled-coil domain-containing protein 1 [Apis mellifera]	1	1	1	1	646	75.7	8.1	1.93	1	1
XP_026299940.1	myosin heavy chain 95F isoform X1 [Apis mellifera]	1	1	1	1	1263	146.4	8.85	1.93	1	1
XP_397109.3	run domain Beclin-1-interacting and cysteine-rich domain-containing protein [Apis mellifera]	1	1	1	1	942	108.3	7.77	1.93	1	1
XP_624484.1	proteasome assembly chaperone 1 [Apis mellifera]	5	1	1	1	240	27.4	5.22	1.93	1	1
XP_006558342.1	major facilitator superfamily domain-containing protein 6 isoform X1 [Apis mellifera]	2	1	1	1	530	59.1	7.47	1.93	1	1
XP_006572339.1	IST1 homolog isoform X1 [Apis mellifera]	2	1	1	1	357	40.6	5.44	1.93	1	1
XP_006557579.1	ubiquitin-protein ligase E3A isoform X1 [Apis mellifera]	2	1	1	1	863	96.7	5.08	1.92	1	1
XP_397155.4	ATP synthase mitochondrial F1 complex assembly factor 2 [Apis mellifera]	4	1	1	1	265	31	8.9	1.92	1	1
XP_394968.3	sperm-associated antigen 6 isoform X1 [Apis mellifera]	1	1	1	1	535	58.5	6.57	1.92	1	1
XP_624062.4	argininosuccinate lyase isoform X1 [Apis mellifera]	2	1	1	1	464	53.1	7.01	1.92	1	1
XP_016770756.1	glycoprotein 3-alpha-L-fucosyltransferase A isoform X1 [Apis mellifera]	2	1	1	1	436	51.6	9.36	1.92	1	1
XP_006565726.1	uncharacterized Golgi apparatus membrane protein-like protein CG5021 isoform X1 [Apis mellifera]	4	1	1	1	215	24.4	8.7	1.92	1	1
XP_026297101.1	trypsin-7-like [Apis mellifera]	4	1	1	1	258	28.4	9.38	1.92	1	1
XP_006568824.1	RNA-binding protein squid [Apis mellifera]	4	1	1	1	296	33.5	8.85	1.92	1	1
XP_026297975.1	glutathione synthetase isoform X1 [Apis mellifera]	1	1	1	1	721	83.6	6.64	1.92	1	1
XP_026296376.1	metastasis-associated protein MTA3 isoform X1 [Apis mellifera]	1	1	1	1	924	102.7	9.36	1.92	1	1
XP_026296072.1	nucleolar complex protein 2 homolog isoform X1 [Apis mellifera]	1	1	1	1	727	85.3	8.7	1.92	1	1
NP_001011583.1	chemosensory protein 3 precursor [Apis mellifera]	8	1	1	1	130	14.9	7.68	1.92	1	1
XP_624824.3	ADP-ribosylation factor-like protein 8B-A [Apis mellifera]	5	1	1	1	186	21.3	7.3	1.92	1	1
XP_623573.2	U11/U12 small nuclear ribonucleoprotein 35 kDa protein [Apis mellifera]	7	1	1	1	206	23.8	9.7	1.91	1	1
XP_006569306.1	BTB/POZ domain-containing adapter for CUL3-mediated RhoA degradation protein 3 isoform X1 [Apis mellifera]	5	1	1	1	292	33.1	7.18	1.91	1	1
XP_016767277.1	phosphatidylinositide phosphatase SAC1 [Apis mellifera]	2	1	1	1	584	67.3	8.57	1.91	1	1
XP_026299374.1	7SK snRNA methylphosphate capping enzyme isoform X1 [Apis mellifera]	1	1	1	1	837	95.5	8.97	1.91	1	1
XP_624232.2	stromal cell-derived factor 2-like protein 1 [Apis mellifera]	6	1	1	1	221	24.9	8.41	1.91	1	1
XP_006557271.1	transmembrane protein 41B isoform X1 [Apis mellifera]	3	1	1	1	264	29.8	9.28	1.91	1	1
XP_006559495.3	intraflagellar transport protein 172 homolog [Apis mellifera]	0	1	1	1	1735	194.5	5.48	1.91	1	1
XP_001120132.1	histone H3 [Apis mellifera]	5	1	1	1	136	15.4	11.27	1.91	1	1
XP_026297294.1	uncharacterized protein DDB_G0283697 isoform X1 [Apis mellifera]	1	1	1	1	863	98	7.84	1.91	1	1
XP_006564274.1	uncharacterized protein LOC725171 [Apis mellifera]	3	1	1	1	229	26.5	10.02	1.9	1	1
XP_006562600.2	digestive cysteine proteinase 1 [Apis mellifera]	1	1	1	1	549	62.6	6.61	1.9	1	1
NP_001167613.1	cuticular protein precursor [Apis mellifera]	3	1	1	1	249	24.5	9.26	1.9	1	1
XP_396294.3	sorting nexin-8 isoform X1 [Apis mellifera]	2	1	1	1	516	58.3	8.07	1.9	1	1
XP_026299011.1	dopamine N-acetyltransferase [Apis mellifera]	5	1	1	1	216	24.8	5.71	1.9	1	1
XP_006571876.3	uncharacterized protein LOC100576748 [Apis mellifera]	9	1	1	1	143	16.2	8.25	1.9	1	1
XP_026300645.1	coiled-coil domain-containing protein 47 isoform X2 [Apis mellifera]	3	1	1	1	476	54.8	5.88	1.9	1	1
XP_006563494.1	uncharacterized protein LOC102653894 [Apis mellifera]	2	1	1	1	449	52.3	7.17	1.9	1	1
XP_016771904.2	MATH and LRR domain-containing protein PFE0570w, partial [Apis mellifera]	0	1	1	1	1424	163.5	5.95	1.9	1	1
XP_016768511.2	putative aminopeptidase-2 [Apis mellifera]	0	1	1	1	2685	311	5.82	1.9	1	1
