## Supplementary Datasets for "A Hymenoptera-restricted gene mediating ant castes co-opts deeply conserved machinery to control organ size": Bombus_terrestris_His-Torch_pulldown_unique_proteins.xlsx

### Sheet: Bombus_terrestris_His-Torch
Accession	Description	Coverage [%]	# Peptides	# PSMs	# Unique Peptides	# AAs	MW [kDa]	calc. pI	Score Sequest HT: Sequest HT	# Peptides (by Search Engine): Sequest HT	# Protein Groups
XP_003396730.2	uncharacterized protein LOC100645125 [Bombus terrestris]	7	4	8	4	492	55.4	9.42	18.65	4	1
XP_048261887.1	tropomyosin Per a 7.0102 isoform X13 [Bombus terrestris]	24	6	6	5	285	32.8	4.79	13.11	6	1
XP_003399883.1	40S ribosomal protein S3a [Bombus terrestris]	18	5	5	5	267	30	9.66	11.64	5	1
XP_048262981.1	titin isoform X6 [Bombus terrestris]	0	4	5	1	19549	2217.2	5.3	11.11	4	1
XP_048265890.1	40S ribosomal protein S6-like [Bombus terrestris]	18	4	4	4	251	28.8	10.7	9.89	4	1
XP_012167226.2	putative aldehyde dehydrogenase family 7 member A1 homolog [Bombus terrestris]	8	4	4	4	529	57.1	8.34	8.3	4	1
XP_012172354.1	tubulin polymerization-promoting protein homolog [Bombus terrestris]	15	3	3	3	234	25.3	8.92	7.67	3	1
XP_003398713.1	60S ribosomal protein L17 [Bombus terrestris]	12	2	3	2	185	21.3	10.17	7.46	2	1
XP_012169463.3	alaserpin isoform X1 [Bombus terrestris]	6	2	3	2	405	45.3	5.67	7.06	2	1
XP_012174450.1	fructose-bisphosphate aldolase isoform X1 [Bombus terrestris]	4	3	3	3	366	39.7	8.06	6.97	3	1
XP_003395379.1	40S ribosomal protein S16 [Bombus terrestris]	15	3	3	3	148	16.9	10.18	6.37	3	1
XP_048267472.1	talin isoform X1 [Bombus terrestris]	1	3	3	3	2447	263.8	6.19	6.16	3	1
XP_012176698.2	prosaposin [Bombus terrestris]	1	1	2	1	931	104	5.29	5.11	1	1
XP_003394456.1	cyclin-Q isoform X1 [Bombus terrestris]	8	2	2	2	271	31.2	5.99	4.68	2	1
XP_012172894.2	uncharacterized protein LOC100643911 isoform X1 [Bombus terrestris]	3	2	2	2	1221	138.1	7.64	4.64	2	1
XP_003392945.1	60S ribosomal protein L21 [Bombus terrestris]	9	2	2	2	159	18.3	10.56	4.53	2	1
XP_048262725.1	teneurin-a isoform X1 [Bombus terrestris]	1	2	2	2	2912	321.5	6.95	4.48	2	1
XP_020718585.2	hexokinase-1 isoform X1 [Bombus terrestris]	2	2	2	2	470	52.2	5.55	4.45	2	1
XP_012172830.1	phosphate carrier protein, mitochondrial isoform X1 [Bombus terrestris]	6	2	2	2	354	39.2	9.09	4.4	2	1
XP_048260458.1	probable serine/threonine-protein kinase DDB_G0282963 [Bombus terrestris]	2	1	2	1	399	46.1	9.69	4.3	1	1
XP_003393070.1	60S ribosomal protein L18a [Bombus terrestris]	10	2	2	2	177	21	10.61	4.29	2	1
XP_012166347.1	cyclin-dependent kinase 10 isoform X1 [Bombus terrestris]	5	2	2	2	410	46.4	8.51	4.18	2	1
XP_048270566.1	protein split ends isoform X1 [Bombus terrestris]	0	1	1	1	4850	533.1	7.34	4.17	1	1
XP_003398736.3	26S proteasome non-ATPase regulatory subunit 2 [Bombus terrestris]	2	2	2	2	892	98.6	5.57	4.11	2	1
XP_003399667.1	ras-related protein Rab-14 [Bombus terrestris]	11	2	2	2	218	24.3	6.68	4.05	2	1
XP_003400001.1	MAP kinase-interacting serine/threonine-protein kinase 1 [Bombus terrestris]	2	1	2	1	526	58.9	6.38	4.03	1	1
XP_012165932.1	eukaryotic translation initiation factor 3 subunit I [Bombus terrestris]	7	2	2	2	326	36.6	6.8	4.01	2	1
XP_003397815.1	beta-hexosaminidase subunit beta [Bombus terrestris]	4	2	2	2	550	61.9	7.18	4	2	1
XP_003396865.1	puromycin-sensitive aminopeptidase isoform X1 [Bombus terrestris]	2	2	2	2	867	98.4	5.35	3.99	2	1
XP_012164442.1	eukaryotic translation initiation factor 3 subunit J [Bombus terrestris]	11	2	2	2	236	27.2	4.89	3.98	2	1
XP_048264500.1	60S ribosomal protein L35a isoform X1 [Bombus terrestris]	9	2	2	2	169	19.4	10.92	3.98	2	1
XP_003395180.1	tubulin beta-1 chain [Bombus terrestris]	5	2	2	2	447	50.1	4.86	3.96	2	1
XP_003396392.1	eukaryotic translation initiation factor 3 subunit A [Bombus terrestris]	1	2	2	2	1089	128.4	8.84	3.94	2	1
XP_012166771.2	uncharacterized protein LOC100643368 isoform X1 [Bombus terrestris]	1	2	2	2	2450	265.8	8.82	3.88	2	1
XP_003402266.1	peptidyl-prolyl cis-trans isomerase [Bombus terrestris]	5	1	1	1	209	22.8	9.52	3.49	1	1
XP_003393852.1	programmed cell death protein 6 isoform X1 [Bombus terrestris]	6	1	1	1	190	22	4.82	3.36	1	1
XP_012169278.1	protein eiger isoform X1 [Bombus terrestris]	3	1	1	1	527	60.3	7.12	3.32	1	1
XP_012165120.1	nucleoside diphosphate kinase [Bombus terrestris]	8	1	1	1	171	19.2	8.57	3.28	1	1
XP_003402036.2	glycine-rich cell wall structural protein [Bombus terrestris]	15	1	1	1	89	9	6.79	3.26	1	1
XP_012168733.3	uncharacterized protein LOC100647490 isoform X1 [Bombus terrestris]	2	1	1	1	668	77.3	7.14	2.99	1	1
XP_048262403.1	flexible cuticle protein 12 [Bombus terrestris]	18	1	1	1	107	11.5	4.87	2.94	1	1
XP_003396284.2	uncharacterized protein LOC100649576 isoform X1 [Bombus terrestris]	1	1	1	1	1299	144.1	5.53	2.87	1	1
XP_048261802.1	NPC intracellular cholesterol transporter 2-like isoform X1 [Bombus terrestris]	11	1	1	1	156	16.9	7.99	2.85	1	1
XP_003395667.1	ecdysteroid-regulated 16 kDa protein [Bombus terrestris]	5	1	1	1	156	16.8	7.15	2.82	1	1
XP_003399916.1	plexin domain-containing protein 2 [Bombus terrestris]	2	1	1	1	653	73.7	6.58	2.81	1	1
XP_048263169.1	peptidyl-prolyl cis-trans isomerase 5 [Bombus terrestris]	4	1	1	1	206	22.7	9.16	2.81	1	1
XP_003398832.1	uncharacterized protein LOC100645018 [Bombus terrestris]	6	1	1	1	232	26.9	7.36	2.79	1	1
XP_003402160.1	electron transfer flavoprotein subunit alpha, mitochondrial [Bombus terrestris]	6	1	1	1	333	35	8.62	2.77	1	1
XP_012167832.1	nucleoprotein TPR [Bombus terrestris]	1	1	1	1	2378	268.4	5.02	2.74	1	1
XP_048260287.1	rap1 GTPase-activating protein 1 isoform X4 [Bombus terrestris]	2	1	1	1	775	84.7	7.11	2.72	1	1
XP_020721991.2	uncharacterized protein LOC100645139 isoform X1 [Bombus terrestris]	0	1	1	1	3807	431.4	9.2	2.69	1	1
XP_003397817.2	flocculation protein FLO11-like [Bombus terrestris]	2	1	1	1	585	62.3	6.38	2.62	1	1
XP_012164036.1	protein O-mannosyl-transferase 2 [Bombus terrestris]	2	1	1	1	725	83	7.96	2.6	1	1
XP_012175232.1	S-adenosylmethionine synthase isoform X2 [Bombus terrestris]	2	1	1	1	404	44.7	6.43	2.6	1	1
XP_003393401.3	mitochondrial inner membrane protease ATP23 homolog [Bombus terrestris]	4	1	1	1	255	29.5	7.75	2.59	1	1
XP_003394552.1	CBP80/20-dependent translation initiation factor isoform X1 [Bombus terrestris]	4	1	1	1	455	51.2	9.25	2.58	1	1
XP_012164669.2	alpha-glucosidase [Bombus terrestris]	2	1	1	1	575	65.6	6.87	2.57	1	1
XP_048269530.1	transmembrane emp24 domain-containing protein bai isoform X1 [Bombus terrestris]	4	1	1	1	212	24.7	8.19	2.56	1	1
XP_003400153.1	39S ribosomal protein L53, mitochondrial [Bombus terrestris]	8	1	1	1	152	17	10.13	2.55	1	1
XP_048269465.1	dnaJ homolog subfamily B member 6 isoform X1 [Bombus terrestris]	5	1	1	1	327	37.3	9.72	2.55	1	1
XP_012176113.1	protein transport protein Sec31A isoform X1 [Bombus terrestris]	1	1	1	1	1244	137.9	6.44	2.55	1	1
XP_012165037.1	3-ketodihydrosphingosine reductase [Bombus terrestris]	3	1	1	1	333	36.6	8.48	2.55	1	1
XP_003394044.1	enhancer of mRNA-decapping protein 3 [Bombus terrestris]	2	1	1	1	461	50.5	8.02	2.54	1	1
XP_003395819.1	26S proteasome regulatory subunit 4 [Bombus terrestris]	3	1	1	1	440	49.2	6.76	2.51	1	1
XP_003398978.1	60S ribosomal protein L32 [Bombus terrestris]	6	1	1	1	134	15.9	11.62	2.5	1	1
XP_003400260.1	serine/arginine repetitive matrix protein 2 isoform X1 [Bombus terrestris]	1	1	1	1	1270	144.8	9.82	2.47	1	1
XP_003395499.1	ester hydrolase C11orf54 homolog isoform X1 [Bombus terrestris]	4	1	1	1	319	35.1	6.96	2.46	1	1
XP_048262063.1	papilin isoform X1 [Bombus terrestris]	0	1	1	1	2875	313.1	4.67	2.45	1	1
XP_003402231.2	fibrillin-1 isoform X1 [Bombus terrestris]	1	1	1	1	1566	172.6	5.25	2.45	1	1
XP_012170298.1	chromobox protein homolog 1 [Bombus terrestris]	6	1	1	1	186	21.2	5.76	2.45	1	1
XP_020721055.1	6-phosphofructo-2-kinase/fructose-2,6-bisphosphatase 1 isoform X1 [Bombus terrestris]	2	1	1	1	466	54	7.17	2.43	1	1
XP_003396214.1	glucosamine-6-phosphate isomerase [Bombus terrestris]	4	1	1	1	281	31.9	6.29	2.42	1	1
XP_020719691.2	uncharacterized protein LOC100650079 [Bombus terrestris]	1	1	1	1	2030	226.5	8.37	2.41	1	1
XP_012164464.1	probable 26S proteasome non-ATPase regulatory subunit 3 [Bombus terrestris]	3	1	1	1	495	56.8	8.12	2.37	1	1
XP_048262435.1	cleavage and polyadenylation specificity factor subunit 6 isoform X1 [Bombus terrestris]	2	1	1	1	805	88.4	9.31	2.37	1	1
XP_048267323.1	segment polarity protein dishevelled homolog DVL-3 isoform X1 [Bombus terrestris]	3	1	1	1	706	77.9	6.58	2.35	1	1
XP_003399213.2	venom dipeptidyl peptidase 4 isoform X1 [Bombus terrestris]	1	1	1	1	778	88.7	6.43	2.35	1	1
XP_012175299.1	modular serine protease [Bombus terrestris]	2	1	1	1	651	70.9	6.21	2.35	1	1
XP_003403150.2	beta-ureidopropionase [Bombus terrestris]	4	1	1	1	391	44.2	6.46	2.35	1	1
XP_003394930.1	proteasome subunit beta type-5 [Bombus terrestris]	5	1	1	1	282	31.4	7.15	2.33	1	1
XP_003394174.1	surfeit locus protein 4 homolog [Bombus terrestris]	4	1	1	1	270	30.5	8.16	2.33	1	1
XP_003393536.2	chymotrypsin-1-like [Bombus terrestris]	4	1	1	1	279	30.7	8.65	2.33	1	1
XP_003403166.1	60S ribosomal protein L35 [Bombus terrestris]	7	1	1	1	123	14.5	10.8	2.3	1	1
XP_003396800.1	endothelial differentiation-related factor 1 homolog [Bombus terrestris]	7	1	1	1	147	16.2	10.23	2.3	1	1
XP_048268935.1	AP-1 complex subunit beta-1 isoform X1 [Bombus terrestris]	1	1	1	1	955	105.9	5.33	2.29	1	1
XP_003401310.3	cytosolic purine 5'-nucleotidase isoform X1 [Bombus terrestris]	2	1	1	1	641	74.3	7.46	2.29	1	1
XP_012163419.1	dnaJ homolog subfamily A member 1 [Bombus terrestris]	3	1	1	1	398	44.6	6.61	2.26	1	1
XP_012168956.1	protein kinase C and casein kinase substrate in neurons protein 2 isoform X1 [Bombus terrestris]	3	1	1	1	490	56.3	5.57	2.25	1	1
XP_048265083.1	inositol-3-phosphate synthase 1-B isoform X1 [Bombus terrestris]	2	1	1	1	522	58.4	6.55	2.24	1	1
XP_003402856.2	aspartate aminotransferase, mitochondrial isoform X2 [Bombus terrestris]	2	1	1	1	427	48.3	8.85	2.24	1	1
XP_012174873.1	stromal cell-derived factor 2-like protein 1 [Bombus terrestris]	3	1	1	1	221	24.7	7.9	2.23	1	1
XP_012175168.1	alanine aminotransferase 1 [Bombus terrestris]	2	1	1	1	543	60.7	8.88	2.23	1	1
XP_003402669.1	rab GDP dissociation inhibitor beta [Bombus terrestris]	3	1	1	1	442	49.7	5.58	2.22	1	1
XP_048264142.1	40S ribosomal protein S15 [Bombus terrestris]	5	1	1	1	147	16.9	10.37	2.2	1	1
XP_012169270.2	uncharacterized protein LOC100643705 [Bombus terrestris]	1	1	1	1	1373	153.3	5.31	2.2	1	1
XP_003393496.1	probable small nuclear ribonucleoprotein Sm D2 [Bombus terrestris]	8	1	1	1	120	13.6	9.99	2.2	1	1
XP_012174509.1	peptidyl-prolyl cis-trans isomerase Fkbp12 [Bombus terrestris]	13	1	1	1	109	11.8	7.28	2.2	1	1
XP_003402984.2	dihydrolipoyllysine-residue acetyltransferase component of pyruvate dehydrogenase complex, mitochondrial [Bombus terrestris]	2	1	1	1	597	64.3	6.15	2.2	1	1
XP_012169552.1	troponin C, isoallergen Bla g 6.0301 isoform X1 [Bombus terrestris]	5	1	1	1	159	18.1	4.16	2.18	1	1
XP_003395440.1	N-acetylgalactosaminyltransferase 6 [Bombus terrestris]	2	1	1	1	610	70.3	8.21	2.17	1	1
XP_003392999.1	mitochondrial import inner membrane translocase subunit TIM50-C [Bombus terrestris]	3	1	1	1	387	45.4	7.27	2.16	1	1
XP_048262010.1	maternal protein tudor isoform X1 [Bombus terrestris]	0	1	1	1	2361	268.4	5.77	2.16	1	1
XP_012168054.1	cytochrome c1, heme protein, mitochondrial [Bombus terrestris]	5	1	1	1	310	34.7	8.25	2.16	1	1
XP_048261868.1	leupaxin isoform X1 [Bombus terrestris]	2	1	1	1	575	64.2	7.06	2.16	1	1
XP_003398648.1	EH domain-binding protein 1 isoform X1 [Bombus terrestris]	1	1	1	1	954	108.9	5.78	2.15	1	1
XP_003402792.1	general odorant-binding protein 56d [Bombus terrestris]	13	1	1	1	136	14.8	5.64	2.14	1	1
XP_012172174.1	phosphatidylinositol 4-kinase type 2-alpha isoform X1 [Bombus terrestris]	2	1	1	1	466	53.4	7.11	2.14	1	1
XP_012174519.1	adenylosuccinate synthetase [Bombus terrestris]	2	1	1	1	450	49.2	7.46	2.11	1	1
XP_003393581.1	39S ribosomal protein L13, mitochondrial [Bombus terrestris]	6	1	1	1	178	21.1	9.5	2.11	1	1
XP_048261222.1	glycoprotein 3-alpha-L-fucosyltransferase A isoform X1 [Bombus terrestris]	2	1	1	1	481	56.6	8.9	2.11	1	1
XP_048265530.1	nucleolar protein 58-like [Bombus terrestris]	2	1	1	1	582	65.8	8.35	2.11	1	1
XP_003399057.2	UDP-N-acetylhexosamine pyrophosphorylase [Bombus terrestris]	2	1	1	1	469	52.5	6.33	2.11	1	1
XP_012164880.2	RNA cytidine acetyltransferase [Bombus terrestris]	1	1	1	1	1011	114.8	8.41	2.1	1	1
XP_003399527.1	endoplasmic reticulum transmembrane helix translocase [Bombus terrestris]	1	1	1	1	1163	130.1	7.97	2.1	1	1
XP_003399707.1	60S ribosomal protein L36 [Bombus terrestris]	8	1	1	1	115	13.4	11.47	2.1	1	1
XP_048263463.1	uncharacterized protein LOC105665629 isoform X1 [Bombus terrestris]	8	1	1	1	177	19.9	7.65	2.09	1	1
XP_012164219.1	40S ribosomal protein S11 [Bombus terrestris]	6	1	1	1	155	18.1	10.93	2.09	1	1
XP_012171521.1	uncharacterized protein LOC105666460 [Bombus terrestris]	4	1	1	1	319	36.7	6.62	2.08	1	1
XP_012169397.1	zinc finger matrin-type protein CG9776 isoform X1 [Bombus terrestris]	1	1	1	1	1224	141.3	8.95	2.08	1	1
XP_012170151.1	triosephosphate isomerase [Bombus terrestris]	4	1	1	1	247	26.8	7.42	2.07	1	1
XP_020720614.1	14-3-3 protein zeta isoform X2 [Bombus terrestris]	4	1	1	1	247	28.1	4.89	2.07	1	1
XP_048265270.1	UDP-glucose:glycoprotein glucosyltransferase isoform X1 [Bombus terrestris]	1	1	1	1	1535	175.9	5.49	2.07	1	1
XP_012174019.1	protein-L-isoaspartate(D-aspartate) O-methyltransferase isoform X1 [Bombus terrestris]	4	1	1	1	246	26.7	7.56	2.06	1	1
XP_012176252.2	uncharacterized protein LOC100650841 [Bombus terrestris]	2	1	1	1	617	70	6.05	2.05	1	1
XP_012168653.1	elongation factor Tu, mitochondrial [Bombus terrestris]	2	1	1	1	467	51.8	8.31	2.04	1	1
XP_012175035.1	xanthine dehydrogenase/oxidase isoform X1 [Bombus terrestris]	1	1	1	1	1273	141.1	7.21	2.03	1	1
XP_012174102.2	intraflagellar transport protein 43 homolog isoform X1 [Bombus terrestris]	4	1	1	1	197	22	4.83	2.03	1	1
XP_003402217.1	cathepsin L [Bombus terrestris]	4	1	1	1	343	38.4	6.9	2.03	1	1
XP_012164850.2	protein mesh isoform X1 [Bombus terrestris]	1	1	1	1	1334	153.8	5.86	2.03	1	1
XP_020720686.2	phosphotriesterase-related protein [Bombus terrestris]	3	1	1	1	350	40	6.09	2.02	1	1
XP_003394099.1	elongation factor 1-beta' [Bombus terrestris]	4	1	1	1	220	24.7	4.77	2.02	1	1
XP_020723615.1	NEDD8-activating enzyme E1 regulatory subunit isoform X1 [Bombus terrestris]	1	1	1	1	538	60.9	5.17	2.02	1	1
XP_048266619.1	WASH complex subunit 2 isoform X1 [Bombus terrestris]	0	1	1	1	1625	179.3	4.77	2.01	1	1
XP_012165957.1	haloacid dehalogenase-like hydrolase domain-containing 5 [Bombus terrestris]	3	1	1	1	395	44.2	8.29	2.01	1	1
XP_003399924.1	methionine aminopeptidase 1 [Bombus terrestris]	3	1	1	1	377	42.2	6.95	2.01	1	1
XP_048264072.1	uncharacterized protein LOC100644421 isoform X1 [Bombus terrestris]	0	1	1	1	2967	329.5	6.16	2.01	1	1
XP_003401329.1	V-type proton ATPase subunit B [Bombus terrestris]	2	1	1	1	495	55.2	5.68	1.99	1	1
XP_020720393.1	ras-related protein Rab-7a [Bombus terrestris]	5	1	1	1	207	23.2	6.06	1.99	1	1
XP_012172491.2	mannosyl-oligosaccharide glucosidase GCS1 isoform X1 [Bombus terrestris]	1	1	1	1	831	96	8.4	1.99	1	1
XP_003401182.2	pupal cuticle protein C1B [Bombus terrestris]	10	1	1	1	129	13.1	9.25	1.99	1	1
XP_048268621.1	protein PTCD3 homolog, mitochondrial isoform X1 [Bombus terrestris]	2	1	1	1	706	82.5	6.95	1.98	1	1
XP_003401419.3	uncharacterized protein LOC100645350 isoform X1 [Bombus terrestris]	1	1	1	1	1258	140.8	6.33	1.97	1	1
XP_003396046.2	putative protein FAM10A4 [Bombus terrestris]	5	1	1	1	378	42.6	5.19	1.97	1	1
XP_012170606.1	proteasome subunit beta type-6 isoform X1 [Bombus terrestris]	4	1	1	1	232	25.1	5.41	1.97	1	1
XP_012163280.1	nidogen isoform X1 [Bombus terrestris]	1	1	1	1	1403	153.4	4.89	1.97	1	1
XP_020720012.1	glycerol-3-phosphate dehydrogenase [NAD(+)], cytoplasmic isoform X1 [Bombus terrestris]	4	1	1	1	368	40.5	6.54	1.97	1	1
XP_048267566.1	host cell factor isoform X1 [Bombus terrestris]	2	1	1	1	1557	167.2	5.21	1.97	1	1
XP_012176382.1	copper chaperone for superoxide dismutase isoform X1 [Bombus terrestris]	5	1	1	1	268	28.7	6.54	1.97	1	1
XP_003395075.1	glutathione S-transferase [Bombus terrestris]	5	1	1	1	207	23.9	8.44	1.96	1	1
XP_012166420.1	39S ribosomal protein L39, mitochondrial [Bombus terrestris]	3	1	1	1	328	37.2	8.05	1.96	1	1
XP_048261249.1	transmembrane 9 superfamily member 2 isoform X1 [Bombus terrestris]	1	1	1	1	662	76.1	7.77	1.96	1	1
XP_003394758.1	N-acetylneuraminate lyase isoform X1 [Bombus terrestris]	3	1	1	1	310	33.5	7.03	1.96	1	1
XP_003399016.1	NECAP-like protein CG9132 isoform X1 [Bombus terrestris]	5	1	1	1	244	27.3	8.06	1.95	1	1
XP_048270386.1	uncharacterized protein LOC100646214 isoform X1 [Bombus terrestris]	1	1	1	1	987	112.1	5.68	1.95	1	1
XP_003395006.2	xylulose kinase [Bombus terrestris]	2	1	1	1	537	59.3	6.28	1.95	1	1
XP_003398176.2	carbonyl reductase [NADPH] 1 [Bombus terrestris]	5	1	1	1	276	30.9	7.11	1.95	1	1
XP_012167878.1	protein catecholamines up isoform X1 [Bombus terrestris]	2	1	1	1	407	45.6	6.46	1.94	1	1
XP_012167430.2	flagellar radial spoke protein 2-like [Bombus terrestris]	5	1	1	1	262	27.9	9.32	1.94	1	1
XP_048262075.1	FGGY carbohydrate kinase domain-containing protein isoform X1 [Bombus terrestris]	3	1	1	1	545	59.9	7.06	1.94	1	1
XP_048266714.1	uncharacterized protein LOC100650455 isoform X1 [Bombus terrestris]	1	1	1	1	865	95.1	6.61	1.93	1	1
XP_048265410.1	uncharacterized protein LOC100644896 [Bombus terrestris]	1	1	1	1	1304	149	7.36	1.93	1	1
XP_003395809.2	DNA damage-binding protein 1 [Bombus terrestris]	1	1	1	1	1176	130.4	5.66	1.92	1	1
XP_012175364.1	MAP7 domain-containing protein 1 isoform X1 [Bombus terrestris]	1	1	1	1	1235	137	8.81	1.92	1	1
XP_003394705.1	60S ribosomal protein L27 [Bombus terrestris]	5	1	1	1	134	16	10.59	1.91	1	1
XP_003394637.2	fatty-acid amide hydrolase 2-A isoform X1 [Bombus terrestris]	2	1	1	1	551	61.7	8.35	1.91	1	1
XP_020719083.2	cytoplasmic dynein 2 heavy chain 1 [Bombus terrestris]	0	1	1	1	4102	457.8	6.46	1.91	1	1
XP_012167594.1	reticulon-1-A isoform X3 [Bombus terrestris]	4	1	1	1	243	27.1	6.99	1.91	1	1
XP_048265673.1	carnitine O-palmitoyltransferase 1, liver isoform isoform X1 [Bombus terrestris]	1	1	1	1	798	91.7	8.38	1.91	1	1
XP_003393181.1	60S ribosomal protein L13a [Bombus terrestris]	5	1	1	1	204	23.4	11.25	1.91	1	1
XP_003402135.1	T-complex protein 1 subunit theta [Bombus terrestris]	2	1	1	1	544	59.1	5.66	1.9	1	1
XP_048262991.1	titin homolog isoform X1 [Bombus terrestris]	0	1	1	1	10501	1191.4	5.01	1.9	1	1
XP_048260765.1	alanine--glyoxylate aminotransferase 2-like [Bombus terrestris]	2	1	1	1	485	53.9	7.36	1.9	1	1
