## Supplementary Datasets for "A Hymenoptera-restricted gene mediating ant castes co-opts deeply conserved machinery to control organ size": Vespa_velutina_His-Torch_pulldown_unique_proteins.xlsx

### Sheet: Vespa_velutina_His-Torch
Accession	Description	Coverage [%]	# Peptides	# PSMs	# Unique Peptides	# AAs	MW [kDa]	calc. pI	Score Sequest HT: Sequest HT	# Peptides (by Search Engine): Sequest HT	# Protein Groups
XP_047363137.1	uncharacterized protein LOC124954358 isoform X1 [Vespa velutina]	41	17	51	17	325	38.7	9.96	139.49	17	1
XP_047352524.1	transketolase-like protein 2 isoform X2 [Vespa velutina]	26	19	37	19	622	67.2	7.94	91.09	19	1
XP_047354643.1	maltase 1-like [Vespa velutina]	17	10	17	1	604	70.2	6.01	43.58	10	1
XP_047346050.1	vinculin isoform X1 [Vespa velutina]	8	7	10	7	1062	117.6	6.09	26.1	7	1
XP_047349858.1	RNA 3'-terminal phosphate cyclase-like protein [Vespa velutina]	12	5	5	5	373	41.2	8.51	10.11	5	1
XP_047364555.1	histone deacetylase HDAC1 [Vespa velutina]	2	1	3	1	492	56.1	5.91	8.91	1	1
XP_047356228.1	uncharacterized protein LOC124951526 isoform X1 [Vespa velutina]	0	3	3	3	6690	726.2	6.87	8.21	3	1
XP_047355940.1	actin-related protein 10 [Vespa velutina]	12	3	4	3	373	42.4	6.89	8.02	3	1
XP_047361594.1	probable medium-chain specific acyl-CoA dehydrogenase, mitochondrial [Vespa velutina]	9	3	3	3	423	47.2	8.41	6.98	3	1
XP_047345355.1	uncharacterized protein LOC124947350 [Vespa velutina]	15	2	3	2	145	15.9	5.29	6.77	2	1
XP_047355576.1	endocuticle structural glycoprotein SgAbd-2-like [Vespa velutina]	15	2	3	2	137	14.9	4.74	6.64	2	1
XP_047358256.1	peroxisomal multifunctional enzyme type 2 [Vespa velutina]	5	3	3	3	734	80.7	8.66	6.2	3	1
XP_047364368.1	3-hydroxyacyl-CoA dehydrogenase type-2-like [Vespa velutina]	10	2	2	2	254	27.1	9.33	6.06	2	1
XP_047366003.1	metastasis-associated protein MTA3 isoform X1 [Vespa velutina]	3	2	2	2	919	102.2	9.39	5.58	2	1
XP_047348081.1	tRNA (adenine(58)-N(1))-methyltransferase catalytic subunit TRMT61A isoform X1 [Vespa velutina]	8	2	2	2	325	36.8	6.47	5.58	2	1
XP_047351207.1	chitinase-like protein EN03 [Vespa velutina]	6	2	2	2	434	48.3	7.55	5.35	2	1
XP_047344846.1	baculoviral IAP repeat-containing protein 6 isoform X1 [Vespa velutina]	0	2	2	2	4698	517.8	6.28	5.33	2	1
XP_047369698.1	prohibitin-2 [Vespa velutina]	5	2	2	2	358	39.9	9.47	5.32	2	1
XP_047360075.1	trypsin-7-like [Vespa velutina]	8	2	2	2	252	27.6	9.55	5.22	2	1
XP_047345197.1	lysine--tRNA ligase isoform X1 [Vespa velutina]	2	2	2	2	622	71.6	6.9	5.17	2	1
XP_047365913.1	short/branched chain specific acyl-CoA dehydrogenase, mitochondrial isoform X1 [Vespa velutina]	6	2	2	2	413	45.7	7.25	4.81	2	1
XP_047352687.1	bifunctional methylenetetrahydrofolate dehydrogenase/cyclohydrolase, mitochondrial isoform X1 [Vespa velutina]	6	2	2	2	340	37.2	9.47	4.79	2	1
XP_047363883.1	aldehyde dehydrogenase, mitochondrial [Vespa velutina]	5	2	2	2	510	55.7	8.06	4.77	2	1
XP_047343367.1	ADP,ATP carrier protein 2 [Vespa velutina]	6	2	2	2	300	32.9	9.69	4.54	2	1
XP_047344368.1	N-sulphoglucosamine sulphohydrolase isoform X1 [Vespa velutina]	4	2	2	2	519	60	7.28	4.54	2	1
XP_047361436.1	protein Mo25 isoform X1 [Vespa velutina]	6	2	2	2	336	39.2	7.55	4.45	2	1
XP_047346066.1	peroxidasin [Vespa velutina]	2	2	2	2	1306	148.4	6.9	4.28	2	1
XP_047344936.1	V-type proton ATPase subunit E [Vespa velutina]	4	1	2	1	226	26.2	7.42	4.24	1	1
XP_047346534.1	methanethiol oxidase [Vespa velutina]	4	2	2	2	478	54.3	6.16	4.22	2	1
XP_047348203.1	calexcitin-2 [Vespa velutina]	9	2	2	2	183	21.4	5.05	4.22	2	1
XP_047362092.1	T-complex protein 1 subunit epsilon [Vespa velutina]	3	2	2	2	546	59.7	5.81	4.2	2	1
XP_047365477.1	methylcrotonoyl-CoA carboxylase subunit alpha, mitochondrial isoform X1 [Vespa velutina]	3	2	2	2	705	79.1	7.4	4.06	2	1
XP_047343431.1	probable small nuclear ribonucleoprotein Sm D2 [Vespa velutina]	7	1	2	1	120	13.6	9.99	3.96	1	1
XP_047368399.1	dnaJ protein homolog 1 [Vespa velutina]	5	2	2	2	354	39.3	8.76	3.87	2	1
XP_047355665.1	ATP-dependent 6-phosphofructokinase isoform X1 [Vespa velutina]	2	1	1	1	804	88.6	7.25	3.3	1	1
XP_047366565.1	translin [Vespa velutina]	4	1	1	1	234	27.3	5.12	2.79	1	1
XP_047358291.1	WD repeat domain phosphoinositide-interacting protein 4-like [Vespa velutina]	4	1	1	1	344	37.8	7.78	2.73	1	1
XP_047346411.1	tRNA (guanine-N(7)-)-methyltransferase non-catalytic subunit wdr4 [Vespa velutina]	4	1	1	1	387	44.8	6.89	2.6	1	1
XP_047347134.1	D-arabinitol dehydrogenase 1-like [Vespa velutina]	3	1	1	1	339	37.6	8.24	2.58	1	1
XP_047346849.1	CDGSH iron-sulfur domain-containing protein 2 homolog [Vespa velutina]	9	1	1	1	131	14.5	8.78	2.52	1	1
XP_047349416.1	maltase A3-like [Vespa velutina]	2	1	1	1	754	85.8	5.52	2.47	1	1
XP_047366679.1	T-complex protein 1 subunit theta [Vespa velutina]	4	1	1	1	545	58.9	5.71	2.46	1	1
XP_047358802.1	probable small nuclear ribonucleoprotein Sm D1 [Vespa velutina]	11	1	1	1	123	13.5	11.44	2.44	1	1
XP_047365883.1	tubulin alpha-1 chain-like isoform X2 [Vespa velutina]	2	1	1	1	543	61.2	6.29	2.42	1	1
XP_047355587.1	spermidine synthase [Vespa velutina]	5	1	1	1	292	32.6	5.39	2.34	1	1
XP_047347034.1	phosphate carrier protein, mitochondrial isoform X1 [Vespa velutina]	3	1	1	1	354	39.3	8.84	2.32	1	1
XP_047346502.1	carnitine O-palmitoyltransferase 2, mitochondrial [Vespa velutina]	2	1	1	1	662	75.8	8.66	2.3	1	1
XP_047369458.1	B-box type zinc finger protein ncl-1-like [Vespa velutina]	1	1	1	1	972	106	6.06	2.28	1	1
XP_047352428.1	transferrin-like [Vespa velutina]	1	1	1	1	714	80	6.98	2.28	1	1
XP_047369673.1	presequence protease, mitochondrial [Vespa velutina]	1	1	1	1	1033	118.8	6.57	2.27	1	1
XP_047359759.1	ran-binding protein 9 isoform X1 [Vespa velutina]	2	1	1	1	581	64.2	6.52	2.27	1	1
XP_047355748.1	disco-interacting protein 2 isoform X1 [Vespa velutina]	1	1	1	1	2163	237.8	9.06	2.25	1	1
XP_047358540.1	activating signal cointegrator 1 isoform X1 [Vespa velutina]	3	1	1	1	525	61.3	8.41	2.24	1	1
XP_047356389.1	peritrophin-1-like [Vespa velutina]	8	1	1	1	132	15.2	5.54	2.23	1	1
XP_047368338.1	matrix metalloproteinase-14 isoform X1 [Vespa velutina]	2	1	1	1	602	66.9	6.16	2.22	1	1
XP_047360846.1	complement component 1 Q subcomponent-binding protein, mitochondrial [Vespa velutina]	4	1	1	1	268	29.9	4.92	2.22	1	1
XP_047349693.1	60S ribosomal protein L3 [Vespa velutina]	2	1	1	1	402	45.8	10.2	2.22	1	1
XP_047369025.1	coatomer subunit alpha [Vespa velutina]	1	1	1	1	1211	137.4	7.37	2.21	1	1
XP_047343034.1	40S ribosomal protein S14a [Vespa velutina]	9	1	1	1	151	16.2	10.45	2.18	1	1
XP_047371615.1	general transcription factor IIF subunit 1 [Vespa velutina]	1	1	1	1	532	60.4	8.1	2.18	1	1
XP_047364249.1	uncharacterized protein LOC124954805 [Vespa velutina]	1	1	1	1	538	60.4	6.68	2.18	1	1
XP_047348697.1	carbonic anhydrase-related protein 10-like isoform X1 [Vespa velutina]	3	1	1	1	372	40.8	5.82	2.18	1	1
XP_047343349.1	uncharacterized protein LOC124946569 [Vespa velutina]	1	1	1	1	1476	152.3	8.16	2.17	1	1
XP_047360645.1	uncharacterized protein LOC124953389 isoform X1 [Vespa velutina]	2	1	1	1	599	65.8	7.93	2.16	1	1
XP_047368611.1	uncharacterized protein LOC124956605 isoform X1 [Vespa velutina]	4	1	1	1	251	28	4.74	2.15	1	1
XP_047365880.1	mucin-3A-like isoform X1 [Vespa velutina]	0	1	1	1	1671	185.4	5.08	2.14	1	1
XP_047353748.1	YTH domain-containing protein 1 [Vespa velutina]	2	1	1	1	460	52.1	9.89	2.13	1	1
XP_047354596.1	Na(+)/H(+) exchange regulatory cofactor NHE-RF1 [Vespa velutina]	5	1	1	1	272	29.7	6.62	2.12	1	1
XP_047343668.1	venom carboxylesterase-6-like [Vespa velutina]	2	1	1	1	579	65.6	6.96	2.12	1	1
XP_047369085.1	proteasome subunit beta type-1 [Vespa velutina]	6	1	1	1	237	26.2	6.54	2.1	1	1
XP_047352734.1	AP-2 complex subunit mu [Vespa velutina]	4	1	1	1	442	49.9	9.45	2.1	1	1
XP_047345219.1	ATP synthase subunit beta, mitochondrial [Vespa velutina]	2	1	1	1	517	55.2	5.49	2.1	1	1
XP_047364828.1	ATP-citrate synthase isoform X1 [Vespa velutina]	1	1	1	1	1087	119.8	7.62	2.09	1	1
XP_047365850.1	probable fatty acid-binding protein [Vespa velutina]	10	1	1	1	134	15.1	5.4	2.09	1	1
XP_047362310.1	bifunctional 3'-phosphoadenosine 5'-phosphosulfate synthase-like [Vespa velutina]	2	1	1	1	619	69.7	8.63	2.09	1	1
XP_047350158.1	nucleoplasmin-like protein isoform X1 [Vespa velutina]	6	1	1	1	179	19.8	4.53	2.06	1	1
XP_047357997.1	dnaJ homolog shv [Vespa velutina]	2	1	1	1	364	41.3	6.1	2.06	1	1
XP_047345552.1	mannosyl-oligosaccharide glucosidase GCS1 isoform X1 [Vespa velutina]	1	1	1	1	824	95.2	8.76	2.03	1	1
XP_047361040.1	uncharacterized protein LOC124953555 isoform X1 [Vespa velutina]	0	1	1	1	2283	260.2	6.58	2.03	1	1
XP_047361515.1	tRNA (adenine(58)-N(1))-methyltransferase non-catalytic subunit TRM6 [Vespa velutina]	2	1	1	1	500	56.6	6.64	2.03	1	1
XP_047345119.1	uncharacterized protein LOC124947258 [Vespa velutina]	0	1	1	1	3100	352.4	5.95	2	1	1
XP_047344882.1	uncharacterized protein LOC124947161 [Vespa velutina]	3	1	1	1	377	43.5	9.01	2	1	1
XP_047357699.1	UPF0047 protein YjbQ [Vespa velutina]	6	1	1	1	170	18.9	6.62	2	1	1
XP_047358920.1	pre-mRNA-processing factor 6 [Vespa velutina]	1	1	1	1	931	105.2	7.47	1.99	1	1
XP_047343729.1	F-actin-capping protein subunit beta [Vespa velutina]	4	1	1	1	273	30.8	5.72	1.99	1	1
XP_047367520.1	cartilage oligomeric matrix protein isoform X1 [Vespa velutina]	1	1	1	1	1106	125.2	5	1.98	1	1
XP_047369941.1	ornithine aminotransferase, mitochondrial-like [Vespa velutina]	2	1	1	1	435	48.6	8.34	1.98	1	1
XP_047345123.1	laminin subunit alpha isoform X1 [Vespa velutina]	0	1	1	1	3666	407.2	5.25	1.98	1	1
XP_047350196.1	leukotriene A-4 hydrolase [Vespa velutina]	2	1	1	1	618	70.3	5.53	1.98	1	1
XP_047350332.1	RNA-binding protein 5-like isoform X1 [Vespa velutina]	1	1	1	1	923	105.4	7.59	1.97	1	1
XP_047366084.1	coronin-2B-like isoform X1 [Vespa velutina]	2	1	1	1	570	64.5	8.88	1.97	1	1
XP_047344626.1	serine/threonine-protein kinase STK11 [Vespa velutina]	3	1	1	1	428	49.7	6.24	1.96	1	1
XP_047352814.1	A-kinase anchor protein 9-like isoform X1 [Vespa velutina]	0	1	1	1	3165	367.2	5.35	1.95	1	1
XP_047344542.1	multiple inositol polyphosphate phosphatase 1-like [Vespa velutina]	2	1	1	1	449	53.1	6.92	1.94	1	1
XP_047362242.1	small nuclear ribonucleoprotein Sm D3 [Vespa velutina]	8	1	1	1	142	15.4	10.54	1.94	1	1
XP_047369448.1	60S acidic ribosomal protein P2 [Vespa velutina]	9	1	1	1	113	11.6	4.7	1.94	1	1
XP_047348727.1	tRNA (guanine-N(7)-)-methyltransferase isoform X1 [Vespa velutina]	3	1	1	1	252	29.7	7.93	1.93	1	1
XP_047345666.1	dnaJ homolog subfamily C member 28 [Vespa velutina]	2	1	1	1	369	43	9	1.93	1	1
XP_047343181.1	ras-related protein Rab-37-like isoform X1 [Vespa velutina]	3	1	1	1	318	35.5	6.2	1.93	1	1
XP_047361764.1	long-chain-fatty-acid--CoA ligase 4 isoform X1 [Vespa velutina]	1	1	1	1	717	80.2	8.4	1.93	1	1
XP_047358679.1	LOW QUALITY PROTEIN: inactive selenide, water dikinase-like protein [Vespa velutina]	2	1	1	1	419	45.7	6.58	1.93	1	1
XP_047366739.1	DNA replication factor Cdt1-like [Vespa velutina]	1	1	1	1	703	80	9.57	1.92	1	1
XP_047351265.1	probable E3 ubiquitin-protein ligase bre1 isoform X4 [Vespa velutina]	1	1	1	1	844	98.3	5.38	1.91	1	1
XP_047343001.1	cadherin-23 [Vespa velutina]	0	1	1	1	1900	212.6	4.81	1.9	1	1
