## Supplementary Datasets for "A Hymenoptera-restricted gene mediating ant castes co-opts deeply conserved machinery to control organ size": 7d_early_pupae_torch_KD_GO_KEGG.xlsx

### Sheet: GO (P < 0.01)
p.geomean	stat.mean	p.val	q.val	set.size	exp1	GO_term
9.27319e-07	-4.80138	9.27319e-07	0.0044363	436	9.27319e-07	GO:0048646 anatomical structure formation involved in morphogenesis
2.64934e-06	-4.77461	2.64934e-06	0.00547791	60	2.64934e-06	GO:0055002 striated muscle cell development
4.93487e-06	-4.51529	4.93487e-06	0.00547791	123	4.93487e-06	GO:0010927 cellular component assembly involved in morphogenesis
6.19275e-06	-4.40672	6.19275e-06	0.00547791	308	6.19275e-06	GO:0048736 appendage development
7.68821e-06	-4.37822	7.68821e-06	0.00547791	200	7.68821e-06	GO:0061061 muscle structure development
8.05233e-06	-4.50064	8.05233e-06	0.00547791	61	8.05233e-06	GO:0055001 muscle cell development
8.20316e-06	-4.41432	8.20316e-06	0.00547791	106	8.20316e-06	GO:0001738 morphogenesis of a polarized epithelium
9.16038e-06	-4.31866	9.16038e-06	0.00547791	306	9.16038e-06	GO:0048737 imaginal disc-derived appendage development
1.55215e-05	-4.27269	1.55215e-05	0.00683827	95	1.55215e-05	GO:0001736 establishment of planar polarity
1.55215e-05	-4.27269	1.55215e-05	0.00683827	95	1.55215e-05	GO:0007164 establishment of tissue polarity
1.7659e-05	-4.15899	1.7659e-05	0.00683827	413	1.7659e-05	GO:0048569 post-embryonic animal organ development
1.95377e-05	-4.13883	1.95377e-05	0.00683827	358	1.95377e-05	GO:0007560 imaginal disc morphogenesis
1.95377e-05	-4.13883	1.95377e-05	0.00683827	358	1.95377e-05	GO:0048563 post-embryonic animal organ morphogenesis
2.00116e-05	-4.1294	2.00116e-05	0.00683827	419	2.00116e-05	GO:0007552 metamorphosis
2.24486e-05	-4.11093	2.24486e-05	0.00715961	301	2.24486e-05	GO:0035107 appendage morphogenesis
2.61756e-05	4.07047	2.61756e-05	0.0623824	346	2.61756e-05	GO:0019637 organophosphate metabolic process
2.71124e-05	-4.066	2.71124e-05	0.0081066	300	2.71124e-05	GO:0035114 imaginal disc-derived appendage morphogenesis
3.12931e-05	-4.0321	3.12931e-05	0.00869732	294	3.12931e-05	GO:0035120 post-embryonic appendage morphogenesis
3.34879e-05	-4.0201	3.34879e-05	0.00869732	256	3.34879e-05	GO:0007476 imaginal disc-derived wing morphogenesis
3.55423e-05	3.99768	3.55423e-05	0.0623824	336	3.55423e-05	GO:0055114 oxidation-reduction process
3.74991e-05	-4.15983	3.74991e-05	0.00869732	46	3.74991e-05	GO:0030239 myofibril assembly
3.91194e-05	3.97357	3.91194e-05	0.0623824	347	3.91194e-05	GO:0006629 lipid metabolic process
4.10157e-05	-3.97848	4.10157e-05	0.00869732	206	4.10157e-05	GO:0097435 supramolecular fiber organization
4.14192e-05	-3.95963	4.14192e-05	0.00869732	347	4.14192e-05	GO:0035220 wing disc development
4.30062e-05	-3.94491	4.30062e-05	0.00869732	453	4.30062e-05	GO:0035239 tube morphogenesis
4.46906e-05	-3.93705	4.46906e-05	0.00869732	418	4.46906e-05	GO:0007423 sensory organ development
4.58739e-05	-3.99747	4.58739e-05	0.00869732	97	4.58739e-05	GO:0051146 striated muscle cell differentiation
4.70193e-05	-3.92487	4.70193e-05	0.00869732	412	4.70193e-05	GO:0009886 post-embryonic animal morphogenesis
4.72681e-05	-3.92344	4.72681e-05	0.00869732	415	4.72681e-05	GO:0060562 epithelial tube morphogenesis
5.10276e-05	-3.95253	5.10276e-05	0.00882252	120	5.10276e-05	GO:0006364 rRNA processing
5.20681e-05	-3.91051	5.20681e-05	0.00882252	265	5.20681e-05	GO:0007472 wing disc morphogenesis
5.3481e-05	-3.89365	5.3481e-05	0.00882252	402	5.3481e-05	GO:0048707 instar larval or pupal morphogenesis
6.44754e-05	-3.89982	6.44754e-05	0.0102817	109	6.44754e-05	GO:0042692 muscle cell differentiation
7.58736e-05	3.81702	7.58736e-05	0.0861983	255	7.58736e-05	GO:0055086 nucleobase-containing small molecule metabolic process
8.11339e-05	-3.83326	8.11339e-05	0.0125208	120	8.11339e-05	GO:0001709 cell fate determination
8.82846e-05	-3.80272	8.82846e-05	0.0131985	138	8.82846e-05	GO:0016072 rRNA metabolic process
9.00902e-05	3.77025	9.00902e-05	0.0861983	285	9.00902e-05	GO:0044255 cellular lipid metabolic process
0.000135524	-3.65601	0.000135524	0.0189045	451	0.000135524	GO:0051276 chromosome organization
0.000143651	-4.03125	0.000143651	0.0189045	20	0.000143651	GO:0007475 apposition of dorsal and ventral imaginal disc-derived wing surfaces
0.00014621	-3.64061	0.00014621	0.0189045	345	0.00014621	GO:0001654 eye development
0.00014621	-3.64061	0.00014621	0.0189045	345	0.00014621	GO:0048880 sensory system development
0.00014621	-3.64061	0.00014621	0.0189045	345	0.00014621	GO:0150063 visual system development
0.000154165	-3.62148	0.000154165	0.0194086	479	0.000154165	GO:0002165 instar larval or pupal development
0.000187115	3.61079	0.000187115	0.130411	118	0.000187115	GO:0009123 nucleoside monophosphate metabolic process
0.000224376	3.5609	0.000224376	0.130411	118	0.000224376	GO:0044282 small molecule catabolic process
0.000239045	3.54403	0.000239045	0.130411	116	0.000239045	GO:0009161 ribonucleoside monophosphate metabolic process
0.000258007	3.80297	0.000258007	0.130411	20	0.000258007	GO:0046916 cellular transition metal ion homeostasis
0.000294852	-3.45823	0.000294852	0.0348829	255	0.000294852	GO:0045165 cell fate commitment
0.000295415	-3.45294	0.000295415	0.0348829	323	0.000295415	GO:0048749 compound eye development
0.000298955	-3.60402	0.000298955	0.0348829	36	0.000298955	GO:0045214 sarcomere organization
0.000346717	-3.45804	0.000346717	0.039312	85	0.000346717	GO:0007517 muscle organ development
0.000353347	-3.39831	0.000353347	0.039312	468	0.000353347	GO:0010629 negative regulation of gene expression
0.000370492	-3.38457	0.000370492	0.0402826	496	0.000370492	GO:0000902 cell morphogenesis
0.000388639	3.38461	0.000388639	0.130411	219	0.000388639	GO:0006753 nucleoside phosphate metabolic process
0.000401509	-3.45371	0.000401509	0.0426848	55	0.000401509	GO:0042067 establishment of ommatidial planar polarity
0.000420296	-3.36688	0.000420296	0.0437108	185	0.000420296	GO:0042254 ribosome biogenesis
0.000423055	3.38471	0.000423055	0.130411	110	0.000423055	GO:0009126 purine nucleoside monophosphate metabolic process
0.000423055	3.38471	0.000423055	0.130411	110	0.000423055	GO:0009167 purine ribonucleoside monophosphate metabolic process
0.000433418	3.41499	0.000433418	0.130411	62	0.000433418	GO:0017156 calcium ion regulated exocytosis
0.000456091	3.397	0.000456091	0.130411	64	0.000456091	GO:0045055 regulated exocytosis
0.000472629	-3.31816	0.000472629	0.0477098	421	0.000472629	GO:0031175 neuron projection development
0.000484185	-3.31121	0.000484185	0.0477098	425	0.000484185	GO:0000904 cell morphogenesis involved in differentiation
0.000488666	-3.30925	0.000488666	0.0477098	402	0.000488666	GO:0032990 cell part morphogenesis
0.000489145	3.31959	0.000489145	0.130411	216	0.000489145	GO:0009117 nucleotide metabolic process
0.000507486	3.30114	0.000507486	0.130411	330	0.000507486	GO:0006811 ion transport
0.000568292	3.26583	0.000568292	0.130411	413	0.000568292	GO:0045184 establishment of protein localization
0.000573637	-3.26376	0.000573637	0.0548856	393	0.000573637	GO:0048858 cell projection morphogenesis
0.000578563	3.30504	0.000578563	0.130411	88	0.000578563	GO:0016054 organic acid catabolic process
0.000578563	3.30504	0.000578563	0.130411	88	0.000578563	GO:0046395 carboxylic acid catabolic process
0.000584033	3.25816	0.000584033	0.130411	407	0.000584033	GO:0042886 amide transport
0.000587569	3.2568	0.000587569	0.130411	394	0.000587569	GO:0015031 protein transport
0.000599718	3.27789	0.000599718	0.130411	122	0.000599718	GO:0001505 regulation of neurotransmitter levels
0.000647876	-3.2287	0.000647876	0.0592708	391	0.000647876	GO:0120039 plasma membrane bounded cell projection morphogenesis
0.000658798	-3.22389	0.000658798	0.0592708	390	0.000658798	GO:0048812 neuron projection morphogenesis
0.000666317	3.2368	0.000666317	0.135018	165	0.000666317	GO:0008610 lipid biosynthetic process
0.000674354	-3.37925	0.000674354	0.0592708	29	0.000674354	GO:0003012 muscle system process
0.000677347	3.21544	0.000677347	0.135018	402	0.000677347	GO:0015833 peptide transport
0.000678606	-3.26045	0.000678606	0.0592708	85	0.000678606	GO:0040003 chitin-based cuticle development
0.000681415	-3.21427	0.000681415	0.0592708	385	0.000681415	GO:0003008 system process
0.00070337	-3.2049	0.00070337	0.0600879	388	0.00070337	GO:0048667 cell morphogenesis involved in neuron differentiation
0.000728421	3.21066	0.000728421	0.139391	164	0.000728421	GO:0051186 cofactor metabolic process
0.000789656	3.20823	0.000789656	0.144547	92	0.000789656	GO:0006887 exocytosis
0.000815797	3.22198	0.000815797	0.144547	63	0.000815797	GO:0022900 electron transport chain
0.000816044	-3.16475	0.000816044	0.0684904	296	0.000816044	GO:0034660 ncRNA metabolic process
0.000855909	-3.18538	0.000855909	0.0705977	91	0.000855909	GO:0031032 actomyosin structure organization
0.000948616	3.12567	0.000948616	0.154294	211	0.000948616	GO:0006812 cation transport
0.000949728	3.11873	0.000949728	0.154294	315	0.000949728	GO:0006886 intracellular protein transport
0.000967565	3.12179	0.000967565	0.154294	191	0.000967565	GO:0072521 purine-containing compound metabolic process
0.000969256	-3.19636	0.000969256	0.0785919	45	0.000969256	GO:0060538 skeletal muscle organ development
0.00109217	-3.07932	0.00109217	0.0866982	262	0.00109217	GO:0030029 actin filament-based process
0.00111298	-3.13589	0.00111298	0.0866982	57	0.00111298	GO:0008544 epidermis development
0.0011236	-3.17136	0.0011236	0.0866982	39	0.0011236	GO:0006030 chitin metabolic process
0.00115074	3.07557	0.00115074	0.177585	146	0.00115074	GO:0006091 generation of precursor metabolites and energy
0.00126864	-3.03036	0.00126864	0.0951161	334	0.00126864	GO:0030855 epithelial cell differentiation
0.00127246	-3.03341	0.00127246	0.0951161	250	0.00127246	GO:0030036 actin cytoskeleton organization
0.00139138	-3.04399	0.00139138	0.102406	72	0.00139138	GO:0007419 ventral cord development
0.00141329	3.00156	0.00141329	0.200943	240	0.00141329	GO:0017144 drug metabolic process
0.00144293	2.99862	0.00144293	0.200943	196	0.00144293	GO:0048878 chemical homeostasis
0.00146138	3.04137	0.00146138	0.200943	58	0.00146138	GO:0016079 synaptic vesicle exocytosis
0.00147011	3.03216	0.00147011	0.200943	65	0.00147011	GO:0006119 oxidative phosphorylation
0.00152722	3.12758	0.00152722	0.202951	24	0.00152722	GO:0000041 transition metal ion transport
0.00158787	-2.96299	0.00158787	0.113379	282	0.00158787	GO:0048592 eye morphogenesis
0.00158787	-2.96299	0.00158787	0.113379	282	0.00158787	GO:0090596 sensory organ morphogenesis
0.00162407	2.96256	0.00162407	0.209988	186	0.00162407	GO:0019693 ribose phosphate metabolic process
0.00165641	-2.94496	0.00165641	0.116533	453	0.00165641	GO:0051172 negative regulation of nitrogen compound metabolic process
0.00169929	2.96702	0.00169929	0.213932	95	0.00169929	GO:0046034 ATP metabolic process
0.00171141	-2.9342	0.00171141	0.118658	487	0.00171141	GO:0031324 negative regulation of cellular metabolic process
0.00175937	-3.00137	0.00175937	0.118872	48	0.00175937	GO:0009913 epidermal cell differentiation
0.00176419	-2.93051	0.00176419	0.118872	269	0.00176419	GO:0001745 compound eye morphogenesis
0.00179834	2.93136	0.00179834	0.214766	176	0.00179834	GO:0006163 purine nucleotide metabolic process
0.00183858	2.96545	0.00183858	0.214766	59	0.00183858	GO:0022904 respiratory electron transport chain
0.00184059	2.93671	0.00184059	0.214766	108	0.00184059	GO:0099504 synaptic vesicle cycle
0.00184429	-2.99188	0.00184429	0.120864	45	0.00184429	GO:0035315 hair cell differentiation
0.00184429	-2.99188	0.00184429	0.120864	45	0.00184429	GO:0035316 non-sensory hair organization
0.00188041	-2.93513	0.00188041	0.121566	95	0.00188041	GO:0006260 DNA replication
0.00197077	-2.89781	0.00197077	0.125709	226	0.00197077	GO:0060541 respiratory system development
0.00197875	2.94779	0.00197875	0.225389	53	0.00197875	GO:0042773 ATP synthesis coupled electron transport
0.00203562	-3.05227	0.00203562	0.128137	21	0.00203562	GO:0006936 muscle contraction
0.00209459	-2.88053	0.00209459	0.130137	196	0.00209459	GO:0007163 establishment or maintenance of cell polarity
0.00213352	-2.87291	0.00213352	0.130856	218	0.00213352	GO:0007424 open tracheal system development
0.00216522	2.94331	0.00216522	0.240893	39	0.00216522	GO:1902600 proton transmembrane transport
0.00220466	-2.9113	0.00220466	0.133508	53	0.00220466	GO:0008587 imaginal disc-derived wing margin morphogenesis
0.00235863	-2.83565	0.00235863	0.141046	322	0.00235863	GO:0045934 negative regulation of nucleobase-containing compound metabolic process
0.002394	-2.90386	0.002394	0.141394	44	0.002394	GO:0035317 imaginal disc-derived wing hair organization
0.00240041	2.84857	0.00240041	0.26099	113	0.00240041	GO:0015980 energy derivation by oxidation of organic compounds
0.00251159	2.86985	0.00251159	0.26155	51	0.00251159	GO:0007033 vacuole organization
0.0025149	2.81203	0.0025149	0.26155	452	0.0025149	GO:0016192 vesicle-mediated transport
0.00255223	-2.81286	0.00255223	0.148354	251	0.00255223	GO:0097485 neuron projection guidance
0.00257387	-2.80829	0.00257387	0.148354	292	0.00257387	GO:0006325 chromatin organization
0.00265855	2.84866	0.00265855	0.266131	52	0.00265855	GO:0042775 mitochondrial ATP synthesis coupled electron transport
0.00267021	2.82222	0.00267021	0.266131	86	0.00267021	GO:0045333 cellular respiration
0.0026738	-2.79551	0.0026738	0.152279	301	0.0026738	GO:0051253 negative regulation of RNA metabolic process
0.00273047	2.78875	0.00273047	0.266583	299	0.00273047	GO:0006082 organic acid metabolic process
0.00282901	-2.77845	0.00282901	0.159223	263	0.00282901	GO:0022613 ribonucleoprotein complex biogenesis
0.00294097	2.76985	0.00294097	0.281392	192	0.00294097	GO:0061024 membrane organization
0.00311065	-2.74534	0.00311065	0.169075	310	0.00311065	GO:0061564 axon development
0.00311771	2.74205	0.00311771	0.289119	422	0.00311771	GO:1901135 carbohydrate derivative metabolic process
0.00313093	-2.74506	0.00313093	0.169075	259	0.00313093	GO:0006935 chemotaxis
0.00319336	-2.7404	0.00319336	0.169075	221	0.00319336	GO:0007417 central nervous system development
0.00326572	-2.74306	0.00326572	0.169075	127	0.00326572	GO:0098813 nuclear chromosome segregation
0.00327607	-2.72681	0.00327607	0.169075	360	0.00327607	GO:0051254 positive regulation of RNA metabolic process
0.00327811	2.73479	0.00327811	0.289119	178	0.00327811	GO:0009259 ribonucleotide metabolic process
0.00328579	-2.72631	0.00328579	0.169075	337	0.00328579	GO:0010558 negative regulation of macromolecule biosynthetic process
0.00328579	-2.72631	0.00328579	0.169075	337	0.00328579	GO:2000113 negative regulation of cellular macromolecule biosynthetic process
0.00336659	-2.72738	0.00336659	0.169075	163	0.00336659	GO:0045664 regulation of neuron differentiation
0.0033669	2.71935	0.0033669	0.289119	297	0.0033669	GO:0043436 oxoacid metabolic process
0.00336744	-2.73964	0.00336744	0.169075	99	0.00336744	GO:0071103 DNA conformation change
0.00336875	2.91515	0.00336875	0.289119	18	0.00336875	GO:0016226 iron-sulfur cluster assembly
0.00336875	2.91515	0.00336875	0.289119	18	0.00336875	GO:0031163 metallo-sulfur cluster assembly
0.00336942	-2.717	0.00336942	0.169075	380	0.00336942	GO:0045935 positive regulation of nucleobase-containing compound metabolic process
0.00341244	-3.17293	0.00341244	0.169075	8	0.00341244	GO:0060361 flight
0.00342816	-2.78942	0.00342816	0.169075	35	0.00342816	GO:0016203 muscle attachment
0.00345772	2.71653	0.00345772	0.289119	181	0.00345772	GO:0090407 organophosphate biosynthetic process
0.00354813	2.71741	0.00354813	0.289119	113	0.00354813	GO:0006836 neurotransmitter transport
0.00355647	2.71776	0.00355647	0.289119	108	0.00355647	GO:0009141 nucleoside triphosphate metabolic process
0.00356564	2.74603	0.00356564	0.289119	52	0.00356564	GO:0061025 membrane fusion
0.00357967	-2.71399	0.00357967	0.172267	118	0.00357967	GO:0042335 cuticle development
0.0036009	-2.69544	0.0036009	0.172267	344	0.0036009	GO:0009890 negative regulation of biosynthetic process
0.0036009	-2.69544	0.0036009	0.172267	344	0.0036009	GO:0031327 negative regulation of cellular biosynthetic process
0.00370068	-2.81524	0.00370068	0.175287	22	0.00370068	GO:0035277 spiracle morphogenesis, open tracheal system
0.00372531	2.68796	0.00372531	0.29369	231	0.00372531	GO:1901137 carbohydrate derivative biosynthetic process
0.00374612	-2.6834	0.00374612	0.1757	297	0.00374612	GO:0007409 axonogenesis
0.00378839	-2.78048	0.00378839	0.175958	30	0.00378839	GO:0030706 germarium-derived oocyte differentiation
0.00389398	-2.66996	0.00389398	0.179123	308	0.00389398	GO:0060284 regulation of cell development
0.00389696	2.69882	0.00389696	0.29369	73	0.00389696	GO:0006643 membrane lipid metabolic process
0.0039197	2.67487	0.0039197	0.29369	170	0.0039197	GO:0009150 purine ribonucleotide metabolic process
0.00397703	2.7044	0.00397703	0.29369	55	0.00397703	GO:0010035 response to inorganic substance
0.00402233	2.71849	0.00402233	0.29369	41	0.00402233	GO:0006665 sphingolipid metabolic process
0.00405175	2.67401	0.00405175	0.29369	103	0.00405175	GO:0009144 purine nucleoside triphosphate metabolic process
0.00405175	2.67401	0.00405175	0.29369	103	0.00405175	GO:0009205 purine ribonucleoside triphosphate metabolic process
0.00408495	-2.68752	0.00408495	0.183036	66	0.00408495	GO:0030334 regulation of cell migration
0.00414696	-2.64906	0.00414696	0.183036	288	0.00414696	GO:0045892 negative regulation of transcription, DNA-templated
0.00414696	-2.64906	0.00414696	0.183036	288	0.00414696	GO:1902679 negative regulation of RNA biosynthetic process
0.00414696	-2.64906	0.00414696	0.183036	288	0.00414696	GO:1903507 negative regulation of nucleic acid-templated transcription
0.00417034	-2.67299	0.00417034	0.183036	78	0.00417034	GO:0048863 stem cell differentiation
0.004236	-2.63937	0.004236	0.184228	393	0.004236	GO:0010557 positive regulation of macromolecule biosynthetic process
0.00428041	-2.64839	0.00428041	0.184482	138	0.00428041	GO:0048813 dendrite morphogenesis
0.00428165	2.63613	0.00428165	0.300052	371	0.00428165	GO:1901565 organonitrogen compound catabolic process
0.00432264	2.65096	0.00432264	0.300052	105	0.00432264	GO:0098771 inorganic ion homeostasis
0.004329	2.65046	0.004329	0.300052	105	0.004329	GO:0009199 ribonucleoside triphosphate metabolic process
0.00439039	2.62961	0.00439039	0.300052	285	0.00439039	GO:0019752 carboxylic acid metabolic process
0.00443793	-2.64088	0.00443793	0.189563	109	0.00443793	GO:1903311 regulation of mRNA metabolic process
0.00451209	2.6357	0.00451209	0.303934	106	0.00451209	GO:0055080 cation homeostasis
0.00462759	2.62701	0.00462759	0.303934	105	0.00462759	GO:1901293 nucleoside phosphate biosynthetic process
0.00465149	-2.60765	0.00465149	0.194799	368	0.00465149	GO:0045595 regulation of cell differentiation
0.00467127	2.62197	0.00467127	0.303934	113	0.00467127	GO:0050801 ion homeostasis
0.00467256	-2.61468	0.00467256	0.194799	165	0.00467256	GO:0007155 cell adhesion
0.00468267	-2.60891	0.00468267	0.194799	243	0.00468267	GO:0007411 axon guidance
0.00474405	-2.64647	0.00474405	0.195651	50	0.00474405	GO:0007422 peripheral nervous system development
0.00484682	2.62021	0.00484682	0.303934	77	0.00484682	GO:0016236 macroautophagy
0.00485431	2.66595	0.00485431	0.303934	33	0.00485431	GO:0055076 transition metal ion homeostasis
0.00487788	-2.5954	0.00487788	0.199451	227	0.00487788	GO:0034470 ncRNA processing
0.00488824	2.61086	0.00488824	0.303934	93	0.00488824	GO:0016050 vesicle organization
0.00498927	2.61897	0.00498927	0.303934	60	0.00498927	GO:0048284 organelle fusion
0.00501113	2.62724	0.00501113	0.303934	49	0.00501113	GO:0090174 organelle membrane fusion
0.00502552	-2.59089	0.00502552	0.203747	149	0.00502552	GO:0016358 dendrite development
0.00508251	2.59766	0.00508251	0.303934	91	0.00508251	GO:0007269 neurotransmitter secretion
0.00508251	2.59766	0.00508251	0.303934	91	0.00508251	GO:0099643 signal release from synapse
0.00512203	-2.58239	0.00512203	0.205914	166	0.00512203	GO:0022610 biological adhesion
0.00535328	2.57561	0.00535328	0.316174	104	0.00535328	GO:0009165 nucleotide biosynthetic process
0.00536972	-2.5675	0.00536972	0.214073	149	0.00536972	GO:0001700 embryonic development via the syncytial blastoderm
0.00543197	2.6011	0.00543197	0.316909	46	0.00543197	GO:0006906 vesicle fusion
0.00567953	2.5966	0.00567953	0.32736	39	0.00567953	GO:0042737 drug catabolic process
0.00572667	-2.55992	0.00572667	0.226417	81	0.00572667	GO:0006261 DNA-dependent DNA replication
0.00579249	-2.54299	0.00579249	0.227142	128	0.00579249	GO:0007015 actin filament organization
0.00593581	-2.52137	0.00593581	0.229681	429	0.00593581	GO:0010628 positive regulation of gene expression
0.00595326	-2.59806	0.00595326	0.229681	31	0.00595326	GO:0048865 stem cell fate commitment
0.00600103	2.53958	0.00600103	0.341477	86	0.00600103	GO:0030003 cellular cation homeostasis
0.00606722	2.58046	0.00606722	0.341477	34	0.00606722	GO:0010038 response to metal ion
0.00626474	-2.5319	0.00626474	0.238917	68	0.00626474	GO:2000145 regulation of cell motility
0.00629255	-2.51031	0.00629255	0.238917	152	0.00629255	GO:0016458 gene silencing
0.00636648	2.53893	0.00636648	0.354154	49	0.00636648	GO:0007034 vacuolar transport
0.00645819	-2.49113	0.00645819	0.243276	443	0.00645819	GO:0009790 embryo development
0.0065566	-2.48806	0.0065566	0.245053	304	0.0065566	GO:0042330 taxis
0.00665735	2.72338	0.00665735	0.365788	12	0.00665735	GO:0043162 ubiquitin-dependent protein catabolic process via the multivesicular body sorting pathway
0.00672855	2.51016	0.00672855	0.365788	59	0.00672855	GO:0045017 glycerolipid biosynthetic process
0.00696523	2.48437	0.00696523	0.3744	88	0.00696523	GO:0006873 cellular ion homeostasis
0.00711848	-2.60348	0.00711848	0.263991	16	0.00711848	GO:0022400 regulation of rhodopsin mediated signaling pathway
0.00724848	-2.46599	0.00724848	0.266744	102	0.00724848	GO:0010975 regulation of neuron projection development
0.00734729	-2.53286	0.00734729	0.268316	28	0.00734729	GO:0007097 nuclear migration
0.00746879	-2.55263	0.00746879	0.270687	20	0.00746879	GO:0000154 rRNA modification
0.00768143	-2.44829	0.00768143	0.276301	87	0.00768143	GO:0035218 leg disc development
0.00787739	-2.42896	0.00787739	0.281234	145	0.00787739	GO:0007059 chromosome segregation
0.00790305	2.42386	0.00790305	0.415925	198	0.00790305	GO:0032940 secretion by cell
0.00791162	2.43026	0.00791162	0.415925	121	0.00791162	GO:0032787 monocarboxylic acid metabolic process
0.00808405	2.41857	0.00808405	0.42037	154	0.00808405	GO:0010256 endomembrane system organization
0.00814374	-2.41563	0.00814374	0.288522	156	0.00814374	GO:0007346 regulation of mitotic cell cycle
0.00821061	2.46733	0.00821061	0.422361	33	0.00821061	GO:0009062 fatty acid catabolic process
0.00830694	-2.53685	0.00830694	0.288522	19	0.00830694	GO:0032508 DNA duplex unwinding
0.0083231	2.41038	0.0083231	0.423593	130	0.0083231	GO:0009991 response to extracellular stimulus
0.00838971	-2.44236	0.00838971	0.288522	43	0.00838971	GO:0030335 positive regulation of cell migration
0.00846564	-2.41472	0.00846564	0.288522	78	0.00846564	GO:0007548 sex differentiation
0.00850367	-2.39244	0.00850367	0.288522	343	0.00850367	GO:0045893 positive regulation of transcription, DNA-templated
0.00850367	-2.39244	0.00850367	0.288522	343	0.00850367	GO:1902680 positive regulation of RNA biosynthetic process
0.00850367	-2.39244	0.00850367	0.288522	343	0.00850367	GO:1903508 positive regulation of nucleic acid-templated transcription
0.00850377	2.40718	0.00850377	0.428232	99	0.00850377	GO:0016197 endosomal transport
0.00869545	-2.75928	0.00869545	0.292951	7	0.00869545	GO:0097120 receptor localization to synapse
0.00878345	-2.38192	0.00878345	0.293846	272	0.00878345	GO:0002065 columnar/cuboidal epithelial cell differentiation
0.00885799	-2.38837	0.00885799	0.294282	119	0.00885799	GO:0033044 regulation of chromosome organization
0.00888829	2.37952	0.00888829	0.442933	213	0.00888829	GO:0046903 secretion
0.00903066	2.41979	0.00903066	0.445389	37	0.00903066	GO:0033108 mitochondrial respiratory chain complex assembly
0.00904113	-2.37805	0.00904113	0.294397	140	0.00904113	GO:0002164 larval development
0.00907859	-2.38034	0.00907859	0.294397	111	0.00907859	GO:0016331 morphogenesis of embryonic epithelium
0.00912904	-2.36709	0.00912904	0.294397	289	0.00912904	GO:0002064 epithelial cell development
0.00916729	-2.39148	0.00916729	0.294397	61	0.00916729	GO:0050954 sensory perception of mechanical stimulus
0.00920847	-2.37797	0.00920847	0.294397	95	0.00920847	GO:0006338 chromatin remodeling
0.00923067	-2.44645	0.00923067	0.294397	26	0.00923067	GO:0007294 germarium-derived oocyte fate determination
0.00929326	2.37242	0.00929326	0.448237	105	0.00929326	GO:0006979 response to oxidative stress
0.00934067	-2.39817	0.00934067	0.295932	44	0.00934067	GO:0030198 extracellular matrix organization
0.0093695	2.63299	0.0093695	0.448237	9	0.0093695	GO:0006829 zinc ion transport
0.0093695	2.63299	0.0093695	0.448237	9	0.0093695	GO:0071577 zinc ion transmembrane transport
0.00946469	-2.35291	0.00946469	0.297889	322	0.00946469	GO:0048589 developmental growth
0.00951107	2.36473	0.00951107	0.450505	100	0.00951107	GO:0006790 sulfur compound metabolic process
0.00959777	-2.34904	0.00959777	0.300103	261	0.00959777	GO:0030707 ovarian follicle cell development
0.00982633	-2.39102	0.00982633	0.302676	39	0.00982633	GO:0008586 imaginal disc-derived wing vein morphogenesis
0.00990434	-2.38535	0.00990434	0.302676	37	0.00990434	GO:0006418 tRNA aminoacylation for protein translation
0.00993388	-2.47025	0.00993388	0.302676	15	0.00993388	GO:0016059 deactivation of rhodopsin mediated signaling

### Sheet: KEGG (P < 0.01)
p.geomean	stat.mean	p.val	q.val	set.size	exp1	GO_term
5.29723e-05	3.97246	5.29723e-05	0.00688639	85	5.29723e-05	dme00190 Oxidative phosphorylation
0.000392066	3.52099	0.000392066	0.0254843	37	0.000392066	dme03050 Proteasome
0.00210085	2.99534	0.00210085	0.0624287	30	0.00210085	dme00280 Valine, leucine and isoleucine degradation
0.00222562	2.91632	0.00222562	0.0624287	47	0.00222562	dme00564 Glycerophospholipid metabolism
0.0024011	3.02318	0.0024011	0.0624287	19	0.0024011	dme00410 beta-Alanine metabolism
0.0027497	-3.23029	0.0027497	0.357462	10	0.0027497	dme04711 Circadian rhythm - fly
0.0063586	2.52831	0.0063586	0.130577	63	0.0063586	dme04142 Lysosome
0.00703109	2.49559	0.00703109	0.130577	57	0.00703109	dme04146 Peroxisome
0.0084866	2.48098	0.0084866	0.137907	24	0.0084866	dme00071 Fatty acid degradation
0.00900456	-2.40766	0.00900456	0.459425	48	0.00900456	dme04391 Hippo signaling pathway - fly
