## Supplementary Datasets for "A Hymenoptera-restricted gene mediating ant castes co-opts deeply conserved machinery to control organ size": 96h_prepupae_torch_KD_GO_KEGG.xlsx

### Sheet: GO (P < 0.01)
p.geomean	stat.mean	p.val	q.val	set.size	exp1	GO_term
3.60788e-18	-8.84138	3.60788e-18	1.73539e-14	363	3.60788e-18	GO:0006412 translation
1.68925e-17	-8.61028	1.68925e-17	3.70977e-14	438	1.68925e-17	GO:0006518 peptide metabolic process
2.31379e-17	-8.59126	2.31379e-17	3.70977e-14	394	2.31379e-17	GO:0043043 peptide biosynthetic process
3.52662e-16	-8.23161	3.52662e-16	4.24076e-13	421	3.52662e-16	GO:0043604 amide biosynthetic process
1.90495e-15	-8.49331	1.90495e-15	1.83256e-12	114	1.90495e-15	GO:0002181 cytoplasmic translation
3.16707e-13	-7.37015	3.16707e-13	2.53893e-10	276	3.16707e-13	GO:0006397 mRNA processing
5.04439e-13	-7.26812	5.04439e-13	3.46622e-10	341	5.04439e-13	GO:0016071 mRNA metabolic process
6.94165e-13	-7.27709	6.94165e-13	4.17366e-10	244	6.94165e-13	GO:0008380 RNA splicing
1.17208e-12	-7.21104	1.17208e-12	5.12519e-10	229	1.17208e-12	GO:0000375 RNA splicing, via transesterification reactions
1.17208e-12	-7.21104	1.17208e-12	5.12519e-10	229	1.17208e-12	GO:0000377 RNA splicing, via transesterification reactions with bulged adenosine as nucleophile
1.17208e-12	-7.21104	1.17208e-12	5.12519e-10	229	1.17208e-12	GO:0000398 mRNA splicing, via spliceosome
2.22419e-12	-7.08845	2.22419e-12	8.91528e-10	263	2.22419e-12	GO:0022613 ribonucleoprotein complex biogenesis
5.43648e-10	-6.16067	5.43648e-10	2.0115e-07	455	5.43648e-10	GO:0051276 chromosome organization
8.35014e-10	-6.09835	8.35014e-10	2.86887e-07	401	8.35014e-10	GO:0000278 mitotic cell cycle
1.01605e-09	-6.15346	1.01605e-09	3.25812e-07	185	1.01605e-09	GO:0042254 ribosome biogenesis
1.34444e-08	-5.61746	1.34444e-08	4.04172e-06	395	1.34444e-08	GO:0034622 cellular protein-containing complex assembly
2.79789e-08	-5.47788	2.79789e-08	7.91638e-06	450	2.79789e-08	GO:0065003 protein-containing complex assembly
5.06899e-08	-5.36606	5.06899e-08	1.35455e-05	475	5.06899e-08	GO:0034613 cellular protein localization
6.51237e-08	-5.35221	6.51237e-08	1.64866e-05	263	6.51237e-08	GO:0030029 actin filament-based process
7.06122e-08	5.60831	7.06122e-08	0.000299952	59	7.06122e-08	GO:0009593 detection of chemical stimulus
9.16348e-08	-5.25751	9.16348e-08	2.20382e-05	444	9.16348e-08	GO:0048646 anatomical structure formation involved in morphogenesis
1.22824e-07	-5.20236	1.22824e-07	2.81325e-05	435	1.22824e-07	GO:0010628 positive regulation of gene expression
1.2472e-07	5.52293	1.2472e-07	0.000299952	53	1.2472e-07	GO:0050907 detection of chemical stimulus involved in sensory perception
2.28032e-07	-5.08067	2.28032e-07	4.9856e-05	459	2.28032e-07	GO:0022402 cell cycle process
2.63937e-07	-5.08242	2.63937e-07	5.33209e-05	251	2.63937e-07	GO:0030036 actin cytoskeleton organization
2.6605e-07	-5.07067	2.6605e-07	5.33209e-05	295	2.6605e-07	GO:0006325 chromatin organization
3.32458e-07	5.21474	3.32458e-07	0.00053304	70	3.32458e-07	GO:0050906 detection of stimulus involved in sensory perception
4.499e-07	-4.94643	4.499e-07	8.36248e-05	459	4.499e-07	GO:0051172 negative regulation of nitrogen compound metabolic process
4.52026e-07	-4.94548	4.52026e-07	8.36248e-05	457	4.52026e-07	GO:0035239 tube morphogenesis
5.76231e-07	-4.90156	5.76231e-07	0.000102654	399	5.76231e-07	GO:0010557 positive regulation of macromolecule biosynthetic process
6.23449e-07	-4.90314	6.23449e-07	0.0001071	274	6.23449e-07	GO:1903047 mitotic cell cycle process
8.95048e-07	-4.80755	8.95048e-07	0.000148454	451	8.95048e-07	GO:0009790 embryo development
1.42111e-06	-4.71044	1.42111e-06	0.000227851	475	1.42111e-06	GO:0010629 negative regulation of gene expression
1.52662e-06	-4.73763	1.52662e-06	0.000236872	196	1.52662e-06	GO:0007163 establishment or maintenance of cell polarity
1.84194e-06	-4.67073	1.84194e-06	0.00026913	315	1.84194e-06	GO:0006886 intracellular protein transport
1.84642e-06	-4.72963	1.84642e-06	0.00026913	131	1.84642e-06	GO:0071826 ribonucleoprotein complex subunit organization
1.89442e-06	4.73562	1.89442e-06	0.00227804	119	1.89442e-06	GO:0051606 detection of stimulus
2.03725e-06	-4.7542	2.03725e-06	0.000283615	91	2.03725e-06	GO:0050684 regulation of mRNA processing
2.06373e-06	-4.71267	2.06373e-06	0.000283615	122	2.06373e-06	GO:0022618 ribonucleoprotein complex assembly
2.38385e-06	4.91273	2.38385e-06	0.00229326	41	2.38385e-06	GO:0050911 detection of chemical stimulus involved in sensory perception of smell
2.86852e-06	-4.7057	2.86852e-06	0.000372907	76	2.86852e-06	GO:0000380 alternative mRNA splicing, via spliceosome
2.86852e-06	-4.7057	2.86852e-06	0.000372907	76	2.86852e-06	GO:0000381 regulation of alternative mRNA splicing, via spliceosome
3.20429e-06	-4.62664	3.20429e-06	0.000405595	109	3.20429e-06	GO:1903311 regulation of mRNA metabolic process
3.37248e-06	-4.63669	3.37248e-06	0.000415939	92	3.37248e-06	GO:0043484 regulation of RNA splicing
3.48687e-06	-4.5297	3.48687e-06	0.000419296	342	3.48687e-06	GO:0030855 epithelial cell differentiation
3.61541e-06	-4.63768	3.61541e-06	0.000424149	82	3.61541e-06	GO:0048024 regulation of mRNA splicing, via spliceosome
3.62235e-06	4.6072	3.62235e-06	0.00290392	103	3.62235e-06	GO:0007606 sensory perception of chemical stimulus
4.25565e-06	-4.47899	4.25565e-06	0.000476039	431	4.25565e-06	GO:0009891 positive regulation of biosynthetic process
4.25565e-06	-4.47899	4.25565e-06	0.000476039	431	4.25565e-06	GO:0031328 positive regulation of cellular biosynthetic process
5.23123e-06	-4.43033	5.23123e-06	0.000571869	495	5.23123e-06	GO:0031324 negative regulation of cellular metabolic process
6.89258e-06	-4.38061	6.89258e-06	0.00073674	328	6.89258e-06	GO:0045934 negative regulation of nucleobase-containing compound metabolic process
7.2322e-06	-4.36194	7.2322e-06	0.000756237	429	7.2322e-06	GO:0000904 cell morphogenesis involved in differentiation
7.59338e-06	-4.35535	7.59338e-06	0.00077711	366	7.59338e-06	GO:0051254 positive regulation of RNA metabolic process
7.91334e-06	-4.41184	7.91334e-06	0.000792982	120	7.91334e-06	GO:0006364 rRNA processing
8.21552e-06	-4.5301	8.21552e-06	0.000793183	52	8.21552e-06	GO:0042273 ribosomal large subunit biogenesis
8.24514e-06	-4.33341	8.24514e-06	0.000793183	415	8.24514e-06	GO:0048569 post-embryonic animal organ development
8.62789e-06	-4.32859	8.62789e-06	0.00079808	343	8.62789e-06	GO:0010558 negative regulation of macromolecule biosynthetic process
8.62789e-06	-4.32859	8.62789e-06	0.00079808	343	8.62789e-06	GO:2000113 negative regulation of cellular macromolecule biosynthetic process
9.33452e-06	-4.3057	9.33452e-06	0.000847151	413	9.33452e-06	GO:0045184 establishment of protein localization
9.6448e-06	4.3306	9.6448e-06	0.00662736	184	9.6448e-06	GO:0007600 sensory perception
1.06086e-05	-4.28512	1.06086e-05	0.000944952	307	1.06086e-05	GO:0051253 negative regulation of RNA metabolic process
1.16692e-05	-4.31167	1.16692e-05	0.00102053	127	1.16692e-05	GO:0010927 cellular component assembly involved in morphogenesis
1.23056e-05	-4.24396	1.23056e-05	0.00103515	394	1.23056e-05	GO:0015031 protein transport
1.24041e-05	-4.29301	1.24041e-05	0.00103515	138	1.24041e-05	GO:0016072 rRNA metabolic process
1.26495e-05	-4.2347	1.26495e-05	0.00103515	440	1.26495e-05	GO:0032268 regulation of cellular protein metabolic process
1.26973e-05	-4.2594	1.26973e-05	0.00103515	208	1.26973e-05	GO:0097435 supramolecular fiber organization
1.32626e-05	-4.22503	1.32626e-05	0.00106322	418	1.32626e-05	GO:0060562 epithelial tube morphogenesis
1.35046e-05	-4.38529	1.35046e-05	0.00106487	55	1.35046e-05	GO:0006413 translational initiation
1.37383e-05	-4.21593	1.37383e-05	0.00106582	436	1.37383e-05	GO:0007389 pattern specification process
1.7331e-05	-4.16758	1.7331e-05	0.00132321	350	1.7331e-05	GO:0035220 wing disc development
1.85717e-05	-4.14779	1.85717e-05	0.00139578	407	1.85717e-05	GO:0042886 amide transport
1.89571e-05	-4.21824	1.89571e-05	0.00140283	102	1.89571e-05	GO:0072089 stem cell proliferation
2.23486e-05	-4.15097	2.23486e-05	0.00155938	135	2.23486e-05	GO:0072594 establishment of protein localization to organelle
2.26662e-05	-4.10446	2.26662e-05	0.00155938	349	2.26662e-05	GO:0045893 positive regulation of transcription, DNA-templated
2.26662e-05	-4.10446	2.26662e-05	0.00155938	349	2.26662e-05	GO:1902680 positive regulation of RNA biosynthetic process
2.26662e-05	-4.10446	2.26662e-05	0.00155938	349	2.26662e-05	GO:1903508 positive regulation of nucleic acid-templated transcription
2.26936e-05	-4.0998	2.26936e-05	0.00155938	421	2.26936e-05	GO:0007423 sensory organ development
2.31495e-05	-4.22427	2.31495e-05	0.0015683	63	2.31495e-05	GO:0006367 transcription initiation from RNA polymerase II promoter
2.44258e-05	-4.09149	2.44258e-05	0.00163178	295	2.44258e-05	GO:0002064 epithelial cell development
2.53394e-05	-4.07787	2.53394e-05	0.00163849	351	2.53394e-05	GO:0009890 negative regulation of biosynthetic process
2.53394e-05	-4.07787	2.53394e-05	0.00163849	351	2.53394e-05	GO:0031327 negative regulation of cellular biosynthetic process
2.56278e-05	-4.06893	2.56278e-05	0.00163849	464	2.56278e-05	GO:0051246 regulation of protein metabolic process
2.58889e-05	-4.06971	2.58889e-05	0.00163849	402	2.58889e-05	GO:0015833 peptide transport
2.76176e-05	-4.14094	2.76176e-05	0.00172521	87	2.76176e-05	GO:0007405 neuroblast proliferation
2.95369e-05	-4.04517	2.95369e-05	0.00177726	305	2.95369e-05	GO:0008283 cell proliferation
2.95567e-05	-4.03877	2.95567e-05	0.00177726	386	2.95567e-05	GO:0045935 positive regulation of nucleobase-containing compound metabolic process
3.04721e-05	-4.03051	3.04721e-05	0.00177726	403	3.04721e-05	GO:0003002 regionalization
3.0668e-05	-4.03702	3.0668e-05	0.00177726	294	3.0668e-05	GO:0045892 negative regulation of transcription, DNA-templated
3.0668e-05	-4.03702	3.0668e-05	0.00177726	294	3.0668e-05	GO:1902679 negative regulation of RNA biosynthetic process
3.0668e-05	-4.03702	3.0668e-05	0.00177726	294	3.0668e-05	GO:1903507 negative regulation of nucleic acid-templated transcription
3.1933e-05	-4.08987	3.1933e-05	0.00180245	96	3.1933e-05	GO:0006338 chromatin remodeling
3.22268e-05	-4.08453	3.22268e-05	0.00180245	104	3.22268e-05	GO:0009144 purine nucleoside triphosphate metabolic process
3.22268e-05	-4.08453	3.22268e-05	0.00180245	104	3.22268e-05	GO:0009205 purine ribonucleoside triphosphate metabolic process
3.48196e-05	-4.06077	3.48196e-05	0.00190825	109	3.48196e-05	GO:0009141 nucleoside triphosphate metabolic process
3.50637e-05	-4.0426	3.50637e-05	0.00190825	128	3.50637e-05	GO:0007015 actin filament organization
3.53087e-05	-4.0682	3.53087e-05	0.00190825	96	3.53087e-05	GO:0046034 ATP metabolic process
4.47402e-05	-3.99944	4.47402e-05	0.00236827	106	4.47402e-05	GO:0009199 ribonucleoside triphosphate metabolic process
4.48051e-05	-3.94816	4.48051e-05	0.00236827	264	4.48051e-05	GO:0045165 cell fate commitment
5.01627e-05	-3.93247	5.01627e-05	0.00262264	188	5.01627e-05	GO:0033365 protein localization to organelle
5.2511e-05	3.9011	5.2511e-05	0.0315722	350	5.2511e-05	GO:0006811 ion transport
5.80006e-05	-3.87589	5.80006e-05	0.0029679	360	5.80006e-05	GO:0007560 imaginal disc morphogenesis
5.80006e-05	-3.87589	5.80006e-05	0.0029679	360	5.80006e-05	GO:0048563 post-embryonic animal organ morphogenesis
5.9883e-05	-3.90001	5.9883e-05	0.00303197	145	5.9883e-05	GO:0034248 regulation of cellular amide metabolic process
6.24307e-05	-3.90756	6.24307e-05	0.00309579	111	6.24307e-05	GO:0009126 purine nucleoside monophosphate metabolic process
6.24307e-05	-3.90756	6.24307e-05	0.00309579	111	6.24307e-05	GO:0009167 purine ribonucleoside monophosphate metabolic process
6.33832e-05	-3.92406	6.33832e-05	0.00311095	85	6.33832e-05	GO:0006457 protein folding
6.53889e-05	-3.9121	6.53889e-05	0.00317698	92	6.53889e-05	GO:0061351 neural precursor cell proliferation
7.4996e-05	-3.81859	7.4996e-05	0.00360731	268	7.4996e-05	GO:0002066 columnar/cuboidal epithelial cell development
7.912e-05	-3.79887	7.912e-05	0.00369483	347	7.912e-05	GO:0001654 eye development
7.912e-05	-3.79887	7.912e-05	0.00369483	347	7.912e-05	GO:0048880 sensory system development
7.912e-05	-3.79887	7.912e-05	0.00369483	347	7.912e-05	GO:0150063 visual system development
8.02166e-05	-3.84945	8.02166e-05	0.00371002	99	8.02166e-05	GO:0043254 regulation of protein complex assembly
8.64198e-05	-3.83558	8.64198e-05	0.00392155	92	8.64198e-05	GO:0031032 actomyosin structure organization
8.64208e-05	-3.7872	8.64208e-05	0.00392155	228	8.64208e-05	GO:0060541 respiratory system development
9.09151e-05	-3.80481	9.09151e-05	0.00408693	119	9.09151e-05	GO:0009123 nucleoside monophosphate metabolic process
9.25766e-05	-3.76498	9.25766e-05	0.00412309	267	9.25766e-05	GO:0030707 ovarian follicle cell development
0.000114034	-3.70166	0.000114034	0.00503216	425	0.000114034	GO:0031175 neuron projection development
0.000115603	-3.75568	0.000115603	0.00505499	94	0.000115603	GO:0071824 protein-DNA complex subunit organization
0.000121307	-3.70373	0.000121307	0.00525664	199	0.000121307	GO:0048598 embryonic morphogenesis
0.000127111	-3.71672	0.000127111	0.00545898	117	0.000127111	GO:0009161 ribonucleoside monophosphate metabolic process
0.000133687	-3.66541	0.000133687	0.00569055	324	0.000133687	GO:0048749 compound eye development
0.000141393	-3.6879	0.000141393	0.00594971	115	0.000141393	GO:0006417 regulation of translation
0.000142249	-3.65362	0.000142249	0.00594971	267	0.000142249	GO:0051726 regulation of cell cycle
0.000149065	-3.63243	0.000149065	0.00616989	414	0.000149065	GO:0009886 post-embryonic animal morphogenesis
0.000151135	-3.63298	0.000151135	0.00616989	326	0.000151135	GO:0033043 regulation of organelle organization
0.000152448	-3.62624	0.000152448	0.00616989	422	0.000152448	GO:0007552 metamorphosis
0.000153785	-3.63608	0.000153785	0.00616989	236	0.000153785	GO:0043632 modification-dependent macromolecule catabolic process
0.000153927	-3.62493	0.000153927	0.00616989	391	0.000153927	GO:0048667 cell morphogenesis involved in neuron differentiation
0.000156509	-3.63327	0.000156509	0.00621868	220	0.000156509	GO:0007424 open tracheal system development
0.000157729	-3.62283	0.000157729	0.00621868	310	0.000157729	GO:0048736 appendage development
0.000175324	-3.61981	0.000175324	0.00685615	139	0.000175324	GO:0051493 regulation of cytoskeleton organization
0.000179558	3.6697	0.000179558	0.0959636	66	0.000179558	GO:0007608 sensory perception of smell
0.000180058	-3.58297	0.000180058	0.00698449	405	0.000180058	GO:0032990 cell part morphogenesis
0.000186434	-3.58615	0.000186434	0.00717396	224	0.000186434	GO:0051301 cell division
0.000188237	-3.57152	0.000188237	0.00718587	396	0.000188237	GO:0048858 cell projection morphogenesis
0.000190059	-3.63833	0.000190059	0.0071983	74	0.000190059	GO:0006352 DNA-templated transcription, initiation
0.000194362	-3.56937	0.000194362	0.00725225	280	0.000194362	GO:0002065 columnar/cuboidal epithelial cell differentiation
0.000194499	-3.56449	0.000194499	0.00725225	357	0.000194499	GO:0044265 cellular macromolecule catabolic process
0.000197371	-3.6087	0.000197371	0.00730274	102	0.000197371	GO:0032543 mitochondrial translation
0.000205671	-3.55366	0.000205671	0.00748627	287	0.000205671	GO:0044087 regulation of cellular component biogenesis
0.000206649	-3.54668	0.000206649	0.00748627	394	0.000206649	GO:0120039 plasma membrane bounded cell projection morphogenesis
0.000207001	-3.54627	0.000207001	0.00748627	393	0.000207001	GO:0048812 neuron projection morphogenesis
0.000210149	-3.54648	0.000210149	0.00750536	308	0.000210149	GO:0048737 imaginal disc-derived appendage development
0.000212866	-3.54334	0.000212866	0.00750536	303	0.000212866	GO:0035107 appendage morphogenesis
0.000215096	-3.85875	0.000215096	0.00750536	20	0.000215096	GO:0060260 regulation of transcription initiation from RNA polymerase II promoter
0.000215096	-3.85875	0.000215096	0.00750536	20	0.000215096	GO:2000142 regulation of DNA-templated transcription, initiation
0.00021533	-3.54446	0.00021533	0.00750536	251	0.00021533	GO:0051603 proteolysis involved in cellular protein catabolic process
0.000234316	-3.51747	0.000234316	0.00810835	302	0.000234316	GO:0035114 imaginal disc-derived appendage morphogenesis
0.000246919	-3.49593	0.000246919	0.00848344	486	0.000246919	GO:0016310 phosphorylation
0.0002542	-3.74053	0.0002542	0.00867164	25	0.0002542	GO:1902904 negative regulation of supramolecular fiber organization
0.0002694	-3.47883	0.0002694	0.00912544	312	0.0002694	GO:0060284 regulation of cell development
0.000273387	-3.47069	0.000273387	0.00914053	404	0.000273387	GO:0048707 instar larval or pupal morphogenesis
0.000275789	-3.51422	0.000275789	0.00914053	97	0.000275789	GO:0006913 nucleocytoplasmic transport
0.000275789	-3.51422	0.000275789	0.00914053	97	0.000275789	GO:0051169 nuclear transport
0.000278561	-3.4762	0.000278561	0.00914053	231	0.000278561	GO:0019941 modification-dependent protein catabolic process
0.000279812	-3.48672	0.000279812	0.00914053	156	0.000279812	GO:0009792 embryo development ending in birth or egg hatching
0.000281247	-3.47121	0.000281247	0.00914053	255	0.000281247	GO:0044257 cellular protein catabolic process
0.000295963	-3.48932	0.000295963	0.00955425	106	0.000295963	GO:0001738 morphogenesis of a polarized epithelium
0.000303206	-3.45603	0.000303206	0.00972279	203	0.000303206	GO:0061061 muscle structure development
0.000347083	-3.40998	0.000347083	0.0110561	296	0.000347083	GO:0035120 post-embryonic appendage morphogenesis
0.000357705	3.3989	0.000357705	0.172056	351	0.000357705	GO:0050877 nervous system process
0.000359942	-3.41653	0.000359942	0.0113759	157	0.000359942	GO:0007346 regulation of mitotic cell cycle
0.000361854	-3.39457	0.000361854	0.0113759	374	0.000361854	GO:0045595 regulation of cell differentiation
0.000387998	-3.49972	0.000387998	0.0121186	40	0.000387998	GO:0042255 ribosome assembly
0.000429223	-3.34369	0.000429223	0.0133198	485	0.000429223	GO:0002165 instar larval or pupal development
0.000462995	-3.41744	0.000462995	0.0141164	50	0.000462995	GO:0042274 ribosomal small subunit biogenesis
0.00046443	-3.3239	0.00046443	0.0141164	394	0.00046443	GO:0009057 macromolecule catabolic process
0.000465929	-3.37872	0.000465929	0.0141164	75	0.000465929	GO:0010639 negative regulation of organelle organization
0.000469568	-3.36219	0.000469568	0.0141164	95	0.000469568	GO:0001736 establishment of planar polarity
0.000469568	-3.36219	0.000469568	0.0141164	95	0.000469568	GO:0007164 establishment of tissue polarity
0.000473295	-3.32458	0.000473295	0.01414	268	0.000473295	GO:0030163 protein catabolic process
0.000493348	-3.34437	0.000493348	0.0146237	100	0.000493348	GO:0051146 striated muscle cell differentiation
0.000495564	-3.33757	0.000495564	0.0146237	112	0.000495564	GO:0042692 muscle cell differentiation
0.000503373	-3.31715	0.000503373	0.0147636	173	0.000503373	GO:0010608 posttranscriptional regulation of gene expression
0.000516049	-3.29641	0.000516049	0.0150436	329	0.000516049	GO:0002376 immune system process
0.000525055	-3.30933	0.000525055	0.0152139	150	0.000525055	GO:0001700 embryonic development via the syncytial blastoderm
0.000546537	-3.30585	0.000546537	0.0157416	123	0.000546537	GO:0001709 cell fate determination
0.000573271	-3.27285	0.000573271	0.0164133	228	0.000573271	GO:0006511 ubiquitin-dependent protein catabolic process
0.000591052	-3.26075	0.000591052	0.0168222	268	0.000591052	GO:0045944 positive regulation of transcription by RNA polymerase II
0.000621032	-3.30778	0.000621032	0.0175716	61	0.000621032	GO:0055002 striated muscle cell development
0.000639816	-3.29763	0.000639816	0.0179972	65	0.000639816	GO:0006119 oxidative phosphorylation
0.00072525	-3.20022	0.00072525	0.0201645	284	0.00072525	GO:0048592 eye morphogenesis
0.00072525	-3.20022	0.00072525	0.0201645	284	0.00072525	GO:0090596 sensory organ morphogenesis
0.00074437	-3.20867	0.00074437	0.0205771	141	0.00074437	GO:0002164 larval development
0.000760747	-3.2173	0.000760747	0.0209097	97	0.000760747	GO:0051338 regulation of transferase activity
0.000786732	-3.31812	0.000786732	0.021501	30	0.000786732	GO:0051494 negative regulation of cytoskeleton organization
0.000793937	3.16956	0.000793937	0.347167	381	0.000793937	GO:0055085 transmembrane transport
0.000824119	-3.31107	0.000824119	0.0223506	30	0.000824119	GO:0051261 protein depolymerization
0.000827112	-3.16223	0.000827112	0.0223506	270	0.000827112	GO:0001745 compound eye morphogenesis
0.000840647	-3.21812	0.000840647	0.0225208	58	0.000840647	GO:0065004 protein-DNA complex assembly
0.000842773	-3.21486	0.000842773	0.0225208	63	0.000842773	GO:0022900 electron transport chain
0.000866038	-3.50831	0.000866038	0.0230146	18	0.000866038	GO:0050000 chromosome localization
0.00087403	-3.17951	0.00087403	0.0230994	92	0.00087403	GO:0008356 asymmetric cell division
0.000891888	-3.19451	0.000891888	0.0234425	62	0.000891888	GO:0034250 positive regulation of cellular amide metabolic process
0.000939086	-3.13535	0.000939086	0.0244236	161	0.000939086	GO:0016570 histone modification
0.000939369	-3.12539	0.000939369	0.0244236	252	0.000939369	GO:0097485 neuron projection guidance
0.000957966	-3.18505	0.000957966	0.0247732	53	0.000957966	GO:0034504 protein localization to nucleus
0.000967307	-3.14292	0.000967307	0.024881	99	0.000967307	GO:0007051 spindle organization
0.00103975	-3.12868	0.00103975	0.0266022	85	0.00103975	GO:0043549 regulation of kinase activity
0.00107915	-3.11463	0.00107915	0.0274641	87	0.00107915	GO:0035152 regulation of tube architecture, open tracheal system
0.0011239	-3.07212	0.0011239	0.0284296	238	0.0011239	GO:0050767 regulation of neurogenesis
0.00112891	-3.06948	0.00112891	0.0284296	258	0.00112891	GO:0007476 imaginal disc-derived wing morphogenesis
0.00114874	3.07579	0.00114874	0.460455	148	0.00114874	GO:0030001 metal ion transport
0.00114977	-3.05677	0.00114977	0.028804	480	0.00114977	GO:0006508 proteolysis
0.00116653	-3.06205	0.00116653	0.0290725	221	0.00116653	GO:0051640 organelle localization
0.00118385	-3.09649	0.00118385	0.0293522	72	0.00118385	GO:0007306 eggshell chorion assembly
0.00123535	-3.08007	0.00123535	0.0304718	75	0.00123535	GO:1902850 microtubule cytoskeleton organization involved in mitosis
0.00124168	-3.03989	0.00124168	0.0304718	267	0.00124168	GO:0007472 wing disc morphogenesis
0.00127474	-3.03921	0.00127474	0.0310621	177	0.00127474	GO:0051656 establishment of organelle localization
0.00127865	-3.04063	0.00127865	0.0310621	162	0.00127865	GO:0016569 covalent chromatin modification
0.00133903	-3.2158	0.00133903	0.0323655	20	0.00133903	GO:0000027 ribosomal large subunit assembly
0.00138501	-3.09657	0.00138501	0.0332784	38	0.00138501	GO:0045727 positive regulation of translation
0.00139064	-3.06955	0.00139064	0.0332784	53	0.00139064	GO:0042773 ATP synthesis coupled electron transport
0.00143358	3.0112	0.00143358	0.530426	127	0.00143358	GO:0006820 anion transport
0.00143833	-3.04213	0.00143833	0.0340023	62	0.00143833	GO:0055001 muscle cell development
0.00144304	-3.06215	0.00144304	0.0340023	47	0.00144304	GO:0030239 myofibril assembly
0.00144824	-3.04666	0.00144824	0.0340023	59	0.00144824	GO:0022904 respiratory electron transport chain
0.00145098	-3.0028	0.00145098	0.0340023	151	0.00145098	GO:0016358 dendrite development
0.00145623	-2.99144	0.00145623	0.0340023	254	0.00145623	GO:0006259 DNA metabolic process
0.00147042	-3.01177	0.00147042	0.0341677	100	0.00147042	GO:0071103 DNA conformation change
0.00150142	-3.08427	0.00150142	0.0347203	35	0.00150142	GO:0030490 maturation of SSU-rRNA
0.00151952	-2.97601	0.00151952	0.0349708	299	0.00151952	GO:0007409 axonogenesis
0.00156353	-2.99587	0.00156353	0.0358123	90	0.00156353	GO:0061640 cytoskeleton-dependent cytokinesis
0.00159746	-2.97358	0.00159746	0.0363256	147	0.00159746	GO:0006091 generation of precursor metabolites and energy
0.00160104	-2.96242	0.00160104	0.0363256	244	0.00160104	GO:0007411 axon guidance
0.00169586	-2.94116	0.00169586	0.0382963	312	0.00169586	GO:0061564 axon development
0.00172679	-2.96719	0.00172679	0.0387609	84	0.00172679	GO:0030703 eggshell formation
0.00173256	-2.93309	0.00173256	0.0387609	353	0.00173256	GO:0007017 microtubule-based process
0.00175513	-2.93887	0.00175513	0.0390355	178	0.00175513	GO:0051321 meiotic cell cycle
0.00176106	-3.00761	0.00176106	0.0390355	41	0.00176106	GO:0045185 maintenance of protein location
0.00177631	-2.93552	0.00177631	0.0391695	175	0.00177631	GO:0010498 proteasomal protein catabolic process
0.00178339	-2.98839	0.00178339	0.0391695	52	0.00178339	GO:0042775 mitochondrial ATP synthesis coupled electron transport
0.00180103	-2.9365	0.00180103	0.039377	139	0.00180103	GO:0048813 dendrite morphogenesis
0.00181594	-2.9358	0.00181594	0.0394147	128	0.00181594	GO:0060341 regulation of cellular localization
0.00181914	-2.95348	0.00181914	0.0394147	80	0.00181914	GO:0045859 regulation of protein kinase activity
0.00185443	2.9509	0.00185443	0.637129	72	0.00185443	GO:0042391 regulation of membrane potential
0.0018837	-2.96426	0.0018837	0.0406306	55	0.0018837	GO:0098722 asymmetric stem cell division
0.00191921	-3.07132	0.00191921	0.0412116	21	0.00191921	GO:0072599 establishment of protein localization to endoplasmic reticulum
0.00193165	-2.92941	0.00193165	0.0412943	87	0.00193165	GO:0035218 leg disc development
0.0019505	-2.95543	0.0019505	0.0415129	54	0.0019505	GO:0072091 regulation of stem cell proliferation
0.00200198	-2.97928	0.00200198	0.0422538	35	0.00200198	GO:0051647 nucleus localization
0.00200288	-2.8899	0.00200288	0.0422538	276	0.00200288	GO:0000226 microtubule cytoskeleton organization
0.00201634	2.89941	0.00201634	0.640594	142	0.00201634	GO:0007186 G protein-coupled receptor signaling pathway
0.0020573	-2.89696	0.0020573	0.0432123	122	0.0020573	GO:0140014 mitotic nuclear division
0.00207199	-3.05209	0.00207199	0.0433317	20	0.00207199	GO:0045047 protein targeting to ER
0.00213088	2.89225	0.00213088	0.640594	98	0.00213088	GO:0015711 organic anion transport
0.00214194	-2.93522	0.00214194	0.0446006	44	0.00214194	GO:0006606 protein import into nucleus
0.00215652	-2.89496	0.00215652	0.0447105	83	0.00215652	GO:0007304 chorion-containing eggshell formation
0.00219868	-2.86203	0.00219868	0.045389	236	0.00219868	GO:0048285 organelle fission
0.0022094	-2.89577	0.0022094	0.0454154	68	0.0022094	GO:0031123 RNA 3'-end processing
0.00224085	-2.87058	0.00224085	0.045866	119	0.00224085	GO:0140053 mitochondrial gene expression
0.00226502	-2.88462	0.00226502	0.0461641	74	0.00226502	GO:0017038 protein import
0.00228503	-2.85683	0.00228503	0.0463754	155	0.00228503	GO:0006403 RNA localization
0.00231835	-2.91556	0.00231835	0.0468541	40	0.00231835	GO:0035148 tube formation
0.00236988	-3.17848	0.00236988	0.047695	14	0.00236988	GO:0000460 maturation of 5.8S rRNA
0.00247466	-2.81726	0.00247466	0.0495964	454	0.00247466	GO:0016192 vesicle-mediated transport
0.00250135	-2.83932	0.00250135	0.0498911	98	0.00250135	GO:0000910 cytokinesis
0.00251337	-2.81934	0.00251337	0.0498911	224	0.00251337	GO:0000280 nuclear division
0.00252049	-2.81646	0.00252049	0.0498911	260	0.00252049	GO:0006935 chemotaxis
0.00255915	-2.81153	0.00255915	0.0504489	259	0.00255915	GO:0031399 regulation of protein modification process
0.00257007	-2.81208	0.00257007	0.0504573	227	0.00257007	GO:0034470 ncRNA processing
0.00261313	-2.8033	0.00261313	0.0510452	296	0.00261313	GO:0034660 ncRNA metabolic process
0.00262124	-2.805	0.00262124	0.0510452	238	0.00262124	GO:0070647 protein modification by small protein conjugation or removal
0.00264149	-2.7988	0.00264149	0.0512321	323	0.00264149	GO:0065009 regulation of molecular function
0.00268278	-2.80303	0.00268278	0.0517077	165	0.00268278	GO:0043161 proteasome-mediated ubiquitin-dependent protein catabolic process
0.00268751	-2.79903	0.00268751	0.0517077	200	0.00268751	GO:0042325 regulation of phosphorylation
0.0027215	-2.87504	0.0027215	0.0518412	35	0.0027215	GO:0009145 purine nucleoside triphosphate biosynthetic process
0.0027215	-2.87504	0.0027215	0.0518412	35	0.0027215	GO:0009206 purine ribonucleoside triphosphate biosynthetic process
0.00275294	-2.99158	0.00275294	0.0518412	16	0.00275294	GO:0031333 negative regulation of protein complex assembly
0.00276371	-3.39275	0.00276371	0.0518412	7	0.00276371	GO:0001178 regulation of transcriptional start site selection at RNA polymerase II promoter
0.00276404	-2.86446	0.00276404	0.0518412	36	0.00276404	GO:0045214 sarcomere organization
0.00276494	-2.78401	0.00276494	0.0518412	318	0.00276494	GO:0070925 organelle assembly
0.00278049	-2.7893	0.00278049	0.0518412	186	0.00278049	GO:0032446 protein modification by small protein conjugation
0.00278067	-3.08754	0.00278067	0.0518412	16	0.00278067	GO:0032968 positive regulation of transcription elongation from RNA polymerase II promoter
0.00284273	-2.80296	0.00284273	0.0527936	83	0.00284273	GO:0000070 mitotic sister chromatid segregation
0.00286974	-2.80957	0.00286974	0.0530804	68	0.00286974	GO:0007219 Notch signaling pathway
0.00288025	-3.06794	0.00288025	0.0530804	16	0.00288025	GO:0051303 establishment of chromosome localization
0.00299019	-2.79452	0.00299019	0.0548963	67	0.00299019	GO:0007480 imaginal disc-derived leg morphogenesis
0.00314163	-2.74826	0.00314163	0.0573098	187	0.00314163	GO:0046530 photoreceptor cell differentiation
0.00314548	-2.78504	0.00314548	0.0573098	57	0.00314548	GO:0008544 epidermis development
0.00319379	-2.74411	0.00319379	0.0578442	172	0.00319379	GO:0007283 spermatogenesis
0.00319887	-2.74441	0.00319887	0.0578442	164	0.00319887	GO:1903046 meiotic cell cycle process
0.0032319	-2.77545	0.0032319	0.0580085	57	0.0032319	GO:0000281 mitotic cytokinesis
0.00323207	-2.762	0.00323207	0.0580085	76	0.00323207	GO:0042060 wound healing
0.00330166	-2.75156	0.00330166	0.0590372	86	0.00330166	GO:0045333 cellular respiration
0.00336762	-2.71677	0.00336762	0.0595222	400	0.00336762	GO:0048584 positive regulation of response to stimulus
0.00337285	-2.72299	0.00337285	0.0595222	206	0.00337285	GO:0035282 segmentation
0.00337797	-2.76142	0.00337797	0.0595222	56	0.00337797	GO:0007052 mitotic spindle organization
0.00337829	-2.7273	0.00337829	0.0595222	153	0.00337829	GO:0016458 gene silencing
0.0034434	-2.78039	0.0034434	0.060448	39	0.0034434	GO:0009142 nucleoside triphosphate biosynthetic process
0.0034819	-2.74945	0.0034819	0.0608528	60	0.0034819	GO:0008593 regulation of Notch signaling pathway
0.00349176	-2.78753	0.00349176	0.0608528	35	0.00349176	GO:2000647 negative regulation of stem cell proliferation
0.00352124	2.84371	0.00352124	0.996304	21	0.00352124	GO:0050909 sensory perception of taste
0.0035267	-2.8751	0.0035267	0.0612398	18	0.0035267	GO:0045292 mRNA cis splicing, via spliceosome
0.00359645	-2.7232	0.00359645	0.0620033	80	0.00359645	GO:0006342 chromatin silencing
0.00359645	-2.7232	0.00359645	0.0620033	80	0.00359645	GO:0045814 negative regulation of gene expression, epigenetic
0.00379912	-2.68022	0.00379912	0.0652634	253	0.00379912	GO:0017144 drug metabolic process
0.00381746	-2.7826	0.00381746	0.0653452	29	0.00381746	GO:0045747 positive regulation of Notch signaling pathway
0.00388091	-2.7238	0.00388091	0.0661957	46	0.00388091	GO:0051170 import into nucleus
0.00389532	-2.80608	0.00389532	0.0662067	21	0.00389532	GO:0006446 regulation of translational initiation
0.00395966	-2.7165	0.00395966	0.066829	46	0.00395966	GO:0070507 regulation of microtubule cytoskeleton organization
0.00397361	-2.89525	0.00397361	0.066829	14	0.00397361	GO:0015985 energy coupled proton transport, down electrochemical gradient
0.00397361	-2.89525	0.00397361	0.066829	14	0.00397361	GO:0015986 ATP synthesis coupled proton transport
0.0040301	-2.68834	0.0040301	0.0675427	71	0.0040301	GO:0007478 leg disc morphogenesis
0.00410618	-2.75291	0.00410618	0.0685789	26	0.00410618	GO:0070972 protein localization to endoplasmic reticulum
0.00414183	-2.96514	0.00414183	0.0689349	12	0.00414183	GO:0000469 cleavage involved in rRNA processing
0.0041789	-2.66651	0.0041789	0.0693121	93	0.0041789	GO:0006605 protein targeting
0.00419358	-2.71334	0.00419358	0.0693165	37	0.00419358	GO:0009201 ribonucleoside triphosphate biosynthetic process
0.00426786	-2.72192	0.00426786	0.0703028	31	0.00426786	GO:0006754 ATP biosynthetic process
0.00429595	-2.67721	0.00429595	0.070524	56	0.00429595	GO:0030010 establishment of cell polarity
0.0043429	-2.66218	0.0043429	0.0710136	71	0.0043429	GO:0045995 regulation of embryonic development
0.0043553	-2.6518	0.0043553	0.0710136	93	0.0043553	GO:0000819 sister chromatid segregation
0.00444047	-2.62457	0.00444047	0.0718817	324	0.00444047	GO:0051960 regulation of nervous system development
0.00444715	2.73324	0.00444715	1	25	0.00444715	GO:0007189 adenylate cyclase-activating G protein-coupled receptor signaling pathway
0.00444772	-2.68925	0.00444772	0.0718817	37	0.00444772	GO:0031124 mRNA 3'-end processing
0.00445674	2.72177	0.00445674	1	26	0.00445674	GO:0003341 cilium movement
0.00446071	-2.67523	0.00446071	0.0718817	47	0.00446071	GO:1902692 regulation of neuroblast proliferation
0.00446832	-2.63372	0.00446832	0.0718817	135	0.00446832	GO:0051129 negative regulation of cellular component organization
0.00452549	2.65004	0.00452549	1	66	0.00452549	GO:0015849 organic acid transport
0.00456475	-2.64166	0.00456475	0.0730442	76	0.00456475	GO:0006323 DNA packaging
0.0045844	-2.62295	0.0045844	0.0730442	149	0.0045844	GO:0040029 regulation of gene expression, epigenetic
0.00458614	-2.63611	0.00458614	0.0730442	85	0.00458614	GO:1902903 regulation of supramolecular fiber organization
0.00462533	-2.65524	0.00462533	0.073328	50	0.00462533	GO:0034728 nucleosome organization
0.00463445	-2.61448	0.00463445	0.073328	204	0.00463445	GO:0048232 male gamete generation
0.00466177	-2.65013	0.00466177	0.0735184	53	0.00466177	GO:1903827 regulation of cellular protein localization
0.00468393	2.61073	0.00468393	1	205	0.00468393	GO:0034220 ion transmembrane transport
0.00474001	2.66978	0.00474001	1	36	0.00474001	GO:0007188 adenylate cyclase-modulating G protein-coupled receptor signaling pathway
0.00493775	-2.62746	0.00493775	0.0774602	55	0.00493775	GO:0051168 nuclear export
0.00494392	-2.70729	0.00494392	0.0774602	22	0.00494392	GO:0008363 larval chitin-based cuticle development
0.00507078	-2.63282	0.00507078	0.0791898	42	0.00507078	GO:0043624 cellular protein complex disassembly
0.00512851	-2.9304	0.00512851	0.0798321	11	0.00512851	GO:0000466 maturation of 5.8S rRNA from tricistronic rRNA transcript (SSU-rRNA, 5.8S rRNA, LSU-rRNA)
0.00516575	-2.96044	0.00516575	0.0798948	8	0.00516575	GO:0001173 DNA-templated transcriptional start site selection
0.00516575	-2.96044	0.00516575	0.0798948	8	0.00516575	GO:0001174 transcriptional start site selection at RNA polymerase II promoter
0.00525188	-2.64525	0.00525188	0.0809664	30	0.00525188	GO:0035149 lumen formation, open tracheal system
0.00525297	2.59713	0.00525297	1	65	0.00525297	GO:0046942 carboxylic acid transport
0.0052766	2.67135	0.0052766	1	23	0.0052766	GO:0015718 monocarboxylic acid transport
0.00530496	-2.58302	0.00530496	0.0815234	89	0.00530496	GO:0032956 regulation of actin cytoskeleton organization
0.00537926	2.55726	0.00537926	1	353	0.00537926	GO:0006629 lipid metabolic process
0.00547817	-2.59958	0.00547817	0.0839172	45	0.00547817	GO:0030952 establishment or maintenance of cytoskeleton polarity
0.00553292	-2.55501	0.00553292	0.0844867	169	0.00553292	GO:0016567 protein ubiquitination
0.00555048	-2.55412	0.00555048	0.0844867	164	0.00555048	GO:0009798 axis specification
0.00559328	-2.56335	0.00559328	0.0848696	91	0.00559328	GO:0032970 regulation of actin filament-based process
0.00578623	-2.55491	0.00578623	0.0875213	80	0.00578623	GO:0034330 cell junction organization
0.00579672	2.56211	0.00579672	1	64	0.00579672	GO:0070838 divalent metal ion transport
0.00579672	2.56211	0.00579672	1	64	0.00579672	GO:0072511 divalent inorganic cation transport
0.00584375	-2.5897	0.00584375	0.0881143	36	0.00584375	GO:0034332 adherens junction organization
0.00587658	-2.52413	0.00587658	0.0881794	499	0.00587658	GO:0033554 cellular response to stress
0.00588474	-2.53161	0.00588474	0.0881794	185	0.00588474	GO:0001932 regulation of protein phosphorylation
0.0060072	-2.55832	0.0060072	0.0897349	52	0.0060072	GO:0006997 nucleus organization
0.00631173	-2.58539	0.00631173	0.093992	27	0.00631173	GO:1903829 positive regulation of cellular protein localization
0.0064071	-2.54502	0.0064071	0.0951178	43	0.0064071	GO:0007093 mitotic cell cycle checkpoint
0.00643624	-2.56472	0.00643624	0.0952563	31	0.00643624	GO:0035017 cuticle pattern formation
0.00651033	-2.62618	0.00651033	0.0960573	18	0.00651033	GO:0035293 chitin-based larval cuticle pattern formation
0.00654504	-2.52618	0.00654504	0.0962741	52	0.00654504	GO:0048542 lymph gland development
0.00657685	-2.6323	0.00657685	0.0964471	18	0.00657685	GO:0045167 asymmetric protein localization involved in cell fate determination
0.00663471	-2.49189	0.00663471	0.0965224	145	0.00663471	GO:0007059 chromosome segregation
0.00663706	-2.48601	0.00663706	0.0965224	230	0.00663706	GO:0090066 regulation of anatomical structure size
0.00666098	-2.4963	0.00666098	0.0965224	106	0.00666098	GO:0042461 photoreceptor cell development
0.00667619	-2.49248	0.00667619	0.0965224	125	0.00667619	GO:0048193 Golgi vesicle transport
0.00668241	-2.48315	0.00668241	0.0965224	241	0.00668241	GO:0051247 positive regulation of protein metabolic process
0.00670239	-2.48477	0.00670239	0.0965224	187	0.00670239	GO:0006974 cellular response to DNA damage stimulus
0.00696742	-2.46865	0.00696742	0.10004	226	0.00696742	GO:0032270 positive regulation of cellular protein metabolic process
0.00711989	-2.64435	0.00711989	0.101469	14	0.00711989	GO:0043242 negative regulation of protein complex disassembly
0.00711989	-2.64435	0.00711989	0.101469	14	0.00711989	GO:1901880 negative regulation of protein depolymerization
0.00712971	2.49481	0.00712971	1	51	0.00712971	GO:0006816 calcium ion transport
0.00715136	-2.52653	0.00715136	0.101469	31	0.00715136	GO:0007406 negative regulation of neuroblast proliferation
0.00715136	-2.52653	0.00715136	0.101469	31	0.00715136	GO:2000178 negative regulation of neural precursor cell proliferation
0.00717593	-2.4542	0.00717593	0.101518	367	0.00717593	GO:0006468 protein phosphorylation
0.00731274	-2.45972	0.00731274	0.10315	120	0.00731274	GO:0033044 regulation of chromosome organization
0.00741168	-2.44682	0.00741168	0.10424	210	0.00741168	GO:0006955 immune response
0.00751036	-2.61986	0.00751036	0.10509	13	0.00751036	GO:0032272 negative regulation of protein polymerization
0.00751577	-2.70226	0.00751577	0.10509	12	0.00751577	GO:0045478 fusome organization
0.00779322	-2.64847	0.00779322	0.108653	11	0.00779322	GO:0031440 regulation of mRNA 3'-end processing
0.00807024	-2.4624	0.00807024	0.11219	40	0.00807024	GO:0048103 somatic stem cell division
0.00810252	-2.47734	0.00810252	0.112314	30	0.00810252	GO:0030706 germarium-derived oocyte differentiation
0.00810618	2.43796	0.00810618	1	62	0.00810618	GO:0098656 anion transmembrane transport
0.00813901	-2.4146	0.00813901	0.112496	172	0.00813901	GO:0009150 purine ribonucleotide metabolic process
0.00817651	2.50014	0.00817651	1	23	0.00817651	GO:0051480 regulation of cytosolic calcium ion concentration
0.00819736	-2.71394	0.00819736	0.112978	9	0.00819736	GO:0035090 maintenance of apical/basal cell polarity
0.00822854	-2.98022	0.00822854	0.113084	6	0.00822854	GO:0007438 oenocyte development
0.00839798	-2.40557	0.00839798	0.115083	141	0.00839798	GO:0009994 oocyte differentiation
0.00842804	-2.47451	0.00842804	0.115167	26	0.00842804	GO:0051090 regulation of DNA-binding transcription factor activity
0.00852888	-2.43206	0.00852888	0.115887	45	0.00852888	GO:0035315 hair cell differentiation
0.00852888	-2.43206	0.00852888	0.115887	45	0.00852888	GO:0035316 non-sensory hair organization
0.00856414	2.45213	0.00856414	1	31	0.00856414	GO:0007218 neuropeptide signaling pathway
0.0085832	-2.39561	0.0085832	0.116296	164	0.0085832	GO:0007005 mitochondrion organization
0.00870429	-2.4634	0.00870429	0.117606	26	0.00870429	GO:0000462 maturation of SSU-rRNA from tricistronic rRNA transcript (SSU-rRNA, 5.8S rRNA, LSU-rRNA)
0.00888477	-2.3838	0.00888477	0.119067	149	0.00888477	GO:0010564 regulation of cell cycle process
0.00894514	-2.48566	0.00894514	0.119067	21	0.00894514	GO:0032786 positive regulation of DNA-templated transcription, elongation
0.00894528	-2.55388	0.00894528	0.119067	13	0.00894528	GO:0002183 cytoplasmic translational initiation
0.008955	-2.42622	0.008955	0.119067	37	0.008955	GO:0006354 DNA-templated transcription, elongation
0.00895535	-2.39748	0.00895535	0.119067	67	0.00895535	GO:0007028 cytoplasm organization
0.00896099	-2.37435	0.00896099	0.119067	278	0.00896099	GO:0018193 peptidyl-amino acid modification
0.00912993	-2.55075	0.00912993	0.120606	12	0.00912993	GO:0030837 negative regulation of actin filament polymerization
0.009152	-2.41552	0.009152	0.120606	38	0.009152	GO:0036445 neuronal stem cell division
0.009152	-2.41552	0.009152	0.120606	38	0.009152	GO:0055057 neuroblast division
0.0092084	-2.41047	0.0092084	0.120919	38	0.0092084	GO:0071897 DNA biosynthetic process
0.00922601	-2.72367	0.00922601	0.120919	9	0.00922601	GO:0042766 nucleosome mobilization
0.0093171	-2.41433	0.0093171	0.121528	33	0.0093171	GO:0051017 actin filament bundle assembly
0.00932305	-2.44798	0.00932305	0.121528	22	0.00932305	GO:0035277 spiracle morphogenesis, open tracheal system
0.00936839	-2.38158	0.00936839	0.121789	66	0.00936839	GO:0007098 centrosome cycle
0.00944235	-2.36358	0.00944235	0.12242	125	0.00944235	GO:0022411 cellular component disassembly
0.00948856	-2.37501	0.00948856	0.122688	70	0.00948856	GO:0031023 microtubule organizing center organization
0.00951499	2.3973	0.00951499	1	39	0.00951499	GO:0007187 G protein-coupled receptor signaling pathway, coupled to cyclic nucleotide second messenger
0.00955856	-2.35534	0.00955856	0.123262	160	0.00955856	GO:0000122 negative regulation of transcription by RNA polymerase II
0.00982675	-2.37423	0.00982675	0.126161	48	0.00982675	GO:0009913 epidermal cell differentiation
0.00984103	-2.38989	0.00984103	0.126161	36	0.00984103	GO:0055059 asymmetric neuroblast division
0.00986204	-2.42925	0.00986204	0.126161	22	0.00986204	GO:0031110 regulation of microtubule polymerization or depolymerization
0.0099169	-2.40094	0.0099169	0.126526	28	0.0099169	GO:0007097 nuclear migration
0.0099493	-2.35982	0.0099493	0.126564	61	0.0099493	GO:0002168 instar larval development
0.00997254	-2.96957	0.00997254	0.126564	6	0.00997254	GO:0006620 posttranslational protein targeting to endoplasmic reticulum membrane

### Sheet: KEGG (P < 0.01)
p.geomean	stat.mean	p.val	q.val	set.size	exp1	GO_term
5.64116e-15	-8.28549	5.64116e-15	7.38992e-13	120	5.64116e-15	dme03010 Ribosome
2.09106e-10	-6.58345	2.09106e-10	1.36964e-08	102	2.09106e-10	dme03040 Spliceosome
3.48048e-09	-6.02156	3.48048e-09	1.51981e-07	115	3.48048e-09	dme03013 RNA transport
1.24778e-05	-4.33682	1.24778e-05	0.000408649	86	1.24778e-05	dme00190 Oxidative phosphorylation
0.000373036	-3.42495	0.000373036	0.00828272	101	0.000373036	dme04141 Protein processing in endoplasmic reticulum
0.000379361	-3.52624	0.000379361	0.00828272	37	0.000379361	dme03050 Proteasome
0.000462777	-3.5846	0.000462777	0.00866054	21	0.000462777	dme03060 Protein export
0.000997548	-3.15637	0.000997548	0.0163348	65	0.000997548	dme03008 Ribosome biogenesis in eukaryotes
0.00135188	-3.08655	0.00135188	0.0196773	48	0.00135188	dme04391 Hippo signaling pathway - fly
0.00576545	-2.68363	0.00576545	0.0755273	20	0.00576545	dme03440 Homologous recombination
0.00661099	2.52566	0.00661099	0.866039	48	0.00661099	dme00564 Glycerophospholipid metabolism
