## Supplementary Datasets for "A Hymenoptera-restricted gene mediating ant castes co-opts deeply conserved machinery to control organ size": Cross-system_kibra-WWC1_promoter_GA-repeat_FIMO_results.xlsx

### Sheet: FIMO Results
motif_id	motif_alt_id	sequence_name	start	stop	strand	score	p-value	q-value	matched_sequence
1	GAGAGAGAGRGAGAG	Ant_NC_050470.1	6402728	6402742	-	22.7697	1.31e-08	3.41e-05	GAGAGAGAGGGAGGG
1	GAGAGAGAGRGAGAG	Ant_NC_050470.1	6402730	6402744	-	22.503	2.55e-08	3.41e-05	GAGAGAGAGAGGGAG
1	GAGAGAGAGRGAGAG	Ant_NC_050470.1	6402732	6402746	-	22.503	2.55e-08	3.41e-05	GAGAGAGAGAGAGGG
1	GAGAGAGAGRGAGAG	Ant_NC_050470.1	6402734	6402748	-	17	8.99e-07	0.000901	AGGAGAGAGAGAGAG
1	GAGAGAGAGRGAGAG	Ant_NC_050470.1	6402736	6402750	-	11.497	1.47e-05	0.0118	CAAGGAGAGAGAGAG
1	GAGAGAGAGRGAGAG	Ant_NC_050470.1	6402718	6402732	-	6.81818	4.09e-05	0.0205	GAGGGGAGGGGAGAG
1	GAGAGAGAGRGAGAG	Ant_NC_050470.1	6402724	6402738	-	6.81818	4.09e-05	0.0205	GAGAGGGAGGGGAGG
1	GAGAGAGAGRGAGAG	HEK293T_chr5	168315830	168315844	+	6.81818	4.09e-05	0.0205	GGGCCAGAGGGCGAG
1	GAGAGAGAGRGAGAG	Ant_NC_050470.1	6402726	6402740	-	6.55152	4.89e-05	0.0218	GAGAGAGGGAGGGGA
1	GAGAGAGAGRGAGAG	Mouse_Brain_chr11	35870710	35870724	+	5.98182	0.000156	0.0626	AAGAGACACGCAGAG
1	GAGAGAGAGRGAGAG	Ant_NC_050470.1	6402720	6402734	-	1.59394	0.000294	0.0907	GGGAGGGGAGGGGAG
1	GAGAGAGAGRGAGAG	Ant_NC_050470.1	6402722	6402736	-	1.59394	0.000294	0.0907	GAGGGAGGGGAGGGG
1	GAGAGAGAGRGAGAG	Mouse_Brain_chr11	35870927	35870941	-	1.59394	0.000294	0.0907	GGGAGCGCGGGCCAG
1	GAGAGAGAGRGAGAG	Mouse_Brain_chr11	35870625	35870639	-	1.04848	0.000498	0.143	GAGCTGCAGAGAGGG
1	GAGAGAGAGRGAGAG	Mouse_Brain_chr11	35870619	35870633	-	1.03636	0.000652	0.154	CAGAGAGGGGCGGAC
1	GAGAGAGAGRGAGAG	HEK293T_chr5	168315779	168315793	-	1.03636	0.000652	0.154	GAGTCAGAAGGTGAC
1	GAGAGAGAGRGAGAG	HEK293T_chr5	168403781	168403795	-	1.03636	0.000652	0.154	CACAGAGAGGTGGGG
1	GAGAGAGAGRGAGAG	Ant_NC_050470.1	6402738	6402752	-	0.769697	0.000838	0.177	ACCAAGGAGAGAGAG
1	GAGAGAGAGRGAGAG	Mouse_Brain_chr11	35870627	35870641	-	0.769697	0.000838	0.177	AAGAGCTGCAGAGAG
1	GAGAGAGAGRGAGAG	Mouse_Kidney_chr11	35746227	35746241	-	-2.93939	0.00113	0.217	GCTGGTGAGTGAGTG
1	GAGAGAGAGRGAGAG	Mouse_Brain_chr11	35871121	35871135	-	-3.21818	0.0013	0.217	ATGGCAGCGTGAGAG
1	GAGAGAGAGRGAGAG	HEK293T_chr5	168315832	168315846	+	-3.21818	0.0013	0.217	GCCAGAGGGCGAGCA
1	GAGAGAGAGRGAGAG	HEK293T_chr5	168315836	168315850	+	-3.21818	0.0013	0.217	GAGGGCGAGCATCAG
1	GAGAGAGAGRGAGAG	Fly_3R	14725460	14725474	-	-3.49697	0.00164	0.217	GAGAACGAGCTAGTC
1	GAGAGAGAGRGAGAG	HEK293T_chr5	168315777	168315791	-	-3.49697	0.00164	0.217	GTCAGAAGGTGACAG
1	GAGAGAGAGRGAGAG	Mouse_Brain_chr11	35871396	35871410	-	-3.6303	0.00166	0.217	GGGCGCGGGGAGGAG
1	GAGAGAGAGRGAGAG	Mouse_Kidney_chr11	35746229	35746243	-	-3.89697	0.00189	0.217	GGGCTGGTGAGTGAG
1	GAGAGAGAGRGAGAG	Mouse_Kidney_chr11	35746044	35746058	-	-3.90909	0.00205	0.217	CCGGGAGAGGCTGTG
1	GAGAGAGAGRGAGAG	Mouse_Kidney_chr11	35746233	35746247	-	-3.90909	0.00205	0.217	GGAAGGGCTGGTGAG
1	GAGAGAGAGRGAGAG	Mouse_Brain_chr11	35870398	35870412	-	-3.90909	0.00205	0.217	GGGTGGTAGGGAGCC
1	GAGAGAGAGRGAGAG	Mouse_Brain_chr11	35870875	35870889	-	-3.90909	0.00205	0.217	GAGGGCTGGGAGGAG
1	GAGAGAGAGRGAGAG	Mouse_Brain_chr11	35871111	35871125	-	-3.90909	0.00205	0.217	GAGAGGCGGGCGGCG
1	GAGAGAGAGRGAGAG	Mouse_Brain_chr11	35871113	35871127	-	-3.90909	0.00205	0.217	GTGAGAGGCGGGCGG
1	GAGAGAGAGRGAGAG	Mouse_Brain_chr11	35871115	35871129	-	-3.90909	0.00205	0.217	GCGTGAGAGGCGGGC
1	GAGAGAGAGRGAGAG	Mouse_Brain_chr11	35871359	35871373	+	-3.90909	0.00205	0.217	ACGGGAGGCGGAGCG
1	GAGAGAGAGRGAGAG	Mouse_Brain_chr11	35871394	35871408	-	-3.90909	0.00205	0.217	GCGCGGGGAGGAGAC
1	GAGAGAGAGRGAGAG	Mouse_Brain_chr11	35871117	35871131	-	-4.17576	0.00228	0.217	CAGCGTGAGAGGCGG
1	GAGAGAGAGRGAGAG	Mouse_Brain_chr11	35871119	35871133	-	-4.17576	0.00228	0.217	GGCAGCGTGAGAGGC
1	GAGAGAGAGRGAGAG	HEK293T_chr5	168406835	168406849	+	-4.17576	0.00228	0.217	GGGAGGCTGAGGCAG
1	GAGAGAGAGRGAGAG	Mouse_Kidney_chr11	35745838	35745852	-	-4.18788	0.00282	0.217	GAGACCAGGGGACCG
1	GAGAGAGAGRGAGAG	Mouse_Kidney_chr11	35746050	35746064	-	-4.18788	0.00282	0.217	AAGCCTCCGGGAGAG
1	GAGAGAGAGRGAGAG	Mouse_Kidney_chr11	35746144	35746158	-	-4.18788	0.00282	0.217	GAGGAGACAGGAGAG
1	GAGAGAGAGRGAGAG	Mouse_Brain_chr11	35870617	35870631	-	-4.18788	0.00282	0.217	GAGAGGGGCGGACGC
1	GAGAGAGAGRGAGAG	Mouse_Brain_chr11	35870621	35870635	-	-4.18788	0.00282	0.217	TGCAGAGAGGGGCGG
1	GAGAGAGAGRGAGAG	Mouse_Brain_chr11	35870681	35870695	+	-4.18788	0.00282	0.217	GATGTAGAGGGGGCA
1	GAGAGAGAGRGAGAG	Mouse_Brain_chr11	35870792	35870806	-	-4.18788	0.00282	0.217	GCGGGACAGGTAGGA
1	GAGAGAGAGRGAGAG	Mouse_Brain_chr11	35871212	35871226	-	-4.18788	0.00282	0.217	CAGCGGCAGGGGCAG
1	GAGAGAGAGRGAGAG	Mouse_Brain_chr11	35871357	35871371	+	-4.18788	0.00282	0.217	AAACGGGAGGCGGAG
1	GAGAGAGAGRGAGAG	HEK293T_chr5	168403777	168403791	-	-4.18788	0.00282	0.217	GAGAGGTGGGGCAAA
1	GAGAGAGAGRGAGAG	HEK293T_chr5	168403779	168403793	-	-4.18788	0.00282	0.217	CAGAGAGGTGGGGCA
1	GAGAGAGAGRGAGAG	HEK293T_chr5	168403829	168403843	+	-4.18788	0.00282	0.217	GAGAGGACAGCTGAG
1	GAGAGAGAGRGAGAG	HEK293T_chr5	168406837	168406851	+	-4.18788	0.00282	0.217	GAGGCTGAGGCAGGA
1	GAGAGAGAGRGAGAG	Fly_3R	14725458	14725472	-	-4.45455	0.00347	0.253	GAACGAGCTAGTCAG
1	GAGAGAGAGRGAGAG	Fly_3R	14725462	14725476	-	-4.45455	0.00347	0.253	TGGAGAACGAGCTAG
1	GAGAGAGAGRGAGAG	HEK293T_chr5	168403783	168403797	-	-4.45455	0.00347	0.253	GCCACAGAGAGGTGG
1	GAGAGAGAGRGAGAG	Mouse_Brain_chr11	35870629	35870643	-	-4.46667	0.00413	0.291	TGAAGAGCTGCAGAG
1	GAGAGAGAGRGAGAG	HEK293T_chr5	168315794	168315808	-	-4.46667	0.00413	0.291	GACTCACCAGGAGAG
1	GAGAGAGAGRGAGAG	Mouse_Kidney_chr11	35746002	35746016	+	-4.73333	0.00493	0.315	GAATGTGACACACAG
1	GAGAGAGAGRGAGAG	Mouse_Brain_chr11	35870712	35870726	+	-4.73333	0.00493	0.315	GAGACACGCAGAGTC
1	GAGAGAGAGRGAGAG	HEK293T_chr5	168403785	168403799	-	-4.73333	0.00493	0.315	TAGCCACAGAGAGGT
1	GAGAGAGAGRGAGAG	HEK293T_chr5	168403787	168403801	-	-4.73333	0.00493	0.315	AGTAGCCACAGAGAG
1	GAGAGAGAGRGAGAG	HEK293T_chr5	168315848	168315862	+	-4.74545	0.00521	0.315	CAGACCCAAGAAGAG
1	GAGAGAGAGRGAGAG	HEK293T_chr5	168403804	168403818	-	-5.01212	0.00554	0.315	GAGAGATTCACATAC
1	GAGAGAGAGRGAGAG	Mouse_Brain_chr11	35870868	35870882	-	-8.16364	0.00564	0.315	GGGAGGAGGCGCGCG
1	GAGAGAGAGRGAGAG	Mouse_Brain_chr11	35870929	35870943	-	-8.16364	0.00564	0.315	GGGGGAGCGCGGGCC
1	GAGAGAGAGRGAGAG	Mouse_Brain_chr11	35870931	35870945	-	-8.16364	0.00564	0.315	ATGGGGGAGCGCGGG
1	GAGAGAGAGRGAGAG	Mouse_Kidney_chr11	35746042	35746056	-	-8.44242	0.00598	0.315	GGGAGAGGCTGTGTT
1	GAGAGAGAGRGAGAG	Mouse_Kidney_chr11	35746223	35746237	-	-8.44242	0.00598	0.315	GTGAGTGAGTGGCTC
1	GAGAGAGAGRGAGAG	Mouse_Kidney_chr11	35746231	35746245	-	-8.44242	0.00598	0.315	AAGGGCTGGTGAGTG
1	GAGAGAGAGRGAGAG	Mouse_Brain_chr11	35870866	35870880	-	-8.44242	0.00598	0.315	GAGGAGGCGCGCGAC
1	GAGAGAGAGRGAGAG	Mouse_Brain_chr11	35870925	35870939	-	-8.44242	0.00598	0.315	GAGCGCGGGCCAGGC
1	GAGAGAGAGRGAGAG	Mouse_Brain_chr11	35871262	35871276	-	-8.44242	0.00598	0.315	CAGAGGCTGCGGGCG
1	GAGAGAGAGRGAGAG	Mouse_Brain_chr11	35871264	35871278	-	-8.44242	0.00598	0.315	GGCAGAGGCTGCGGG
1	GAGAGAGAGRGAGAG	Mouse_Brain_chr11	35871363	35871377	+	-8.44242	0.00598	0.315	GAGGCGGAGCGCCGG
1	GAGAGAGAGRGAGAG	Mouse_Brain_chr11	35871419	35871433	+	-8.44242	0.00598	0.315	GAGGGCGGGTCCTAG
1	GAGAGAGAGRGAGAG	Mouse_Brain_chr11	35871421	35871435	+	-8.44242	0.00598	0.315	GGGCGGGTCCTAGAG
1	GAGAGAGAGRGAGAG	Fly_3R	14725456	14725470	-	-8.72121	0.00718	0.347	ACGAGCTAGTCAGGG
1	GAGAGAGAGRGAGAG	Mouse_Kidney_chr11	35745860	35745874	+	-8.72121	0.00718	0.347	GGAAGGAACTGTGAG
1	GAGAGAGAGRGAGAG	Mouse_Brain_chr11	35870525	35870539	+	-8.72121	0.00718	0.347	GGGACCCTGCTAGAG
1	GAGAGAGAGRGAGAG	Mouse_Brain_chr11	35871010	35871024	+	-8.72121	0.00718	0.347	GAGGCAGCATGATCG
1	GAGAGAGAGRGAGAG	Mouse_Brain_chr11	35871427	35871441	+	-8.72121	0.00718	0.347	GTCCTAGAGCCCGAG
1	GAGAGAGAGRGAGAG	HEK293T_chr5	168315838	168315852	+	-8.72121	0.00718	0.347	GGGCGAGCATCAGAC
1	GAGAGAGAGRGAGAG	Mouse_Brain_chr11	35871283	35871297	-	-8.85455	0.00719	0.347	GGGCGCGCGGCGGGG
1	GAGAGAGAGRGAGAG	Mouse_Kidney_chr11	35745862	35745876	+	-9	0.00865	0.35	AAGGAACTGTGAGAC
1	GAGAGAGAGRGAGAG	Mouse_Kidney_chr11	35745868	35745882	+	-9	0.00865	0.35	CTGTGAGACTAATAG
1	GAGAGAGAGRGAGAG	Mouse_Kidney_chr11	35746077	35746091	-	-9	0.00865	0.35	AACAGAGGTTGACTG
1	GAGAGAGAGRGAGAG	Mouse_Brain_chr11	35871429	35871443	+	-9	0.00865	0.35	CCTAGAGCCCGAGAC
1	GAGAGAGAGRGAGAG	HEK293T_chr5	168403768	168403782	-	-9	0.00865	0.35	GGCAAAGGCTGACAG
1	GAGAGAGAGRGAGAG	HEK293T_chr5	168406728	168406742	+	-9	0.00865	0.35	TCAGGAGATCGAGAC
1	GAGAGAGAGRGAGAG	HEK293T_chr5	168406891	168406905	+	-9	0.00865	0.35	GAGATAGCACCACTG
1	GAGAGAGAGRGAGAG	Mouse_Brain_chr11	35870933	35870947	-	-9.12121	0.00865	0.35	GCATGGGGGAGCGCG
1	GAGAGAGAGRGAGAG	Mouse_Brain_chr11	35870402	35870416	-	-9.13333	0.00882	0.35	GGAGGGGTGGTAGGG
1	GAGAGAGAGRGAGAG	Mouse_Brain_chr11	35870426	35870440	-	-9.13333	0.00882	0.35	GGCTGAGGAGGGGTG
1	GAGAGAGAGRGAGAG	Mouse_Brain_chr11	35870870	35870884	-	-9.13333	0.00882	0.35	CTGGGAGGAGGCGCG
1	GAGAGAGAGRGAGAG	Mouse_Brain_chr11	35870872	35870886	-	-9.13333	0.00882	0.35	GGCTGGGAGGAGGCG
1	GAGAGAGAGRGAGAG	Mouse_Brain_chr11	35870935	35870949	-	-9.13333	0.00882	0.35	CTGCATGGGGGAGCG
1	GAGAGAGAGRGAGAG	Mouse_Brain_chr11	35871109	35871123	-	-9.13333	0.00882	0.35	GAGGCGGGCGGCGTG
1	GAGAGAGAGRGAGAG	Mouse_Brain_chr11	35871260	35871274	-	-9.13333	0.00882	0.35	GAGGCTGCGGGCGGC
1	GAGAGAGAGRGAGAG	Mouse_Brain_chr11	35871413	35871427	+	-9.13333	0.00882	0.35	CGCGGCGAGGGCGGG
1	GAGAGAGAGRGAGAG	Mouse_Brain_chr11	35871417	35871431	+	-9.13333	0.00882	0.35	GCGAGGGCGGGTCCT
1	GAGAGAGAGRGAGAG	Mouse_Brain_chr11	35871443	35871457	-	-9.13333	0.00882	0.35	CCACGAGGGGGCGCG
1	GAGAGAGAGRGAGAG	Mouse_Kidney_chr11	35746198	35746212	+	-9.27879	0.00943	0.357	AACCAACATCGAGAG
1	GAGAGAGAGRGAGAG	HEK293T_chr5	168403806	168403820	-	-9.27879	0.00943	0.357	TTGAGAGATTCACAT
1	GAGAGAGAGRGAGAG	Mouse_Kidney_chr11	35746225	35746239	-	-9.4	0.00963	0.357	TGGTGAGTGAGTGGC
1	GAGAGAGAGRGAGAG	Mouse_Brain_chr11	35870400	35870414	-	-9.4	0.00963	0.357	AGGGGTGGTAGGGAG
1	GAGAGAGAGRGAGAG	Mouse_Brain_chr11	35871361	35871375	+	-9.4	0.00963	0.357	GGGAGGCGGAGCGCC
1	GAGAGAGAGRGAGAG	HEK293T_chr5	168315828	168315842	+	-9.4	0.00963	0.357	TGGGGCCAGAGGGCG
1	GAGAGAGAGRGAGAG	HEK293T_chr5	168406700	168406714	+	-9.4	0.00963	0.357	GGGAGGCTGAGGCGG
# FIMO (Find Individual Motif Occurrences): Version 5.5.9 compiled on Nov 21 2025 at 19:28:56
# The format of this file is described at https://meme-suite.org/meme/doc/fimo-output-format.html#tsv_results.
# fimo --oc . --verbosity 1 --bgfile --nrdb-- --thresh 0.01 motifs.meme Merged_7_peak_sequences.fa
