## Supplementary Datasets for "A Hymenoptera-restricted gene mediating ant castes co-opts deeply conserved machinery to control organ size": HEK293T_Torch-3xNLS_CentriMo_central_enrichment.tsv

db_index	motif_id	motif_alt_id	consensus	E-value	adj_p-value	log_adj_p-value	bin_location	bin_width	total_width	sites_in_bin	total_sites	p_success	p-value	mult_tests
2	3-AAAATTAGCYGGGCG	STREME-3	AAAATTAGCYGGGCG	5.3e-880	1.1e-882	-2030.76	0.0	100.0	486	5023	10274	0.20576	4.7e-885	242
2	4-TCTCTACTAAAAAT	STREME-4	TCTCTACTAAAAAT	3.8e-817	8.1e-820	-1886.03	0.0	131.0	487	5687	10183	0.26899	3.3e-822	243
2	27-CGTCTCTACTA	STREME-27	CGTCTCTACTA	1.2e-674	2.6e-677	-1557.90	0.0	130.0	490	5733	11135	0.26531	1.1e-679	244
2	25-GTAGCTGGGAC	STREME-25	GTAGCTGGGAC	1.7e-662	3.6e-665	-1529.94	0.0	108.0	490	4709	9982	0.22041	1.5e-667	244
2	16-TAAAAATACA	STREME-16	TAAAAATACA	5.9e-641	1.3e-643	-1480.33	0.0	113.0	491	4269	8512	0.23014	5.2e-646	245
2	6-CRCSCGCCACCA	STREME-6	CRCSCGCCACCA	2.3e-624	4.9e-627	-1442.13	0.0	73.0	489	3944	11074	0.14928	2.0e-629	244
2	5-GGGTTTCACCATGT	STREME-5	GGGTTTCACCATGT	2.2e-523	4.6e-526	-1209.62	0.0	135.0	487	5961	12228	0.27721	1.9e-528	243
2	17-CGGGGTTTCAC	STREME-17	CGGGGTTTCAC	7.7e-506	1.6e-508	-1169.21	0.0	134.0	490	5479	11202	0.27347	6.8e-511	244
2	21-ACTCGGGAGGC	STREME-21	ACTCGGGAGGC	6.1e-476	1.3e-478	-1100.37	0.0	168.0	490	6078	10766	0.34286	5.3e-481	244
3	SP2_HUMAN.H11MO.0.A		GGSSVGGGGGCGGGGCCDGSGS	2.2e-452	4.7e-455	-1046.14	0.0	251.0	479	18108	27414	0.52401	1.9e-457	239
2	30-ACAAAAATTAGC	STREME-30	ACAAAAATTAGC	8.2e-397	1.8e-399	-918.16	0.0	79.0	489	2588	6877	0.16155	7.2e-402	244
2	52-ATGGTGAAAC	STREME-52	ATGGTGAAAC	2.6e-384	5.6e-387	-889.37	0.0	135.0	491	6547	15019	0.27495	2.3e-389	245
3	SP3_HUMAN.H11MO.0.B		SGVVGGGGGCGGGGCBRGSS	1.3e-375	2.8e-378	-869.33	0.0	251.0	481	18492	28727	0.52183	1.2e-380	240
3	AP2B_HUMAN.H11MO.0.B		GCCYGVGGGS	3.8e-375	8.2e-378	-868.27	0.0	253.0	491	18392	28873	0.51527	3.3e-380	245
3	OSR2_HUMAN.H11MO.0.C		GBYSCWGCTNCTGYDG	1.5e-335	3.3e-338	-777.08	0.0	127.0	485	10624	28897	0.26186	1.4e-340	242
3	THAP1_HUMAN.H11MO.0.C		SGCCGCCATSTYGGSYBCGGGC	3.2e-322	6.8e-325	-746.42	0.0	265.0	479	17220	25638	0.55324	2.9e-327	239
2	8-ACCAGCCTGGCYA	STREME-8	ACCAGCCTGGCYA	7.9e-307	1.7e-309	-710.97	0.0	262.0	488	8854	12623	0.53689	7.0e-312	243
1	CCTGCCTCAGCCT	MEME-3	CCTGCCTCAGCCT	7.8e-301	1.7e-303	-697.17	0.0	254.0	488	12553	19196	0.52049	6.9e-306	243
2	7-GCRGGAGRATCRC	STREME-7	GCRGGAGRATCRC	3.8e-295	8.1e-298	-684.08	0.0	238.0	488	8317	12789	0.48770	3.3e-300	243
2	12-AACTCCTGACCTC	STREME-12	AACTCCTGACCTC	8.1e-281	1.7e-283	-651.08	0.0	216.0	488	9347	15973	0.44262	7.1e-286	243
3	KLF6_HUMAN.H11MO.0.A		GSRRGGGHGGGGMHGGGRV	6.5e-280	1.4e-282	-649.00	0.0	274.0	482	19799	29505	0.56846	5.8e-285	240
3	E2F4_HUMAN.H11MO.0.A		SRGGGCGGGAARD	9.6e-280	2.1e-282	-648.61	0.0	272.0	488	18067	27183	0.55738	8.5e-285	243
2	1-CCTGTARTCCCAGCT	STREME-1	CCTGTARTCCCAGCT	1.3e-277	2.9e-280	-643.67	0.0	280.0	486	8947	12213	0.57613	1.2e-282	242
2	11-CCTCCYRGGTTCAA	STREME-11	CCTCCYRGGTTCAA	6.7e-277	1.4e-279	-642.05	0.0	203.0	487	7338	12765	0.41684	5.9e-282	243
3	KLF3_HUMAN.H11MO.0.B		GGRGVDGGGCGGGGCYGGG	2.1e-271	4.5e-274	-629.41	0.0	286.0	482	18699	26787	0.59336	1.9e-276	240
3	BHA15_HUMAN.H11MO.0.B		SSAGCAGCTGG	5.8e-271	1.2e-273	-628.39	0.0	172.0	490	12439	27315	0.35102	5.1e-276	244
1	TAGCTGGGAYTA	MEME-2	TAGCTGGGAYTA	2.9e-270	6.3e-273	-626.76	0.0	235.0	489	8288	13054	0.48057	2.6e-275	244
2	41-CTTTGGGAGGC	STREME-41	CTTTGGGAGGC	9.2e-268	2.0e-270	-621.02	0.0	274.0	490	7327	10042	0.55918	8.1e-273	244
3	ITF2_HUMAN.H11MO.0.C		DGCAGSTGKS	9.8e-262	2.1e-264	-607.14	0.0	253.0	491	18286	29690	0.51527	8.5e-267	245
3	ZN770_HUMAN.H11MO.0.C		GGGAGGCYGAGGBRGGAGGATC	2.0e-261	4.3e-264	-606.43	0.0	249.0	479	17031	27266	0.51983	1.8e-266	239
2	29-CCTCGTGATCYGCC	STREME-29	CCTCGTGATCYGCC	4.7e-261	1.0e-263	-605.57	0.0	235.0	487	3770	5238	0.48255	4.1e-266	243
2	31-CTCGAWCTC	STREME-31	CTCGAWCTC	7.6e-259	1.6e-261	-600.49	0.0	210.0	492	6743	11463	0.42683	6.6e-264	245
2	42-CTCAGCCTC	STREME-42	CTCAGCCTC	9.7e-255	2.1e-257	-591.03	0.0	248.0	492	12003	19120	0.50407	8.5e-260	245
3	ZSC22_HUMAN.H11MO.0.C		RGKCWGAGGGMGGAGG	1.9e-253	4.1e-256	-588.06	0.0	199.0	485	14148	27584	0.41031	1.7e-258	242
3	KLF5_HUMAN.H11MO.0.A		WGGGTGKGGCDGGG	4.9e-250	1.0e-252	-580.21	0.0	255.0	487	18128	29107	0.52361	4.3e-255	243
1	AWTTTTTGTATTTTT	MEME-1	AWTTTTTGTATTTTT	8.3e-240	1.8e-242	-556.65	0.0	84.0	486	3925	13571	0.17284	7.3e-245	242
3	BACH1_HUMAN.H11MO.0.A		TGCTGAGTCABSS	3.8e-239	8.2e-242	-555.12	0.0	272.0	488	17734	26989	0.55738	3.4e-244	243
2	10-GTTGCAGTGAGCCGA	STREME-10	GTTGCAGTGAGCCGA	4.5e-237	9.7e-240	-550.35	0.0	266.0	486	7418	10515	0.54733	4.0e-242	242
2	22-CCCCTCCCCCAGCC	STREME-22	CCCCTCCCCCAGCC	6.1e-236	1.3e-238	-547.74	0.0	283.0	487	15042	21800	0.58111	5.4e-241	243
2	36-ACTGCAACCTCYR	STREME-36	ACTGCAACCTCYR	5.4e-229	1.1e-231	-531.76	0.0	254.0	488	7728	11523	0.52049	4.7e-234	243
3	EGR1_HUMAN.H11MO.0.A		VDRDGCGKGGGYGGRRR	4.8e-224	1.0e-226	-520.35	0.0	234.0	484	16931	29309	0.48347	4.3e-229	241
2	2-CTCRGCCTCCYRA	STREME-2	CTCRGCCTCCYRA	3.5e-221	7.4e-224	-513.77	0.0	258.0	488	9980	15183	0.52869	3.1e-226	243
3	TFE2_HUMAN.H11MO.0.A		SMCAGCTGCWB	1.2e-220	2.6e-223	-512.51	0.0	244.0	490	15946	26771	0.49796	1.1e-225	244
3	WT1_HUMAN.H11MO.0.C		RGGVGGGGGAGGRGGVGGRG	2.0e-220	4.4e-223	-512.00	0.0	247.0	481	16157	26420	0.51351	1.8e-225	240
2	53-ATCCTGGCTA	STREME-53	ATCCTGGCTA	4.1e-220	8.7e-223	-511.31	0.0	159.0	491	7529	17055	0.32383	3.6e-225	245
3	ZFX_HUMAN.H11MO.0.A		SCAGGCCBCR	1.7e-215	3.6e-218	-500.68	0.0	283.0	491	18343	27387	0.57637	1.5e-220	245
3	AP2C_HUMAN.H11MO.0.A		VTGSCCTGRGGSHR	1.9e-209	4.0e-212	-486.76	0.0	235.0	487	15008	25899	0.48255	1.6e-214	243
2	57-GCTCACTGCA	STREME-57	GCTCACTGCA	7.4e-206	1.6e-208	-478.47	0.0	287.0	491	14240	20668	0.58452	6.5e-211	245
2	33-ATTCTCCTGC	STREME-33	ATTCTCCTGC	1.2e-203	2.6e-206	-473.37	0.0	169.0	491	8769	19430	0.34420	1.1e-208	245
3	SP4_HUMAN.H11MO.0.A		SRGVARGRGGCGGRGCHDRR	3.0e-203	6.4e-206	-472.47	0.0	271.0	481	18983	29117	0.56341	2.7e-208	240
3	SALL4_HUMAN.H11MO.0.B		GSDGGGWGGG	8.9e-202	1.9e-204	-469.08	0.0	291.0	491	20171	29712	0.59267	7.8e-207	245
3	E2F7_HUMAN.H11MO.0.B		GDGGCGGGAARDR	3.8e-201	8.2e-204	-467.63	0.0	202.0	488	14797	29446	0.41393	3.4e-206	243
3	MXI1_HUMAN.H11MO.0.A		VCACGTGGSNGSBGS	9.3e-201	2.0e-203	-466.73	0.0	298.0	486	19329	27558	0.61317	8.3e-206	242
3	MYCN_HUMAN.H11MO.0.A		RGCCACGTGSDS	3.0e-200	6.5e-203	-465.55	0.0	237.0	489	13882	23789	0.48466	2.7e-205	244
3	ZN263_HUMAN.H11MO.0.A		GGGAGGAGGRRGRGGRGGRR	1.4e-199	3.0e-202	-464.04	0.0	257.0	481	17627	28238	0.53430	1.2e-204	240
3	ZN554_HUMAN.H11MO.0.C		GCWGAGYCANGTRGDKKRCT	8.7e-197	1.9e-199	-457.59	0.0	261.0	481	18060	28614	0.54262	7.8e-202	240
3	MAX_HUMAN.H11MO.0.A		VRGCACGTGG	1.7e-194	3.7e-197	-452.29	0.0	263.0	491	17147	27403	0.53564	1.5e-199	245
2	14-CCTGTARTCC	STREME-14	CCTGTARTCC	1.6e-193	3.4e-196	-450.09	0.0	289.0	491	8509	11792	0.58859	1.4e-198	245
3	EGR2_HUMAN.H11MO.0.A		GRGRRKGWGKGGGHGGRG	1.0e-187	2.2e-190	-436.70	0.0	251.0	483	17665	29157	0.51967	9.1e-193	241
3	SP1_HUMAN.H11MO.0.A		VGGGGGCGGGGCCKGGGGGGGG	9.9e-186	2.1e-188	-432.13	0.0	303.0	479	10062	13386	0.63257	8.9e-191	239
2	51-GTGCTGGGA	STREME-51	GTGCTGGGA	7.4e-184	1.6e-186	-427.82	0.0	292.0	492	19483	28770	0.59350	6.5e-189	245
3	ZIC1_HUMAN.H11MO.0.B		KGGGWGGTS	2.9e-183	6.1e-186	-426.47	0.0	274.0	492	19022	29700	0.55691	2.5e-188	245
3	PATZ1_HUMAN.H11MO.0.C		GGGGMGGGGGMKGGRRVGGVRG	3.0e-182	6.5e-185	-424.11	0.0	257.0	479	18080	29104	0.53653	2.7e-187	239
3	MITF_HUMAN.H11MO.0.A		TCACGTGACC	1.9e-180	4.1e-183	-419.96	0.0	237.0	491	11066	18809	0.48269	1.7e-185	245
3	RFX5_HUMAN.H11MO.0.A		GTCABCWGTTGCYRGGSARA	1.6e-179	3.4e-182	-417.86	0.0	149.0	481	10486	26643	0.30977	1.4e-184	240
3	ZBT17_HUMAN.H11MO.0.A		SRRGGWGGGGGAGGGGMRR	2.4e-179	5.2e-182	-417.43	0.0	188.0	482	13936	29455	0.39004	2.2e-184	240
2	39-AGTGCTGGGATTA	STREME-39	AGTGCTGGGATTA	4.7e-179	1.0e-181	-416.75	0.0	294.0	488	8127	11081	0.60246	4.2e-184	243
3	ZN449_HUMAN.H11MO.0.C		TGGTTGGGCTB	2.8e-178	6.0e-181	-414.97	0.0	274.0	490	17988	27927	0.55918	2.5e-183	244
3	ASCL1_HUMAN.H11MO.0.A		CHVCASCTGCYBYY	8.3e-177	1.8e-179	-411.59	0.0	277.0	487	18117	27729	0.56879	7.3e-182	243
3	KLF4_HUMAN.H11MO.0.A		WGGGYGKGGC	1.1e-176	2.3e-179	-411.33	0.0	285.0	491	16737	25020	0.58045	9.4e-182	245
3	KLF12_HUMAN.H11MO.0.C		VGGGGCGGGGC	1.9e-175	4.0e-178	-408.48	0.0	288.0	490	15799	23274	0.58776	1.6e-180	244
3	AHR_HUMAN.H11MO.0.B		DTYGCGTGM	4.4e-173	9.4e-176	-403.01	0.0	252.0	492	12216	19949	0.51220	3.8e-178	245
3	KLF1_HUMAN.H11MO.0.A		DGGGYGKGGCYGGG	1.8e-172	3.9e-175	-401.59	0.0	289.0	487	16709	24529	0.59343	1.6e-177	243
3	KLF15_HUMAN.H11MO.0.A		RGGGMGGRGVDGGGGGRGG	1.0e-171	2.2e-174	-399.86	0.0	268.0	482	17353	27081	0.55602	9.2e-177	240
3	E2F1_HUMAN.H11MO.0.A		RRNKGGCGGGAARR	1.8e-170	3.8e-173	-397.01	0.0	255.0	487	16189	26553	0.52361	1.6e-175	243
3	NFKB2_HUMAN.H11MO.0.B		GGGRAAKYCCC	9.3e-169	2.0e-171	-393.05	0.0	130.0	490	8740	25297	0.26531	8.2e-174	244
3	MECP2_HUMAN.H11MO.0.C		SCCGGRR	1.5e-164	3.3e-167	-383.34	0.0	264.0	494	7937	12042	0.53441	1.3e-169	246
3	USF2_HUMAN.H11MO.0.A		GGGTCACGTGRBSVSSSSB	3.8e-160	8.1e-163	-373.23	0.0	236.0	482	7106	11524	0.48963	3.4e-165	240
3	E2F6_HUMAN.H11MO.0.A		DGGGCGGGARRVR	7.7e-148	1.7e-150	-344.88	0.0	200.0	488	14203	29218	0.40984	6.8e-153	243
3	CTCFL_HUMAN.H11MO.0.A		GCCDSYAGGGGGCGCYV	3.0e-147	6.4e-150	-343.52	0.0	298.0	484	12484	17578	0.61570	2.7e-152	241
3	SRBP1_HUMAN.H11MO.0.A		DGTSRGGTGAB	4.1e-147	8.9e-150	-343.21	0.0	270.0	490	18493	29519	0.55102	3.6e-152	244
3	THB_HUMAN.H11MO.0.C		GRSSYSASVTSAGGTCA	4.2e-147	9.0e-150	-343.19	0.0	228.0	484	13921	25136	0.47107	3.7e-152	241
3	SNAI1_HUMAN.H11MO.0.C		SCAGGTGK	1.1e-146	2.4e-149	-342.22	0.0	289.0	493	16305	24415	0.58621	9.7e-152	246
3	MYF6_HUMAN.H11MO.0.C		CASCTGC	1.7e-145	3.6e-148	-339.50	0.0	284.0	494	14765	22363	0.57490	1.5e-150	246
3	MYOD1_HUMAN.H11MO.0.A		VCAGCTGYYBCYGBC	4.1e-145	8.9e-148	-338.60	0.0	236.0	486	14039	24695	0.48560	3.7e-150	242
3	HTF4_HUMAN.H11MO.0.A		DSCAGSTGKG	5.4e-145	1.2e-147	-338.32	0.0	281.0	491	19094	29528	0.57230	4.8e-150	245
2	43-AGCCTGGGCA	STREME-43	AGCCTGGGCA	1.4e-142	3.0e-145	-332.79	0.0	285.0	491	14154	21221	0.58045	1.2e-147	245
3	MAZ_HUMAN.H11MO.0.A		GGGGGAGGGGGDGRGRRRGRRG	8.7e-142	1.9e-144	-330.95	0.0	253.0	479	17417	28856	0.52818	7.8e-147	239
2	23-CGTGAGCCACCG	STREME-23	CGTGAGCCACCG	1.7e-139	3.7e-142	-325.66	0.0	327.0	489	8294	10614	0.66871	1.5e-144	244
2	26-AAAATACAA	STREME-26	AAAATACAA	3.8e-139	8.1e-142	-324.88	0.0	90.0	492	5489	21702	0.18293	3.3e-144	245
3	TFDP1_HUMAN.H11MO.0.C		RRRRGGCGGGAARN	6.6e-139	1.4e-141	-324.31	0.0	197.0	487	13581	28320	0.40452	5.8e-144	243
3	DLX3_HUMAN.H11MO.0.C		GMTAATTRSW	7.9e-133	1.7e-135	-310.32	0.0	75.0	491	3537	15416	0.15275	6.9e-138	245
3	SRBP2_HUMAN.H11MO.0.B		VSGTGGGGWGABG	2.8e-132	6.1e-135	-309.05	0.0	270.0	488	18582	29750	0.55328	2.5e-137	243
3	E2F2_HUMAN.H11MO.0.B		GGCGCGAAAC	5.8e-130	1.2e-132	-303.72	0.0	287.0	491	9184	13345	0.58452	5.1e-135	245
3	KLF9_HUMAN.H11MO.0.C		GRRGKGGGCGTGGCC	1.9e-126	4.0e-129	-295.65	0.0	286.0	486	10569	15463	0.58848	1.6e-131	242
2	9-GMGCCACYGCRC	STREME-9	GMGCCACYGCRC	1.5e-125	3.3e-128	-293.54	0.0	331.0	489	9161	11773	0.67689	1.4e-130	244
3	USF1_HUMAN.H11MO.0.A		RGTCACGTGRBS	1.8e-124	3.8e-127	-291.10	0.0	231.0	489	6687	11423	0.47239	1.5e-129	244
3	TAF1_HUMAN.H11MO.0.A		RARRWGGCGGMGGMGR	1.3e-123	2.9e-126	-289.07	0.0	201.0	485	14206	29338	0.41443	1.2e-128	242
3	ZBT14_HUMAN.H11MO.0.C		GGAGCGCGC	7.5e-123	1.6e-125	-287.35	0.0	310.0	492	8078	10942	0.63008	6.5e-128	245
3	E2F3_HUMAN.H11MO.0.A		DDGGCGGGAAA	1.0e-122	2.2e-125	-287.04	0.0	272.0	490	18452	29568	0.55510	9.0e-128	244
3	ZNF76_HUMAN.H11MO.0.C		RRKGCMTKCTGGGARWTGTAGT	7.3e-116	1.6e-118	-271.26	0.0	275.0	479	14732	22661	0.57411	6.6e-121	239
3	PAX5_HUMAN.H11MO.0.A		SCSKGGGCARCVRAGCGWGAC	4.2e-113	8.9e-116	-264.91	0.0	300.0	480	17625	25392	0.62500	3.7e-118	239
3	SMAD3_HUMAN.H11MO.0.B		SYCTSHCWSCWS	9.9e-113	2.1e-115	-264.05	0.0	283.0	489	19199	29808	0.57873	8.7e-118	244
3	RXRB_HUMAN.H11MO.0.C		TSAGGTCASR	1.7e-112	3.7e-115	-263.48	0.0	221.0	491	15099	29185	0.45010	1.5e-117	245
3	ESR2_HUMAN.H11MO.0.A		RGGTCASCSTGMCCY	2.2e-112	4.7e-115	-263.26	0.0	278.0	486	17941	28058	0.57202	1.9e-117	242
3	RARA_HUMAN.H11MO.0.A		GGRRGRTSMRRAGKTCAAGG	2.0e-111	4.4e-114	-261.02	0.0	233.0	481	15375	27799	0.48441	1.8e-116	240
3	NFKB1_HUMAN.H11MO.1.B		GGGAAAKYCCC	8.7e-111	1.9e-113	-259.57	0.0	134.0	490	7863	22974	0.27347	7.6e-116	244
3	RFX1_HUMAN.H11MO.0.B		SSSSCBGTTGCCAKGGVRACSS	1.5e-108	3.2e-111	-254.42	0.0	285.0	479	12273	18145	0.59499	1.3e-113	239
3	IKZF1_HUMAN.H11MO.0.C		BTGGGARR	8.1e-107	1.7e-109	-250.42	0.0	273.0	493	18343	29675	0.55375	7.1e-112	246
3	COT1_HUMAN.H11MO.0.C		GRGGKSARAGGTCAGGG	9.2e-107	2.0e-109	-250.31	0.0	240.0	484	16393	29197	0.49587	8.2e-112	241
3	TBX21_HUMAN.H11MO.0.A		GDGDRGGTGTGRV	4.5e-105	9.7e-108	-246.41	0.0	274.0	488	18636	29816	0.56148	4.0e-110	243
3	ESR1_HUMAN.H11MO.0.A		AGGTCASMSTGACCY	1.3e-102	2.8e-105	-240.74	0.0	278.0	486	16718	26170	0.57202	1.2e-107	242
3	BMAL1_HUMAN.H11MO.0.A		KSCACGTGHSY	8.1e-102	1.7e-104	-238.91	0.0	230.0	490	14049	26154	0.46939	7.2e-107	244
3	ZBT7A_HUMAN.H11MO.0.A		VRGGGKCKY	2.5e-101	5.3e-104	-237.80	0.0	258.0	492	15217	25690	0.52439	2.2e-106	245
3	ZN563_HUMAN.H11MO.0.C		RGGNTCMTNDCHGGCAGCTGY	1.4e-99	3.1e-102	-233.74	0.0	294.0	480	19608	29102	0.61250	1.3e-104	239
3	NFIC_HUMAN.H11MO.0.A		CYTGGCHBYMWGCCARG	4.2e-98	9.0e-101	-230.37	0.0	266.0	484	17719	28941	0.54959	3.7e-103	241
3	ARI5B_HUMAN.H11MO.0.C		DBYKDGTATTSKR	6.6e-98	1.4e-100	-229.91	0.0	84.0	488	5928	26480	0.17213	5.8e-103	243
3	ZEB1_HUMAN.H11MO.0.A		BVCAGGTGWG	3.7e-97	8.0e-100	-228.18	0.0	279.0	491	18600	29543	0.56823	3.3e-102	245
3	MYC_HUMAN.H11MO.0.A		RCCACGTGCTB	2.6e-96	5.7e-99	-226.22	0.0	274.0	490	14498	23069	0.55918	2.3e-101	244
3	ZSC31_HUMAN.H11MO.0.C		RGCAGCAGGGCARTTAKR	1.6e-95	3.5e-98	-224.39	0.0	289.0	483	18243	27622	0.59834	1.5e-100	241
3	ARNT_HUMAN.H11MO.0.B		STACGTGMC	3.9e-93	8.4e-96	-218.92	0.0	256.0	492	12856	21745	0.52033	3.4e-98	245
2	37-CCCAGGCTGGA	STREME-37	CCCAGGCTGGA	1.2e-92	2.5e-95	-217.82	0.0	296.0	490	14755	21943	0.60408	1.0e-97	244
3	MYOG_HUMAN.H11MO.0.B		CHSCAGCTGYYYB	1.1e-91	2.4e-94	-215.55	0.0	178.0	488	9691	22404	0.36475	1.0e-96	243
3	ZN341_HUMAN.H11MO.0.C		GRGGRRRRGGRGRRGGAASAGC	1.6e-90	3.5e-93	-212.89	0.0	193.0	479	13527	29232	0.40292	1.5e-95	239
3	TFE3_HUMAN.H11MO.0.B		RGTCACGTGA	2.8e-90	6.1e-93	-212.33	0.0	231.0	491	10486	19240	0.47047	2.5e-95	245
3	FOXC1_HUMAN.H11MO.0.C		CDWTGTTTACTTWRG	8.7e-89	1.9e-91	-208.91	0.0	92.0	486	3221	12128	0.18930	7.7e-94	242
3	ZIC3_HUMAN.H11MO.0.B		GGCYHCCTGCTGWGH	1.2e-88	2.5e-91	-208.61	0.0	290.0	486	16678	25295	0.59671	1.0e-93	242
2	32-CTCARGTGATC	STREME-32	CTCARGTGATC	5.7e-88	1.2e-90	-207.03	0.0	230.0	490	3431	5674	0.46939	5.0e-93	244
3	CTCF_HUMAN.H11MO.0.A		YGGCCACCAGRKGGCRSYV	6.0e-87	1.3e-89	-204.67	0.0	300.0	482	9314	13180	0.62241	5.4e-92	240
3	MEF2D_HUMAN.H11MO.0.A		DKCTATTTTTAG	1.3e-86	2.9e-89	-203.88	0.0	49.0	489	2769	18788	0.10020	1.2e-91	244
3	Z324A_HUMAN.H11MO.0.C		KVTCAAACCATCCTTKSCTKSCW	6.5e-85	1.4e-87	-199.99	0.0	260.0	478	17447	28961	0.54393	5.8e-90	238
3	SNAI2_HUMAN.H11MO.0.A		RRCAGGTGCN	1.4e-84	3.0e-87	-199.24	0.0	295.0	491	10162	14943	0.60081	1.2e-89	245
3	ZN322_HUMAN.H11MO.0.B		GWGCCTGSTACWSWGCCTGR	3.0e-84	6.4e-87	-198.47	0.0	317.0	481	18041	25129	0.65904	2.7e-89	240
3	COT2_HUMAN.H11MO.0.A		CARAGGTCARRGD	3.1e-82	6.6e-85	-193.83	0.0	240.0	488	15798	28717	0.49180	2.7e-87	243
3	ZN335_HUMAN.H11MO.0.A		RGCTGYCYNBVSCKMTGCCTGW	9.2e-81	2.0e-83	-190.43	0.0	65.0	479	4328	23914	0.13570	8.3e-86	239
3	KLF8_HUMAN.H11MO.0.C		CAGGGKGTG	5.7e-79	1.2e-81	-186.31	0.0	290.0	492	15490	23804	0.58943	5.0e-84	245
3	NR1H4_HUMAN.H11MO.0.B		RRGGKCAVTGRCCBSGVGG	1.4e-76	2.9e-79	-180.84	0.0	282.0	482	15800	24508	0.58506	1.2e-81	240
3	THA_HUMAN.H11MO.0.C		RGGTCABYTSAGGTCAK	3.2e-76	6.9e-79	-179.97	0.0	234.0	484	15864	29432	0.48347	2.9e-81	241
3	RELB_HUMAN.H11MO.0.C		RGGGRMTTTCCM	4.7e-76	1.0e-78	-179.58	0.0	135.0	489	8873	26984	0.27607	4.2e-81	244
3	ZN121_HUMAN.H11MO.0.C		CTGGGCAACABAGYRAGACC	5.7e-76	1.2e-78	-179.41	0.0	301.0	481	10779	15424	0.62578	5.1e-81	240
3	RORA_HUMAN.H11MO.0.C		AWSTRGGTCARRG	1.6e-74	3.4e-77	-176.07	0.0	242.0	488	16315	29630	0.49590	1.4e-79	243
3	MBD2_HUMAN.H11MO.0.B		SSGKCCGGMGR	2.9e-67	6.2e-70	-159.36	0.0	338.0	490	6163	7898	0.68980	2.5e-72	244
3	RARG_HUMAN.H11MO.0.B		RGGTCASVRTGVCMTGRV	6.5e-67	1.4e-69	-158.54	0.0	243.0	483	16160	29089	0.50311	5.8e-72	241
3	P63_HUMAN.H11MO.0.A		DRCAWGYCCAGRCWTGYYB	1.1e-66	2.5e-69	-157.98	0.0	258.0	482	9612	15870	0.53527	1.0e-71	240
3	TBX3_HUMAN.H11MO.0.C		DRAGGTGBSAR	1.4e-66	3.1e-69	-157.76	0.0	290.0	490	19128	29778	0.59184	1.3e-71	244
3	ZN143_HUMAN.H11MO.0.A		DGCMTKCTGGGARWTGTAGTYY	6.0e-66	1.3e-68	-156.33	0.0	271.0	479	9231	14459	0.56576	5.4e-71	239
3	ZBTB6_HUMAN.H11MO.0.C		GGWGMTGGAGCCD	1.5e-64	3.2e-67	-153.12	0.0	304.0	488	18527	27492	0.62295	1.3e-69	243
3	BHE40_HUMAN.H11MO.0.A		DGCACGTGAS	2.0e-64	4.4e-67	-152.80	0.0	229.0	491	12303	23491	0.46640	1.8e-69	245
3	MTF1_HUMAN.H11MO.0.C		MGKGCCGTGTGCAAARS	1.6e-63	3.5e-66	-150.72	0.0	304.0	484	7887	11161	0.62810	1.4e-68	241
3	TYY1_HUMAN.H11MO.0.A		CAARATGGCGGC	2.2e-61	4.8e-64	-145.80	0.0	143.0	489	4357	11918	0.29243	2.0e-66	244
3	TFAP4_HUMAN.H11MO.0.A		YCAGCTGWKB	2.5e-60	5.3e-63	-143.39	0.0	273.0	491	13255	21612	0.55601	2.2e-65	245
3	ATF3_HUMAN.H11MO.0.A		GGTSACGTGAB	3.5e-59	7.5e-62	-140.75	0.0	240.0	490	13086	24046	0.48980	3.1e-64	244
3	NFIA_HUMAN.H11MO.0.C		TTGGCHNRNWGCCAR	5.0e-59	1.1e-61	-140.38	0.0	228.0	486	14928	28774	0.46914	4.5e-64	242
3	STF1_HUMAN.H11MO.0.B		SYYCAAGGYCA	1.1e-55	2.3e-58	-132.72	0.0	268.0	490	16899	28391	0.54694	9.4e-61	244
3	HEN1_HUMAN.H11MO.0.C		BGGGKMKCAGCTGCGKCCYY	4.0e-55	8.5e-58	-131.41	0.0	275.0	481	6736	10357	0.57173	3.6e-60	240
3	ZN257_HUMAN.H11MO.0.C		GMYCTTGCCTCW	6.0e-48	1.3e-50	-114.87	0.0	159.0	489	9664	26122	0.32515	5.3e-53	244
3	P73_HUMAN.H11MO.0.A		RRRCAWGYCCARRCWTGYC	2.8e-47	6.0e-50	-113.34	0.0	260.0	482	14240	24222	0.53942	2.5e-52	240
3	HIC1_HUMAN.H11MO.0.C		GGGKTGCCC	4.4e-47	9.5e-50	-112.88	0.0	292.0	492	14649	22803	0.59350	3.9e-52	245
3	ERR2_HUMAN.H11MO.0.A		YCAAGGTCA	1.4e-46	3.0e-49	-111.73	0.0	224.0	492	11945	23693	0.45528	1.2e-51	245
3	ATF4_HUMAN.H11MO.0.A		RRMTGATGCAAY	3.1e-46	6.7e-49	-110.92	0.0	135.0	489	3327	9609	0.27607	2.7e-51	244
2	50-CCCCACCCC	STREME-50	CCCCACCCC	1.5e-45	3.3e-48	-109.32	0.0	328.0	492	11317	15674	0.66667	1.4e-50	245
3	HIF1A_HUMAN.H11MO.0.C		GDACGTGM	4.8e-44	1.0e-46	-105.88	0.0	293.0	493	17607	27621	0.59432	4.2e-49	246
3	PTF1A_HUMAN.H11MO.0.B		SCAGCTGBYBBYBYYCHC	6.8e-42	1.5e-44	-100.93	0.0	179.0	483	11262	27279	0.37060	6.1e-47	241
3	ZN281_HUMAN.H11MO.0.A		RGGWGGGGGAGGGGV	7.0e-42	1.5e-44	-100.91	0.0	272.0	486	13004	21383	0.55967	6.2e-47	242
3	ZN320_HUMAN.H11MO.0.C		GKGGGDCCMGGGGGCCWRTG	8.2e-42	1.8e-44	-100.75	0.0	263.0	481	10828	18057	0.54678	7.3e-47	240
3	GLI3_HUMAN.H11MO.0.B		BTGGGTGGTCY	7.1e-41	1.5e-43	-98.59	0.0	226.0	490	9216	17925	0.46122	6.3e-46	244
3	SMAD4_HUMAN.H11MO.0.B		CWGTCTGDCACCT	2.2e-40	4.8e-43	-97.44	0.0	334.0	488	20787	28766	0.68443	2.0e-45	243
3	VEZF1_HUMAN.H11MO.0.C		GGRRRRGRRGGAGGGGGRGRRR	1.4e-39	3.1e-42	-95.59	0.0	191.0	479	12750	29036	0.39875	1.3e-44	239
3	MEF2B_HUMAN.H11MO.0.A		DKKKCTATTTTTRG	1.2e-38	2.5e-41	-93.50	0.0	47.0	487	2989	24143	0.09651	1.0e-43	243
3	ZBT18_HUMAN.H11MO.0.C		KCCAGMTGTKB	1.4e-38	3.1e-41	-93.27	0.0	272.0	490	16876	28328	0.55510	1.3e-43	244
3	ZN384_HUMAN.H11MO.0.C		GSAAAAAVYMKS	4.8e-37	1.0e-39	-89.77	0.0	27.0	489	1348	16689	0.05521	4.2e-42	244
3	TF65_HUMAN.H11MO.0.A		HWGGGRATTTCCMV	5.4e-36	1.2e-38	-87.36	0.0	139.0	487	6275	19025	0.28542	4.7e-41	243
3	FEV_HUMAN.H11MO.0.B		GCVGGAAGYG	7.1e-35	1.5e-37	-84.78	0.0	189.0	491	12545	29703	0.38493	6.2e-40	245
3	HINFP_HUMAN.H11MO.0.C		DMSHHMGCGGACGTTV	6.8e-33	1.5e-35	-80.21	0.0	329.0	485	4977	6633	0.67835	6.0e-38	242
3	GRHL2_HUMAN.H11MO.0.A		AACCDGTYTKDC	1.7e-31	3.7e-34	-76.98	0.0	163.0	489	8962	24099	0.33333	1.5e-36	244
3	MEF2C_HUMAN.H11MO.0.A		DKCTATTTTTRGM	2.0e-31	4.2e-34	-76.84	0.0	50.0	488	2825	21876	0.10246	1.7e-36	243
3	NKX21_HUMAN.H11MO.0.A		BTKGAGTGSY	2.6e-31	5.7e-34	-76.55	0.0	299.0	491	18853	29251	0.60896	2.3e-36	245
3	RXRA_HUMAN.H11MO.0.A		VRGDVRGNVARAGGTCARRG	4.0e-30	8.6e-33	-73.84	0.0	285.0	481	18590	29624	0.59252	3.6e-35	240
3	MEF2A_HUMAN.H11MO.0.A		DKCTATTTTTRGM	1.2e-29	2.6e-32	-72.72	0.0	50.0	488	2754	21391	0.10246	1.1e-34	243
3	KAISO_HUMAN.H11MO.0.A		SARRYCTCGCGAGAV	3.0e-28	6.4e-31	-69.53	0.0	294.0	486	7325	11098	0.60494	2.6e-33	242
3	AP2A_HUMAN.H11MO.0.A		ATKSCCTGRGGSHAD	6.6e-28	1.4e-30	-68.74	0.0	234.0	486	12411	23867	0.48148	5.8e-33	242
3	BACH2_HUMAN.H11MO.0.A		TGCTGAGTCAB	9.7e-27	2.1e-29	-66.05	0.0	262.0	490	14747	25832	0.53469	8.5e-32	244
3	NR2C2_HUMAN.H11MO.0.B		GSTYMVRGGTCA	1.3e-26	2.8e-29	-65.74	0.0	265.0	489	14852	25693	0.54192	1.2e-31	244
3	ATF6A_HUMAN.H11MO.0.B		GKGSTGACGTGG	1.5e-25	3.3e-28	-63.28	0.0	251.0	489	3511	5981	0.51329	1.4e-30	244
3	NRF1_HUMAN.H11MO.0.A		CWSTGCGCATGCGCRDS	1.9e-25	4.1e-28	-63.07	0.0	328.0	484	3129	4123	0.67769	1.7e-30	241
3	ATOH1_HUMAN.H11MO.0.B		RRCAGMTGG	3.0e-25	6.5e-28	-62.60	0.0	176.0	492	9204	23380	0.35772	2.6e-30	245
2	18-ACGGAGYCTCGCT	STREME-18	ACGGAGYCTCGCT	1.0e-24	2.2e-27	-61.39	0.0	360.0	488	7741	9841	0.73770	9.0e-30	243
3	NR2C1_HUMAN.H11MO.0.C		GSYVAGAGGTCAB	1.5e-23	3.3e-26	-58.69	0.0	226.0	488	9461	18797	0.46311	1.3e-28	243
3	FOSB_HUMAN.H11MO.0.A		RTGAGTCAB	2.4e-23	5.1e-26	-58.24	0.0	276.0	492	16233	27334	0.56098	2.1e-28	245
3	ZN134_HUMAN.H11MO.0.C		GCCTSRHCTMATCAGKTGAAGG	4.4e-23	9.4e-26	-57.62	0.0	179.0	479	7825	18975	0.37370	3.9e-28	239
3	MAF_HUMAN.H11MO.0.A		VAAWBTGCTGASTHWGCMD	8.0e-22	1.7e-24	-54.72	0.0	294.0	482	18113	28267	0.60996	7.2e-27	240
3	PRRX2_HUMAN.H11MO.0.C		YTAATTR	1.3e-21	2.7e-24	-54.25	0.0	22.0	494	1223	20100	0.04453	1.1e-26	246
3	EPAS1_HUMAN.H11MO.0.B		VTACGTGMC	1.4e-19	3.1e-22	-49.53	0.0	258.0	492	13088	23475	0.52439	1.3e-24	245
3	JUND_HUMAN.H11MO.0.A		RRTGAGTCAYY	1.1e-18	2.4e-21	-47.47	0.0	360.0	490	17921	23484	0.73469	1.0e-23	244
3	ZN331_HUMAN.H11MO.0.C		GGCTGGGCTCAGCTGGGTGG	1.1e-18	2.5e-21	-47.46	0.0	339.0	481	5143	6775	0.70478	1.0e-23	240
3	NDF2_HUMAN.H11MO.0.B		RRCAGATGG	1.1e-18	2.5e-21	-47.46	0.0	178.0	492	10090	25751	0.36179	1.0e-23	245
3	SMAD2_HUMAN.H11MO.0.A		TGTCTGNCWCCT	2.0e-18	4.3e-21	-46.89	0.0	329.0	489	20681	29558	0.67280	1.8e-23	244
2	44-GGGTGGGAGTGAC	STREME-44	GGGTGGGAGTGAC	4.5e-18	9.6e-21	-46.09	0.0	296.0	488	2741	4023	0.60656	4.0e-23	243
3	FOS_HUMAN.H11MO.0.A		VTGAGTCAB	1.1e-17	2.4e-20	-45.17	0.0	326.0	492	17901	25904	0.66260	9.8e-23	245
3	ZN467_HUMAN.H11MO.0.C		GGGGAGGGGRRGGRGRRGGRRR	3.7e-17	7.9e-20	-43.99	0.0	269.0	479	13957	23551	0.56159	3.3e-22	239
3	MAFF_HUMAN.H11MO.0.B		TGCTGASTCAGCABTTTT	5.9e-17	1.3e-19	-43.52	0.0	137.0	483	8664	27978	0.28364	5.2e-22	241
3	ETV1_HUMAN.H11MO.0.A		SRCCGGAAGYG	1.1e-15	2.4e-18	-40.57	0.0	174.0	490	8600	22340	0.35510	9.9e-21	244
3	MAFB_HUMAN.H11MO.0.B		TGCTGASTYAD	2.1e-14	4.4e-17	-37.66	0.0	212.0	490	13575	29608	0.43265	1.8e-19	244
2	35-GAGGGTCCYACGCC	STREME-35	GAGGGTCCYACGCC	2.5e-14	5.3e-17	-37.48	0.0	215.0	487	1066	1966	0.44148	2.2e-19	243
3	VDR_HUMAN.H11MO.0.A		RRGGTCABYGRGKTCA	3.8e-14	8.2e-17	-37.04	0.0	307.0	485	17445	26465	0.63299	3.4e-19	242
3	PEBB_HUMAN.H11MO.0.C		TYTGTGGTYWB	6.2e-14	1.3e-16	-36.55	0.0	80.0	490	5079	27727	0.16327	5.5e-19	244
3	PBX3_HUMAN.H11MO.0.A		TGABTGRCRGS	2.8e-13	5.9e-16	-35.06	0.0	282.0	490	17156	28557	0.57551	2.4e-18	244
3	NDF1_HUMAN.H11MO.0.A		RRCAGATGGY	6.2e-13	1.3e-15	-34.25	0.0	177.0	491	8322	21406	0.36049	5.4e-18	245
3	COE1_HUMAN.H11MO.0.A		ADBTCCCCAGGGAVH	6.3e-13	1.4e-15	-34.24	0.0	166.0	486	8342	22622	0.34156	5.6e-18	242
3	ZNF18_HUMAN.H11MO.0.C		GGTGTGAACHSR	1.4e-12	3.0e-15	-33.43	0.0	343.0	489	18211	25094	0.70143	1.2e-17	244
3	PAX6_HUMAN.H11MO.0.C		TYMYGCTTSABT	1.4e-12	3.1e-15	-33.42	0.0	133.0	489	8396	28510	0.27198	1.3e-17	244
3	LHX2_HUMAN.H11MO.0.A		KBYTAATTRGYK	5.7e-12	1.2e-14	-32.04	0.0	23.0	489	1461	24943	0.04703	5.0e-17	244
3	NR5A2_HUMAN.H11MO.0.B		KBYCAAGGYCA	7.0e-12	1.5e-14	-31.83	0.0	302.0	490	15462	24078	0.61633	6.1e-17	244
3	THA11_HUMAN.H11MO.0.B		KGCMTBCTGGGARTTGTAGTYY	1.2e-11	2.6e-14	-31.27	0.0	333.0	479	6672	9085	0.69520	1.1e-16	239
2	15-ACAGAGCRAGACT	STREME-15	ACAGAGCRAGACT	1.6e-11	3.4e-14	-31.02	0.0	406.0	488	12132	14153	0.83197	1.4e-16	243
3	ERR1_HUMAN.H11MO.0.A		BYCAAGGTCAMABWV	1.8e-11	3.8e-14	-30.89	0.0	220.0	486	9855	20483	0.45267	1.6e-16	242
3	PKNX1_HUMAN.H11MO.0.B		TGABTGRCAGS	1.9e-11	4.2e-14	-30.81	0.0	346.0	490	20129	27637	0.70612	1.7e-16	244
3	NKX25_HUMAN.H11MO.0.B		KKRAGWGS	2.1e-11	4.5e-14	-30.73	0.0	271.0	493	17066	29775	0.54970	1.8e-16	246
3	FOSL2_HUMAN.H11MO.0.A		NDRTGAGTCAYH	3.2e-11	6.8e-14	-30.32	0.0	411.0	489	13745	15917	0.84049	2.8e-16	244
3	CLOCK_HUMAN.H11MO.0.C		CWGHCACGTGMVVM	1.5e-10	3.1e-13	-28.79	0.0	169.0	487	10866	29440	0.34702	1.3e-15	243
2	28-GATCAAACTGCAAGG	STREME-28	GATCAAACTGCAAGG	2.3e-10	4.9e-13	-28.34	0.0	194.0	486	295	516	0.39918	2.0e-15	242
3	SRY_HUMAN.H11MO.0.B		YWTTGTTTH	2.5e-10	5.3e-13	-28.27	0.0	36.0	492	2354	27431	0.07317	2.2e-15	245
3	REST_HUMAN.H11MO.0.A		TTCAGCACCAYGGACAGCKCCM	2.6e-10	5.6e-13	-28.21	0.0	227.0	479	3220	6145	0.47390	2.3e-15	239
3	NR1D1_HUMAN.H11MO.0.B		RRRNMASTGGGTCAGDRDR	4.7e-9	1.0e-11	-25.31	0.0	228.0	482	14676	29666	0.47303	4.2e-14	240
2	54-GGGTCAGGGA	STREME-54	GGGTCAGGGA	5.3e-9	1.1e-11	-25.20	0.0	295.0	491	10715	17043	0.60081	4.6e-14	245
3	RUNX3_HUMAN.H11MO.0.A		BYTGTGGTTW	1.9e-8	4.0e-11	-23.93	0.0	219.0	491	12209	26059	0.44603	1.6e-13	245
3	JUN_HUMAN.H11MO.0.A		DRTGAGTCAYH	3.3e-8	7.0e-11	-23.38	0.0	328.0	490	15037	21721	0.66939	2.9e-13	244
3	ZN547_HUMAN.H11MO.0.C		TGCTAATKCWGCARGCABRC	4.4e-8	9.5e-11	-23.07	0.0	193.0	481	7542	17629	0.40125	4.0e-13	240
3	P53_HUMAN.H11MO.0.A		DGRCATGYCCAGRCATGYCY	1.9e-7	4.1e-10	-21.62	0.0	255.0	481	6126	10872	0.53015	1.7e-12	240
3	INSM1_HUMAN.H11MO.0.C		TGTMAGGGGGCR	5.2e-6	1.1e-8	-18.31	0.0	363.0	489	5695	7348	0.74233	4.6e-11	244
3	FOXJ2_HUMAN.H11MO.0.C		TGTTTRTTTW	6.4e-6	1.4e-8	-18.10	0.0	33.0	491	1395	17492	0.06721	5.6e-11	245
3	ZN582_HUMAN.H11MO.0.C		SGAATGSANTBGRMTGSAAKCAWC	8.0e-6	1.7e-8	-17.88	0.0	139.0	477	2236	6837	0.29140	7.2e-11	238
3	RFX2_HUMAN.H11MO.0.A		CKGTTGCCATGGCRACVS	2.1e-5	4.4e-8	-16.93	0.0	285.0	483	4526	7228	0.59006	1.8e-10	241
3	ELF2_HUMAN.H11MO.0.C		RAVCCGGAAGTGR	5.1e-5	1.1e-7	-16.03	0.0	174.0	488	9332	24868	0.35656	4.5e-10	243
3	CEBPB_HUMAN.H11MO.0.A		DRTTRYGCAATM	1.4e-4	3.1e-7	-15.00	0.0	127.0	489	4091	14525	0.25971	1.3e-9	244
2	34-GCACAGCAGTCTGA	STREME-34	GCACAGCAGTCTGA	2.9e-4	6.2e-7	-14.29	0.0	177.0	487	472	1044	0.36345	2.6e-9	243
2	48-GTCTTAGCAA	STREME-48	GTCTTAGCAA	8.2e-4	1.8e-6	-13.25	0.0	101.0	491	2149	9354	0.20570	7.2e-9	245
3	NR2E3_HUMAN.H11MO.0.C		AAAGTCAAAAGTCA	8.3e-4	1.8e-6	-13.24	0.0	31.0	487	1789	24624	0.06366	7.4e-9	243
2	61-CCTCAGCAATGGC	STREME-61	CCTCAGCAATGGC	9.2e-4	2.0e-6	-13.13	0.0	306.0	488	890	1266	0.62705	8.1e-9	243
3	ZN136_HUMAN.H11MO.0.C		TGCTGGRTATAGWATTCTTGGTTG	3.0e-3	6.4e-6	-11.96	0.0	43.0	477	237	1841	0.09015	2.7e-8	238
3	MAFK_HUMAN.H11MO.0.A		RAWWHTGCTGASTCAGCA	1.1e-2	2.4e-5	-10.65	0.0	163.0	483	3941	10910	0.33747	9.8e-8	241
3	RUNX1_HUMAN.H11MO.0.A		BYTGTGGTTWB	2.1e-2	4.5e-5	-10.00	0.0	70.0	490	4029	26164	0.14286	1.9e-7	244
3	CEBPG_HUMAN.H11MO.0.B		RTTGCATCAKHH	9.2e-2	2.0e-4	-8.53	0.0	135.0	489	4609	15713	0.27607	8.1e-7	244
3	CREM_HUMAN.H11MO.0.C		CRVTGACGTCA	1.0e-1	2.2e-4	-8.42	0.0	226.0	490	9006	18817	0.46122	9.0e-7	244
3	ZN667_HUMAN.H11MO.0.C		GTGSCYTTMARAGCTCMBC	1.2e-1	2.6e-4	-8.24	0.0	222.0	482	13510	28467	0.46058	1.1e-6	240
3	NR4A2_HUMAN.H11MO.0.C		AAAGGTCAS	2.5e-1	5.4e-4	-7.52	0.0	222.0	492	11704	25134	0.45122	2.2e-6	245
3	ERG_HUMAN.H11MO.0.A		RRRSAGGAAGYGG	4.7e-1	1.0e-3	-6.90	0.0	174.0	488	10235	27704	0.35656	4.1e-6	243
2	40-GTGGGCTCCACCCA	STREME-40	GTGGGCTCCACCCA	5.3e-1	1.1e-3	-6.78	0.0	379.0	487	1248	1513	0.77823	4.7e-6	243
3	ZN549_HUMAN.H11MO.0.C		WTTCATGAAYTGGGCAGCAY	6.1e-1	1.3e-3	-6.64	0.0	65.0	481	2407	16367	0.13514	5.5e-6	240
2	56-CATCTC	STREME-56	CATCTC	6.3e-1	1.3e-3	-6.61	0.0	233.0	495	14374	29732	0.47071	5.5e-6	247
3	ERR3_HUMAN.H11MO.0.B		TCAAGGTCA	6.9e-1	1.5e-3	-6.51	0.0	204.0	492	9291	21641	0.41463	6.1e-6	245
2	24-GAGATTATATCCC	STREME-24	GAGATTATATCCC	1.1e0	2.4e-3	-6.05	0.0	42.0	488	87	630	0.08607	9.7e-6	243
3	CEBPD_HUMAN.H11MO.0.C		VTTGCRCMAYC	1.3e0	2.8e-3	-5.86	0.0	266.0	490	15716	28297	0.54286	1.2e-5	244
2	46-GTGAAGCTGCAGACC	STREME-46	GTGAAGCTGCAGACC	1.7e0	3.6e-3	-5.62	0.0	76.0	486	150	692	0.15638	1.5e-5	242
3	OTX2_HUMAN.H11MO.0.A		RRRGGATTARV	2.9e0	6.2e-3	-5.08	0.0	26.0	490	1523	25900	0.05306	2.6e-5	244
3	NR1H3_HUMAN.H11MO.0.B		CHRRGGTYACTNNAGGTCA	3.3e0	7.1e-3	-4.95	0.0	222.0	482	13606	28803	0.46058	3.0e-5	240
3	CEBPA_HUMAN.H11MO.0.A		DRTTGTGCAAYV	7.7e0	1.6e-2	-4.11	0.0	127.0	489	5514	20306	0.25971	6.8e-5	244
# CentriMo (Local Motif Enrichment Analysis): Version 5.5.9 compiled on Nov 21 2025 at 19:28:54
# The format of this file is described at https://meme-suite.org/meme/doc/centrimo-output-format.html.
# centrimo -seqlen 500 -verbosity 1 -oc centrimo_out -bfile ./background -score 5.0 -ethresh 10.0 ./Mpha39887total_master_specific.center500.shortid.fa meme_out/meme.xml streme_out/streme.xml db/motif_databases/HUMAN/HOCOMOCOv11_core_HUMAN_mono_meme_format.meme
