## Supplementary Datasets for "A Hymenoptera-restricted gene mediating ant castes co-opts deeply conserved machinery to control organ size": HEK293T_Torch-3xNLS_MEME-ChIP_de_novo_motif_summary.tsv

MOTIF_INDEX	MOTIF_SOURCE	MOTIF_ID	ALT_ID	CONSENSUS	WIDTH	SITES	E-VALUE	E-VALUE_SOURCE	MOST_SIMILAR_MOTIF_SOURCE	MOST_SIMILAR_MOTIF	URL
1	STREME	3-AAAATTAGCYGGGCG	STREME-3	AAAATTAGCYGGGCG	15	4366	5.3e-880	STREME	db/motif_databases/HUMAN/HOCOMOCOv11_core_HUMAN_mono_meme_format.meme	MEF2D_HUMAN.H11MO.0.A	http://hocomoco.autosome.ru/motif/MEF2D_HUMAN.H11MO.0.A
2	STREME	4-TCTCTACTAAAAAT	STREME-4	TCTCTACTAAAAAT	14	3966	3.8e-817	STREME
3	STREME	27-CGTCTCTACTA	STREME-27	27-CGTCTCTACTA	11	157	1.2e-674	STREME
4	STREME	25-GTAGCTGGGAC	STREME-25	25-GTAGCTGGGAC	11	150	1.7e-662	STREME	db/motif_databases/HUMAN/HOCOMOCOv11_core_HUMAN_mono_meme_format.meme	ITF2_HUMAN.H11MO.0.C	http://hocomoco.autosome.ru/motif/ITF2_HUMAN.H11MO.0.C
5	STREME	16-TAAAAATACA	STREME-16	16-TAAAAATACA	10	290	5.9e-641	STREME	db/motif_databases/HUMAN/HOCOMOCOv11_core_HUMAN_mono_meme_format.meme	MEF2D_HUMAN.H11MO.0.A	http://hocomoco.autosome.ru/motif/MEF2D_HUMAN.H11MO.0.A
6	STREME	6-CRCSCGCCACCA	STREME-6	CRCSCGCCACCA	12	3431	2.3e-624	STREME
7	MEME	AWTTTTTGTATTTTT	MEME-1	AWTTTTTGTATTTTT	15	5207	3.3e-583	MEME	db/motif_databases/HUMAN/HOCOMOCOv11_core_HUMAN_mono_meme_format.meme	PRDM6_HUMAN.H11MO.0.C	http://hocomoco.autosome.ru/motif/PRDM6_HUMAN.H11MO.0.C
8	STREME	5-GGGTTTCACCATGT	STREME-5	GGGTTTCACCATGT	14	4017	2.2e-523	STREME	db/motif_databases/HUMAN/HOCOMOCOv11_core_HUMAN_mono_meme_format.meme	ZN121_HUMAN.H11MO.0.C	http://hocomoco.autosome.ru/motif/ZN121_HUMAN.H11MO.0.C
9	STREME	17-CGGGGTTTCAC	STREME-17	17-CGGGGTTTCAC	11	205	7.7e-506	STREME
10	STREME	21-ACTCGGGAGGC	STREME-21	21-ACTCGGGAGGC	11	345	6.1e-476	STREME	db/motif_databases/HUMAN/HOCOMOCOv11_core_HUMAN_mono_meme_format.meme	IKZF1_HUMAN.H11MO.0.C	http://hocomoco.autosome.ru/motif/IKZF1_HUMAN.H11MO.0.C
11	MEME	TAGCTGGGAYTA	MEME-2	TAGCTGGGAYTA	12	5210	3.7e-468	MEME
12	db/motif_databases/HUMAN/HOCOMOCOv11_core_HUMAN_mono_meme_format.meme	SP2_HUMAN.H11MO.0.A		GGSSVGGGGGCGGGGCCDGSGS	22	27414	2.2e-452	CENTRIMO			http://hocomoco.autosome.ru/motif/SP2_HUMAN.H11MO.0.A
13	STREME	30-ACAAAAATTAGC	STREME-30	30-ACAAAAATTAGC	12	114	8.2e-397	STREME	db/motif_databases/HUMAN/HOCOMOCOv11_core_HUMAN_mono_meme_format.meme	HXA10_HUMAN.H11MO.0.C	http://hocomoco.autosome.ru/motif/HXA10_HUMAN.H11MO.0.C
14	STREME	52-ATGGTGAAAC	STREME-52	52-ATGGTGAAAC	10	47	2.6e-384	STREME
15	db/motif_databases/HUMAN/HOCOMOCOv11_core_HUMAN_mono_meme_format.meme	SP3_HUMAN.H11MO.0.B		SGVVGGGGGCGGGGCBRGSS	20	28727	1.3e-375	CENTRIMO			http://hocomoco.autosome.ru/motif/SP3_HUMAN.H11MO.0.B
16	db/motif_databases/HUMAN/HOCOMOCOv11_core_HUMAN_mono_meme_format.meme	AP2B_HUMAN.H11MO.0.B		GCCYGVGGGS	10	28873	3.8e-375	CENTRIMO			http://hocomoco.autosome.ru/motif/AP2B_HUMAN.H11MO.0.B
17	MEME	CCTGCCTCAGCCT	MEME-3	CCTGCCTCAGCCT	13	5267	1.5e-360	MEME	db/motif_databases/HUMAN/HOCOMOCOv11_core_HUMAN_mono_meme_format.meme	ZN770_HUMAN.H11MO.0.C	http://hocomoco.autosome.ru/motif/ZN770_HUMAN.H11MO.0.C
18	db/motif_databases/HUMAN/HOCOMOCOv11_core_HUMAN_mono_meme_format.meme	OSR2_HUMAN.H11MO.0.C		GBYSCWGCTNCTGYDG	16	28897	1.5e-335	CENTRIMO			http://hocomoco.autosome.ru/motif/OSR2_HUMAN.H11MO.0.C
19	db/motif_databases/HUMAN/HOCOMOCOv11_core_HUMAN_mono_meme_format.meme	THAP1_HUMAN.H11MO.0.C		SGCCGCCATSTYGGSYBCGGGC	22	25638	3.2e-322	CENTRIMO			http://hocomoco.autosome.ru/motif/THAP1_HUMAN.H11MO.0.C
20	STREME	8-ACCAGCCTGGCYA	STREME-8	ACCAGCCTGGCYA	13	3224	7.9e-307	STREME	db/motif_databases/HUMAN/HOCOMOCOv11_core_HUMAN_mono_meme_format.meme	GRHL2_HUMAN.H11MO.0.A	http://hocomoco.autosome.ru/motif/GRHL2_HUMAN.H11MO.0.A
21	STREME	7-GCRGGAGRATCRC	STREME-7	GCRGGAGRATCRC	13	3871	3.8e-295	STREME	db/motif_databases/HUMAN/HOCOMOCOv11_core_HUMAN_mono_meme_format.meme	ZN770_HUMAN.H11MO.0.C	http://hocomoco.autosome.ru/motif/ZN770_HUMAN.H11MO.0.C
22	STREME	12-AACTCCTGACCTC	STREME-12	12-AACTCCTGACCTC	13	514	8.1e-281	STREME	db/motif_databases/HUMAN/HOCOMOCOv11_core_HUMAN_mono_meme_format.meme	RARA_HUMAN.H11MO.0.A	http://hocomoco.autosome.ru/motif/RARA_HUMAN.H11MO.0.A
23	db/motif_databases/HUMAN/HOCOMOCOv11_core_HUMAN_mono_meme_format.meme	KLF6_HUMAN.H11MO.0.A		GSRRGGGHGGGGMHGGGRV	19	29505	6.5e-280	CENTRIMO			http://hocomoco.autosome.ru/motif/KLF6_HUMAN.H11MO.0.A
24	db/motif_databases/HUMAN/HOCOMOCOv11_core_HUMAN_mono_meme_format.meme	E2F4_HUMAN.H11MO.0.A		SRGGGCGGGAARD	13	27183	9.6e-280	CENTRIMO			http://hocomoco.autosome.ru/motif/E2F4_HUMAN.H11MO.0.A
25	STREME	1-CCTGTARTCCCAGCT	STREME-1	CCTGTARTCCCAGCT	15	5543	1.3e-277	STREME
26	STREME	11-CCTCCYRGGTTCAA	STREME-11	11-CCTCCYRGGTTCAA	14	1110	6.7e-277	STREME	db/motif_databases/HUMAN/HOCOMOCOv11_core_HUMAN_mono_meme_format.meme	ELF1_HUMAN.H11MO.0.A	http://hocomoco.autosome.ru/motif/ELF1_HUMAN.H11MO.0.A
27	db/motif_databases/HUMAN/HOCOMOCOv11_core_HUMAN_mono_meme_format.meme	KLF3_HUMAN.H11MO.0.B		GGRGVDGGGCGGGGCYGGG	19	26787	2.1e-271	CENTRIMO			http://hocomoco.autosome.ru/motif/KLF3_HUMAN.H11MO.0.B
28	db/motif_databases/HUMAN/HOCOMOCOv11_core_HUMAN_mono_meme_format.meme	BHA15_HUMAN.H11MO.0.B		SSAGCAGCTGG	11	27315	5.8e-271	CENTRIMO			http://hocomoco.autosome.ru/motif/BHA15_HUMAN.H11MO.0.B
29	STREME	41-CTTTGGGAGGC	STREME-41	41-CTTTGGGAGGC	11	93	9.2e-268	STREME	db/motif_databases/HUMAN/HOCOMOCOv11_core_HUMAN_mono_meme_format.meme	IKZF1_HUMAN.H11MO.0.C	http://hocomoco.autosome.ru/motif/IKZF1_HUMAN.H11MO.0.C
30	db/motif_databases/HUMAN/HOCOMOCOv11_core_HUMAN_mono_meme_format.meme	ITF2_HUMAN.H11MO.0.C		DGCAGSTGKS	10	29690	9.8e-262	CENTRIMO			http://hocomoco.autosome.ru/motif/ITF2_HUMAN.H11MO.0.C
31	db/motif_databases/HUMAN/HOCOMOCOv11_core_HUMAN_mono_meme_format.meme	ZN770_HUMAN.H11MO.0.C		GGGAGGCYGAGGBRGGAGGATC	22	27266	2.0e-261	CENTRIMO			http://hocomoco.autosome.ru/motif/ZN770_HUMAN.H11MO.0.C
32	STREME	29-CCTCGTGATCYGCC	STREME-29	29-CCTCGTGATCYGCC	14	121	4.7e-261	STREME	db/motif_databases/HUMAN/HOCOMOCOv11_core_HUMAN_mono_meme_format.meme	RARA_HUMAN.H11MO.0.A	http://hocomoco.autosome.ru/motif/RARA_HUMAN.H11MO.0.A
33	STREME	31-CTCGAWCTC	STREME-31	31-CTCGAWCTC	9	116	7.6e-259	STREME
34	STREME	42-CTCAGCCTC	STREME-42	42-CTCAGCCTC	9	368	9.7e-255	STREME	db/motif_databases/HUMAN/HOCOMOCOv11_core_HUMAN_mono_meme_format.meme	ZN770_HUMAN.H11MO.0.C	http://hocomoco.autosome.ru/motif/ZN770_HUMAN.H11MO.0.C
35	db/motif_databases/HUMAN/HOCOMOCOv11_core_HUMAN_mono_meme_format.meme	ZSC22_HUMAN.H11MO.0.C		RGKCWGAGGGMGGAGG	16	27584	1.9e-253	CENTRIMO			http://hocomoco.autosome.ru/motif/ZSC22_HUMAN.H11MO.0.C
36	db/motif_databases/HUMAN/HOCOMOCOv11_core_HUMAN_mono_meme_format.meme	KLF5_HUMAN.H11MO.0.A		WGGGTGKGGCDGGG	14	29107	4.9e-250	CENTRIMO			http://hocomoco.autosome.ru/motif/KLF5_HUMAN.H11MO.0.A
37	db/motif_databases/HUMAN/HOCOMOCOv11_core_HUMAN_mono_meme_format.meme	BACH1_HUMAN.H11MO.0.A		TGCTGAGTCABSS	13	26989	3.8e-239	CENTRIMO			http://hocomoco.autosome.ru/motif/BACH1_HUMAN.H11MO.0.A
38	STREME	10-GTTGCAGTGAGCCGA	STREME-10	10-GTTGCAGTGAGCCGA	15	1325	4.5e-237	STREME
39	STREME	22-CCCCTCCCCCAGCC	STREME-22	22-CCCCTCCCCCAGCC	14	549	6.1e-236	STREME	db/motif_databases/HUMAN/HOCOMOCOv11_core_HUMAN_mono_meme_format.meme	ZN281_HUMAN.H11MO.0.A	http://hocomoco.autosome.ru/motif/ZN281_HUMAN.H11MO.0.A
40	STREME	36-ACTGCAACCTCYR	STREME-36	36-ACTGCAACCTCYR	13	126	5.4e-229	STREME	db/motif_databases/HUMAN/HOCOMOCOv11_core_HUMAN_mono_meme_format.meme	TBX3_HUMAN.H11MO.0.C	http://hocomoco.autosome.ru/motif/TBX3_HUMAN.H11MO.0.C
41	db/motif_databases/HUMAN/HOCOMOCOv11_core_HUMAN_mono_meme_format.meme	EGR1_HUMAN.H11MO.0.A		VDRDGCGKGGGYGGRRR	17	29309	4.8e-224	CENTRIMO			http://hocomoco.autosome.ru/motif/EGR1_HUMAN.H11MO.0.A
42	STREME	2-CTCRGCCTCCYRA	STREME-2	CTCRGCCTCCYRA	13	6111	3.5e-221	STREME	db/motif_databases/HUMAN/HOCOMOCOv11_core_HUMAN_mono_meme_format.meme	ZN770_HUMAN.H11MO.0.C	http://hocomoco.autosome.ru/motif/ZN770_HUMAN.H11MO.0.C
43	db/motif_databases/HUMAN/HOCOMOCOv11_core_HUMAN_mono_meme_format.meme	TFE2_HUMAN.H11MO.0.A		SMCAGCTGCWB	11	26771	1.2e-220	CENTRIMO			http://hocomoco.autosome.ru/motif/TFE2_HUMAN.H11MO.0.A
44	db/motif_databases/HUMAN/HOCOMOCOv11_core_HUMAN_mono_meme_format.meme	WT1_HUMAN.H11MO.0.C		RGGVGGGGGAGGRGGVGGRG	20	26420	2.0e-220	CENTRIMO			http://hocomoco.autosome.ru/motif/WT1_HUMAN.H11MO.0.C
45	STREME	53-ATCCTGGCTA	STREME-53	53-ATCCTGGCTA	10	80	4.1e-220	STREME
46	db/motif_databases/HUMAN/HOCOMOCOv11_core_HUMAN_mono_meme_format.meme	ZFX_HUMAN.H11MO.0.A		SCAGGCCBCR	10	27387	1.7e-215	CENTRIMO			http://hocomoco.autosome.ru/motif/ZFX_HUMAN.H11MO.0.A
47	db/motif_databases/HUMAN/HOCOMOCOv11_core_HUMAN_mono_meme_format.meme	AP2C_HUMAN.H11MO.0.A		VTGSCCTGRGGSHR	14	25899	1.9e-209	CENTRIMO			http://hocomoco.autosome.ru/motif/AP2C_HUMAN.H11MO.0.A
48	STREME	57-GCTCACTGCA	STREME-57	57-GCTCACTGCA	10	84	7.4e-206	STREME	db/motif_databases/HUMAN/HOCOMOCOv11_core_HUMAN_mono_meme_format.meme	NR1H3_HUMAN.H11MO.0.B	http://hocomoco.autosome.ru/motif/NR1H3_HUMAN.H11MO.0.B
49	STREME	33-ATTCTCCTGC	STREME-33	33-ATTCTCCTGC	10	147	1.2e-203	STREME	db/motif_databases/HUMAN/HOCOMOCOv11_core_HUMAN_mono_meme_format.meme	ZN770_HUMAN.H11MO.0.C	http://hocomoco.autosome.ru/motif/ZN770_HUMAN.H11MO.0.C
50	db/motif_databases/HUMAN/HOCOMOCOv11_core_HUMAN_mono_meme_format.meme	SP4_HUMAN.H11MO.0.A		SRGVARGRGGCGGRGCHDRR	20	29117	3.0e-203	CENTRIMO			http://hocomoco.autosome.ru/motif/SP4_HUMAN.H11MO.0.A
51	db/motif_databases/HUMAN/HOCOMOCOv11_core_HUMAN_mono_meme_format.meme	SALL4_HUMAN.H11MO.0.B		GSDGGGWGGG	10	29712	8.9e-202	CENTRIMO			http://hocomoco.autosome.ru/motif/SALL4_HUMAN.H11MO.0.B
52	db/motif_databases/HUMAN/HOCOMOCOv11_core_HUMAN_mono_meme_format.meme	E2F7_HUMAN.H11MO.0.B		GDGGCGGGAARDR	13	29446	3.8e-201	CENTRIMO			http://hocomoco.autosome.ru/motif/E2F7_HUMAN.H11MO.0.B
53	db/motif_databases/HUMAN/HOCOMOCOv11_core_HUMAN_mono_meme_format.meme	MXI1_HUMAN.H11MO.0.A		VCACGTGGSNGSBGS	15	27558	9.3e-201	CENTRIMO			http://hocomoco.autosome.ru/motif/MXI1_HUMAN.H11MO.0.A
54	db/motif_databases/HUMAN/HOCOMOCOv11_core_HUMAN_mono_meme_format.meme	MYCN_HUMAN.H11MO.0.A		RGCCACGTGSDS	12	23789	3.0e-200	CENTRIMO			http://hocomoco.autosome.ru/motif/MYCN_HUMAN.H11MO.0.A
55	db/motif_databases/HUMAN/HOCOMOCOv11_core_HUMAN_mono_meme_format.meme	ZN263_HUMAN.H11MO.0.A		GGGAGGAGGRRGRGGRGGRR	20	28238	1.4e-199	CENTRIMO			http://hocomoco.autosome.ru/motif/ZN263_HUMAN.H11MO.0.A
56	db/motif_databases/HUMAN/HOCOMOCOv11_core_HUMAN_mono_meme_format.meme	ZN554_HUMAN.H11MO.0.C		GCWGAGYCANGTRGDKKRCT	20	28614	8.7e-197	CENTRIMO			http://hocomoco.autosome.ru/motif/ZN554_HUMAN.H11MO.0.C
57	db/motif_databases/HUMAN/HOCOMOCOv11_core_HUMAN_mono_meme_format.meme	MAX_HUMAN.H11MO.0.A		VRGCACGTGG	10	27403	1.7e-194	CENTRIMO			http://hocomoco.autosome.ru/motif/MAX_HUMAN.H11MO.0.A
58	STREME	14-CCTGTARTCC	STREME-14	14-CCTGTARTCC	10	261	1.6e-193	STREME
59	db/motif_databases/HUMAN/HOCOMOCOv11_core_HUMAN_mono_meme_format.meme	EGR2_HUMAN.H11MO.0.A		GRGRRKGWGKGGGHGGRG	18	29157	1.0e-187	CENTRIMO			http://hocomoco.autosome.ru/motif/EGR2_HUMAN.H11MO.0.A
60	db/motif_databases/HUMAN/HOCOMOCOv11_core_HUMAN_mono_meme_format.meme	SP1_HUMAN.H11MO.0.A		VGGGGGCGGGGCCKGGGGGGGG	22	13386	9.9e-186	CENTRIMO			http://hocomoco.autosome.ru/motif/SP1_HUMAN.H11MO.0.A
61	STREME	51-GTGCTGGGA	STREME-51	51-GTGCTGGGA	9	198	7.4e-184	STREME
62	db/motif_databases/HUMAN/HOCOMOCOv11_core_HUMAN_mono_meme_format.meme	ZIC1_HUMAN.H11MO.0.B		KGGGWGGTS	9	29700	2.9e-183	CENTRIMO			http://hocomoco.autosome.ru/motif/ZIC1_HUMAN.H11MO.0.B
63	db/motif_databases/HUMAN/HOCOMOCOv11_core_HUMAN_mono_meme_format.meme	PATZ1_HUMAN.H11MO.0.C		GGGGMGGGGGMKGGRRVGGVRG	22	29104	3.0e-182	CENTRIMO			http://hocomoco.autosome.ru/motif/PATZ1_HUMAN.H11MO.0.C
64	db/motif_databases/HUMAN/HOCOMOCOv11_core_HUMAN_mono_meme_format.meme	MITF_HUMAN.H11MO.0.A		TCACGTGACC	10	18809	1.9e-180	CENTRIMO			http://hocomoco.autosome.ru/motif/MITF_HUMAN.H11MO.0.A
65	db/motif_databases/HUMAN/HOCOMOCOv11_core_HUMAN_mono_meme_format.meme	RFX5_HUMAN.H11MO.0.A		GTCABCWGTTGCYRGGSARA	20	26643	1.6e-179	CENTRIMO			http://hocomoco.autosome.ru/motif/RFX5_HUMAN.H11MO.0.A
66	db/motif_databases/HUMAN/HOCOMOCOv11_core_HUMAN_mono_meme_format.meme	ZBT17_HUMAN.H11MO.0.A		SRRGGWGGGGGAGGGGMRR	19	29455	2.4e-179	CENTRIMO			http://hocomoco.autosome.ru/motif/ZBT17_HUMAN.H11MO.0.A
67	STREME	39-AGTGCTGGGATTA	STREME-39	39-AGTGCTGGGATTA	13	100	4.7e-179	STREME
68	db/motif_databases/HUMAN/HOCOMOCOv11_core_HUMAN_mono_meme_format.meme	ZN449_HUMAN.H11MO.0.C		TGGTTGGGCTB	11	27927	2.8e-178	CENTRIMO			http://hocomoco.autosome.ru/motif/ZN449_HUMAN.H11MO.0.C
69	db/motif_databases/HUMAN/HOCOMOCOv11_core_HUMAN_mono_meme_format.meme	ASCL1_HUMAN.H11MO.0.A		CHVCASCTGCYBYY	14	27729	8.3e-177	CENTRIMO			http://hocomoco.autosome.ru/motif/ASCL1_HUMAN.H11MO.0.A
70	db/motif_databases/HUMAN/HOCOMOCOv11_core_HUMAN_mono_meme_format.meme	KLF4_HUMAN.H11MO.0.A		WGGGYGKGGC	10	25020	1.1e-176	CENTRIMO			http://hocomoco.autosome.ru/motif/KLF4_HUMAN.H11MO.0.A
71	db/motif_databases/HUMAN/HOCOMOCOv11_core_HUMAN_mono_meme_format.meme	KLF12_HUMAN.H11MO.0.C		VGGGGCGGGGC	11	23274	1.9e-175	CENTRIMO			http://hocomoco.autosome.ru/motif/KLF12_HUMAN.H11MO.0.C
72	db/motif_databases/HUMAN/HOCOMOCOv11_core_HUMAN_mono_meme_format.meme	AHR_HUMAN.H11MO.0.B		DTYGCGTGM	9	19949	4.4e-173	CENTRIMO			http://hocomoco.autosome.ru/motif/AHR_HUMAN.H11MO.0.B
73	db/motif_databases/HUMAN/HOCOMOCOv11_core_HUMAN_mono_meme_format.meme	KLF1_HUMAN.H11MO.0.A		DGGGYGKGGCYGGG	14	24529	1.8e-172	CENTRIMO			http://hocomoco.autosome.ru/motif/KLF1_HUMAN.H11MO.0.A
74	db/motif_databases/HUMAN/HOCOMOCOv11_core_HUMAN_mono_meme_format.meme	KLF15_HUMAN.H11MO.0.A		RGGGMGGRGVDGGGGGRGG	19	27081	1.0e-171	CENTRIMO			http://hocomoco.autosome.ru/motif/KLF15_HUMAN.H11MO.0.A
75	db/motif_databases/HUMAN/HOCOMOCOv11_core_HUMAN_mono_meme_format.meme	E2F1_HUMAN.H11MO.0.A		RRNKGGCGGGAARR	14	26553	1.8e-170	CENTRIMO			http://hocomoco.autosome.ru/motif/E2F1_HUMAN.H11MO.0.A
76	db/motif_databases/HUMAN/HOCOMOCOv11_core_HUMAN_mono_meme_format.meme	NFKB2_HUMAN.H11MO.0.B		GGGRAAKYCCC	11	25297	9.3e-169	CENTRIMO			http://hocomoco.autosome.ru/motif/NFKB2_HUMAN.H11MO.0.B
77	db/motif_databases/HUMAN/HOCOMOCOv11_core_HUMAN_mono_meme_format.meme	MECP2_HUMAN.H11MO.0.C		SCCGGRR	7	12042	1.5e-164	CENTRIMO			http://hocomoco.autosome.ru/motif/MECP2_HUMAN.H11MO.0.C
78	db/motif_databases/HUMAN/HOCOMOCOv11_core_HUMAN_mono_meme_format.meme	USF2_HUMAN.H11MO.0.A		GGGTCACGTGRBSVSSSSB	19	11524	3.8e-160	CENTRIMO			http://hocomoco.autosome.ru/motif/USF2_HUMAN.H11MO.0.A
79	db/motif_databases/HUMAN/HOCOMOCOv11_core_HUMAN_mono_meme_format.meme	E2F6_HUMAN.H11MO.0.A		DGGGCGGGARRVR	13	29218	7.7e-148	CENTRIMO			http://hocomoco.autosome.ru/motif/E2F6_HUMAN.H11MO.0.A
80	db/motif_databases/HUMAN/HOCOMOCOv11_core_HUMAN_mono_meme_format.meme	CTCFL_HUMAN.H11MO.0.A		GCCDSYAGGGGGCGCYV	17	17578	3.0e-147	CENTRIMO			http://hocomoco.autosome.ru/motif/CTCFL_HUMAN.H11MO.0.A
81	db/motif_databases/HUMAN/HOCOMOCOv11_core_HUMAN_mono_meme_format.meme	SRBP1_HUMAN.H11MO.0.A		DGTSRGGTGAB	11	29519	4.1e-147	CENTRIMO			http://hocomoco.autosome.ru/motif/SRBP1_HUMAN.H11MO.0.A
82	db/motif_databases/HUMAN/HOCOMOCOv11_core_HUMAN_mono_meme_format.meme	THB_HUMAN.H11MO.0.C		GRSSYSASVTSAGGTCA	17	25136	4.2e-147	CENTRIMO			http://hocomoco.autosome.ru/motif/THB_HUMAN.H11MO.0.C
83	db/motif_databases/HUMAN/HOCOMOCOv11_core_HUMAN_mono_meme_format.meme	SNAI1_HUMAN.H11MO.0.C		SCAGGTGK	8	24415	1.1e-146	CENTRIMO			http://hocomoco.autosome.ru/motif/SNAI1_HUMAN.H11MO.0.C
84	db/motif_databases/HUMAN/HOCOMOCOv11_core_HUMAN_mono_meme_format.meme	MYF6_HUMAN.H11MO.0.C		CASCTGC	7	22363	1.7e-145	CENTRIMO			http://hocomoco.autosome.ru/motif/MYF6_HUMAN.H11MO.0.C
85	db/motif_databases/HUMAN/HOCOMOCOv11_core_HUMAN_mono_meme_format.meme	MYOD1_HUMAN.H11MO.0.A		VCAGCTGYYBCYGBC	15	24695	4.1e-145	CENTRIMO			http://hocomoco.autosome.ru/motif/MYOD1_HUMAN.H11MO.0.A
86	db/motif_databases/HUMAN/HOCOMOCOv11_core_HUMAN_mono_meme_format.meme	HTF4_HUMAN.H11MO.0.A		DSCAGSTGKG	10	29528	5.4e-145	CENTRIMO			http://hocomoco.autosome.ru/motif/HTF4_HUMAN.H11MO.0.A
87	STREME	43-AGCCTGGGCA	STREME-43	43-AGCCTGGGCA	10	363	1.4e-142	STREME	db/motif_databases/HUMAN/HOCOMOCOv11_core_HUMAN_mono_meme_format.meme	PAX5_HUMAN.H11MO.0.A	http://hocomoco.autosome.ru/motif/PAX5_HUMAN.H11MO.0.A
88	db/motif_databases/HUMAN/HOCOMOCOv11_core_HUMAN_mono_meme_format.meme	MAZ_HUMAN.H11MO.0.A		GGGGGAGGGGGDGRGRRRGRRG	22	28856	8.7e-142	CENTRIMO			http://hocomoco.autosome.ru/motif/MAZ_HUMAN.H11MO.0.A
89	STREME	23-CGTGAGCCACCG	STREME-23	23-CGTGAGCCACCG	12	206	1.7e-139	STREME	db/motif_databases/HUMAN/HOCOMOCOv11_core_HUMAN_mono_meme_format.meme	FOS_HUMAN.H11MO.0.A	http://hocomoco.autosome.ru/motif/FOS_HUMAN.H11MO.0.A
90	STREME	26-AAAATACAA	STREME-26	26-AAAATACAA	9	128	3.8e-139	STREME	db/motif_databases/HUMAN/HOCOMOCOv11_core_HUMAN_mono_meme_format.meme	MEF2A_HUMAN.H11MO.0.A	http://hocomoco.autosome.ru/motif/MEF2A_HUMAN.H11MO.0.A
91	db/motif_databases/HUMAN/HOCOMOCOv11_core_HUMAN_mono_meme_format.meme	TFDP1_HUMAN.H11MO.0.C		RRRRGGCGGGAARN	14	28320	6.6e-139	CENTRIMO			http://hocomoco.autosome.ru/motif/TFDP1_HUMAN.H11MO.0.C
92	db/motif_databases/HUMAN/HOCOMOCOv11_core_HUMAN_mono_meme_format.meme	DLX3_HUMAN.H11MO.0.C		GMTAATTRSW	10	15416	7.9e-133	CENTRIMO			http://hocomoco.autosome.ru/motif/DLX3_HUMAN.H11MO.0.C
93	db/motif_databases/HUMAN/HOCOMOCOv11_core_HUMAN_mono_meme_format.meme	SRBP2_HUMAN.H11MO.0.B		VSGTGGGGWGABG	13	29750	2.8e-132	CENTRIMO			http://hocomoco.autosome.ru/motif/SRBP2_HUMAN.H11MO.0.B
94	db/motif_databases/HUMAN/HOCOMOCOv11_core_HUMAN_mono_meme_format.meme	E2F2_HUMAN.H11MO.0.B		GGCGCGAAAC	10	13345	5.8e-130	CENTRIMO			http://hocomoco.autosome.ru/motif/E2F2_HUMAN.H11MO.0.B
95	db/motif_databases/HUMAN/HOCOMOCOv11_core_HUMAN_mono_meme_format.meme	KLF9_HUMAN.H11MO.0.C		GRRGKGGGCGTGGCC	15	15463	1.9e-126	CENTRIMO			http://hocomoco.autosome.ru/motif/KLF9_HUMAN.H11MO.0.C
96	STREME	9-GMGCCACYGCRC	STREME-9	GMGCCACYGCRC	12	2170	1.5e-125	STREME
97	db/motif_databases/HUMAN/HOCOMOCOv11_core_HUMAN_mono_meme_format.meme	USF1_HUMAN.H11MO.0.A		RGTCACGTGRBS	12	11423	1.8e-124	CENTRIMO			http://hocomoco.autosome.ru/motif/USF1_HUMAN.H11MO.0.A
98	db/motif_databases/HUMAN/HOCOMOCOv11_core_HUMAN_mono_meme_format.meme	TAF1_HUMAN.H11MO.0.A		RARRWGGCGGMGGMGR	16	29338	1.3e-123	CENTRIMO			http://hocomoco.autosome.ru/motif/TAF1_HUMAN.H11MO.0.A
99	db/motif_databases/HUMAN/HOCOMOCOv11_core_HUMAN_mono_meme_format.meme	ZBT14_HUMAN.H11MO.0.C		GGAGCGCGC	9	10942	7.5e-123	CENTRIMO			http://hocomoco.autosome.ru/motif/ZBT14_HUMAN.H11MO.0.C
100	db/motif_databases/HUMAN/HOCOMOCOv11_core_HUMAN_mono_meme_format.meme	E2F3_HUMAN.H11MO.0.A		DDGGCGGGAAA	11	29568	1.0e-122	CENTRIMO			http://hocomoco.autosome.ru/motif/E2F3_HUMAN.H11MO.0.A
101	db/motif_databases/HUMAN/HOCOMOCOv11_core_HUMAN_mono_meme_format.meme	ZNF76_HUMAN.H11MO.0.C		RRKGCMTKCTGGGARWTGTAGT	22	22661	7.3e-116	CENTRIMO			http://hocomoco.autosome.ru/motif/ZNF76_HUMAN.H11MO.0.C
102	db/motif_databases/HUMAN/HOCOMOCOv11_core_HUMAN_mono_meme_format.meme	PAX5_HUMAN.H11MO.0.A		SCSKGGGCARCVRAGCGWGAC	21	25392	4.2e-113	CENTRIMO			http://hocomoco.autosome.ru/motif/PAX5_HUMAN.H11MO.0.A
103	db/motif_databases/HUMAN/HOCOMOCOv11_core_HUMAN_mono_meme_format.meme	SMAD3_HUMAN.H11MO.0.B		SYCTSHCWSCWS	12	29808	9.9e-113	CENTRIMO			http://hocomoco.autosome.ru/motif/SMAD3_HUMAN.H11MO.0.B
104	db/motif_databases/HUMAN/HOCOMOCOv11_core_HUMAN_mono_meme_format.meme	RXRB_HUMAN.H11MO.0.C		TSAGGTCASR	10	29185	1.7e-112	CENTRIMO			http://hocomoco.autosome.ru/motif/RXRB_HUMAN.H11MO.0.C
105	db/motif_databases/HUMAN/HOCOMOCOv11_core_HUMAN_mono_meme_format.meme	ESR2_HUMAN.H11MO.0.A		RGGTCASCSTGMCCY	15	28058	2.2e-112	CENTRIMO			http://hocomoco.autosome.ru/motif/ESR2_HUMAN.H11MO.0.A
106	db/motif_databases/HUMAN/HOCOMOCOv11_core_HUMAN_mono_meme_format.meme	RARA_HUMAN.H11MO.0.A		GGRRGRTSMRRAGKTCAAGG	20	27799	2.0e-111	CENTRIMO			http://hocomoco.autosome.ru/motif/RARA_HUMAN.H11MO.0.A
107	db/motif_databases/HUMAN/HOCOMOCOv11_core_HUMAN_mono_meme_format.meme	NFKB1_HUMAN.H11MO.1.B		GGGAAAKYCCC	11	22974	8.7e-111	CENTRIMO			http://hocomoco.autosome.ru/motif/NFKB1_HUMAN.H11MO.1.B
108	db/motif_databases/HUMAN/HOCOMOCOv11_core_HUMAN_mono_meme_format.meme	RFX1_HUMAN.H11MO.0.B		SSSSCBGTTGCCAKGGVRACSS	22	18145	1.5e-108	CENTRIMO			http://hocomoco.autosome.ru/motif/RFX1_HUMAN.H11MO.0.B
109	db/motif_databases/HUMAN/HOCOMOCOv11_core_HUMAN_mono_meme_format.meme	IKZF1_HUMAN.H11MO.0.C		BTGGGARR	8	29675	8.1e-107	CENTRIMO			http://hocomoco.autosome.ru/motif/IKZF1_HUMAN.H11MO.0.C
110	db/motif_databases/HUMAN/HOCOMOCOv11_core_HUMAN_mono_meme_format.meme	COT1_HUMAN.H11MO.0.C		GRGGKSARAGGTCAGGG	17	29197	9.2e-107	CENTRIMO			http://hocomoco.autosome.ru/motif/COT1_HUMAN.H11MO.0.C
111	db/motif_databases/HUMAN/HOCOMOCOv11_core_HUMAN_mono_meme_format.meme	TBX21_HUMAN.H11MO.0.A		GDGDRGGTGTGRV	13	29816	4.5e-105	CENTRIMO			http://hocomoco.autosome.ru/motif/TBX21_HUMAN.H11MO.0.A
112	db/motif_databases/HUMAN/HOCOMOCOv11_core_HUMAN_mono_meme_format.meme	ESR1_HUMAN.H11MO.0.A		AGGTCASMSTGACCY	15	26170	1.3e-102	CENTRIMO			http://hocomoco.autosome.ru/motif/ESR1_HUMAN.H11MO.0.A
113	db/motif_databases/HUMAN/HOCOMOCOv11_core_HUMAN_mono_meme_format.meme	BMAL1_HUMAN.H11MO.0.A		KSCACGTGHSY	11	26154	8.1e-102	CENTRIMO			http://hocomoco.autosome.ru/motif/BMAL1_HUMAN.H11MO.0.A
114	db/motif_databases/HUMAN/HOCOMOCOv11_core_HUMAN_mono_meme_format.meme	ZBT7A_HUMAN.H11MO.0.A		VRGGGKCKY	9	25690	2.5e-101	CENTRIMO			http://hocomoco.autosome.ru/motif/ZBT7A_HUMAN.H11MO.0.A
115	db/motif_databases/HUMAN/HOCOMOCOv11_core_HUMAN_mono_meme_format.meme	ZN563_HUMAN.H11MO.0.C		RGGNTCMTNDCHGGCAGCTGY	21	29102	1.4e-099	CENTRIMO			http://hocomoco.autosome.ru/motif/ZN563_HUMAN.H11MO.0.C
116	db/motif_databases/HUMAN/HOCOMOCOv11_core_HUMAN_mono_meme_format.meme	NFIC_HUMAN.H11MO.0.A		CYTGGCHBYMWGCCARG	17	28941	4.2e-098	CENTRIMO			http://hocomoco.autosome.ru/motif/NFIC_HUMAN.H11MO.0.A
117	db/motif_databases/HUMAN/HOCOMOCOv11_core_HUMAN_mono_meme_format.meme	ARI5B_HUMAN.H11MO.0.C		DBYKDGTATTSKR	13	26480	6.6e-098	CENTRIMO			http://hocomoco.autosome.ru/motif/ARI5B_HUMAN.H11MO.0.C
118	db/motif_databases/HUMAN/HOCOMOCOv11_core_HUMAN_mono_meme_format.meme	ZEB1_HUMAN.H11MO.0.A		BVCAGGTGWG	10	29543	3.7e-097	CENTRIMO			http://hocomoco.autosome.ru/motif/ZEB1_HUMAN.H11MO.0.A
119	db/motif_databases/HUMAN/HOCOMOCOv11_core_HUMAN_mono_meme_format.meme	MYC_HUMAN.H11MO.0.A		RCCACGTGCTB	11	23069	2.6e-096	CENTRIMO			http://hocomoco.autosome.ru/motif/MYC_HUMAN.H11MO.0.A
120	db/motif_databases/HUMAN/HOCOMOCOv11_core_HUMAN_mono_meme_format.meme	ZSC31_HUMAN.H11MO.0.C		RGCAGCAGGGCARTTAKR	18	27622	1.6e-095	CENTRIMO			http://hocomoco.autosome.ru/motif/ZSC31_HUMAN.H11MO.0.C
121	db/motif_databases/HUMAN/HOCOMOCOv11_core_HUMAN_mono_meme_format.meme	ARNT_HUMAN.H11MO.0.B		STACGTGMC	9	21745	3.9e-093	CENTRIMO			http://hocomoco.autosome.ru/motif/ARNT_HUMAN.H11MO.0.B
122	STREME	37-CCCAGGCTGGA	STREME-37	37-CCCAGGCTGGA	11	359	1.2e-092	STREME
123	db/motif_databases/HUMAN/HOCOMOCOv11_core_HUMAN_mono_meme_format.meme	MYOG_HUMAN.H11MO.0.B		CHSCAGCTGYYYB	13	22404	1.1e-091	CENTRIMO			http://hocomoco.autosome.ru/motif/MYOG_HUMAN.H11MO.0.B
124	db/motif_databases/HUMAN/HOCOMOCOv11_core_HUMAN_mono_meme_format.meme	ZN341_HUMAN.H11MO.0.C		GRGGRRRRGGRGRRGGAASAGC	22	29232	1.6e-090	CENTRIMO			http://hocomoco.autosome.ru/motif/ZN341_HUMAN.H11MO.0.C
125	db/motif_databases/HUMAN/HOCOMOCOv11_core_HUMAN_mono_meme_format.meme	TFE3_HUMAN.H11MO.0.B		RGTCACGTGA	10	19240	2.8e-090	CENTRIMO			http://hocomoco.autosome.ru/motif/TFE3_HUMAN.H11MO.0.B
126	db/motif_databases/HUMAN/HOCOMOCOv11_core_HUMAN_mono_meme_format.meme	FOXC1_HUMAN.H11MO.0.C		CDWTGTTTACTTWRG	15	12128	8.7e-089	CENTRIMO			http://hocomoco.autosome.ru/motif/FOXC1_HUMAN.H11MO.0.C
127	db/motif_databases/HUMAN/HOCOMOCOv11_core_HUMAN_mono_meme_format.meme	ZIC3_HUMAN.H11MO.0.B		GGCYHCCTGCTGWGH	15	25295	1.2e-088	CENTRIMO			http://hocomoco.autosome.ru/motif/ZIC3_HUMAN.H11MO.0.B
128	STREME	32-CTCARGTGATC	STREME-32	32-CTCARGTGATC	11	153	5.7e-088	STREME	db/motif_databases/HUMAN/HOCOMOCOv11_core_HUMAN_mono_meme_format.meme	MITF_HUMAN.H11MO.0.A	http://hocomoco.autosome.ru/motif/MITF_HUMAN.H11MO.0.A
129	db/motif_databases/HUMAN/HOCOMOCOv11_core_HUMAN_mono_meme_format.meme	CTCF_HUMAN.H11MO.0.A		YGGCCACCAGRKGGCRSYV	19	13180	6.0e-087	CENTRIMO			http://hocomoco.autosome.ru/motif/CTCF_HUMAN.H11MO.0.A
130	db/motif_databases/HUMAN/HOCOMOCOv11_core_HUMAN_mono_meme_format.meme	MEF2D_HUMAN.H11MO.0.A		DKCTATTTTTAG	12	18788	1.3e-086	CENTRIMO			http://hocomoco.autosome.ru/motif/MEF2D_HUMAN.H11MO.0.A
131	db/motif_databases/HUMAN/HOCOMOCOv11_core_HUMAN_mono_meme_format.meme	Z324A_HUMAN.H11MO.0.C		KVTCAAACCATCCTTKSCTKSCW	23	28961	6.5e-085	CENTRIMO			http://hocomoco.autosome.ru/motif/Z324A_HUMAN.H11MO.0.C
132	db/motif_databases/HUMAN/HOCOMOCOv11_core_HUMAN_mono_meme_format.meme	SNAI2_HUMAN.H11MO.0.A		RRCAGGTGCN	10	14943	1.4e-084	CENTRIMO			http://hocomoco.autosome.ru/motif/SNAI2_HUMAN.H11MO.0.A
133	db/motif_databases/HUMAN/HOCOMOCOv11_core_HUMAN_mono_meme_format.meme	ZN322_HUMAN.H11MO.0.B		GWGCCTGSTACWSWGCCTGR	20	25129	3.0e-084	CENTRIMO			http://hocomoco.autosome.ru/motif/ZN322_HUMAN.H11MO.0.B
134	db/motif_databases/HUMAN/HOCOMOCOv11_core_HUMAN_mono_meme_format.meme	COT2_HUMAN.H11MO.0.A		CARAGGTCARRGD	13	28717	3.1e-082	CENTRIMO			http://hocomoco.autosome.ru/motif/COT2_HUMAN.H11MO.0.A
135	db/motif_databases/HUMAN/HOCOMOCOv11_core_HUMAN_mono_meme_format.meme	ZN335_HUMAN.H11MO.0.A		RGCTGYCYNBVSCKMTGCCTGW	22	23914	9.2e-081	CENTRIMO			http://hocomoco.autosome.ru/motif/ZN335_HUMAN.H11MO.0.A
136	db/motif_databases/HUMAN/HOCOMOCOv11_core_HUMAN_mono_meme_format.meme	KLF8_HUMAN.H11MO.0.C		CAGGGKGTG	9	23804	5.7e-079	CENTRIMO			http://hocomoco.autosome.ru/motif/KLF8_HUMAN.H11MO.0.C
137	db/motif_databases/HUMAN/HOCOMOCOv11_core_HUMAN_mono_meme_format.meme	NR1H4_HUMAN.H11MO.0.B		RRGGKCAVTGRCCBSGVGG	19	24508	1.4e-076	CENTRIMO			http://hocomoco.autosome.ru/motif/NR1H4_HUMAN.H11MO.0.B
138	db/motif_databases/HUMAN/HOCOMOCOv11_core_HUMAN_mono_meme_format.meme	THA_HUMAN.H11MO.0.C		RGGTCABYTSAGGTCAK	17	29432	3.2e-076	CENTRIMO			http://hocomoco.autosome.ru/motif/THA_HUMAN.H11MO.0.C
139	db/motif_databases/HUMAN/HOCOMOCOv11_core_HUMAN_mono_meme_format.meme	RELB_HUMAN.H11MO.0.C		RGGGRMTTTCCM	12	26984	4.7e-076	CENTRIMO			http://hocomoco.autosome.ru/motif/RELB_HUMAN.H11MO.0.C
140	db/motif_databases/HUMAN/HOCOMOCOv11_core_HUMAN_mono_meme_format.meme	ZN121_HUMAN.H11MO.0.C		CTGGGCAACABAGYRAGACC	20	15424	5.7e-076	CENTRIMO			http://hocomoco.autosome.ru/motif/ZN121_HUMAN.H11MO.0.C
141	db/motif_databases/HUMAN/HOCOMOCOv11_core_HUMAN_mono_meme_format.meme	RORA_HUMAN.H11MO.0.C		AWSTRGGTCARRG	13	29630	1.6e-074	CENTRIMO			http://hocomoco.autosome.ru/motif/RORA_HUMAN.H11MO.0.C
142	db/motif_databases/HUMAN/HOCOMOCOv11_core_HUMAN_mono_meme_format.meme	MBD2_HUMAN.H11MO.0.B		SSGKCCGGMGR	11	7898	2.9e-067	CENTRIMO			http://hocomoco.autosome.ru/motif/MBD2_HUMAN.H11MO.0.B
143	db/motif_databases/HUMAN/HOCOMOCOv11_core_HUMAN_mono_meme_format.meme	RARG_HUMAN.H11MO.0.B		RGGTCASVRTGVCMTGRV	18	29089	6.5e-067	CENTRIMO			http://hocomoco.autosome.ru/motif/RARG_HUMAN.H11MO.0.B
144	db/motif_databases/HUMAN/HOCOMOCOv11_core_HUMAN_mono_meme_format.meme	P63_HUMAN.H11MO.0.A		DRCAWGYCCAGRCWTGYYB	19	15870	1.1e-066	CENTRIMO			http://hocomoco.autosome.ru/motif/P63_HUMAN.H11MO.0.A
145	db/motif_databases/HUMAN/HOCOMOCOv11_core_HUMAN_mono_meme_format.meme	TBX3_HUMAN.H11MO.0.C		DRAGGTGBSAR	11	29778	1.4e-066	CENTRIMO			http://hocomoco.autosome.ru/motif/TBX3_HUMAN.H11MO.0.C
146	db/motif_databases/HUMAN/HOCOMOCOv11_core_HUMAN_mono_meme_format.meme	ZN143_HUMAN.H11MO.0.A		DGCMTKCTGGGARWTGTAGTYY	22	14459	6.0e-066	CENTRIMO			http://hocomoco.autosome.ru/motif/ZN143_HUMAN.H11MO.0.A
147	db/motif_databases/HUMAN/HOCOMOCOv11_core_HUMAN_mono_meme_format.meme	ZBTB6_HUMAN.H11MO.0.C		GGWGMTGGAGCCD	13	27492	1.5e-064	CENTRIMO			http://hocomoco.autosome.ru/motif/ZBTB6_HUMAN.H11MO.0.C
148	db/motif_databases/HUMAN/HOCOMOCOv11_core_HUMAN_mono_meme_format.meme	BHE40_HUMAN.H11MO.0.A		DGCACGTGAS	10	23491	2.0e-064	CENTRIMO			http://hocomoco.autosome.ru/motif/BHE40_HUMAN.H11MO.0.A
149	db/motif_databases/HUMAN/HOCOMOCOv11_core_HUMAN_mono_meme_format.meme	MTF1_HUMAN.H11MO.0.C		MGKGCCGTGTGCAAARS	17	11161	1.6e-063	CENTRIMO			http://hocomoco.autosome.ru/motif/MTF1_HUMAN.H11MO.0.C
150	db/motif_databases/HUMAN/HOCOMOCOv11_core_HUMAN_mono_meme_format.meme	TYY1_HUMAN.H11MO.0.A		CAARATGGCGGC	12	11918	2.2e-061	CENTRIMO			http://hocomoco.autosome.ru/motif/TYY1_HUMAN.H11MO.0.A
151	db/motif_databases/HUMAN/HOCOMOCOv11_core_HUMAN_mono_meme_format.meme	TFAP4_HUMAN.H11MO.0.A		YCAGCTGWKB	10	21612	2.5e-060	CENTRIMO			http://hocomoco.autosome.ru/motif/TFAP4_HUMAN.H11MO.0.A
152	db/motif_databases/HUMAN/HOCOMOCOv11_core_HUMAN_mono_meme_format.meme	ATF3_HUMAN.H11MO.0.A		GGTSACGTGAB	11	24046	3.5e-059	CENTRIMO			http://hocomoco.autosome.ru/motif/ATF3_HUMAN.H11MO.0.A
153	db/motif_databases/HUMAN/HOCOMOCOv11_core_HUMAN_mono_meme_format.meme	NFIA_HUMAN.H11MO.0.C		TTGGCHNRNWGCCAR	15	28774	5.0e-059	CENTRIMO			http://hocomoco.autosome.ru/motif/NFIA_HUMAN.H11MO.0.C
154	db/motif_databases/HUMAN/HOCOMOCOv11_core_HUMAN_mono_meme_format.meme	STF1_HUMAN.H11MO.0.B		SYYCAAGGYCA	11	28391	1.1e-055	CENTRIMO			http://hocomoco.autosome.ru/motif/STF1_HUMAN.H11MO.0.B
155	db/motif_databases/HUMAN/HOCOMOCOv11_core_HUMAN_mono_meme_format.meme	HEN1_HUMAN.H11MO.0.C		BGGGKMKCAGCTGCGKCCYY	20	10357	4.0e-055	CENTRIMO			http://hocomoco.autosome.ru/motif/HEN1_HUMAN.H11MO.0.C
156	db/motif_databases/HUMAN/HOCOMOCOv11_core_HUMAN_mono_meme_format.meme	ZN257_HUMAN.H11MO.0.C		GMYCTTGCCTCW	12	26122	6.0e-048	CENTRIMO			http://hocomoco.autosome.ru/motif/ZN257_HUMAN.H11MO.0.C
157	db/motif_databases/HUMAN/HOCOMOCOv11_core_HUMAN_mono_meme_format.meme	P73_HUMAN.H11MO.0.A		RRRCAWGYCCARRCWTGYC	19	24222	2.8e-047	CENTRIMO			http://hocomoco.autosome.ru/motif/P73_HUMAN.H11MO.0.A
158	db/motif_databases/HUMAN/HOCOMOCOv11_core_HUMAN_mono_meme_format.meme	HIC1_HUMAN.H11MO.0.C		GGGKTGCCC	9	22803	4.4e-047	CENTRIMO			http://hocomoco.autosome.ru/motif/HIC1_HUMAN.H11MO.0.C
159	db/motif_databases/HUMAN/HOCOMOCOv11_core_HUMAN_mono_meme_format.meme	ERR2_HUMAN.H11MO.0.A		YCAAGGTCA	9	23693	1.4e-046	CENTRIMO			http://hocomoco.autosome.ru/motif/ERR2_HUMAN.H11MO.0.A
160	db/motif_databases/HUMAN/HOCOMOCOv11_core_HUMAN_mono_meme_format.meme	ATF4_HUMAN.H11MO.0.A		RRMTGATGCAAY	12	9609	3.1e-046	CENTRIMO			http://hocomoco.autosome.ru/motif/ATF4_HUMAN.H11MO.0.A
161	STREME	50-CCCCACCCC	STREME-50	50-CCCCACCCC	9	867	1.6e-045	STREME	db/motif_databases/HUMAN/HOCOMOCOv11_core_HUMAN_mono_meme_format.meme	KLF12_HUMAN.H11MO.0.C	http://hocomoco.autosome.ru/motif/KLF12_HUMAN.H11MO.0.C
162	db/motif_databases/HUMAN/HOCOMOCOv11_core_HUMAN_mono_meme_format.meme	HIF1A_HUMAN.H11MO.0.C		GDACGTGM	8	27621	4.8e-044	CENTRIMO			http://hocomoco.autosome.ru/motif/HIF1A_HUMAN.H11MO.0.C
163	db/motif_databases/HUMAN/HOCOMOCOv11_core_HUMAN_mono_meme_format.meme	PTF1A_HUMAN.H11MO.0.B		SCAGCTGBYBBYBYYCHC	18	27279	6.8e-042	CENTRIMO			http://hocomoco.autosome.ru/motif/PTF1A_HUMAN.H11MO.0.B
164	db/motif_databases/HUMAN/HOCOMOCOv11_core_HUMAN_mono_meme_format.meme	ZN281_HUMAN.H11MO.0.A		RGGWGGGGGAGGGGV	15	21383	7.0e-042	CENTRIMO			http://hocomoco.autosome.ru/motif/ZN281_HUMAN.H11MO.0.A
165	db/motif_databases/HUMAN/HOCOMOCOv11_core_HUMAN_mono_meme_format.meme	ZN320_HUMAN.H11MO.0.C		GKGGGDCCMGGGGGCCWRTG	20	18057	8.2e-042	CENTRIMO			http://hocomoco.autosome.ru/motif/ZN320_HUMAN.H11MO.0.C
166	db/motif_databases/HUMAN/HOCOMOCOv11_core_HUMAN_mono_meme_format.meme	GLI3_HUMAN.H11MO.0.B		BTGGGTGGTCY	11	17925	7.1e-041	CENTRIMO			http://hocomoco.autosome.ru/motif/GLI3_HUMAN.H11MO.0.B
167	db/motif_databases/HUMAN/HOCOMOCOv11_core_HUMAN_mono_meme_format.meme	SMAD4_HUMAN.H11MO.0.B		CWGTCTGDCACCT	13	28766	2.2e-040	CENTRIMO			http://hocomoco.autosome.ru/motif/SMAD4_HUMAN.H11MO.0.B
168	db/motif_databases/HUMAN/HOCOMOCOv11_core_HUMAN_mono_meme_format.meme	VEZF1_HUMAN.H11MO.0.C		GGRRRRGRRGGAGGGGGRGRRR	22	29036	1.4e-039	CENTRIMO			http://hocomoco.autosome.ru/motif/VEZF1_HUMAN.H11MO.0.C
169	db/motif_databases/HUMAN/HOCOMOCOv11_core_HUMAN_mono_meme_format.meme	MEF2B_HUMAN.H11MO.0.A		DKKKCTATTTTTRG	14	24143	1.2e-038	CENTRIMO			http://hocomoco.autosome.ru/motif/MEF2B_HUMAN.H11MO.0.A
170	db/motif_databases/HUMAN/HOCOMOCOv11_core_HUMAN_mono_meme_format.meme	ZBT18_HUMAN.H11MO.0.C		KCCAGMTGTKB	11	28328	1.4e-038	CENTRIMO			http://hocomoco.autosome.ru/motif/ZBT18_HUMAN.H11MO.0.C
171	db/motif_databases/HUMAN/HOCOMOCOv11_core_HUMAN_mono_meme_format.meme	ZN384_HUMAN.H11MO.0.C		GSAAAAAVYMKS	12	16689	4.8e-037	CENTRIMO			http://hocomoco.autosome.ru/motif/ZN384_HUMAN.H11MO.0.C
172	db/motif_databases/HUMAN/HOCOMOCOv11_core_HUMAN_mono_meme_format.meme	TF65_HUMAN.H11MO.0.A		HWGGGRATTTCCMV	14	19025	5.4e-036	CENTRIMO			http://hocomoco.autosome.ru/motif/TF65_HUMAN.H11MO.0.A
173	db/motif_databases/HUMAN/HOCOMOCOv11_core_HUMAN_mono_meme_format.meme	FEV_HUMAN.H11MO.0.B		GCVGGAAGYG	10	29703	7.1e-035	CENTRIMO			http://hocomoco.autosome.ru/motif/FEV_HUMAN.H11MO.0.B
174	db/motif_databases/HUMAN/HOCOMOCOv11_core_HUMAN_mono_meme_format.meme	HINFP_HUMAN.H11MO.0.C		DMSHHMGCGGACGTTV	16	6633	6.8e-033	CENTRIMO			http://hocomoco.autosome.ru/motif/HINFP_HUMAN.H11MO.0.C
175	db/motif_databases/HUMAN/HOCOMOCOv11_core_HUMAN_mono_meme_format.meme	GRHL2_HUMAN.H11MO.0.A		AACCDGTYTKDC	12	24099	1.7e-031	CENTRIMO			http://hocomoco.autosome.ru/motif/GRHL2_HUMAN.H11MO.0.A
176	db/motif_databases/HUMAN/HOCOMOCOv11_core_HUMAN_mono_meme_format.meme	MEF2C_HUMAN.H11MO.0.A		DKCTATTTTTRGM	13	21876	2.0e-031	CENTRIMO			http://hocomoco.autosome.ru/motif/MEF2C_HUMAN.H11MO.0.A
177	db/motif_databases/HUMAN/HOCOMOCOv11_core_HUMAN_mono_meme_format.meme	NKX21_HUMAN.H11MO.0.A		BTKGAGTGSY	10	29251	2.6e-031	CENTRIMO			http://hocomoco.autosome.ru/motif/NKX21_HUMAN.H11MO.0.A
178	db/motif_databases/HUMAN/HOCOMOCOv11_core_HUMAN_mono_meme_format.meme	RXRA_HUMAN.H11MO.0.A		VRGDVRGNVARAGGTCARRG	20	29624	4.0e-030	CENTRIMO			http://hocomoco.autosome.ru/motif/RXRA_HUMAN.H11MO.0.A
179	db/motif_databases/HUMAN/HOCOMOCOv11_core_HUMAN_mono_meme_format.meme	MEF2A_HUMAN.H11MO.0.A		DKCTATTTTTRGM	13	21391	1.2e-029	CENTRIMO			http://hocomoco.autosome.ru/motif/MEF2A_HUMAN.H11MO.0.A
180	db/motif_databases/HUMAN/HOCOMOCOv11_core_HUMAN_mono_meme_format.meme	KAISO_HUMAN.H11MO.0.A		SARRYCTCGCGAGAV	15	11098	3.0e-028	CENTRIMO			http://hocomoco.autosome.ru/motif/KAISO_HUMAN.H11MO.0.A
181	db/motif_databases/HUMAN/HOCOMOCOv11_core_HUMAN_mono_meme_format.meme	AP2A_HUMAN.H11MO.0.A		ATKSCCTGRGGSHAD	15	23867	6.6e-028	CENTRIMO			http://hocomoco.autosome.ru/motif/AP2A_HUMAN.H11MO.0.A
182	db/motif_databases/HUMAN/HOCOMOCOv11_core_HUMAN_mono_meme_format.meme	BACH2_HUMAN.H11MO.0.A		TGCTGAGTCAB	11	25832	9.7e-027	CENTRIMO			http://hocomoco.autosome.ru/motif/BACH2_HUMAN.H11MO.0.A
183	db/motif_databases/HUMAN/HOCOMOCOv11_core_HUMAN_mono_meme_format.meme	NR2C2_HUMAN.H11MO.0.B		GSTYMVRGGTCA	12	25693	1.3e-026	CENTRIMO			http://hocomoco.autosome.ru/motif/NR2C2_HUMAN.H11MO.0.B
184	db/motif_databases/HUMAN/HOCOMOCOv11_core_HUMAN_mono_meme_format.meme	ATF6A_HUMAN.H11MO.0.B		GKGSTGACGTGG	12	5981	1.5e-025	CENTRIMO			http://hocomoco.autosome.ru/motif/ATF6A_HUMAN.H11MO.0.B
185	db/motif_databases/HUMAN/HOCOMOCOv11_core_HUMAN_mono_meme_format.meme	NRF1_HUMAN.H11MO.0.A		CWSTGCGCATGCGCRDS	17	4123	1.9e-025	CENTRIMO			http://hocomoco.autosome.ru/motif/NRF1_HUMAN.H11MO.0.A
186	db/motif_databases/HUMAN/HOCOMOCOv11_core_HUMAN_mono_meme_format.meme	ATOH1_HUMAN.H11MO.0.B		RRCAGMTGG	9	23380	3.0e-025	CENTRIMO			http://hocomoco.autosome.ru/motif/ATOH1_HUMAN.H11MO.0.B
187	STREME	18-ACGGAGYCTCGCT	STREME-18	18-ACGGAGYCTCGCT	13	169	1.0e-024	STREME
188	db/motif_databases/HUMAN/HOCOMOCOv11_core_HUMAN_mono_meme_format.meme	NR2C1_HUMAN.H11MO.0.C		GSYVAGAGGTCAB	13	18797	1.5e-023	CENTRIMO			http://hocomoco.autosome.ru/motif/NR2C1_HUMAN.H11MO.0.C
189	db/motif_databases/HUMAN/HOCOMOCOv11_core_HUMAN_mono_meme_format.meme	FOSB_HUMAN.H11MO.0.A		RTGAGTCAB	9	27334	2.4e-023	CENTRIMO			http://hocomoco.autosome.ru/motif/FOSB_HUMAN.H11MO.0.A
190	db/motif_databases/HUMAN/HOCOMOCOv11_core_HUMAN_mono_meme_format.meme	ZN134_HUMAN.H11MO.0.C		GCCTSRHCTMATCAGKTGAAGG	22	18975	4.4e-023	CENTRIMO			http://hocomoco.autosome.ru/motif/ZN134_HUMAN.H11MO.0.C
191	db/motif_databases/HUMAN/HOCOMOCOv11_core_HUMAN_mono_meme_format.meme	MAF_HUMAN.H11MO.0.A		VAAWBTGCTGASTHWGCMD	19	28267	8.0e-022	CENTRIMO			http://hocomoco.autosome.ru/motif/MAF_HUMAN.H11MO.0.A
192	db/motif_databases/HUMAN/HOCOMOCOv11_core_HUMAN_mono_meme_format.meme	PRRX2_HUMAN.H11MO.0.C		YTAATTR	7	20100	1.3e-021	CENTRIMO			http://hocomoco.autosome.ru/motif/PRRX2_HUMAN.H11MO.0.C
193	db/motif_databases/HUMAN/HOCOMOCOv11_core_HUMAN_mono_meme_format.meme	EPAS1_HUMAN.H11MO.0.B		VTACGTGMC	9	23475	1.4e-019	CENTRIMO			http://hocomoco.autosome.ru/motif/EPAS1_HUMAN.H11MO.0.B
194	db/motif_databases/HUMAN/HOCOMOCOv11_core_HUMAN_mono_meme_format.meme	JUND_HUMAN.H11MO.0.A		RRTGAGTCAYY	11	23484	1.1e-018	CENTRIMO			http://hocomoco.autosome.ru/motif/JUND_HUMAN.H11MO.0.A
195	db/motif_databases/HUMAN/HOCOMOCOv11_core_HUMAN_mono_meme_format.meme	ZN331_HUMAN.H11MO.0.C		GGCTGGGCTCAGCTGGGTGG	20	6775	1.1e-018	CENTRIMO			http://hocomoco.autosome.ru/motif/ZN331_HUMAN.H11MO.0.C
196	db/motif_databases/HUMAN/HOCOMOCOv11_core_HUMAN_mono_meme_format.meme	NDF2_HUMAN.H11MO.0.B		RRCAGATGG	9	25751	1.1e-018	CENTRIMO			http://hocomoco.autosome.ru/motif/NDF2_HUMAN.H11MO.0.B
197	db/motif_databases/HUMAN/HOCOMOCOv11_core_HUMAN_mono_meme_format.meme	SMAD2_HUMAN.H11MO.0.A		TGTCTGNCWCCT	12	29558	2.0e-018	CENTRIMO			http://hocomoco.autosome.ru/motif/SMAD2_HUMAN.H11MO.0.A
198	STREME	44-GGGTGGGAGTGAC	STREME-44	44-GGGTGGGAGTGAC	13	73	4.5e-018	STREME	db/motif_databases/HUMAN/HOCOMOCOv11_core_HUMAN_mono_meme_format.meme	ESR2_HUMAN.H11MO.0.A	http://hocomoco.autosome.ru/motif/ESR2_HUMAN.H11MO.0.A
199	db/motif_databases/HUMAN/HOCOMOCOv11_core_HUMAN_mono_meme_format.meme	FOS_HUMAN.H11MO.0.A		VTGAGTCAB	9	25904	1.1e-017	CENTRIMO			http://hocomoco.autosome.ru/motif/FOS_HUMAN.H11MO.0.A
200	db/motif_databases/HUMAN/HOCOMOCOv11_core_HUMAN_mono_meme_format.meme	ZN467_HUMAN.H11MO.0.C		GGGGAGGGGRRGGRGRRGGRRR	22	23551	3.7e-017	CENTRIMO			http://hocomoco.autosome.ru/motif/ZN467_HUMAN.H11MO.0.C
201	db/motif_databases/HUMAN/HOCOMOCOv11_core_HUMAN_mono_meme_format.meme	MAFF_HUMAN.H11MO.0.B		TGCTGASTCAGCABTTTT	18	27978	5.9e-017	CENTRIMO			http://hocomoco.autosome.ru/motif/MAFF_HUMAN.H11MO.0.B
202	db/motif_databases/HUMAN/HOCOMOCOv11_core_HUMAN_mono_meme_format.meme	ETV1_HUMAN.H11MO.0.A		SRCCGGAAGYG	11	22340	1.1e-015	CENTRIMO			http://hocomoco.autosome.ru/motif/ETV1_HUMAN.H11MO.0.A
203	db/motif_databases/HUMAN/HOCOMOCOv11_core_HUMAN_mono_meme_format.meme	MAFB_HUMAN.H11MO.0.B		TGCTGASTYAD	11	29608	2.1e-014	CENTRIMO			http://hocomoco.autosome.ru/motif/MAFB_HUMAN.H11MO.0.B
204	STREME	35-GAGGGTCCYACGCC	STREME-35	35-GAGGGTCCYACGCC	14	118	2.5e-014	STREME	db/motif_databases/HUMAN/HOCOMOCOv11_core_HUMAN_mono_meme_format.meme	SUH_HUMAN.H11MO.0.A	http://hocomoco.autosome.ru/motif/SUH_HUMAN.H11MO.0.A
205	db/motif_databases/HUMAN/HOCOMOCOv11_core_HUMAN_mono_meme_format.meme	VDR_HUMAN.H11MO.0.A		RRGGTCABYGRGKTCA	16	26465	3.8e-014	CENTRIMO			http://hocomoco.autosome.ru/motif/VDR_HUMAN.H11MO.0.A
206	db/motif_databases/HUMAN/HOCOMOCOv11_core_HUMAN_mono_meme_format.meme	PEBB_HUMAN.H11MO.0.C		TYTGTGGTYWB	11	27727	6.2e-014	CENTRIMO			http://hocomoco.autosome.ru/motif/PEBB_HUMAN.H11MO.0.C
207	db/motif_databases/HUMAN/HOCOMOCOv11_core_HUMAN_mono_meme_format.meme	PBX3_HUMAN.H11MO.0.A		TGABTGRCRGS	11	28557	2.8e-013	CENTRIMO			http://hocomoco.autosome.ru/motif/PBX3_HUMAN.H11MO.0.A
208	db/motif_databases/HUMAN/HOCOMOCOv11_core_HUMAN_mono_meme_format.meme	NDF1_HUMAN.H11MO.0.A		RRCAGATGGY	10	21406	6.2e-013	CENTRIMO			http://hocomoco.autosome.ru/motif/NDF1_HUMAN.H11MO.0.A
209	db/motif_databases/HUMAN/HOCOMOCOv11_core_HUMAN_mono_meme_format.meme	COE1_HUMAN.H11MO.0.A		ADBTCCCCAGGGAVH	15	22622	6.3e-013	CENTRIMO			http://hocomoco.autosome.ru/motif/COE1_HUMAN.H11MO.0.A
210	db/motif_databases/HUMAN/HOCOMOCOv11_core_HUMAN_mono_meme_format.meme	ZNF18_HUMAN.H11MO.0.C		GGTGTGAACHSR	12	25094	1.4e-012	CENTRIMO			http://hocomoco.autosome.ru/motif/ZNF18_HUMAN.H11MO.0.C
211	db/motif_databases/HUMAN/HOCOMOCOv11_core_HUMAN_mono_meme_format.meme	PAX6_HUMAN.H11MO.0.C		TYMYGCTTSABT	12	28510	1.4e-012	CENTRIMO			http://hocomoco.autosome.ru/motif/PAX6_HUMAN.H11MO.0.C
212	db/motif_databases/HUMAN/HOCOMOCOv11_core_HUMAN_mono_meme_format.meme	LHX2_HUMAN.H11MO.0.A		KBYTAATTRGYK	12	24943	5.7e-012	CENTRIMO			http://hocomoco.autosome.ru/motif/LHX2_HUMAN.H11MO.0.A
213	db/motif_databases/HUMAN/HOCOMOCOv11_core_HUMAN_mono_meme_format.meme	NR5A2_HUMAN.H11MO.0.B		KBYCAAGGYCA	11	24078	7.0e-012	CENTRIMO			http://hocomoco.autosome.ru/motif/NR5A2_HUMAN.H11MO.0.B
214	db/motif_databases/HUMAN/HOCOMOCOv11_core_HUMAN_mono_meme_format.meme	THA11_HUMAN.H11MO.0.B		KGCMTBCTGGGARTTGTAGTYY	22	9085	1.2e-011	CENTRIMO			http://hocomoco.autosome.ru/motif/THA11_HUMAN.H11MO.0.B
215	STREME	15-ACAGAGCRAGACT	STREME-15	15-ACAGAGCRAGACT	13	374	1.6e-011	STREME	db/motif_databases/HUMAN/HOCOMOCOv11_core_HUMAN_mono_meme_format.meme	ZN121_HUMAN.H11MO.0.C	http://hocomoco.autosome.ru/motif/ZN121_HUMAN.H11MO.0.C
216	db/motif_databases/HUMAN/HOCOMOCOv11_core_HUMAN_mono_meme_format.meme	ERR1_HUMAN.H11MO.0.A		BYCAAGGTCAMABWV	15	20483	1.8e-011	CENTRIMO			http://hocomoco.autosome.ru/motif/ERR1_HUMAN.H11MO.0.A
217	db/motif_databases/HUMAN/HOCOMOCOv11_core_HUMAN_mono_meme_format.meme	PKNX1_HUMAN.H11MO.0.B		TGABTGRCAGS	11	27637	1.9e-011	CENTRIMO			http://hocomoco.autosome.ru/motif/PKNX1_HUMAN.H11MO.0.B
218	db/motif_databases/HUMAN/HOCOMOCOv11_core_HUMAN_mono_meme_format.meme	NKX25_HUMAN.H11MO.0.B		KKRAGWGS	8	29775	2.1e-011	CENTRIMO			http://hocomoco.autosome.ru/motif/NKX25_HUMAN.H11MO.0.B
219	db/motif_databases/HUMAN/HOCOMOCOv11_core_HUMAN_mono_meme_format.meme	FOSL2_HUMAN.H11MO.0.A		NDRTGAGTCAYH	12	15917	3.2e-011	CENTRIMO			http://hocomoco.autosome.ru/motif/FOSL2_HUMAN.H11MO.0.A
220	db/motif_databases/HUMAN/HOCOMOCOv11_core_HUMAN_mono_meme_format.meme	CLOCK_HUMAN.H11MO.0.C		CWGHCACGTGMVVM	14	29440	1.5e-010	CENTRIMO			http://hocomoco.autosome.ru/motif/CLOCK_HUMAN.H11MO.0.C
221	STREME	28-GATCAAACTGCAAGG	STREME-28	28-GATCAAACTGCAAGG	15	94	2.3e-010	STREME	db/motif_databases/HUMAN/HOCOMOCOv11_core_HUMAN_mono_meme_format.meme	STAT2_HUMAN.H11MO.0.A	http://hocomoco.autosome.ru/motif/STAT2_HUMAN.H11MO.0.A
222	db/motif_databases/HUMAN/HOCOMOCOv11_core_HUMAN_mono_meme_format.meme	SRY_HUMAN.H11MO.0.B		YWTTGTTTH	9	27431	2.5e-010	CENTRIMO			http://hocomoco.autosome.ru/motif/SRY_HUMAN.H11MO.0.B
223	db/motif_databases/HUMAN/HOCOMOCOv11_core_HUMAN_mono_meme_format.meme	REST_HUMAN.H11MO.0.A		TTCAGCACCAYGGACAGCKCCM	22	6145	2.6e-010	CENTRIMO			http://hocomoco.autosome.ru/motif/REST_HUMAN.H11MO.0.A
224	db/motif_databases/HUMAN/HOCOMOCOv11_core_HUMAN_mono_meme_format.meme	NR1D1_HUMAN.H11MO.0.B		RRRNMASTGGGTCAGDRDR	19	29666	4.7e-009	CENTRIMO			http://hocomoco.autosome.ru/motif/NR1D1_HUMAN.H11MO.0.B
225	STREME	54-GGGTCAGGGA	STREME-54	54-GGGTCAGGGA	10	79	5.3e-009	STREME	db/motif_databases/HUMAN/HOCOMOCOv11_core_HUMAN_mono_meme_format.meme	NR1I3_HUMAN.H11MO.0.C	http://hocomoco.autosome.ru/motif/NR1I3_HUMAN.H11MO.0.C
226	STREME	13-YGTCTCAAAAAAAAA	STREME-13	13-YGTCTCAAAAAAAAA	15	588	5.6e-009	STREME	db/motif_databases/HUMAN/HOCOMOCOv11_core_HUMAN_mono_meme_format.meme	ZFP28_HUMAN.H11MO.0.C	http://hocomoco.autosome.ru/motif/ZFP28_HUMAN.H11MO.0.C
227	db/motif_databases/HUMAN/HOCOMOCOv11_core_HUMAN_mono_meme_format.meme	RUNX3_HUMAN.H11MO.0.A		BYTGTGGTTW	10	26059	1.9e-008	CENTRIMO			http://hocomoco.autosome.ru/motif/RUNX3_HUMAN.H11MO.0.A
228	db/motif_databases/HUMAN/HOCOMOCOv11_core_HUMAN_mono_meme_format.meme	JUN_HUMAN.H11MO.0.A		DRTGAGTCAYH	11	21721	3.3e-008	CENTRIMO			http://hocomoco.autosome.ru/motif/JUN_HUMAN.H11MO.0.A
229	db/motif_databases/HUMAN/HOCOMOCOv11_core_HUMAN_mono_meme_format.meme	ZN547_HUMAN.H11MO.0.C		TGCTAATKCWGCARGCABRC	20	17629	4.4e-008	CENTRIMO			http://hocomoco.autosome.ru/motif/ZN547_HUMAN.H11MO.0.C
230	db/motif_databases/HUMAN/HOCOMOCOv11_core_HUMAN_mono_meme_format.meme	P53_HUMAN.H11MO.0.A		DGRCATGYCCAGRCATGYCY	20	10872	1.9e-007	CENTRIMO			http://hocomoco.autosome.ru/motif/P53_HUMAN.H11MO.0.A
231	db/motif_databases/HUMAN/HOCOMOCOv11_core_HUMAN_mono_meme_format.meme	INSM1_HUMAN.H11MO.0.C		TGTMAGGGGGCR	12	7348	5.2e-006	CENTRIMO			http://hocomoco.autosome.ru/motif/INSM1_HUMAN.H11MO.0.C
232	db/motif_databases/HUMAN/HOCOMOCOv11_core_HUMAN_mono_meme_format.meme	FOXJ2_HUMAN.H11MO.0.C		TGTTTRTTTW	10	17492	6.4e-006	CENTRIMO			http://hocomoco.autosome.ru/motif/FOXJ2_HUMAN.H11MO.0.C
233	db/motif_databases/HUMAN/HOCOMOCOv11_core_HUMAN_mono_meme_format.meme	ZN582_HUMAN.H11MO.0.C		SGAATGSANTBGRMTGSAAKCAWC	24	6837	8.0e-006	CENTRIMO			http://hocomoco.autosome.ru/motif/ZN582_HUMAN.H11MO.0.C
234	db/motif_databases/HUMAN/HOCOMOCOv11_core_HUMAN_mono_meme_format.meme	RFX2_HUMAN.H11MO.0.A		CKGTTGCCATGGCRACVS	18	7228	2.1e-005	CENTRIMO			http://hocomoco.autosome.ru/motif/RFX2_HUMAN.H11MO.0.A
235	db/motif_databases/HUMAN/HOCOMOCOv11_core_HUMAN_mono_meme_format.meme	ELF2_HUMAN.H11MO.0.C		RAVCCGGAAGTGR	13	24868	5.1e-005	CENTRIMO			http://hocomoco.autosome.ru/motif/ELF2_HUMAN.H11MO.0.C
236	db/motif_databases/HUMAN/HOCOMOCOv11_core_HUMAN_mono_meme_format.meme	CEBPB_HUMAN.H11MO.0.A		DRTTRYGCAATM	12	14525	1.4e-004	CENTRIMO			http://hocomoco.autosome.ru/motif/CEBPB_HUMAN.H11MO.0.A
237	STREME	34-GCACAGCAGTCTGA	STREME-34	34-GCACAGCAGTCTGA	14	136	2.9e-004	STREME
238	STREME	48-GTCTTAGCAA	STREME-48	48-GTCTTAGCAA	10	57	8.2e-004	STREME
239	db/motif_databases/HUMAN/HOCOMOCOv11_core_HUMAN_mono_meme_format.meme	NR2E3_HUMAN.H11MO.0.C		AAAGTCAAAAGTCA	14	24624	8.3e-004	CENTRIMO			http://hocomoco.autosome.ru/motif/NR2E3_HUMAN.H11MO.0.C
240	STREME	61-CCTCAGCAATGGC	STREME-61	61-CCTCAGCAATGGC	13	65	9.2e-004	STREME	db/motif_databases/HUMAN/HOCOMOCOv11_core_HUMAN_mono_meme_format.meme	ZN528_HUMAN.H11MO.0.C	http://hocomoco.autosome.ru/motif/ZN528_HUMAN.H11MO.0.C
241	STREME	19-GTTCAA	STREME-19	19-GTTCAA	6	1108	1.6e-003	STREME	db/motif_databases/HUMAN/HOCOMOCOv11_core_HUMAN_mono_meme_format.meme	NR6A1_HUMAN.H11MO.0.B	http://hocomoco.autosome.ru/motif/NR6A1_HUMAN.H11MO.0.B
242	STREME	20-AATACTGCGCTTTTC	STREME-20	20-AATACTGCGCTTTTC	15	121	1.9e-003	STREME	db/motif_databases/HUMAN/HOCOMOCOv11_core_HUMAN_mono_meme_format.meme	FEZF1_HUMAN.H11MO.0.C	http://hocomoco.autosome.ru/motif/FEZF1_HUMAN.H11MO.0.C
243	db/motif_databases/HUMAN/HOCOMOCOv11_core_HUMAN_mono_meme_format.meme	ZN136_HUMAN.H11MO.0.C		TGCTGGRTATAGWATTCTTGGTTG	24	1841	3.0e-003	CENTRIMO			http://hocomoco.autosome.ru/motif/ZN136_HUMAN.H11MO.0.C
244	db/motif_databases/HUMAN/HOCOMOCOv11_core_HUMAN_mono_meme_format.meme	MAFK_HUMAN.H11MO.0.A		RAWWHTGCTGASTCAGCA	18	10910	1.1e-002	CENTRIMO			http://hocomoco.autosome.ru/motif/MAFK_HUMAN.H11MO.0.A
245	db/motif_databases/HUMAN/HOCOMOCOv11_core_HUMAN_mono_meme_format.meme	RUNX1_HUMAN.H11MO.0.A		BYTGTGGTTWB	11	26164	2.1e-002	CENTRIMO			http://hocomoco.autosome.ru/motif/RUNX1_HUMAN.H11MO.0.A
246	STREME	24-GAGATTATATCCC	STREME-24	24-GAGATTATATCCC	13	103	3.0e-002	STREME
# MEME-ChIP (Motif Analysis of Large Nucleotide Datasets): Version 5.5.9 released on Fri Nov 21 15:33:51 2025 -0800
# The format of this file is described at https://meme-suite.org/meme//doc/meme-chip-output-format.html
# meme-chip -oc . -time 240 -ccut 100 -dna -order 2 -minw 6 -maxw 15 -db db/motif_databases/HUMAN/HOCOMOCOv11_core_HUMAN_mono_meme_format.meme -meme-mod zoops -meme-nmotifs 3 -meme-searchsize 100000 -streme-pvt 0.05 -streme-align center -streme-totallength 4000000 -centrimo-score 5.0 -centrimo-ethresh 10.0 Mpha39887total_master_specific.center500.shortid.fa
