## Supplementary Datasets for "A Hymenoptera-restricted gene mediating ant castes co-opts deeply conserved machinery to control organ size": Drosophila_GMR-kibra_torch-3xNLS_vs_GMR-kibra_GAGE_KEGG_enrichment.xlsx

### Sheet: KEGG_all_pathways_with_GAGE_sum
term	pathway_id	pathway_name	n_genes_in_set	n_genes_in_GAGE_input	greater_up_in_OE_p.val	greater_up_in_OE_q.val	greater_up_in_OE_set.size	greater_up_in_OE_stat.mean	greater_up_in_OE_p.geomean	greater_up_in_OE_exp1	less_down_in_OE_p.val	less_down_in_OE_q.val	less_down_in_OE_set.size	less_down_in_OE_stat.mean	less_down_in_OE_p.geomean	less_down_in_OE_exp1	mixed_greater_p.val	mixed_greater_q.val	mixed_greater_set.size	mixed_greater_stat.mean	mixed_greater_p.geomean	mixed_greater_exp1	best_q.val	best_q_direction	best_p.val
dme03010 Ribosome	dme03010	Ribosome	278	165	1	1	165	-8.97312	1	1	1.28661e-17	1.71119e-15	165	-8.97312	1.28661e-17	1.28661e-17	2.03988e-14	2.71304e-12	165	7.9483	2.03988e-14	2.03988e-14	1.71119e-15	less_down_in_OE_q.val	1.28661e-17
dme00190 Oxidative phosphorylation	dme00190	Oxidative phosphorylation	146	132	1	1	132	-6.78495	1	1	4.95593e-11	3.29569e-09	132	-6.78495	4.95593e-11	4.95593e-11	1.05629e-13	7.02436e-12	132	7.82304	1.05629e-13	1.05629e-13	7.02436e-12	mixed_greater_q.val	1.05629e-13
dme04144 Endocytosis	dme04144	Endocytosis	125	123	1	1	123	-5.11997	1	1	3.10668e-07	1.37729e-05	123	-5.11997	3.10668e-07	3.10668e-07	0.00191717	0.0196141	123	2.92009	0.00191717	0.00191717	1.37729e-05	less_down_in_OE_q.val	3.10668e-07
dme04745 Phototransduction - fly	dme04745	Phototransduction - fly	37	35	0.999999	1	35	-5.35357	0.999999	0.999999	8.76307e-07	2.91372e-05	35	-5.35357	8.76307e-07	8.76307e-07	3.33049e-05	0.000782715	35	4.38534	3.33049e-05	3.33049e-05	2.91372e-05	less_down_in_OE_q.val	8.76307e-07
dme04517 IgSF CAM signaling	dme04517	IgSF CAM signaling	114	111	0.999996	1	111	-4.59443	0.999996	0.999996	3.68734e-06	9.04984e-05	111	-4.59443	3.68734e-06	3.68734e-06	0.000470665	0.00695538	111	3.35696	0.000470665	0.000470665	9.04984e-05	less_down_in_OE_q.val	3.68734e-06
dme04070 Phosphatidylinositol signaling system	dme04070	Phosphatidylinositol signaling system	61	56	0.999996	1	56	-4.68854	0.999996	0.999996	4.08263e-06	9.04984e-05	56	-4.68854	4.08263e-06	4.08263e-06	0.000387292	0.00643873	56	3.47344	0.000387292	0.000387292	9.04984e-05	less_down_in_OE_q.val	4.08263e-06
dme03050 Proteasome	dme03050	Proteasome	53	53	0.999924	1	53	-3.93846	0.999924	0.999924	7.56685e-05	0.00100639	53	-3.93846	7.56685e-05	7.56685e-05	2.34618e-06	0.000104014	53	4.83343	2.34618e-06	2.34618e-06	0.000104014	mixed_greater_q.val	2.34618e-06
dme01200 Carbon metabolism	dme01200	Carbon metabolism	122	116	0.999938	1	116	-3.91907	0.999938	0.999938	6.18616e-05	0.000919807	116	-3.91907	6.18616e-05	6.18616e-05	6.84717e-06	0.000227669	116	4.47268	6.84717e-06	6.84717e-06	0.000227669	mixed_greater_q.val	6.84717e-06
dme04820 Cytoskeleton in muscle cells	dme04820	Cytoskeleton in muscle cells	56	56	0.999977	1	56	-4.24475	0.999977	0.999977	2.32658e-05	0.000442051	56	-4.24475	2.32658e-05	2.32658e-05	0.00345205	0.0306082	56	2.7614	0.00345205	0.00345205	0.000442051	less_down_in_OE_q.val	2.32658e-05
dme01230 Biosynthesis of amino acids	dme01230	Biosynthesis of amino acids	68	66	0.999307	1	66	-3.28195	0.999307	0.999307	0.000693148	0.00614592	66	-3.28195	0.000693148	0.000693148	3.53104e-05	0.000782715	66	4.1385	3.53104e-05	3.53104e-05	0.000782715	mixed_greater_q.val	3.53104e-05
dme00562 Inositol phosphate metabolism	dme00562	Inositol phosphate metabolism	47	44	0.999938	1	44	-4.02734	0.999938	0.999938	6.22426e-05	0.000919807	44	-4.02734	6.22426e-05	6.22426e-05	0.00092806	0.0112211	44	3.2269	0.00092806	0.00092806	0.000919807	less_down_in_OE_q.val	6.22426e-05
dme04140 Autophagy - animal	dme04140	Autophagy - animal	118	115	0.999795	1	115	-3.58717	0.999795	0.999795	0.000204594	0.00232894	115	-3.58717	0.000204594	0.000204594	0.00844135	0.0623722	115	2.40739	0.00844135	0.00844135	0.00232894	less_down_in_OE_q.val	0.000204594
dme04141 Protein processing in endoplasmic reticulum	dme04141	Protein processing in endoplasmic reticulum	137	131	0.99979	1	131	-3.57364	0.99979	0.99979	0.00021013	0.00232894	131	-3.57364	0.00021013	0.00021013	0.0787526	0.283084	131	1.41761	0.0787526	0.0787526	0.00232894	less_down_in_OE_q.val	0.00021013
dme04082 Neuroactive ligand signaling	dme04082	Neuroactive ligand signaling	65	63	0.9997	1	63	-3.52629	0.9997	0.9997	0.000300001	0.00306924	63	-3.52629	0.000300001	0.000300001	0.00498762	0.0404669	63	2.62292	0.00498762	0.00498762	0.00306924	less_down_in_OE_q.val	0.000300001
dme00020 Citrate cycle (TCA cycle)	dme00020	Citrate cycle (TCA cycle)	43	39	0.997625	1	39	-2.93592	0.997625	0.997625	0.00237466	0.0157915	39	-2.93592	0.00237466	0.00237466	0.000233319	0.00443305	39	3.7181	0.000233319	0.000233319	0.00443305	mixed_greater_q.val	0.000233319
dme04150 mTOR signaling pathway	dme04150	mTOR signaling pathway	100	97	0.999479	1	97	-3.33039	0.999479	0.999479	0.000520769	0.00494731	97	-3.33039	0.000520769	0.000520769	0.0165862	0.1016	97	2.14633	0.0165862	0.0165862	0.00494731	less_down_in_OE_q.val	0.000520769
dme04145 Phagocytosis	dme04145	Phagocytosis	193	188	0.98536	1	188	-2.18881	0.98536	0.98536	0.0146398	0.0671412	188	-2.18881	0.0146398	0.0146398	0.000527296	0.00701303	188	3.30406	0.000527296	0.000527296	0.00701303	mixed_greater_q.val	0.000527296
dme00564 Glycerophospholipid metabolism	dme00564	Glycerophospholipid metabolism	64	60	0.999004	1	60	-3.16316	0.999004	0.999004	0.000996123	0.00828027	60	-3.16316	0.000996123	0.000996123	0.0092896	0.0650272	60	2.38925	0.0092896	0.0092896	0.00828027	less_down_in_OE_q.val	0.000996123
dme05100 Bacterial invasion of epithelial cells	dme05100	Bacterial invasion of epithelial cells	43	42	0.998646	1	42	-3.09326	0.998646	0.998646	0.00135447	0.0105967	42	-3.09326	0.00135447	0.00135447	0.0289878	0.142792	42	1.92474	0.0289878	0.0289878	0.0105967	less_down_in_OE_q.val	0.00135447
dme04120 Ubiquitin mediated proteolysis	dme04120	Ubiquitin mediated proteolysis	108	105	0.998262	1	105	-2.95604	0.998262	0.998262	0.00173811	0.0128427	105	-2.95604	0.00173811	0.00173811	0.0279421	0.142792	105	1.92286	0.0279421	0.0279421	0.0128427	less_down_in_OE_q.val	0.00173811
dme00010 Glycolysis / Gluconeogenesis	dme00010	Glycolysis / Gluconeogenesis	57	56	0.997732	1	56	-2.91258	0.997732	0.997732	0.00226779	0.0157915	56	-2.91258	0.00226779	0.00226779	0.00149924	0.0166166	56	3.06009	0.00149924	0.00149924	0.0157915	less_down_in_OE_q.val	0.00149924
dme01210 2-Oxocarboxylic acid metabolism	dme01210	2-Oxocarboxylic acid metabolism	36	33	0.969294	1	33	-1.91455	0.969294	0.969294	0.0307059	0.10341	33	-1.91455	0.0307059	0.0307059	0.00290285	0.027577	33	2.88909	0.00290285	0.00290285	0.027577	mixed_greater_q.val	0.00290285
dme04142 Lysosome biogenesis	dme04142	Lysosome biogenesis	209	190	0.995192	1	190	-2.60313	0.995192	0.995192	0.00480818	0.0304518	190	-2.60313	0.00480818	0.00480818	0.00517245	0.0404669	190	2.57794	0.00517245	0.00517245	0.0304518	less_down_in_OE_q.val	0.00480818
dme04391 Hippo signaling pathway - fly	dme04391	Hippo signaling pathway - fly	60	55	0.99417	1	55	-2.56663	0.99417	0.99417	0.00583004	0.0352452	55	-2.56663	0.00583004	0.00583004	0.0998343	0.340461	55	1.29125	0.0998343	0.0998343	0.0352452	less_down_in_OE_q.val	0.00583004
dme04519 Cadherin signaling	dme04519	Cadherin signaling	133	123	0.993874	1	123	-2.52385	0.993874	0.993874	0.00612622	0.0354255	123	-2.52385	0.00612622	0.00612622	0.021967	0.124804	123	2.02559	0.021967	0.021967	0.0354255	less_down_in_OE_q.val	0.00612622
dme04130 SNARE interactions in vesicular transport	dme04130	SNARE interactions in vesicular transport	21	21	0.993595	1	21	-2.60654	0.993595	0.993595	0.00640547	0.035497	21	-2.60654	0.00640547	0.00640547	0.0780628	0.283084	21	1.44924	0.0780628	0.0780628	0.035497	less_down_in_OE_q.val	0.00640547
dme03250 Viral life cycle - HIV-1	dme03250	Viral life cycle - HIV-1	33	32	0.988672	1	32	-2.33753	0.988672	0.988672	0.0113278	0.0602641	32	-2.33753	0.0113278	0.0113278	0.0879457	0.30781	32	1.36952	0.0879457	0.0879457	0.0602641	less_down_in_OE_q.val	0.0113278
dme00250 Alanine, aspartate and glutamate metabolism	dme00250	Alanine, aspartate and glutamate metabolism	29	27	0.987187	1	27	-2.30328	0.987187	0.987187	0.0128133	0.0649575	27	-2.30328	0.0128133	0.0128133	0.0114523	0.0761578	27	2.35352	0.0114523	0.0114523	0.0649575	less_down_in_OE_q.val	0.0114523
dme04137 Mitophagy - animal	dme04137	Mitophagy - animal	81	78	0.986813	1	78	-2.2427	0.986813	0.986813	0.0131869	0.0649575	78	-2.2427	0.0131869	0.0131869	0.016806	0.1016	78	2.14453	0.016806	0.016806	0.0649575	less_down_in_OE_q.val	0.0131869
dme03015 mRNA surveillance pathway	dme03015	mRNA surveillance pathway	80	77	0.985603	1	77	-2.20837	0.985603	0.985603	0.0143973	0.0671412	77	-2.20837	0.0143973	0.0143973	0.0234594	0.124804	77	2.00501	0.0234594	0.0234594	0.0671412	less_down_in_OE_q.val	0.0143973
dme04148 Efferocytosis	dme04148	Efferocytosis	63	60	0.980969	1	60	-2.09818	0.980969	0.980969	0.019031	0.0817189	60	-2.09818	0.019031	0.019031	0.0565429	0.235006	60	1.59699	0.0565429	0.0565429	0.0817189	less_down_in_OE_q.val	0.019031
dme01250 Biosynthesis of nucleotide sugars	dme01250	Biosynthesis of nucleotide sugars	30	30	0.980953	1	30	-2.12342	0.980953	0.980953	0.0190473	0.0817189	30	-2.12342	0.0190473	0.0190473	0.0645654	0.260218	30	1.5414	0.0645654	0.0645654	0.0817189	less_down_in_OE_q.val	0.0190473
dme04320 Dorso-ventral axis formation	dme04320	Dorso-ventral axis formation	28	26	0.97948	1	26	-2.10882	0.97948	0.97948	0.0205205	0.0819198	26	-2.10882	0.0205205	0.0205205	0.252124	0.516356	26	0.673192	0.252124	0.252124	0.0819198	less_down_in_OE_q.val	0.0205205
dme00062 Fatty acid elongation	dme00062	Fatty acid elongation	17	17	0.978996	1	17	-2.12137	0.978996	0.978996	0.0210042	0.0819198	17	-2.12137	0.0210042	0.0210042	0.11521	0.356347	17	1.22257	0.11521	0.11521	0.0819198	less_down_in_OE_q.val	0.0210042
dme00650 Butanoate metabolism	dme00650	Butanoate metabolism	14	14	0.97803	1	14	-2.12184	0.97803	0.97803	0.0219705	0.0819198	14	-2.12184	0.0219705	0.0219705	0.114586	0.356347	14	1.2315	0.114586	0.114586	0.0819198	less_down_in_OE_q.val	0.0219705
dme03060 Protein export	dme03060	Protein export	30	28	0.977835	1	28	-2.06345	0.977835	0.977835	0.0221649	0.0819198	28	-2.06345	0.0221649	0.0221649	0.175114	0.485115	28	0.942713	0.175114	0.175114	0.0819198	less_down_in_OE_q.val	0.0221649
dme04013 MAPK signaling pathway - fly	dme04013	MAPK signaling pathway - fly	95	93	0.977826	1	93	-2.02474	0.977826	0.977826	0.0221738	0.0819198	93	-2.02474	0.0221738	0.0221738	0.204419	0.485115	93	0.827831	0.204419	0.204419	0.0819198	less_down_in_OE_q.val	0.0221738
dme04518 Integrin signaling	dme04518	Integrin signaling	46	45	0.976608	1	45	-2.01662	0.976608	0.976608	0.0233921	0.0840852	45	-2.01662	0.0233921	0.0233921	0.206787	0.485115	45	0.821652	0.206787	0.206787	0.0840852	less_down_in_OE_q.val	0.0233921
dme03040 Spliceosome	dme03040	Spliceosome	157	127	0.97388	1	127	-1.95038	0.97388	0.97388	0.0261199	0.0914197	127	-1.95038	0.0261199	0.0261199	0.280686	0.541033	127	0.581588	0.280686	0.280686	0.0914197	less_down_in_OE_q.val	0.0261199
dme04136 Autophagy - other	dme04136	Autophagy - other	25	24	0.968227	1	24	-1.90124	0.968227	0.968227	0.0317727	0.10341	24	-1.90124	0.0317727	0.0317727	0.075993	0.283084	24	1.45682	0.075993	0.075993	0.10341	less_down_in_OE_q.val	0.0317727
dme04350 TGF-beta signaling pathway	dme04350	TGF-beta signaling pathway	50	48	0.968122	1	48	-1.87606	0.968122	0.968122	0.0318782	0.10341	48	-1.87606	0.0318782	0.0318782	0.214374	0.485115	48	0.794919	0.214374	0.214374	0.10341	less_down_in_OE_q.val	0.0318782
dme00785 Lipoic acid metabolism	dme00785	Lipoic acid metabolism	18	15	0.965925	1	15	-1.92579	0.965925	0.965925	0.0340747	0.107903	15	-1.92579	0.0340747	0.0340747	0.0501528	0.215172	15	1.73114	0.0501528	0.0501528	0.107903	less_down_in_OE_q.val	0.0340747
dme00280 Valine, leucine and isoleucine degradation	dme00280	Valine, leucine and isoleucine degradation	32	32	0.962763	1	32	-1.81484	0.962763	0.962763	0.0372367	0.115174	32	-1.81484	0.0372367	0.0372367	0.212915	0.485115	32	0.80163	0.212915	0.212915	0.115174	less_down_in_OE_q.val	0.0372367
dme00220 Arginine biosynthesis	dme00220	Arginine biosynthesis	19	17	0.63111	1	17	-0.338454	0.63111	0.63111	0.36889	0.539146	17	-0.338454	0.36889	0.36889	0.0230644	0.124804	17	2.08566	0.0230644	0.0230644	0.124804	mixed_greater_q.val	0.0230644
dme00410 beta-Alanine metabolism	dme00410	beta-Alanine metabolism	25	25	0.955518	1	25	-1.73646	0.955518	0.955518	0.0444825	0.134458	25	-1.73646	0.0444825	0.0444825	0.218849	0.485115	25	0.782631	0.218849	0.218849	0.134458	less_down_in_OE_q.val	0.0444825
dme00030 Pentose phosphate pathway	dme00030	Pentose phosphate pathway	23	23	0.953249	1	23	-1.71976	0.953249	0.953249	0.0467513	0.138176	23	-1.71976	0.0467513	0.0467513	0.0697568	0.272872	23	1.51203	0.0697568	0.0697568	0.138176	less_down_in_OE_q.val	0.0467513
dme00051 Fructose and mannose metabolism	dme00051	Fructose and mannose metabolism	29	28	0.951513	1	28	-1.69051	0.951513	0.951513	0.048487	0.140191	28	-1.69051	0.048487	0.048487	0.126378	0.373517	28	1.15777	0.126378	0.126378	0.140191	less_down_in_OE_q.val	0.048487
dme00620 Pyruvate metabolism	dme00620	Pyruvate metabolism	53	49	0.94881	1	49	-1.65176	0.94881	0.94881	0.0511895	0.141838	49	-1.65176	0.0511895	0.0511895	0.03332	0.152813	49	1.8605	0.03332	0.03332	0.141838	less_down_in_OE_q.val	0.03332
dme04711 Circadian rhythm - fly	dme04711	Circadian rhythm - fly	15	13	0.949577	1	13	-1.70645	0.949577	0.949577	0.0504234	0.141838	13	-1.70645	0.0504234	0.0504234	0.0372161	0.164992	13	1.86964	0.0372161	0.0372161	0.141838	less_down_in_OE_q.val	0.0372161
dme04814 Motor proteins	dme04814	Motor proteins	116	114	0.652308	1	114	-0.39208	0.652308	0.652308	0.347692	0.525489	114	-0.39208	0.347692	0.347692	0.030342	0.144125	114	1.88548	0.030342	0.030342	0.144125	mixed_greater_q.val	0.030342
dme00760 Nicotinate and nicotinamide metabolism	dme00760	Nicotinate and nicotinamide metabolism	19	18	0.944141	1	18	-1.63357	0.944141	0.944141	0.0558593	0.151618	18	-1.63357	0.0558593	0.0558593	0.228288	0.492142	18	0.75422	0.228288	0.228288	0.151618	less_down_in_OE_q.val	0.0558593
dme00561 Glycerolipid metabolism	dme00561	Glycerolipid metabolism	43	42	0.94245	1	42	-1.59259	0.94245	0.94245	0.0575504	0.153084	42	-1.59259	0.0575504	0.0575504	0.190651	0.485115	42	0.880281	0.190651	0.190651	0.153084	less_down_in_OE_q.val	0.0575504
dme04330 Notch signaling pathway	dme04330	Notch signaling pathway	25	22	0.938986	1	22	-1.57836	0.938986	0.938986	0.0610139	0.159115	22	-1.57836	0.0610139	0.0610139	0.110898	0.356347	22	1.24057	0.110898	0.110898	0.159115	less_down_in_OE_q.val	0.0610139
dme04382 Cornified envelope formation	dme04382	Cornified envelope formation	30	28	0.931731	1	28	-1.51132	0.931731	0.931731	0.0682687	0.17461	28	-1.51132	0.0682687	0.0682687	0.253285	0.516356	28	0.668738	0.253285	0.253285	0.17461	less_down_in_OE_q.val	0.0682687
dme00310 Lysine degradation	dme00310	Lysine degradation	35	34	0.927663	1	34	-1.47701	0.927663	0.927663	0.0723366	0.181524	34	-1.47701	0.0723366	0.0723366	0.532011	0.744815	34	-0.0806326	0.532011	0.532011	0.181524	less_down_in_OE_q.val	0.0723366
dme04214 Apoptosis - fly	dme04214	Apoptosis - fly	63	57	0.925529	1	57	-1.45346	0.925529	0.925529	0.0744705	0.183418	57	-1.45346	0.0744705	0.0744705	0.520264	0.744033	57	-0.0509299	0.520264	0.520264	0.183418	less_down_in_OE_q.val	0.0744705
dme04213 Longevity regulating pathway - multiple species	dme04213	Longevity regulating pathway - multiple species	55	53	0.919995	1	53	-1.41516	0.919995	0.919995	0.0800054	0.190368	53	-1.41516	0.0800054	0.0800054	0.256237	0.516356	53	0.657253	0.256237	0.256237	0.190368	less_down_in_OE_q.val	0.0800054
dme00520 Amino sugar and nucleotide sugar metabolism	dme00520	Amino sugar and nucleotide sugar metabolism	40	40	0.919111	1	40	-1.41286	0.919111	0.919111	0.0808893	0.190368	40	-1.41286	0.0808893	0.0808893	0.153003	0.442379	40	1.03088	0.153003	0.153003	0.190368	less_down_in_OE_q.val	0.0808893
dme04081 Hormone signaling	dme04081	Hormone signaling	56	55	0.918414	1	55	-1.40472	0.918414	0.918414	0.0815862	0.190368	55	-1.40472	0.0815862	0.0815862	0.106868	0.355338	55	1.25175	0.106868	0.106868	0.190368	less_down_in_OE_q.val	0.0815862
dme04310 Wnt signaling pathway	dme04310	Wnt signaling pathway	113	105	0.908256	1	105	-1.33456	0.908256	0.908256	0.0917444	0.205268	105	-1.33456	0.0917444	0.0917444	0.124059	0.373517	105	1.15822	0.124059	0.124059	0.205268	less_down_in_OE_q.val	0.0917444
dme00770 Pantothenate and CoA biosynthesis	dme00770	Pantothenate and CoA biosynthesis	14	13	0.90774	1	13	-1.37215	0.90774	0.90774	0.09226	0.205268	13	-1.37215	0.09226	0.09226	0.422903	0.639161	13	0.19662	0.422903	0.422903	0.205268	less_down_in_OE_q.val	0.09226
dme01212 Fatty acid metabolism	dme01212	Fatty acid metabolism	54	53	0.907398	1	53	-1.33387	0.907398	0.907398	0.0926019	0.205268	53	-1.33387	0.0926019	0.0926019	0.340667	0.575036	53	0.411809	0.340667	0.340667	0.205268	less_down_in_OE_q.val	0.0926019
dme00640 Propanoate metabolism	dme00640	Propanoate metabolism	27	27	0.887582	1	27	-1.22845	0.887582	0.887582	0.112418	0.245107	27	-1.22845	0.112418	0.112418	0.41609	0.636092	27	0.212982	0.41609	0.41609	0.245107	less_down_in_OE_q.val	0.112418
dme00270 Cysteine and methionine metabolism	dme00270	Cysteine and methionine metabolism	37	35	0.88315	1	35	-1.20164	0.88315	0.88315	0.11685	0.250662	35	-1.20164	0.11685	0.11685	0.358046	0.575743	35	0.365297	0.358046	0.358046	0.250662	less_down_in_OE_q.val	0.11685
dme00970 Aminoacyl-tRNA biosynthesis	dme00970	Aminoacyl-tRNA biosynthesis	64	39	0.874163	1	39	-1.15509	0.874163	0.874163	0.125837	0.265302	39	-1.15509	0.125837	0.125837	0.353815	0.575743	39	0.376463	0.353815	0.353815	0.265302	less_down_in_OE_q.val	0.125837
dme00670 One carbon pool by folate	dme00670	One carbon pool by folate	24	23	0.872336	1	23	-1.15298	0.872336	0.872336	0.127664	0.265302	23	-1.15298	0.127664	0.127664	0.276449	0.541033	23	0.598514	0.276449	0.276449	0.265302	less_down_in_OE_q.val	0.127664
dme00380 Tryptophan metabolism	dme00380	Tryptophan metabolism	21	19	0.863521	1	19	-1.11363	0.863521	0.863521	0.136479	0.275862	19	-1.11363	0.136479	0.136479	0.201812	0.485115	19	0.845635	0.201812	0.201812	0.275862	less_down_in_OE_q.val	0.136479
dme01240 Biosynthesis of cofactors	dme01240	Biosynthesis of cofactors	141	135	0.863106	1	135	-1.09669	0.863106	0.863106	0.136894	0.275862	135	-1.09669	0.136894	0.136894	0.218454	0.485115	135	0.778667	0.218454	0.218454	0.275862	less_down_in_OE_q.val	0.136894
dme04068 FoxO signaling pathway	dme04068	FoxO signaling pathway	61	59	0.851308	1	59	-1.04678	0.851308	0.851308	0.148692	0.295165	59	-1.04678	0.148692	0.148692	0.174002	0.485115	59	0.942294	0.174002	0.174002	0.295165	less_down_in_OE_q.val	0.148692
dme03272 Virion - Hepatitis viruses	dme03272	Virion - Hepatitis viruses	19	19	0.836903	1	19	-0.995492	0.836903	0.836903	0.163097	0.318998	19	-0.995492	0.163097	0.163097	0.297554	0.549648	19	0.536249	0.297554	0.297554	0.318998	less_down_in_OE_q.val	0.163097
dme00900 Terpenoid backbone biosynthesis	dme00900	Terpenoid backbone biosynthesis	27	26	0.821736	1	26	-0.932388	0.821736	0.821736	0.178264	0.34361	26	-0.932388	0.178264	0.178264	0.409625	0.636092	26	0.230205	0.409625	0.409625	0.34361	less_down_in_OE_q.val	0.178264
dme03022 Basal transcription factors	dme03022	Basal transcription factors	40	35	0.811523	1	35	-0.889665	0.811523	0.811523	0.188477	0.357907	35	-0.889665	0.188477	0.188477	0.613631	0.805738	35	-0.289979	0.613631	0.613631	0.357907	less_down_in_OE_q.val	0.188477
dme00450 Selenocompound metabolism	dme00450	Selenocompound metabolism	11	10	0.808755	1	10	-0.895248	0.808755	0.808755	0.191245	0.357907	10	-0.895248	0.191245	0.191245	0.359298	0.575743	10	0.366288	0.359298	0.359298	0.357907	less_down_in_OE_q.val	0.191245
dme00565 Ether lipid metabolism	dme00565	Ether lipid metabolism	26	23	0.806246	1	23	-0.873324	0.806246	0.806246	0.193754	0.357907	23	-0.873324	0.193754	0.193754	0.308056	0.552323	23	0.5055	0.308056	0.308056	0.357907	less_down_in_OE_q.val	0.193754
dme00061 Fatty acid biosynthesis	dme00061	Fatty acid biosynthesis	13	13	0.794427	1	13	-0.836862	0.794427	0.794427	0.205573	0.369747	13	-0.836862	0.205573	0.205573	0.198306	0.485115	13	0.863603	0.198306	0.198306	0.369747	less_down_in_OE_q.val	0.198306
dme00534 Glycosaminoglycan biosynthesis - heparan sulfate / heparin	dme00534	Glycosaminoglycan biosynthesis - heparan sulfate / heparin	13	13	0.793598	1	13	-0.833962	0.793598	0.793598	0.206402	0.369747	13	-0.833962	0.206402	0.206402	0.611147	0.805738	13	-0.285529	0.611147	0.611147	0.369747	less_down_in_OE_q.val	0.206402
dme00350 Tyrosine metabolism	dme00350	Tyrosine metabolism	25	24	0.791268	1	24	-0.818195	0.791268	0.791268	0.208732	0.369747	24	-0.818195	0.208732	0.208732	0.31146	0.552323	24	0.495056	0.31146	0.31146	0.369747	less_down_in_OE_q.val	0.208732
dme03082 ATP-dependent chromatin remodeling	dme03082	ATP-dependent chromatin remodeling	85	78	0.780376	1	78	-0.775483	0.780376	0.780376	0.219624	0.369747	78	-0.775483	0.219624	0.219624	0.213131	0.485115	78	0.797727	0.213131	0.213131	0.369747	less_down_in_OE_q.val	0.213131
dme00500 Starch and sucrose metabolism	dme00500	Starch and sucrose metabolism	31	31	0.785238	1	31	-0.795572	0.785238	0.785238	0.214762	0.369747	31	-0.795572	0.214762	0.214762	0.229419	0.492142	31	0.745884	0.229419	0.229419	0.369747	less_down_in_OE_q.val	0.214762
dme03013 Nucleocytoplasmic transport	dme03013	Nucleocytoplasmic transport	99	95	0.781998	1	95	-0.780644	0.781998	0.781998	0.218002	0.369747	95	-0.780644	0.218002	0.218002	0.308489	0.552323	95	0.500994	0.308489	0.308489	0.369747	less_down_in_OE_q.val	0.218002
dme00600 Sphingolipid metabolism	dme00600	Sphingolipid metabolism	32	31	0.780716	1	31	-0.779898	0.780716	0.780716	0.219284	0.369747	31	-0.779898	0.219284	0.219284	0.514161	0.743299	31	-0.035654	0.514161	0.514161	0.369747	less_down_in_OE_q.val	0.219284
dme04620 Toll-like receptor signaling pathway	dme04620	Toll-like receptor signaling pathway	32	29	0.770876	1	29	-0.747207	0.770876	0.770876	0.229124	0.380919	29	-0.747207	0.229124	0.229124	0.661757	0.854501	29	-0.419508	0.661757	0.661757	0.380919	less_down_in_OE_q.val	0.229124
dme00230 Purine metabolism	dme00230	Purine metabolism	92	84	0.742617	1	84	-0.65285	0.742617	0.742617	0.257383	0.412433	84	-0.65285	0.257383	0.257383	0.234218	0.49446	84	0.726731	0.234218	0.234218	0.412433	less_down_in_OE_q.val	0.234218
dme00981 Insect hormone biosynthesis	dme00981	Insect hormone biosynthesis	27	23	0.748076	1	23	-0.675714	0.748076	0.748076	0.251924	0.412433	23	-0.675714	0.251924	0.251924	0.344202	0.575036	23	0.404994	0.344202	0.344202	0.412433	less_down_in_OE_q.val	0.251924
dme04215 Apoptosis - multiple species	dme04215	Apoptosis - multiple species	23	21	0.742973	1	21	-0.658458	0.742973	0.742973	0.257027	0.412433	21	-0.658458	0.257027	0.257027	0.342556	0.575036	21	0.408554	0.342556	0.342556	0.412433	less_down_in_OE_q.val	0.257027
dme00790 Folate biosynthesis	dme00790	Folate biosynthesis	38	33	0.73556	1	33	-0.63371	0.73556	0.73556	0.26444	0.418696	33	-0.63371	0.26444	0.26444	0.186114	0.485115	33	0.900182	0.186114	0.186114	0.418696	less_down_in_OE_q.val	0.186114
dme01040 Biosynthesis of unsaturated fatty acids	dme01040	Biosynthesis of unsaturated fatty acids	26	25	0.726126	1	25	-0.605625	0.726126	0.726126	0.273874	0.428532	25	-0.605625	0.273874	0.273874	0.583887	0.794315	25	-0.213048	0.583887	0.583887	0.428532	less_down_in_OE_q.val	0.273874
dme00630 Glyoxylate and dicarboxylate metabolism	dme00630	Glyoxylate and dicarboxylate metabolism	34	33	0.702988	1	33	-0.535764	0.702988	0.702988	0.297012	0.459333	33	-0.535764	0.297012	0.297012	0.29492	0.549648	33	0.541923	0.29492	0.29492	0.459333	less_down_in_OE_q.val	0.29492
dme00910 Nitrogen metabolism	dme00910	Nitrogen metabolism	18	17	0.585678	1	17	-0.218346	0.585678	0.585678	0.414322	0.562295	17	-0.218346	0.414322	0.414322	0.189931	0.485115	17	0.891054	0.189931	0.189931	0.485115	mixed_greater_q.val	0.189931
dme00541 Biosynthesis of various nucleotide sugars	dme00541	Biosynthesis of various nucleotide sugars	13	13	0.653983	1	13	-0.401157	0.653983	0.653983	0.346017	0.525489	13	-0.401157	0.346017	0.346017	0.559509	0.775153	13	-0.151436	0.559509	0.559509	0.525489	less_down_in_OE_q.val	0.346017
dme04146 Peroxisome	dme04146	Peroxisome	91	85	0.635664	1	85	-0.347472	0.635664	0.635664	0.364336	0.539146	85	-0.347472	0.364336	0.364336	0.336254	0.575036	85	0.42345	0.336254	0.336254	0.539146	less_down_in_OE_q.val	0.336254
dme00240 Pyrimidine metabolism	dme00240	Pyrimidine metabolism	37	34	0.631004	1	34	-0.335926	0.631004	0.631004	0.368996	0.539146	34	-0.335926	0.368996	0.368996	0.415722	0.636092	34	0.213695	0.415722	0.415722	0.539146	less_down_in_OE_q.val	0.368996
dme00071 Fatty acid degradation	dme00071	Fatty acid degradation	35	35	0.627057	1	35	-0.325528	0.627057	0.627057	0.372943	0.539146	35	-0.325528	0.372943	0.372943	0.75436	0.93165	35	-0.6926	0.75436	0.75436	0.539146	less_down_in_OE_q.val	0.372943
dme00052 Galactose metabolism	dme00052	Galactose metabolism	35	34	0.620466	1	34	-0.307981	0.620466	0.620466	0.379534	0.539289	34	-0.307981	0.379534	0.379534	0.387646	0.613773	34	0.286632	0.387646	0.387646	0.539289	less_down_in_OE_q.val	0.379534
dme00510 N-Glycan biosynthesis	dme00510	N-Glycan biosynthesis	41	40	0.614375	1	40	-0.291817	0.614375	0.614375	0.385625	0.539289	40	-0.291817	0.385625	0.385625	0.763533	0.93165	40	-0.721431	0.763533	0.763533	0.539289	less_down_in_OE_q.val	0.385625
dme04392 Hippo signaling pathway - multiple species	dme04392	Hippo signaling pathway - multiple species	16	15	0.612173	1	15	-0.287923	0.612173	0.612173	0.387827	0.539289	15	-0.287923	0.387827	0.387827	0.617935	0.805738	15	-0.303245	0.617935	0.617935	0.539289	less_down_in_OE_q.val	0.387827
dme04341 Hedgehog signaling pathway - fly	dme04341	Hedgehog signaling pathway - fly	40	39	0.610733	1	39	-0.282231	0.610733	0.610733	0.389267	0.539289	39	-0.282231	0.389267	0.389267	0.447189	0.660846	39	0.133212	0.447189	0.447189	0.539289	less_down_in_OE_q.val	0.389267
dme01232 Nucleotide metabolism	dme01232	Nucleotide metabolism	60	54	0.606684	1	54	-0.271373	0.606684	0.606684	0.393316	0.539289	54	-0.271373	0.393316	0.393316	0.438762	0.655677	54	0.154483	0.438762	0.438762	0.539289	less_down_in_OE_q.val	0.393316
dme03018 RNA degradation	dme03018	RNA degradation	58	54	0.564206	1	54	-0.16204	0.564206	0.564206	0.435794	0.579607	54	-0.16204	0.435794	0.435794	0.279673	0.541033	54	0.585705	0.279673	0.279673	0.541033	mixed_greater_q.val	0.279673
dme00260 Glycine, serine and threonine metabolism	dme00260	Glycine, serine and threonine metabolism	27	27	0.525982	1	27	-0.0654998	0.525982	0.525982	0.474018	0.600423	27	-0.0654998	0.474018	0.474018	0.284955	0.541415	27	0.571948	0.284955	0.284955	0.541415	mixed_greater_q.val	0.284955
dme04977 Vitamin digestion and absorption	dme04977	Vitamin digestion and absorption	11	11	0.226933	1	11	0.764169	0.226933	0.226933	0.773067	0.894069	11	0.764169	0.773067	0.773067	0.345886	0.575036	11	0.402262	0.345886	0.345886	0.575036	mixed_greater_q.val	0.226933
dme04624 Toll and Imd signaling pathway	dme04624	Toll and Imd signaling pathway	91	87	0.566225	1	87	-0.167025	0.566225	0.566225	0.433775	0.579607	87	-0.167025	0.433775	0.433775	0.834549	0.965174	87	-0.975066	0.834549	0.834549	0.579607	less_down_in_OE_q.val	0.433775
dme00590 Arachidonic acid metabolism	dme00590	Arachidonic acid metabolism	15	12	0.542639	1	12	-0.108524	0.542639	0.542639	0.457361	0.600423	12	-0.108524	0.457361	0.457361	0.824895	0.962378	12	-0.956216	0.824895	0.824895	0.600423	less_down_in_OE_q.val	0.457361
dme00513 Various types of N-glycan biosynthesis	dme00513	Various types of N-glycan biosynthesis	34	34	0.535486	1	34	-0.0894274	0.535486	0.535486	0.464514	0.600423	34	-0.0894274	0.464514	0.464514	0.761753	0.93165	34	-0.716302	0.761753	0.761753	0.600423	less_down_in_OE_q.val	0.464514
dme00563 Glycosylphosphatidylinositol (GPI)-anchor biosynthesis	dme00563	Glycosylphosphatidylinositol (GPI)-anchor biosynthesis	29	24	0.534676	1	24	-0.08752	0.534676	0.534676	0.465324	0.600423	24	-0.08752	0.465324	0.465324	0.585285	0.794315	24	-0.216733	0.585285	0.585285	0.600423	less_down_in_OE_q.val	0.465324
dme00860 Porphyrin metabolism	dme00860	Porphyrin metabolism	48	48	0.529396	1	48	-0.0739491	0.529396	0.529396	0.470604	0.600423	48	-0.0739491	0.470604	0.470604	0.528535	0.744815	48	-0.0717818	0.528535	0.528535	0.600423	less_down_in_OE_q.val	0.470604
dme03440 Homologous recombination	dme03440	Homologous recombination	23	19	0.454339	1	19	0.11564	0.454339	0.454339	0.545661	0.68465	19	0.11564	0.545661	0.545661	0.857546	0.968927	19	-1.08831	0.857546	0.857546	0.68465	less_down_in_OE_q.val	0.454339
dme00330 Arginine and proline metabolism	dme00330	Arginine and proline metabolism	53	50	0.199298	1	50	0.847869	0.199298	0.199298	0.800702	0.918047	50	0.847869	0.800702	0.800702	0.477195	0.697439	50	0.0573416	0.477195	0.477195	0.697439	mixed_greater_q.val	0.199298
dme04512 ECM-receptor interaction	dme04512	ECM-receptor interaction	11	11	0.397594	1	11	0.263239	0.397594	0.397594	0.602406	0.748785	11	0.263239	0.602406	0.602406	0.740124	0.93165	11	-0.655891	0.740124	0.740124	0.748785	less_down_in_OE_q.val	0.397594
dme00730 Thiamine metabolism	dme00730	Thiamine metabolism	21	18	0.151203	1	18	1.0473	0.151203	0.151203	0.848797	0.940264	18	1.0473	0.848797	0.848797	0.61773	0.805738	18	-0.302075	0.61773	0.61773	0.805738	mixed_greater_q.val	0.151203
dme03410 Base excision repair	dme03410	Base excision repair	30	29	0.331008	1	29	0.439632	0.331008	0.331008	0.668992	0.823851	29	0.439632	0.668992	0.668992	0.806118	0.957266	29	-0.871453	0.806118	0.806118	0.823851	less_down_in_OE_q.val	0.331008
dme03083 Polycomb repressive complex	dme03083	Polycomb repressive complex	66	63	0.321491	1	63	0.464731	0.321491	0.321491	0.678509	0.827906	63	0.464731	0.678509	0.678509	0.85965	0.968927	63	-1.08391	0.85965	0.85965	0.827906	less_down_in_OE_q.val	0.321491
dme03430 Mismatch repair	dme03430	Mismatch repair	19	17	0.305521	1	17	0.514328	0.305521	0.305521	0.694479	0.839688	17	0.514328	0.694479	0.694479	0.85558	0.968927	17	-1.08277	0.85558	0.85558	0.839688	less_down_in_OE_q.val	0.305521
dme00531 Glycosaminoglycan degradation	dme00531	Glycosaminoglycan degradation	15	15	0.272682	1	15	0.613433	0.272682	0.272682	0.727318	0.86369	15	0.613433	0.727318	0.727318	0.884739	0.972509	15	-1.23214	0.884739	0.884739	0.86369	less_down_in_OE_q.val	0.272682
dme04080 Neuroactive ligand-receptor interaction	dme04080	Neuroactive ligand-receptor interaction	65	62	0.27591	1	62	0.596705	0.27591	0.27591	0.72409	0.86369	62	0.596705	0.72409	0.72409	0.699638	0.894729	62	-0.52476	0.699638	0.699638	0.86369	less_down_in_OE_q.val	0.27591
dme00480 Glutathione metabolism	dme00480	Glutathione metabolism	81	80	0.253349	1	80	0.665507	0.253349	0.253349	0.746651	0.871093	80	0.665507	0.746651	0.746651	0.763241	0.93165	80	-0.718487	0.763241	0.763241	0.871093	less_down_in_OE_q.val	0.253349
dme04981 Folate transport and metabolism	dme04981	Folate transport and metabolism	20	20	0.25932	1	20	0.651931	0.25932	0.25932	0.74068	0.871093	20	0.651931	0.74068	0.74068	0.792896	0.950047	20	-0.826993	0.792896	0.792896	0.871093	less_down_in_OE_q.val	0.25932
dme03008 Ribosome biogenesis in eukaryotes	dme03008	Ribosome biogenesis in eukaryotes	195	83	0.0120399	0.889267	83	2.27848	0.0120399	0.0120399	0.98796	0.98796	83	2.27848	0.98796	0.98796	0.961913	0.977623	83	-1.78638	0.961913	0.961913	0.889267	greater_up_in_OE_q.val	0.0120399
dme00511 Other glycan degradation	dme00511	Other glycan degradation	22	21	0.0262668	0.889267	21	2.00924	0.0262668	0.0262668	0.973733	0.98111	21	2.00924	0.973733	0.973733	0.912444	0.977623	21	-1.38712	0.912444	0.912444	0.889267	greater_up_in_OE_q.val	0.0262668
dme03020 RNA polymerase	dme03020	RNA polymerase	30	28	0.0366461	0.889267	28	1.83489	0.0366461	0.0366461	0.963354	0.978062	28	1.83489	0.963354	0.963354	0.966847	0.977623	28	-1.88863	0.966847	0.966847	0.889267	greater_up_in_OE_q.val	0.0366461
dme03030 DNA replication	dme03030	DNA replication	34	32	0.0402973	0.889267	32	1.77754	0.0402973	0.0402973	0.959703	0.978062	32	1.77754	0.959703	0.959703	0.789964	0.950047	32	-0.812423	0.789964	0.789964	0.889267	greater_up_in_OE_q.val	0.0402973
dme03460 Fanconi anemia pathway	dme03460	Fanconi anemia pathway	26	24	0.0459586	0.889267	24	1.72665	0.0459586	0.0459586	0.954041	0.978062	24	1.72665	0.954041	0.954041	0.917104	0.977623	24	-1.41392	0.917104	0.917104	0.889267	greater_up_in_OE_q.val	0.0459586
dme00053 Ascorbate and aldarate metabolism	dme00053	Ascorbate and aldarate metabolism	35	35	0.0472169	0.889267	35	1.70008	0.0472169	0.0472169	0.952783	0.978062	35	1.70008	0.952783	0.952783	0.970907	0.977623	35	-1.93467	0.970907	0.970907	0.889267	greater_up_in_OE_q.val	0.0472169
dme00512 Mucin type O-glycan biosynthesis	dme00512	Mucin type O-glycan biosynthesis	24	24	0.0516599	0.889267	24	1.66771	0.0516599	0.0516599	0.94834	0.978062	24	1.66771	0.94834	0.94834	0.904394	0.977623	24	-1.33468	0.904394	0.904394	0.889267	greater_up_in_OE_q.val	0.0516599
dme00830 Retinol metabolism	dme00830	Retinol metabolism	37	37	0.0534897	0.889267	37	1.63496	0.0534897	0.0534897	0.94651	0.978062	37	1.63496	0.94651	0.94651	0.952152	0.977623	37	-1.69316	0.952152	0.952152	0.889267	greater_up_in_OE_q.val	0.0534897
dme02010 ABC transporters	dme02010	ABC transporters	38	38	0.165726	1	38	0.978218	0.165726	0.165726	0.834274	0.932424	38	0.978218	0.834274	0.834274	0.873544	0.972509	38	-1.15453	0.873544	0.873544	0.932424	less_down_in_OE_q.val	0.165726
dme00592 alpha-Linolenic acid metabolism	dme00592	alpha-Linolenic acid metabolism	13	11	0.166817	1	11	1.00049	0.166817	0.166817	0.833183	0.932424	11	1.00049	0.833183	0.833183	0.938768	0.977623	11	-1.65269	0.938768	0.938768	0.932424	less_down_in_OE_q.val	0.166817
dme00983 Drug metabolism - other enzymes	dme00983	Drug metabolism - other enzymes	96	93	0.173617	1	93	0.942432	0.173617	0.173617	0.826383	0.932424	93	0.942432	0.826383	0.826383	0.884764	0.972509	93	-1.20326	0.884764	0.884764	0.932424	less_down_in_OE_q.val	0.173617
dme00040 Pentose and glucuronate interconversions	dme00040	Pentose and glucuronate interconversions	51	49	0.130433	1	49	1.13154	0.130433	0.130433	0.869567	0.940264	49	1.13154	0.869567	0.869567	0.953733	0.977623	49	-1.70074	0.953733	0.953733	0.940264	less_down_in_OE_q.val	0.130433
dme00514 Other types of O-glycan biosynthesis	dme00514	Other types of O-glycan biosynthesis	39	39	0.132732	1	39	1.12211	0.132732	0.132732	0.867268	0.940264	39	1.12211	0.867268	0.867268	0.817819	0.962378	39	-0.912975	0.817819	0.817819	0.940264	less_down_in_OE_q.val	0.132732
dme03420 Nucleotide excision repair	dme03420	Nucleotide excision repair	51	46	0.137005	1	46	1.10116	0.137005	0.137005	0.862995	0.940264	46	1.10116	0.862995	0.862995	0.933522	0.977623	46	-1.51818	0.933522	0.933522	0.940264	less_down_in_OE_q.val	0.137005
dme00982 Drug metabolism - cytochrome P450	dme00982	Drug metabolism - cytochrome P450	67	67	0.072724	1	67	1.46502	0.072724	0.072724	0.927276	0.978062	67	1.46502	0.927276	0.927276	0.969163	0.977623	67	-1.88596	0.969163	0.969163	0.977623	mixed_greater_q.val	0.072724
dme00980 Metabolism of xenobiotics by cytochrome P450	dme00980	Metabolism of xenobiotics by cytochrome P450	69	69	0.0774608	1	69	1.4309	0.0774608	0.0774608	0.922539	0.978062	69	1.4309	0.922539	0.922539	0.977623	0.977623	69	-2.02728	0.977623	0.977623	0.977623	mixed_greater_q.val	0.0774608
dme00100 Steroid biosynthesis	dme00100	Steroid biosynthesis	6	5	NA	NA	5	NA	NA	NA	NA	NA	5	NA	NA	NA	NA	NA	5	NA	NA	NA	NA	NA	NA
dme00130 Ubiquinone and other terpenoid-quinone biosynthesis	dme00130	Ubiquinone and other terpenoid-quinone biosynthesis	11	9	NA	NA	9	NA	NA	NA	NA	NA	9	NA	NA	NA	NA	NA	9	NA	NA	NA	NA	NA	NA
dme00232 Caffeine metabolism	dme00232	Caffeine metabolism	6	6	NA	NA	6	NA	NA	NA	NA	NA	6	NA	NA	NA	NA	NA	6	NA	NA	NA	NA	NA	NA
dme00290 Valine, leucine and isoleucine biosynthesis	dme00290	Valine, leucine and isoleucine biosynthesis	2	2	NA	NA	2	NA	NA	NA	NA	NA	2	NA	NA	NA	NA	NA	2	NA	NA	NA	NA	NA	NA
dme00340 Histidine metabolism	dme00340	Histidine metabolism	8	8	NA	NA	8	NA	NA	NA	NA	NA	8	NA	NA	NA	NA	NA	8	NA	NA	NA	NA	NA	NA
dme00360 Phenylalanine metabolism	dme00360	Phenylalanine metabolism	8	7	NA	NA	7	NA	NA	NA	NA	NA	7	NA	NA	NA	NA	NA	7	NA	NA	NA	NA	NA	NA
dme00400 Phenylalanine, tyrosine and tryptophan biosynthesis	dme00400	Phenylalanine, tyrosine and tryptophan biosynthesis	4	3	NA	NA	3	NA	NA	NA	NA	NA	3	NA	NA	NA	NA	NA	3	NA	NA	NA	NA	NA	NA
dme00430 Taurine and hypotaurine metabolism	dme00430	Taurine and hypotaurine metabolism	9	9	NA	NA	9	NA	NA	NA	NA	NA	9	NA	NA	NA	NA	NA	9	NA	NA	NA	NA	NA	NA
dme00440 Phosphonate and phosphinate metabolism	dme00440	Phosphonate and phosphinate metabolism	6	6	NA	NA	6	NA	NA	NA	NA	NA	6	NA	NA	NA	NA	NA	6	NA	NA	NA	NA	NA	NA
dme00470 D-Amino acid metabolism	dme00470	D-Amino acid metabolism	3	3	NA	NA	3	NA	NA	NA	NA	NA	3	NA	NA	NA	NA	NA	3	NA	NA	NA	NA	NA	NA
dme00515 Mannose type O-glycan biosynthesis	dme00515	Mannose type O-glycan biosynthesis	4	4	NA	NA	4	NA	NA	NA	NA	NA	4	NA	NA	NA	NA	NA	4	NA	NA	NA	NA	NA	NA
dme00532 Glycosaminoglycan biosynthesis - chondroitin sulfate / dermatan sulfate	dme00532	Glycosaminoglycan biosynthesis - chondroitin sulfate / dermatan sulfate	8	7	NA	NA	7	NA	NA	NA	NA	NA	7	NA	NA	NA	NA	NA	7	NA	NA	NA	NA	NA	NA
dme00601 Glycosphingolipid biosynthesis - lacto and neolacto series	dme00601	Glycosphingolipid biosynthesis - lacto and neolacto series	3	3	NA	NA	3	NA	NA	NA	NA	NA	3	NA	NA	NA	NA	NA	3	NA	NA	NA	NA	NA	NA
dme00603 Glycosphingolipid biosynthesis - globo and isoglobo series	dme00603	Glycosphingolipid biosynthesis - globo and isoglobo series	6	6	NA	NA	6	NA	NA	NA	NA	NA	6	NA	NA	NA	NA	NA	6	NA	NA	NA	NA	NA	NA
dme00604 Glycosphingolipid biosynthesis - ganglio series	dme00604	Glycosphingolipid biosynthesis - ganglio series	5	5	NA	NA	5	NA	NA	NA	NA	NA	5	NA	NA	NA	NA	NA	5	NA	NA	NA	NA	NA	NA
dme00740 Riboflavin metabolism	dme00740	Riboflavin metabolism	9	7	NA	NA	7	NA	NA	NA	NA	NA	7	NA	NA	NA	NA	NA	7	NA	NA	NA	NA	NA	NA
dme00750 Vitamin B6 metabolism	dme00750	Vitamin B6 metabolism	6	6	NA	NA	6	NA	NA	NA	NA	NA	6	NA	NA	NA	NA	NA	6	NA	NA	NA	NA	NA	NA
dme00780 Biotin metabolism	dme00780	Biotin metabolism	2	2	NA	NA	2	NA	NA	NA	NA	NA	2	NA	NA	NA	NA	NA	2	NA	NA	NA	NA	NA	NA
dme00920 Sulfur metabolism	dme00920	Sulfur metabolism	8	8	NA	NA	8	NA	NA	NA	NA	NA	8	NA	NA	NA	NA	NA	8	NA	NA	NA	NA	NA	NA
dme01100 Metabolic pathways	dme01100	Metabolic pathways	1193	1128	NA	NA	1128	NA	NA	NA	NA	NA	1128	NA	NA	NA	NA	NA	1128	NA	NA	NA	NA	NA	NA
dme01320 Sulfur cycle	dme01320	Sulfur cycle	1	1	NA	NA	1	NA	NA	NA	NA	NA	1	NA	NA	NA	NA	NA	1	NA	NA	NA	NA	NA	NA
dme03265 Virion - Ebolavirus, Lyssavirus and Morbillivirus	dme03265	Virion - Ebolavirus, Lyssavirus and Morbillivirus	3	3	NA	NA	3	NA	NA	NA	NA	NA	3	NA	NA	NA	NA	NA	3	NA	NA	NA	NA	NA	NA
dme03266 Virion - Herpesvirus	dme03266	Virion - Herpesvirus	2	2	NA	NA	2	NA	NA	NA	NA	NA	2	NA	NA	NA	NA	NA	2	NA	NA	NA	NA	NA	NA
dme03273 Virion - Lassa virus and SFTS virus	dme03273	Virion - Lassa virus and SFTS virus	3	3	NA	NA	3	NA	NA	NA	NA	NA	3	NA	NA	NA	NA	NA	3	NA	NA	NA	NA	NA	NA
dme03450 Non-homologous end-joining	dme03450	Non-homologous end-joining	6	5	NA	NA	5	NA	NA	NA	NA	NA	5	NA	NA	NA	NA	NA	5	NA	NA	NA	NA	NA	NA
dme04122 Sulfur relay system	dme04122	Sulfur relay system	8	6	NA	NA	6	NA	NA	NA	NA	NA	6	NA	NA	NA	NA	NA	6	NA	NA	NA	NA	NA	NA
dme04980 Cobalamin transport and metabolism	dme04980	Cobalamin transport and metabolism	5	5	NA	NA	5	NA	NA	NA	NA	NA	5	NA	NA	NA	NA	NA	5	NA	NA	NA	NA	NA	NA
